# Genetically Encoded, Multivalent Liquid Glycan Array (LiGA)

**DOI:** 10.1101/2020.03.24.997536

**Authors:** Mirat Sojitra, Susmita Sarkar, Jasmine Maghera, Emily Rodrigues, Eric Carpenter, Shaurya Seth, Daniel Ferrer Vinals, Nicholas Bennett, Revathi Reddy, Amira Khalil, Xiaochao Xue, Michael Bell, Ruixiang Blake Zheng, Ping Zhang, Corwin Nycholat, Chang-Chun Ling, Todd L. Lowary, James C. Paulson, Matthew S. Macauley, Ratmir Derda

## Abstract

The Central Dogma of Biology does not allow for the study of glycans using DNA sequencing. We report a “Liquid Glycan Array” (LiGA) platform comprising a library of DNA ‘barcoded’ M13 virions that display 30-1500 copies of glycans per phage. A LiGA is synthesized by acylation of phage pVIII protein with a dibenzocyclooctyne, followed by ligation of azido-modified glycans. Pulldown of the LiGA with lectins followed by deep sequencing of the barcodes in the bound phage decodes the optimal structure and density of the recognized glycans. The LiGA is target agnostic and can measure the glycan-binding profile of lectins such as CD22 on cells *in vitro* and immune cells in a live mouse. From a mixture of multivalent glycan probes, LiGAs identifies the glycoconjugates with optimal avidity necessary for binding to lectins on living cells *in vitro* and *in vivo*; measurements that cannot be performed with canonical glass slide-based glycan arrays.

**Dedication:** The paper is dedicated to Laura L. Kiessling on the occasion of her 60^th^ birthday.
