## Supplementary material for "Genetically Encoded, Multivalent Liquid Glycan Array (LiGA)": AllTiterData.xlsx

### Sheet: Sheet1
		Type	Plaques	Df	Sample Vol (uL)	Conc (pfu/mL)	Pfu	Mean	Enrichment	p-Value
Fig. 2c
	Input1	Green-Man	8	1.66667e+06	50	1.33333e+07	666667	694444
	Input2	Green-Man	10	1.66667e+06	50	1.66667e+07	833333			Output_Mix_vs_Alone_Green
	Input3	Green-Man	7	1.66667e+06	50	1.16667e+07	583333			0.442169
	Input1	Red-Lac	7	1.66667e+06	50	1.16667e+07	583333	694444
	Input2	Red-Lac	7	1.66667e+06	50	1.16667e+07	583333			Input_Mix_vs_Alone_Green
	Input3	Red-Lac	11	1.66667e+06	50	1.83333e+07	916667			0.184074
	Input1	Blue-YY	1564	1.66667e+06	50	2.60667e+09	1.30333e+08	1.06556e+08
	Input2	Blue-YY	1308	1.66667e+06	50	2180000000	109000000			Recovery_Mix_vs_Alone_Green
	Input3	Blue-YY	964	1.66667e+06	50	1.60667e+09	8.03333e+07			0.902279
	Input1	Wild Type	376	1.66667e+06	50	6.26667e+08	3.13333e+07	3.76111e+07
	Input2	Wild Type	488	1.66667e+06	50	8.13333e+08	4.06667e+07
	Input3	Wild Type	490	1.66667e+06	50	8.16667e+08	4.08333e+07
ConA	Output1	Green-Man	21	50000	80	1050000	84000	57000	0.12096
	Output2	Green-Man	13	50000	80	650000	52000		0.07488
	Output3	Green-Man	9	50000	80	450000	36000		0.05184
	Output4	Green-Man	14	50000	80	700000	56000		0.08064
	Output1	Red-Lac	0	50000	80	0	0	0
	Output2	Red-Lac	0	50000	80	0	0
	Output3	Red-Lac	0	50000	80	0	0
	Output4	Red-Lac	0	50000	80	0	0
	Output1	Blue-YY	381	50000	80	19050000	1524000	1465000
	Output2	Blue-YY	369	50000	80	18450000	1476000
	Output3	Blue-YY	418	50000	80	20900000	1672000
	Output4	Blue-YY	297	50000	80	14850000	1188000
	Output1	Wild Type	1	50000	80	50000	4000	4000
	Output2	Wild Type	0	50000	80	0	0
	Output3	Wild Type	0	50000	80	0	0
	Output4	Wild Type	3	50000	80	150000	12000
	Input1	Green-Man	5	1.66667e+06	50	8.33333e+06	416667	527778
	Input2	Green-Man	6	1.66667e+06	50	10000000	500000
	Input3	Green-Man	8	1.66667e+06	50	1.33333e+07	666667
ConA	Output1	Green-Man	10	50000	80	500000	40000	45000	0.0757895
	Output2	Green-Man	7	50000	80	350000	28000		0.0530526
	Output3	Green-Man	9	50000	80	450000	36000		0.0682105
	Output4	Green-Man	19	50000	80	950000	76000		0.144
Fig. 2d
	Input1	Blue YT	537	100000	1000	53700000	53700000	47825000
	Input2	Blue YT	573	100000	1000	57300000	57300000			Recovery_Green_vs_Red_G3C
	Input3	Blue YT	332	100000	1000	33200000	33200000			0.00310346
	Input4	Blue YT	471	100000	1000	47100000	47100000
	Input1	Green LNT	25	10000	1000	250000	250000	360000		Recovery_G3C_vs_G3C+lac_Green
	Input2	Green LNT	22	10000	1000	220000	220000			0.00310711
	Input3	Green LNT	52	10000	1000	520000	520000
	Input4	Green LNT	45	10000	1000	450000	450000			Recovery_G3C_vs_Stept.Beads_Green
	Input1	Red-Man3	25	10000	1000	250000	250000	262500		0.00307823
	Input2	Red-Man3	27	10000	1000	270000	270000
	Input3	Red-Man3	26	10000	1000	260000	260000			Recovery_G3C_vs_ConA_Green
	Input4	Red-Man3	27	10000	1000	270000	270000			0.00307823
G3c	Output1	Blue YT	227	20000	30	4540000	136200	233250	0.00284788
	Output2	Blue YT	301	20000	30	6020000	180600		0.00377627
	Output3	Blue YT	582	20000	30	11640000	349200		0.00730162
	Output4	Blue YT	445	20000	30	8900000	267000		0.00558285
	Output1	Green LNT	237	20000	30	4740000	142200	135300	0.395
	Output2	Green LNT	264	20000	30	5280000	158400		0.44
	Output3	Green LNT	151	20000	30	3020000	90600		0.251667
	Output4	Green LNT	250	20000	30	5000000	150000		0.416667
	Output1	Red-Man3	1	20000	30	20000	600	900	0.00228571
	Output2	Red-Man3	2	20000	30	40000	1200		0.00457143
	Output3	Red-Man3	1	20000	30	20000	600		0.00228571
	Output4	Red-Man3	2	20000	30	40000	1200		0.00457143
G3c+L	Output1	Blue YT	235	20000	30	4700000	141000	159600	0.00294825
	Output2	Blue YT	297	20000	30	5940000	178200		0.00372608
	Output1	Green LNT	4	20000	30	80000	2400	3900	0.00666667
	Output2	Green LNT	9	20000	30	180000	5400		0.015
	Output1	Red-Man3	6	20000	30	120000	3600	4500	0.0137143
	Output2	Red-Man3	9	20000	30	180000	5400		0.0205714
Beads_SA	Output1	Blue YT	100	20000	30	2000000	60000	40200	0.00125457
	Output2	Blue YT	34	20000	30	680000	20400		0.000426555
	Output1	Green LNT	1	20000	30	20000	600	900	0.00166667
	Output2	Green LNT	2	20000	30	40000	1200		0.00333333
	Output1	Red-Man3	2	20000	30	40000	1200	900	0.00457143
	Output2	Red-Man3	1	20000	30	20000	600		0.00228571
ConA	Output1	Blue YT	42	20000	30	840000	25200	24000	0.000526921
	Output2	Blue YT	38	20000	30	760000	22800		0.000476738
	Output1	Green LNT	1	20000	30	20000	600	900	0.00166667
	Output2	Green LNT	2	20000	30	40000	1200		0.00333333
	Output1	Red-Man3	52	20000	30	1040000	31200	35700	0.118857
	Output2	Red-Man3	67	20000	30	1340000	40200		0.153143
Fig. 2e
	Input1	Blue-AzOH	30	10000000	20	300000000	6000000	7240000
	Input2	Blue-AzOH	424	1000000	20	424000000	8480000			Recovery_BeadsProG_vs_Fc-hCD22_Green
	Input1	Green Tr43	8	10000000	20	80000000	1600000	1840000		0.0302516
	Input2	Green Tr43	104	1000000	20	104000000	2080000
	Input1	Red Tr36	57	10000000	20	570000000	11400000	8910000		Recovery_BeadsProG_vs_Fc-hCD22_Red
	Input2	Red Tr36	321	1000000	20	321000000	6420000			0.00812559
BeadsProG	Output1	Blue-AzOH	1	500	60	500	30	315	4.14365e-06
	Output2	Blue-AzOH	13	500	60	6500	390		5.38674e-05
	Output3	Blue-AzOH	10	500	60	5000	300		4.14365e-05
	Output4	Blue-AzOH	15	500	60	7500	450		6.21547e-05
	Output5	Blue-AzOH	8	500	60	4000	240		3.31492e-05
	Output6	Blue-AzOH	16	500	60	8000	480		6.62983e-05
	Output1	Green Tr43	3	500	60	1500	90	70	4.8913e-05
	Output2	Green Tr43	2	500	60	1000	60		3.26087e-05
	Output3	Green Tr43	3	500	60	1500	90		4.8913e-05
	Output4	Green Tr43	4	500	60	2000	120		6.52174e-05
	Output5	Green Tr43	1	500	60	500	30		1.63043e-05
	Output6	Green Tr43	1	500	60	500	30		1.63043e-05
	Output1	Red Tr36	1	500	60	500	30	140	3.367e-06
	Output2	Red Tr36	10	500	60	5000	300		3.367e-05
	Output3	Red Tr36	5	500	60	2500	150		1.6835e-05
	Output4	Red Tr36	8	500	60	4000	240		2.6936e-05
	Output5	Red Tr36	3	500	60	1500	90		1.0101e-05
	Output6	Red Tr36	1	500	60	500	30		3.367e-06
Fc-hCD22	Output1	Blue-AzOH	1	500	60	500	30	165	4.14365e-06
	Output2	Blue-AzOH	2	500	60	1000	60		8.28729e-06
	Output3	Blue-AzOH	12	500	60	6000	360		4.97238e-05
	Output4	Blue-AzOH	10	500	60	5000	300		4.14365e-05
	Output5	Blue-AzOH	5	500	60	2500	150		2.07182e-05
	Output6	Blue-AzOH	3	500	60	1500	90		1.24309e-05
	Output1	Green Tr43	50	1000	60	50000	3000	4850	0.00163043
	Output2	Green Tr43	99	1000	60	99000	5940		0.00322826
	Output3	Green Tr43	194	1000	60	194000	11640		0.00632609
	Output4	Green Tr43	87	1000	60	87000	5220		0.00283696
	Output5	Green Tr43	1	1000	60	1000	60		3.26087e-05
	Output6	Green Tr43	54	1000	60	54000	3240		0.00176087
	Output1	Red Tr36	349	1000	60	349000	20940	28940	0.00235017
	Output2	Red Tr36	706	1000	60	706000	42360		0.00475421
	Output3	Red Tr36	782	1000	60	782000	46920		0.00526599
	Output4	Red Tr36	596	1000	60	596000	35760		0.00401347
	Output5	Red Tr36	23	1000	60	23000	1380		0.000154882
	Output6	Red Tr36	438	1000	60	438000	26280		0.00294949
Fig. 2f
	Input1	Blue-AzOH	95	10000000	2	950000000	1900000	1795000
	Input2	Blue-AzOH	94	10000000	2	940000000	1880000			Recovery_mCD22-CHO_Blue_vs_Green
	Input3	Blue-AzOH	69	10000000	2	690000000	1380000			2.15814e-05
	Input4	Blue-AzOH	101	10000000	2	1010000000	2020000
	Input1	Green Tr43	17	10000000	2	170000000	340000	405000		Recovery_mCD22-CHO_Red_vs_Green
	Input2	Green Tr43	19	10000000	2	190000000	380000			7.23361e-06
	Input3	Green Tr43	20	10000000	2	200000000	400000
	Input4	Green Tr43	25	10000000	2	250000000	500000			Recovery_mCD22-CHO_vs_CHO_Green
	Input1	Red Tr36	119	10000000	2	1190000000	2380000	1935000		9.42497e-07
	Input2	Red Tr36	91	10000000	2	910000000	1820000
	Input3	Red Tr36	103	10000000	2	1030000000	2060000			Recovery_hCD22-CHO_Blue_vs_Green
	Input4	Red Tr36	74	10000000	2	740000000	1480000			0.000252544
mCD22-CHO	Output1	Blue-AzOH	5	10	500	50	25	41.25	1.39276e-05	Recovery_hCD22-CHO_Blue_vs_Red
	Output2	Blue-AzOH	10	10	500	100	50		2.78552e-05	4.48566e-05
	Output3	Blue-AzOH	11	10	500	110	55		3.06407e-05
	Output4	Blue-AzOH	7	10	500	70	35		1.94986e-05	Recovery_hCD22-CHO_vs_CHO_Green
	Output1	Green Tr43	124	10	500	1240	620	653.75	0.00153086	0.000253518
	Output2	Green Tr43	138	10	500	1380	690		0.0017037
	Output3	Green Tr43	132	10	500	1320	660		0.00162963	Recovery_hCD22-CHO_vs_CHO_Red
	Output4	Green Tr43	129	10	500	1290	645		0.00159259	4.54869e-05
	Output1	Red Tr36	15	10	500	150	75	112.5	3.87597e-05
	Output2	Red Tr36	23	10	500	230	115		5.94315e-05
	Output3	Red Tr36	34	10	500	340	170		8.78553e-05
	Output4	Red Tr36	18	10	500	180	90		4.65116e-05
hCD22-CHO	Output1	Blue-AzOH	7	10	500	70	35	36	1.94986e-05
	Output2	Blue-AzOH	10	10	500	100	50		2.78552e-05
	Output3	Blue-AzOH	10	10	500	100	50		2.78552e-05
	Output4	Blue-AzOH	2	10	500	20	10		5.57103e-06
	Output5	Blue-AzOH	7	10	500	70	35		1.94986e-05
	Output1	Green Tr43	162	50	500	8100	4050	4085	0.01
	Output2	Green Tr43	133	50	500	6650	3325		0.00820988
	Output3	Green Tr43	186	50	500	9300	4650		0.0114815
	Output4	Green Tr43	200	50	500	10000	5000		0.0123457
	Output5	Green Tr43	136	50	500	6800	3400		0.00839506
	Output1	Red Tr36	696	50	500	34800	17400	19760	0.00899225
	Output2	Red Tr36	716	50	500	35800	17900		0.00925065
	Output3	Red Tr36	772	50	500	38600	19300		0.00997416
	Output4	Red Tr36	852	50	500	42600	21300		0.0110078
	Output5	Red Tr36	916	50	500	45800	22900		0.0118346
wt-CHO	Output1	Blue-AzOH	109	3.33333	500	363.333	181.667	95.4167	0.000101207
	Output2	Blue-AzOH	19	3.33333	500	63.3333	31.6667		1.76416e-05
	Output3	Blue-AzOH	42	3.33333	500	140	70		3.89972e-05
	Output4	Blue-AzOH	59	3.33333	500	196.667	98.3333		5.47818e-05
	Output1	Green Tr43	21	3.33333	500	70	35	16.6667	8.64198e-05
	Output2	Green Tr43	3	3.33333	500	10	5		1.23457e-05
	Output3	Green Tr43	13	3.33333	500	43.3333	21.6667		5.34979e-05
	Output4	Green Tr43	3	3.33333	500	10	5		1.23457e-05
	Output1	Red Tr36	73	3.33333	500	243.333	121.667	113.333	6.28768e-05
	Output2	Red Tr36	49	3.33333	500	163.333	81.6667		4.2205e-05
	Output3	Red Tr36	84	3.33333	500	280	140		7.23514e-05
	Output4	Red Tr36	66	3.33333	500	220	110		5.68475e-05
Fig. 6
Mouse 1	Input1	Blue-LiGA	226	100000000	400	22600000000	9040000000	7960000000
	Input2	Blue-LiGA	172	100000000	400	17200000000	6880000000			Enrichment_Input_vs_Sia_CD22-hCD22
	Input1	Green Tr43	7	10000000	400	70000000	28000000	36000000	0.00452261	0.0107918
	Input2	Green Tr43	11	10000000	400	110000000	44000000
	Input1	Red Tr36	19	10000000	400	190000000	76000000	80000000	0.0100503	Enrichment_Input_vs_Sia_CD22-hCD22
	Input2	Red Tr36	21	10000000	400	210000000	84000000			0.0143675
	Input1	Wild Type	174	100000000	400	17400000000	6960000000	6120000000
	Input2	Wild Type	132	100000000	400	13200000000	5280000000
Mouse 2	Input1	Blue-LiGA	226	100000000	400	22600000000	9040000000	7960000000
	Input2	Blue-LiGA	172	100000000	400	17200000000	6880000000
	Input1	Green Tr43	7	10000000	400	70000000	28000000	36000000	0.00452261
	Input2	Green Tr43	11	10000000	400	110000000	44000000
	Input1	Red Tr36	19	10000000	400	190000000	76000000	80000000	0.0100503
	Input2	Red Tr36	21	10000000	400	210000000	84000000
	Input1	Wild Type	174	100000000	400	17400000000	6960000000	6120000000
	Input2	Wild Type	132	100000000	400	13200000000	5280000000
Mouse 3	Input1	Blue-LiGA	234	100000000	400	23400000000	9360000000	9160000000
	Input2	Blue-LiGA	224	100000000	400	22400000000	8960000000
	Input1	Green Tr43	73	1000000	400	73000000	29200000	26200000	0.00286026
	Input2	Green Tr43	58	1000000	400	58000000	23200000
	Input1	Red Tr36	98	1000000	400	98000000	39200000	37800000	0.00412664
	Input2	Red Tr36	91	1000000	400	91000000	36400000
Mouse 1_Lungs	Output1	Blue-LiGA	604	1000	60	604000	36240	55920
	Output2	Blue-LiGA	126	10000	60	1260000	75600
	Output1	Green Tr43	1	2000	60	2000	120	1260	0.0225322
	Output2	Green Tr43	2	20000	60	40000	2400
	Output1	Red Tr36	1	2000	60	2000	120	660	0.0118026
	Output2	Red Tr36	1	20000	60	20000	1200
	Output1	Wild Type	784	2000	60	1568000	94080	113640
	Output2	Wild Type	111	20000	60	2220000	133200
Mouse 2_Lungs	Output1	Blue-LiGA	776	1000	60	776000	46560	41880
	Output2	Blue-LiGA	62	10000	60	620000	37200
	Output1	Green Tr43	1	2000	60	2000	120	660	0.0157593
	Output2	Green Tr43	1	20000	60	20000	1200
	Output1	Red Tr36	1	2000	60	2000	120	660	0.0157593
	Output2	Red Tr36	1	20000	60	20000	1200
	Output1	Wild Type	487	2000	60	974000	58440	121620
	Output2	Wild Type	154	20000	60	3080000	184800
Mouse 3_Lungs	Output1	Blue-LiGA	31	10000	60	310000	18600	15300
	Output2	Blue-LiGA	2	100000	60	200000	12000
	Output1	Green Tr43	1	2000	60	2000	120	660	0.0431373
	Output2	Green Tr43	1	20000	60	20000	1200
	Output1	Red Tr36	1	2000	60	2000	120	1260	0.0823529
	Output2	Red Tr36	2	20000	60	40000	2400
Mouse 1_Heart	Output1	Blue-LiGA	416	1000	60	416000	24960	32280
	Output2	Blue-LiGA	66	10000	60	660000	39600
	Output1	Green Tr43	1	2000	60	2000	120	660	0.0204461
	Output2	Green Tr43	1	20000	60	20000	1200
	Output1	Red Tr36	1	2000	60	2000	120	660	0.0204461
	Output2	Red Tr36	1	20000	60	20000	1200
	Output1	Wild Type	403	2000	60	806000	48360	60780
	Output2	Wild Type	61	20000	60	1220000	73200
Mouse 2_Heart	Output1	Blue-LiGA	379	1000	60	379000	22740	49470
	Output2	Blue-LiGA	127	10000	60	1270000	76200
	Output1	Green Tr43	2	2000	60	4000	240	720	0.0145543
	Output2	Green Tr43	1	20000	60	20000	1200
	Output1	Red Tr36	1	2000	60	2000	120	660	0.0133414
	Output2	Red Tr36	1	20000	60	20000	1200
	Output1	Wild Type	350	2000	60	700000	42000	88200
	Output2	Wild Type	112	20000	60	2240000	134400
Mouse 3_Heart	Output1	Blue-LiGA	19	10000	60	190000	11400	8700	0.0986395
	Output2	Blue-LiGA	1	100000	60	100000	6000
	Output1	Green Tr43	2	2000	60	4000	240	720	0.00816327
	Output2	Green Tr43	1	20000	60	20000	1200
	Output1	Red Tr36	1	2000	60	2000	120	1260
	Output2	Red Tr36	2	20000	60	40000	2400
Mouse 1_Liver	Output1	Blue-LiGA	612	1000	60	612000	36720	51660
	Output2	Blue-LiGA	111	10000	60	1110000	66600
	Output1	Green Tr43	14	2000	60	28000	1680	2640	0.0511034
	Output2	Green Tr43	3	20000	60	60000	3600
	Output1	Red Tr36	12	2000	60	24000	1440	1320	0.0255517
	Output2	Red Tr36	1	20000	60	20000	1200
	Output1	Wild Type	521	2000	60	1042000	62520	82860
	Output2	Wild Type	86	20000	60	1720000	103200
Mouse 2_Liver	Output1	Blue-LiGA	1128	1000	60	1128000	67680	93540
	Output2	Blue-LiGA	199	10000	60	1990000	119400
	Output1	Green Tr43	1	2000	60	2000	120	660	0.00705581
	Output2	Green Tr43	1	20000	60	20000	1200
	Output1	Red Tr36	37	2000	60	74000	4440	2820	0.0301475
	Output2	Red Tr36	1	20000	60	20000	1200
	Output1	Wild Type	1214	2000	60	2428000	145680	194640
	Output2	Wild Type	203	20000	60	4060000	243600
Mouse 3_Liver	Output1	Blue-LiGA	976	10000	60	9760000	585600	898800
	Output2	Blue-LiGA	202	100000	60	20200000	1212000
	Output1	Green Tr43	1	2000	60	2000	120	5460	0.00607477
	Output2	Green Tr43	9	20000	60	180000	10800
	Output1	Red Tr36	98	2000	60	196000	11760	19680	0.0218959
	Output2	Red Tr36	23	20000	60	460000	27600
Mouse 1_Kidney	Output1	Blue-LiGA	864	1000	60	864000	51840	93120
	Output2	Blue-LiGA	224	10000	60	2240000	134400
	Output1	Green Tr43	1	2000	60	2000	120	660	0.00708763
	Output2	Green Tr43	1	20000	60	20000	1200
	Output1	Red Tr36	30	2000	60	60000	3600	2400	0.0257732
	Output2	Red Tr36	1	20000	60	20000	1200
	Output1	Wild Type	860	2000	60	1720000	103200	141000
	Output2	Wild Type	149	20000	60	2980000	178800
Mouse 2_Kidney	Output1	Blue-LiGA	1064	1000	60	1064000	63840	104820
	Output2	Blue-LiGA	243	10000	60	2430000	145800
	Output1	Green Tr43	1	2000	60	2000	120	660	0.00629651
	Output2	Green Tr43	1	20000	60	20000	1200
	Output1	Red Tr36	1	2000	60	2000	120	660	0.00629651
	Output2	Red Tr36	1	20000	60	20000	1200
	Output1	Wild Type	921	2000	60	1842000	110520	107460
	Output2	Wild Type	87	20000	60	1740000	104400
Mouse 3_Kidney	Output1	Blue-LiGA	89	10000	60	890000	53400	41700
	Output2	Blue-LiGA	5	100000	60	500000	30000
	Output1	Green Tr43	1	2000	60	2000	120	1260	0.0302158
	Output2	Green Tr43	2	20000	60	40000	2400
	Output1	Red Tr36	1	2000	60	2000	120	660	0.0158273
	Output2	Red Tr36	1	20000	60	20000	1200
Mouse 1_Spleen	Output1	Blue-LiGA	596	10000	10000	5960000	59600000	63800000
	Output2	Blue-LiGA	680	10000	10000	6800000	68000000
	Output1	Green Tr43	1	2000	10000	2000	20000	80000	0.00125392
	Output2	Green Tr43	7	2000	10000	14000	140000
	Output1	Red Tr36	2	2000	10000	4000	40000	30000	0.000470219
	Output2	Red Tr36	1	2000	10000	2000	20000
	Output1	Wild Type	660	2000	10000	1320000	13200000	17900000
	Output2	Wild Type	1130	2000	10000	2260000	22600000
Mouse 2_Spleen	Output1	Blue-LiGA	936	10000	10000	9360000	93600000	101300000
	Output2	Blue-LiGA	1090	10000	10000	10900000	109000000
	Output1	Green Tr43	5	2000	10000	10000	100000	60000	0.0005923
	Output2	Green Tr43	1	2000	10000	2000	20000
	Output1	Red Tr36	3	2000	10000	6000	60000	40000	0.000394867
	Output2	Red Tr36	1	2000	10000	2000	20000
	Output1	Wild Type	772	2000	10000	1544000	15440000	10920000
	Output2	Wild Type	320	2000	10000	640000	6400000
Mouse 3_Spleen	Output1	Blue-LiGA	507	10000	9000	5070000	45630000	45585000
	Output2	Blue-LiGA	506	10000	9000	5060000	45540000
	Output1	Green Tr43	6	2000	9000	12000	108000	99000	0.00217177
	Output2	Green Tr43	5	2000	9000	10000	90000
	Output1	Red Tr36	430	2000	9000	860000	7740000	4959000	0.108786
	Output2	Red Tr36	121	2000	9000	242000	2178000
Mouse 1_CD22-KO	Output1	Blue-LiGA	8	300	150	2400	360	360
	Output1	Green Tr43	4	300	150	1200	180	180	0.5
	Output1	Red Tr36	1	300	150	300	45	45	0.125
	Output1	Wild Type	15	300	150	4500	675	675
Mouse 2_CD22-KO	Output1	Blue-LiGA	3	300	150	900	135	135
	Output1	Green Tr43	4	300	150	1200	180	180	1.33333
	Output1	Red Tr36	1	300	150	300	45	45	0.333333
	Output1	Wild Type	6	300	150	1800	270	270
Mouse 3_CD22-KO	Output1	Blue-LiGA	423	333	60	140859	8451.54	7452.54
	Output2	Blue-LiGA	323	333	60	107559	6453.54
	Output1	Green Tr43	23	300	60	6900	414	441	0.0591745
	Output2	Green Tr43	26	300	60	7800	468
	Output1	Red Tr36	105	300	60	31500	1890	2475	0.332102
	Output2	Red Tr36	170	300	60	51000	3060
Mouse 1_CD22_hu	Output1	Blue-LiGA	1	300	150	300	45	45
	Output1	Green Tr43	3	300	150	900	135	135	3
	Output1	Red Tr36	7	300	150	2100	315	315	7
	Output1	Wild Type	2	300	150	600	90	90
Mouse 2_CD22_hu	Output1	Blue-LiGA	1	300	150	300	45	45
	Output1	Green Tr43	4	300	150	1200	180	180	4
	Output1	Red Tr36	9	300	150	2700	405	405	9
	Output1	Wild Type	1	300	150	300	45	45
Mouse 3_CD22_hu	Output1	Blue-LiGA	167	300	60	50100	3006	2313
	Output2	Blue-LiGA	90	300	60	27000	1620
	Output1	Green Tr43	134	300	60	40200	2412	2763	1.19455
	Output2	Green Tr43	173	300	60	51900	3114
	Output1	Red Tr36	1350	300	60	405000	24300	23400	10.1167
	Output2	Red Tr36	1250	300	60	375000	22500
Fig. S8
	Input1	LiGA_3x3	116	2500000	50	290000000	14500000	14125000
	Input2	LiGA_3x3	110	2500000	50	275000000	13750000			Output_Cona_vs_Bio-ConA_Blue
	Input1	Green-Man	92	67000	50	6164000	308200	323275		0.139554
	Input2	Green-Man	101	67000	50	6767000	338350
	Input1	Red-Lac	176	67000	50	11792000	589600	549400		Output_Cona_vs_Bio-ConA_Green
	Input2	Red-Lac	152	67000	50	10184000	509200			0.696595
ConA	Output1	LiGA_YY	744	3300	75	2455200	184140	188100	0.0130365
	Output2	LiGA_YY	1096	3300	75	3616800	271260		0.0192042
	Output3	LiGA_YY	696	3300	75	2296800	172260		0.0121954
	Output4	LiGA_YY	504	3300	75	1663200	124740		0.00883115
	Output1	Green-Man	348	1670	75	581160	43587	42459.8	0.134829
	Output2	Green-Man	364	1670	75	607880	45591		0.141029
	Output3	Green-Man	328	1670	75	547760	41082		0.127081
	Output4	Green-Man	316	1670	75	527720	39579		0.122431
	Output1	Red-Lac	5	1670	75	8350	626.25	281.812	0.00113988
	Output2	Red-Lac	1	1670	75	1670	125.25		0.000227976
	Output3	Red-Lac	2	1670	75	3340	250.5		0.000455952
	Output4	Red-Lac	1	1670	75	1670	125.25		0.000227976
Biotinylated-ConA	Output1	LiGA_YY	828	3300	75	2732400	204930	249480	0.0145083
	Output2	LiGA_YY	1056	3300	75	3484800	261360		0.0185034
	Output3	LiGA_YY	1092	3300	75	3603600	270270		0.0191342
	Output4	LiGA_YY	1056	3300	75	3484800	261360		0.0185034
	Output1	Green-Man	352	1670	75	587840	44088	39704.2	0.136379
	Output2	Green-Man	208	1670	75	347360	26052		0.0805877
	Output3	Green-Man	268	1670	75	447560	33567		0.103834
	Output4	Green-Man	440	1670	75	734800	55110		0.170474
	Output1	Red-Lac	0	1670	75	0	0	93.9375	0
	Output2	Red-Lac	1	1670	75	1670	125.25		0.000227976
	Output3	Red-Lac	1	1670	75	1670	125.25		0.000227976
	Output4	Red-Lac	1	1670	75	1670	125.25		0.000227976
Fig. S9
	Input1	Blue_MK	27	5000000	50	135000000	6750000	7500000
	Input2	Blue_MK	33	5000000	50	165000000	8250000
	Input1	Green-Man	11	50000	50	550000	27500	31250
	Input2	Green-Man	14	50000	50	700000	35000
	Input1	Red-Lac	20	50000	50	1000000	50000	56250
	Input2	Red-Lac	25	50000	50	1250000	62500
	Input1	Wild Type	65	10000000	50	650000000	32500000	32500000
	Input2	Wild Type	65	10000000	50	650000000	32500000
ConA	Output1	Blue_MK	67	1000	75	67000	5025	3712.5
	Output2	Blue_MK	32	1000	75	32000	2400
	Output1	Green-Man	55	1000	75	55000	4125	4012.5
	Output2	Green-Man	52	1000	75	52000	3900
	Output1	Red-Lac	0	1000	75	0	0	37.5
	Output2	Red-Lac	1	1000	75	1000	75
	Output1	Wild Type	343	1000	75	343000	25725	20962.5
	Output2	Wild Type	216	1000	75	216000	16200
	Input1	Blue_MJ	28	5000000	50	140000000	7000000	9125000
	Input2	Blue_MJ	45	5000000	50	225000000	11250000
	Input1	Green-Man	9	50000	50	450000	22500	21250
	Input2	Green-Man	8	50000	50	400000	20000
	Input1	Red-Lac	19	50000	50	950000	47500	38750
	Input2	Red-Lac	12	50000	50	600000	30000
	Input1	Wild Type	65	10000000	50	650000000	32500000	32250000
	Input2	Wild Type	64	10000000	50	640000000	32000000
ConA	Output1	Blue_MJ	418	2500	75	1045000	78375	95625
	Output2	Blue_MJ	602	2500	75	1505000	112875
	Output1	Green-Man	15	2500	75	37500	2812.5	3656.25
	Output2	Green-Man	24	2500	75	60000	4500
	Output1	Red-Lac	0	2500	75	0	0	93.75
	Output2	Red-Lac	1	2500	75	2500	187.5
	Output1	Wild Type	150	2500	75	375000	28125	27000
	Output2	Wild Type	138	2500	75	345000	25875
