## Supplementary material for "Genetically Encoded, Multivalent Liquid Glycan Array (LiGA)": dict_table+CFG.xlsx

### Sheet: dict_table+CFG.txt
Position	SDB	Axis name	Present In...						MJ	MK	YG	YU	YY	YZ		IUPAC (CFG) -linker name in LiGA	IUPAC (CFG)	IUPAC (CFG) name in array	index1	index2
[7:27 52:96]	SDB1	Lec-LeX-[510]	YG	YZ					0	0	1	0	0	1		Galb1-3GlcNAcb1-3Galb1-4[Fuca1-3]GlcNAcb-Sp	Galb1-3GlcNAcb1-3Galb1-4(Fuca1-3)GlcNAcb-	NA	0	0
[7:27 52:96]	SDB2	3'SLecLN-[1270]	YG	YZ					0	0	1	0	0	1		Neu5Aca2-3Galb1-3GlcNAcb1-3Galb1-4GlcNAcb-Sp	Neu5Aca2-3Galb1-3GlcNAcb1-3Galb1-4GlcNAcb-	Neu5Aca2-3Galb1-3GlcNAcb1-3Galb1-4GlcNAcb-	250	250
[7:27 52:96]	SDB2	(Galf)4-[650]	MJ	MK	YU	YY			1	1	0	1	1	0		Galfb1-5Galfb1-5Galfb1-5Galfb-S8	Galfb1-5Galfb1-5Galfb1-5Galfb-	NA	0	0
[7:27 52:96]	SDB3	bMan-[<8]	YG						0	0	1	0	0	0		Manb-S0	Manb-	Manb-	14	14
[7:27 52:96]	SDB5	P1 tetra-[350]	YG						0	0	1	0	0	0		GalNAcb1-3Gala1-4Galb1-4GlcNAcb-Sp	GalNAcb1-3Gala1-4Galb1-4GlcNAcb-	GalNAcb1-3Gala1-4Galb1-4GlcNAcb-	97	97
[7:27 52:96]	SDB6	(Galf)4-[1380]	MJ	MK	YU	YY			1	1	0	1	1	0		Galfb1-5Galfb1-5Galfb1-5Galfb-S8	Galfb1-5Galfb1-5Galfb1-5Galfb-	Galfb1-5Galfb1-5Galfb1-5Galfb-	0	0
[7:27 52:96]	SDB6	SSEA-4-[570]	YG	YZ					0	0	1	0	0	1		Neu5Aca2-3Galb1-3GalNAcb1-3Gala1-4Galb1-4Glcb-Sp	Neu5Aca2-3Galb1-3GalNAcb1-3Gala1-4Galb1-4Glcb-	Neu5Aca2-3Galb1-3GalNAcb1-3Gala1-4Galb1-4Glcb-	249	249
[7:27 52:96]	SDB8	bMan-[320]	YG						0	0	1	0	0	0		Manb-S0	Manb-	Manb-	14	14
[7:27 52:96]	SDB8	(Galf)4-[50]	MJ	MK	YU	YY			1	1	0	1	1	0		Galfb1-5Galfb1-5Galfb1-5Galfb-S8	Galfb1-5Galfb1-5Galfb1-5Galfb-	NA	0	0
[7:27 52:96]	SDB9	(Galf)4-[50]	MJ	MK	YU	YY			1	1	0	1	1	0		Galfb1-5Galfb1-5Galfb1-5Galfb-S8	Galfb1-5Galfb1-5Galfb1-5Galfb-	NA	0	0
[7:27 52:96]	SDB9	Lac-[1080]	YG	YZ					0	0	1	0	0	1		Galb1-4Glcb-Sp	Galb1-4Glcb-	Galb1-4Glcb-	173	174
[7:27 52:96]	SDB10	Gal-[1130]	YG	YZ					0	0	1	0	0	1		Galb-P4	Galb-	Galb-	12	12
[7:27 52:96]	SDB10	(Galf)4-[<8]	MJ	MK	YU	YY			1	1	0	1	1	0		Galfb1-5Galfb1-5Galfb1-5Galfb-S8	Galfb1-5Galfb1-5Galfb1-5Galfb-	NA	0	0
[7:27 52:96]	SDB11	bMan-[1160]	YG						0	0	1	0	0	0		Manb-S0	Manb-	Manb-	14	14
[7:27 52:96]	SDB11	(Galf)4-[<8]	MJ	MK	YU	YY			1	1	0	1	1	0		Galfb1-5Galfb1-5Galfb1-5Galfb-S8	Galfb1-5Galfb1-5Galfb1-5Galfb-	NA	0	0
[7:27 52:96]	SDB12	bMan-[1430]	YG						0	0	1	0	0	0		Manb-S0	Manb-	Manb-	14	14
[7:27 52:96]	SDB12	(Man)3-[1400]	MJ	YU	YY				1	0	0	1	1	0		Mana1-6[Mana1-3]Mana-S6	Mana1-6(Mana1-3)Mana-	Mana1-6(Mana1-3)Mana-	216	216
[7:27 52:96]	SDB13	(Man)3-[1160]	MJ	YU	YY				1	0	0	1	1	0		Mana1-6[Mana1-3]Mana-S6	Mana1-6(Mana1-3)Mana-	Mana1-6(Mana1-3)Mana-	216	216
[7:27 52:96]	SDB13	P1 penta-[860]	YG	YZ					0	0	1	0	0	1		Gala1-4Galb1-4GlcNAcb1-3Galb1-4Glcb-Sp	Gala1-4Galb1-4GlcNAcb1-3Galb1-4Glcb-	Gala1-4Galb1-4GlcNAcb1-3Galb1-4Glcb-	344	344
[7:27 52:96]	SDB14	GD1a-[570]	YG	YZ					0	0	1	0	0	1		Neu5Aca2-3[Neu5Aca2-3Galb1-3GalNAcb1-4]Galb1-4Glcb-Sp	Neu5Aca2-3(Neu5Aca2-3Galb1-3GalNAcb1-4)Galb1-4Glcb-	Neu5Aca2-3Galb1-3GalNAcb1-4(Neu5Aca2-3)Galb1-4Glcb-Sp0	237	237
[7:27 52:96]	SDB15	(Man)3-[300]	MJ	YU	YY				1	0	0	1	1	0		Mana1-6[Mana1-3]Mana-S6	Mana1-6(Mana1-3)Mana-		216	216
[7:27 52:96]	SDB15	TetraSLac-[490]	YG	YZ					0	0	1	0	0	1		Neu5Aca2-8Neu5Aca2-8Neu5Aca2-8Neu5Aca2-3Galb1-4Glcb-Sp	Neu5Aca2-8Neu5Aca2-8Neu5Aca2-8Neu5Aca2-3Galb1-4Glcb-	Neu5Aca2-8Neu5Aca2-8Neu5Aca2-3Galb1-4Glcb-Sp0	230	230
[7:27 52:96]	SDB16	GQ2-[430]	YG	YZ					0	0	1	0	0	1		Neu5Aca2-8Neu5Aca2-8Neu5Aca2-8Neu5Aca2-3[GalNAcb1-4]Galb1-4Glcb-Sp	Neu5Aca2-8Neu5Aca2-8Neu5Aca2-8Neu5Aca2-3(GalNAcb1-4)Galb1-4Glcb-	GalNAcb1-4(Neu5Aca2-8Neu5Aca2-8Neu5Aca2-8Neu5Aca2-3)Galb1-4Glcb-Sp0	228	228
[7:27 52:96]	SDB16	(Man)3-[300]	MJ	YU	YY				1	0	0	1	1	0		Mana1-6[Mana1-3]Mana-S6	Mana1-6(Mana1-3)Mana-	Mana1-6(Mana1-3)Mana-	216	216
[7:27 52:96]	SDB17	9OAc3'SLN-[860]	YG	YZ					0	0	1	0	0	1		Neu5,9Aca2-3Galb1-4GlcNAcb-Sp	Neu5,9Aca2-3Galb1-4GlcNAcb-	Neu5,9Ac2a2-3Galb1-4GlcNAcb-Sp0	337	337
[7:27 52:96]	SDB17	(Man)3-[140]	MJ	YU	YY				1	0	0	1	1	0		Mana1-6[Mana1-3]Mana-S6	Mana1-6(Mana1-3)Mana-	Mana1-6(Mana1-3)Mana-	216	216
[7:27 52:96]	SDB18	(Man)3-[140]	MJ	YU					1	0	0	1	1	0		Mana1-6[Mana1-3]Mana-S6	Mana1-6(Mana1-3)Mana-	Mana1-6(Mana1-3)Mana-	216	216
[7:27 52:96]	SDB20	(Galf)4-[590]	YG						0	0	1	0	0	0		Galfb1-5Galfb1-5Galfb1-5Galfb-S8	Galfb1-5Galfb1-5Galfb1-5Galfb-	NA	0	0
[7:27 52:96]	SDB20	Lac-[1190]	MJ	MK	YU	YY			1	1	0	1	1	0		Galb1-4Glcb-Sp	Galb1-4Glcb-	Galb1-4Glcb-	173	174
[7:27 52:96]	SDB21	CT|Sda-[570]	YG	YZ					0	0	1	0	0	1		Neu5Aca2-3[GalNAcb1-4]Galb1-4GlcNAcb-Sp	Neu5Aca2-3(GalNAcb1-4)Galb1-4GlcNAcb-	GalNAcb1-4(Neu5Aca2-3)Galb1-4GlcNAcb-Sp0	234	235
[7:27 52:96]	SDB21	Lac-[840]	MJ	MK	YU	YY			1	1	0	1	1	0		Galb1-4Glcb-Sp	Galb1-4Glcb-	Galb1-4Glcb-	173	174
[7:27 52:96]	SDB22	Lac-[490]	MJ	MK	YU	YY			1	1	0	1	1	0		Galb1-4Glcb-Sp	Galb1-4Glcb-	Galb1-4Glcb-	173	174
[7:27 52:96]	SDB22	Ley-Lex-[760]	YG	YZ					0	0	1	0	0	1		Fuca1-2Galb1-4[Fuca1-3]GlcNAcb1-3Galb1-4[Fuca1-3]GlcNAcb-Sp	Fuca1-2Galb1-4(Fuca1-3)GlcNAcb1-3Galb1-4(Fuca1-3)GlcNAcb-	Fuca1-2Galb1-4(Fuca1-3)GlcNAcb1-3Galb1-4(Fuca1-3)GlcNAcb-	70	70
[7:27 52:96]	SDB23	Gala3Lex-[650]	YG	YZ					0	0	1	0	0	1		Gala1-3Galb1-4[Fuca1-3]GlcNAcb-Sp	Gala1-3Galb1-4(Fuca1-3)GlcNAcb-	Gala1-3Galb1-4(Fuca1-3)GlcNAcb-	114	114
[7:27 52:96]	SDB23	Lac-[320]	MJ	MK	YU	YY			1	1	0	1	1	0		Galb1-4Glcb-Sp	Galb1-4Glcb-	Galb1-4Glcb-	173	174
[7:27 52:96]	SDB24	A tetra type 2-[1050]	YG	YZ					0	0	1	0	0	1		GalNAca1-3[Fuca1-2]Galb1-4GlcNAcb-Sp	GalNAca1-3(Fuca1-2)Galb1-4GlcNAcb-	GalNAca1-3(Fuca1-2)Galb1-4GlcNAcb-	86	87
[7:27 52:96]	SDB24	Lac-[140]	MJ	MK	YU	YY			1	1	0	1	1	0		Galb1-4Glcb-Sp	Galb1-4Glcb-	Galb1-4Glcb-	173	174
[7:27 52:96]	SDB25	Lac-[140]	YG						0	0	1	0	0	0		Galb1-4Glcb-Sp	Galb1-4Glcb-	Galb1-4Glcb-	173	174
[7:27 52:96]	SDB25	Lac-[80]	MJ	MK	YU	YY			1	1	0	1	1	0		Galb1-4Glcb-Sp	Galb1-4Glcb-	Galb1-4Glcb-	173	174
[7:27 52:96]	SDB26	B tetra type 2-[1000]	YG	YZ					0	0	1	0	0	1		Gala1-3[Fuca1-2]Galb1-4GlcNAcb-Sp	Gala1-3(Fuca1-2)Galb1-4GlcNAcb-	Gala1-3(Fuca1-2)Galb1-4GlcNAc-Sp0	106	106
[7:27 52:96]	SDB26	(Galf)3-[270]	MJ	MK	YU	YY			1	1	0	1	1	0		Galfb1-5Galfb1-5Galfb-S8	Galfb1-5Galfb1-5Galfb-	Galfb1-5Galfb1-5Galfb-	0	0
[7:27 52:96]	SDB27	(Galf)3-[780]	MJ	MK	YU	YY			1	1	0	1	1	0		Galfb1-5Galfb1-5Galfb-S8	Galfb1-5Galfb1-5Galfb-	Galfb1-5Galfb1-5Galfb-	0	0
[7:27 52:96]	SDB27	Lac-[220]	YG						0	0	1	0	0	0		Galb1-4Glcb-Sp	Galb1-4Glcb-	Galb1-4Glcb-	173	174
[7:27 52:96]	SDB28	aMan-[1030]	YG						0	0	1	0	0	0		Mana-S6	Mana-	Mana-	3	3
[7:27 52:96]	SDB28	(Galf)3-[80]	MJ	MK	YU	YY			1	1	0	1	1	0		Galfb1-5Galfb1-5Galfb-S8	Galfb1-5Galfb1-5Galfb-	Galfb1-5Galfb1-5Galfb-	0	0
[7:27 52:96]	SDB29	A tetra L-[890]	YG	YZ					0	0	1	0	0	1		GalNAca1-3[Fuca1-2]Galb1-4Glcb-Sp	GalNAca1-3(Fuca1-2)Galb1-4Glcb-	GalNAca1-3(Fuca1-2)Galb1-4Glcb-	88	88
[7:27 52:96]	SDB29	(Galf)3-[80]	MJ	MK	YU	YY			1	1	0	1	1	0		Galfb1-5Galfb1-5Galfb-S8	Galfb1-5Galfb1-5Galfb-	Galfb1-5Galfb1-5Galfb-	0	0
[7:27 52:96]	SDB34	(Galf)3-[<8]	MJ	MK	YU	YY			1	1	0	1	1	0		Galfb1-5Galfb1-5Galfb-S8	Galfb1-5Galfb1-5Galfb-	Galfb1-5Galfb1-5Galfb-	0	0
[7:27 52:96]	SDB34	LacDiNAc-[840]	YG	YZ					0	0	1	0	0	1		GalNAcb1-4GlcNAcb-Sp	GalNAcb1-4GlcNAcb-	GalNAcb1-4GlcNAcb-	99	100
[7:27 52:96]	SDB35	6'SLDN-[590]	YG	YZ					0	0	1	0	0	1		Neu5Aca2-6GalNAcb1-4GlcNAcb-Sp	Neu5Aca2-6GalNAcb1-4GlcNAcb-	Neu5Aca2-6GalNAcb1-4GlcNAcb-	269	269
[7:27 52:96]	SDB35	(Galf)3-[140]	MJ	MK	YU	YY			1	1	0	1	1	0		Galfb1-5Galfb1-5Galfb-S8	Galfb1-5Galfb1-5Galfb-	Galfb1-5Galfb1-5Galfb-	0	0
[7:27 52:96]	SDB39	2'F-B type 2-[970]	YG						0	0	1	0	0	0		Gala1-3[Fuca1-2]Galb1-4[Fuca1-3]GlcNAcb-Sp	Gala1-3(Fuca1-2)Galb1-4(Fuca1-3)GlcNAcb-	Gala1-3(Fuca1-2)Galb1-4(Fuca1-3)GlcNAcb-	104	105
[7:27 52:96]	SDB40	Ley-Di-Lex-[320]	YG	YZ					0	0	1	0	0	1		Fuca1-2Galb1-4[Fuca1-3]GlcNAcb1-3Galb1-4[Fuca1-3]GlcNAcb1-3Galb1-4[Fuca1-3]GlcNAcb-Sp	Fuca1-2Galb1-4(Fuca1-3)GlcNAcb1-3Galb1-4(Fuca1-3)GlcNAcb1-3Galb1-4(Fuca1-3)GlcNAcb-	Fuca1-2Galb1-4(Fuca1-3)GlcNAcb1-3Galb1-4(Fuca1-3)GlcNAcb1-3Galb1-4(Fuca1-3)GlcNAcb-Sp0	71	71
[7:27 52:96]	SDB42	LNT-NAc-[920]	YG						0	0	1	0	0	1		Galb1-3GlcNAcb1-3Galb1-4GlcNAcb-Sp	Galb1-3GlcNAcb1-3Galb1-4GlcNAcb-	Galb1-3GlcNAcb1-3Galb1-4GlcNAcb-	148	148
[7:27 52:96]	SDB44	Globoside-P-[400]	YG						0	0	1	0	0	0		GalNAcb1-3Gala1-4Galb1-4Glcb-Sp	GalNAcb1-3Gala1-4Galb1-4Glcb-	GalNAcb1-3Gala1-4Galb1-4GlcNAcb-Sp0	97	97
[7:27 52:96]	SDB45	GD3-[410]	YG	YZ					0	0	1	0	0	1		Neu5Aca2-8Neu5Aca2-3Galb1-4Glcb-Sp	Neu5Aca2-8Neu5Aca2-3Galb1-4Glcb-	Neu5Aca2-8Neu5Aca2-3Galb1-4Glcb-	279	279
[7:27 52:96]	SDB46	3'GN-Di-LN-[1110]	YG						0	0	1	0	0	0		GlcNAcb1-3(Galb1-4GlcNAcb1-3)2b-Sp	GlcNAcb1-3Galb1-4GlcNAcb1-3Galb1-4GlcNAcb-	GlcNAcb1-3Galb1-4GlcNAcb1-3Galb1-4GlcNAcb-	186	186
[7:27 52:96]	SDB47	Tri-LN-[730]	YG	YZ					0	0	1	0	0	1		(Galb1-4GlcNAcb1-3)3b-Sp	Galb1-4GlcNAcb1-3Galb1-4GlcNAcb1-3Galb1-4GlcNAcb-	Galb1-4GlcNAcb1-3Galb1-4GlcNAcb1-3Galb1-4GlcNAcb-	163	163
[7:27 52:96]	SDB48	aMan-[1860]	MJ	YU	YY				1	0	0	1	1	0		Mana-S6	Mana-	Mana-	3	3
[7:27 52:96]	SDB48	Di-Lex-[490]	YG	YZ					0	0	1	0	0	1		(Galb1-4[Fuca1-3]GlcNAcb1-3)2b-Sp	Galb1-4(Fuca1-3)GlcNAcb1-3Galb1-4(Fuca1-3)GlcNAcb-	Galb1-4(Fuca1-3)GlcNAcb1-4Galb1-4(Fuca1-3)GlcNAcb-Sp0	154	154
[7:27 52:96]	SDB49	aMan-[1810]	MJ	YU	YY				1	0	0	1	1	0		Mana-S6	Mana-	Mana-	3	3
[7:27 52:96]	SDB49	Tri-Lex-[490]	YG	YZ					0	0	1	0	0	1		(Galb1-4[Fuca1-3]GlcNAcb1-3)3b-Sp	Galb1-4(Fuca1-3)GlcNAcb1-3Galb1-4(Fuca1-3)GlcNAcb1-3Galb1-4(Fuca1-3)GlcNAcb-	Galb1-4(Fuca1-3)GlcNAcb1-4Galb1-4(Fuca1-3)GlcNAcb1-4Galb1-4(Fuca1-3)GlcNAcb-Sp0	155	155
[7:27 52:96]	SDB50	Ley-[<8]	YG						0	0	1	0	0	0		Fuca1-2Galb1-4[Fuca1-3]GlcNAcb-Sp	Fuca1-2Galb1-4(Fuca1-3)GlcNAcb-	Fuca1-2Galb1-4(Fuca1-3)GlcNAcb-	72	73
[7:27 52:96]	SDB51	GT2-[430]	YG	YZ					0	0	1	0	0	1		Neu5Aca2-8Neu5Aca2-8Neu5Aca2-3[GalNAcb1-4]Galb1-4Glcb-Sp	Neu5Aca2-8Neu5Aca2-8Neu5Aca2-3(GalNAcb1-4)Galb1-4Glcb-	GalNAcb1-4(Neu5Aca2-8Neu5Aca2-8Neu5Aca2-3)Galb1-4Glcb-Sp0	229	229
[7:27 52:96]	SDB52	3'S-Di-Lex-[760]	YG	YZ					0	0	1	0	0	1		Neu5Aca2-3(Galb1-4[Fuca1-3]GlcNAcb1-3)2b-Sp	Neu5Aca2-3Galb1-4(Fuca1-3)GlcNAcb1-3Galb1-4(Fuca1-3)GlcNAcb-	Neu5Aca2-3Galb1-4(Fuca1-3)GlcNAcb1-3Galb1-4GlcNAcb-Sp8	260	260
[7:27 52:96]	SDB52	aMan-[460]	MJ	YU	YY				1	0	0	1	1	0		Mana-S6	Mana-	Mana-	3	3
[7:27 52:96]	SDB53	3'S-Tri-LeX-[220]	YG	YZ					0	0	1	0	0	1		Neu5Aca2-3(Galb1-4[Fuca1-3]GlcNAcb1-3)3b-Sp	Neu5Aca2-3Galb1-4(Fuca1-3)GlcNAcb1-3Galb1-4(Fuca1-3)GlcNAcb1-3Galb1-4(Fuca1-3)GlcNAcb-	Neu5Aca2-3Galb1-4(Fuca1-3)GlcNAcb1-3Galb1-4(Fuca1-3)GlcNAcb1-3Galb1-4(Fuca1-3)GlcNAcb-	256	256
[7:27 52:96]	SDB53	aMan-[540]	MJ	YU	YY				1	0	0	1	1	0		Mana-S6	Mana-	Mana-	3	3
[7:27 52:96]	SDB54	aMan-[160]	MJ	YU	YY				1	0	0	1	1	0		Mana-S6	Mana-	Mana-	3	3
[7:27 52:96]	SDB54	LNT-2-[970]	YG	YZ					0	0	1	0	0	1		GlcNAcb1-3Galb1-4Glcb-Sp	GlcNAcb1-3Galb1-4Glcb-	GlcNAcb1-3Galb1-4Glcb-	187	187
[7:27 52:96]	SDB55	GNLN-[1130]	YG	YZ					0	0	1	0	0	1		GlcNAcb1-3Galb1-4GlcNAcb-Sp	GlcNAcb1-3Galb1-4GlcNAcb-	GlcNAcb1-3Galb1-4GlcNAcb-	184	185
[7:27 52:96]	SDB56	LeA-[1380]	YG	YZ					0	0	1	0	0	1		Galb1-3[Fuca1-4]GlcNAcb-Sp	Galb1-3(Fuca1-4)GlcNAcb-	Galb1-3(Fuca1-4)GlcNAc-	129	130
[7:27 52:96]	SDB57	aMan-[160]	MJ	YU	YY				1	0	0	1	1	0		Mana-S6	Mana-	Mana-	3	3
[7:27 52:96]	SDB57	Galili-tri-[680]	YG	YZ					0	0	1	0	0	1		Gala1-3Galb1-4Glcb-Sp	Gala1-3Galb1-4Glcb-	Gala1-3Galb1-4Glcb-	117	117
[7:27 52:96]	SDB58	LNT-NAc-[1490]	MJ	YU					1	1	0	1	1	0		Galb1-3GlcNAcb1-3Galb1-4GlcNAcb-Sp	Galb1-3GlcNAcb1-3Galb1-4GlcNAcb-	Galb1-3GlcNAcb1-3Galb1-4GlcNAcb-	148	148
[7:27 52:96]	SDB58	P1 tri-[1220]	YG	YZ					0	0	1	0	0	1		Gala1-4Galb1-4GlcNAcb-Sp	Gala1-4Galb1-4GlcNAcb-	Gala1-4Galb1-4GlcNAcb-	121	122
[7:27 52:96]	SDB59	H-type1-[700]	YG	YZ					0	0	1	0	0	1		Fuca1-2Galb1-3GlcNAcb-Sp	Fuca1-2Galb1-3GlcNAcb-	Fuca1-2Galb1-3GlcNAcb-	68	69
[7:27 52:96]	SDB65	3'SLex-[140]	YG						0	0	1	0	0	0		Neu5Aca2-3Galb1-4[Fuca1-3]GlcNAcb-Sp	Neu5Aca2-3Galb1-4(Fuca1-3)GlcNAcb-	Neu5Aca2-3Galb1-4(Fuca1-3)GlcNAcb-	257	258
[7:27 52:96]	SDB66	Lac-[650]	YG	YZ					0	0	1	0	0	1		Galb1-4Glcb-Sp	Galb1-4Glcb-	Galb1-4Glcb-	173	174
[7:27 52:96]	SDB67	Lec-[1000]	YG	YZ					0	0	1	0	0	1		Galb1-3GlcNAcb-Sp	Galb1-3GlcNAcb-	Galb1-3GlcNAcb-	150	151
[7:27 52:96]	SDB67	LNT-NAc-[1030]	MJ	YU					1	1	0	1	1	0		Galb1-3GlcNAcb1-3Galb1-4GlcNAcb-Sp	Galb1-3GlcNAcb1-3Galb1-4GlcNAcb-	Galb1-3GlcNAcb1-3Galb1-4GlcNAcb-	148	148
[7:27 52:96]	SDB68	LNT-NAc-[160]	MJ	YU					1	1	0	1	1	0		Galb1-3GlcNAcb1-3Galb1-4GlcNAcb-Sp	Galb1-3GlcNAcb1-3Galb1-4GlcNAcb-	Galb1-3GlcNAcb1-3Galb1-4GlcNAcb-	148	148
[7:27 52:96]	SDB69	LNT-NAc-[220]	MJ	YU					1	1	0	1	1	0		Galb1-3GlcNAcb1-3Galb1-4GlcNAcb-Sp	Galb1-3GlcNAcb1-3Galb1-4GlcNAcb-	Galb1-3GlcNAcb1-3Galb1-4GlcNAcb-	148	148
[7:27 52:96]	SDB70	GM3-[590]	YG	YZ					0	0	1	0	0	1		Neu5Aca2-3Galb1-4Glcb-Sp	Neu5Aca2-3Galb1-4Glcb-	Neu5Aca2-3Galb1-4Glcb-	266	267
[7:27 52:96]	SDB70	LNT-NAc-[<8]	MJ	YU					1	1	0	1	1	0		Galb1-3GlcNAcb1-3Galb1-4GlcNAcb-Sp	Galb1-3GlcNAcb1-3Galb1-4GlcNAcb-	Galb1-3GlcNAcb1-3Galb1-4GlcNAcb-	148	148
[7:27 52:96]	SDB71	3'SLN-[650]	YG	YZ					0	0	1	0	0	1		Neu5Aca2-3Galb1-4GlcNAcb-Sp	Neu5Aca2-3Galb1-4GlcNAcb-	Neu5Aca2-3Galb1-4GlcNAcb-	262	263
[7:27 52:96]	SDB71	LNT-NAc-[<8]	MJ	YU					1	1	0	1	1	0		Galb1-3GlcNAcb1-3Galb1-4GlcNAcb-Sp	Galb1-3GlcNAcb1-3Galb1-4GlcNAcb-	Galb1-3GlcNAcb1-3Galb1-4GlcNAcb-	148	148
[7:27 52:96]	SDB73	3'SLN (Gc)-[190]	YG	YZ					0	0	1	0	0	1		Neu5Gca2-3Galb1-4GlcNAcb-Sp	Neu5Gca2-3Galb1-4GlcNAcb-	Neu5Gca2-3Galb1-4GlcNAcb-	286	286
[7:27 52:96]	SDB74	3'SLec (Gc)-[190]	YG	YZ					0	0	1	0	0	1		Neu5Gca2-3Galb1-3GlcNAcb-Sp	Neu5Gca2-3Galb1-3GlcNAcb-	Neu5Gca2-3Galb1-3GlcNAcb-	284	284
[7:27 52:96]	SDB76	H2-[300]	YZ						0	0	0	0	0	1		Fuca1-2(Galb1-4GlcNAcb1-3)2b-Sp	Fuca1-2Galb1-4GlcNAcb1-3Galb1-4GlcNAcb-	Fuca1-2Galb1-4GlcNAcb1-3Galb1-4GlcNAcb-	74	74
[7:27 52:96]	SDB77	H3-[810]	YG						0	0	1	0	0	1		Fuca1-2(Galb1-4GlcNAcb1-3)3b-Sp	Fuca1-2Galb1-4GlcNAcb1-3Galb1-4GlcNAcb1-3Galb1-4GlcNAcb-	Fuca1-2Galb1-4GlcNAcb1-3Galb1-4GlcNAcb1-3Galb1-4GlcNAcb-	75	75
[7:27 52:96]	SDB79	6'S-Di-LN-[380]	YZ						0	0	0	0	0	1		Neu5Aca2-6(Galb1-4GlcNAcb1-3)2b-Sp	Neu5Aca2-6Galb1-4GlcNAcb1-3Galb1-4GlcNAcb-	Neu5Aca2-6Galb1-4GlcNAcb1-3Galb1-4GlcNAcb-	274	274
[7:27 52:96]	SDB80	Galf-[1300]	MJ	MK	YU	YY			1	1	0	1	1	0		Galfb-S8	Galfb-	NA	0	0
[7:27 52:96]	SDB80	Tri-AN3-[860]	YG	YZ					0	0	1	0	0	1		GalNAca1-3[Fuca1-2]Galb-Sp	GalNAca1-3(Fuca1-2)Galb-	GalNAca1-3(Fuca1-2)Galb-	90	91
[7:27 52:96]	SDB81	Galf-[840]	MJ	MK	YU	YY			1	1	0	1	1	0		Galfb-S8	Galfb-	NA	0	0
[7:27 52:96]	SDB81	Tri-BN3-[840]	YG	YZ					0	0	1	0	0	1		Gala1-3[Fuca1-2]Galb-Sp	Gala1-3(Fuca1-2)Galb-	Gala1-3(Fuca1-2)Galb-	108	109
[7:27 52:96]	SDB82	Di-N3-[160]	YG	YZ					0	0	1	0	0	1		Fuca1-2Galb-Sp	Fuca1-2Galb-	Fuca1-2Galb-	79	79
[7:27 52:96]	SDB82	Galf-[140]	MJ	MK	YU	YY			1	1	0	1	1	0		Galfb-S8	Galfb-	NA	0	0
[7:27 52:96]	SDB83	Galf-[160]	MJ	MK	YU	YY			1	1	0	1	1	0		Galfb-S8	Galfb-	NA	0	0
[7:27 52:96]	SDB84	Galf-[80]	MJ	MK	YU	YY			1	1	0	1	1	0		Galfb-S8	Galfb-	NA	0	0
[7:27 52:96]	SDB86	Galf-[110]	MJ	MK	YU	YY			1	1	0	1	1	0		Galfb-S8	Galfb-	NA	0	0
[7:27 52:96]	SDB87	3'KDNLN-[220]	YG	YZ					0	0	1	0	0	1		KDNa2-3Galb1-4GlcNAcb-Sp	KDNa2-3Galb1-4GlcNAcb-	KDNa2-3Galb1-4GlcNAcb-	209	209
[7:27 52:96]	SDB87	bMan-[350]	MJ	YU	YY				1	0	0	1	1	0		Manb-S0	Manb-	Manb-	14	14
[7:27 52:96]	SDB88	bMan-[190]	MJ	YU	YY				1	0	0	1	1	0		Manb-S0	Manb-	Manb-	14	14
[7:27 52:96]	SDB88	LNnT-[350]	YG	YZ					0	0	1	0	0	1		Galb1-4GlcNAcb1-3Galb1-4Glcb-Sp	Galb1-4GlcNAcb1-3Galb1-4Glcb-	Galb1-4GlcNAcb1-3Galb1-4Glcb-	165	166
[7:27 52:96]	SDB89	bMan-[80]	MJ	YU	YY				1	0	0	1	1	0		Manb-S0	Manb-	Manb-	14	14
[7:27 52:96]	SDB99	bMan-[<8]	MJ	YU	YY				1	0	0	1	1	0		Manb-S0	Manb-	Manb-	14	14
[7:27 52:96]	SDB105	B tetra type 1-[350]	YZ						0	0	0	0	0	1		Gala1-3[Fuca1-2]Galb1-3GlcNAcb-Sp	Gala1-3(Fuca1-2)Galb1-3GlcNAcb-	Gala1-3(Fuca1-2)Galb1-3GlcNAcb-	102	103
[7:27 52:96]	SDB106	A tetra type 1-[380]	YZ						0	0	0	0	0	1		GalNAca1-3[Fuca1-2]Galb1-3GlcNAcb-Sp	GalNAca1-3(Fuca1-2)Galb1-3GlcNAcb-	GalNAca1-3(Fuca1-2)Galb1-3GlcNAcb-	83	83
[7:27 52:96]	SDB107	6'SLN (Gc)-[<8]	YZ						0	0	0	0	0	1		Neu5Gca2-6Galb1-4GlcNAcb-Sp	Neu5Gca2-6Galb1-4GlcNAcb-	Neu5Gca2-6Galb1-4GlcNAcb-	289	289
[7:27 52:96]	SDB107	Gal-[<8]	MJ	YU	YY				1	0	0	1	1	0		Galb-P4	Galb-	Galb-	12	12
[7:27 52:96]	SDB111	3'-KDNLec-[220]	YZ						0	0	0	0	0	1		KDNa2-3Galb1-3GlcNAcb-Sp	KDNa2-3Galb1-3GlcNAcb-	KDNa2-3Galb1-3GlcNAcb-	208	208
[7:27 52:96]	SDB112	Gala3-type1-[410]	YZ						0	0	0	0	0	1		Gala1-3Galb1-3GlcNAcb-Sp	Gala1-3Galb1-3GlcNAcb-	Gala1-3Galb1-3GlcNAcb-	115	115
[7:27 52:96]	SDB113	Lex-LeA-[190]	YZ						0	0	0	0	0	1		Galb1-4[Fuca1-3]GlcNAcb1-3Galb1-3[Fuca1-4]GlcNAcb-Sp	Galb1-4(Fuca1-3)GlcNAcb1-3Galb1-3(Fuca1-4)GlcNAcb-	Galb1-4(Fuca1-3)GlcNAcb1-3Galb1-3(Fuca1-4)GlcNAcb-	296	296
[7:27 52:96]	SDB115	3'S-Di-Lec-[270]	YZ						0	0	0	0	0	1		Neu5Aca2-3Galb1-3GlcNAcb1-3Galb1-3GlcNAcb-Sp	Neu5Aca2-3Galb1-3GlcNAcb1-3Galb1-3GlcNAcb-	Neu5Aca2-3Galb1-3GlcNAcb1-3Galb1-3GlcNAcb-	298	298
[7:27 52:96]	SDB118	P1 penta-[190]	YZ						0	0	0	0	0	1		Gala1-4Galb1-4GlcNAcb1-3Galb1-4Glcb-Sp	Gala1-4Galb1-4GlcNAcb1-3Galb1-4Glcb-	Gala1-4Galb1-4GlcNAcb1-3Galb1-4Glcb-	344	344
[7:27 52:96]	SDB121	GM1-[160]	YZ						0	0	0	0	0	1		Neu5Aca2-3[Galb1-3GalNAcb1-4]Galb1-4Glcb-Sp	Neu5Aca2-3(Galb1-3GalNAcb1-4)Galb1-4Glcb-	Neu5Aca2-3Galb1-3GalNAcb1-4(Neu5Aca2-3)Galb1-4Glcb-Sp0	145	145
[7:27 52:96]	SDB122	GD2-[270]	YZ						0	0	0	0	0	1		Neu5Aca2-8Neu5Aca2-3[GalNAcb1-4]Galb1-4Glcb-Sp	Neu5Aca2-8Neu5Aca2-3(GalNAcb1-4)Galb1-4Glcb-	GalNAcb1-4(Neu5Aca2-8Neu5Aca2-3)Galb1-4Glcb-Sp0	231	231
[7:27 52:96]	SDB124	GT3-[380]	YZ						0	0	0	0	0	1		Neu5Aca2-8Neu5Aca2-8Neu5Aca2-3Galb1-4Glcb-Sp	Neu5Aca2-8Neu5Aca2-8Neu5Aca2-3Galb1-4Glcb-	Neu5Aca2-8Neu5Aca2-8Neu5Aca2-3Galb1-4Glcb-	230	230
[7:27 52:96]	SDB125	bMan-[<8]	MJ	YU	YY				1	0	0	1	1	0		Manb-S0	Manb-	Manb-	14	14
[7:27 52:96]	SDB125	(Galf)4-[30]	YG	YZ					0	0	1	0	0	1		Galfb1-5Galfb1-5Galfb1-5Galfb-S8	Galfb1-5Galfb1-5Galfb1-5Galfb-	NA	0	0
[7:27 52:96]	SDB126	bMan-[<8]	MJ	YU	YY				1	0	0	1	1	0		Manb-S0	Manb-	Manb-	14	14
[7:27 52:96]	SDB126	(Galf)4-[220]	YG	YZ					0	0	1	0	0	1		Galfb1-5Galfb1-5Galfb1-5Galfb-S8	Galfb1-5Galfb1-5Galfb1-5Galfb-	NA	0	0
[7:27 52:96]	SDB127	Gal-[380]	MJ	MK	YU	YY			1	1	0	1	1	0		Galb-P4	Galb-	Galb-	12	12
[7:27 52:96]	SDB127	(Man)3-[460]	YG	YZ					0	0	1	0	0	1		Mana1-6[Mana1-3]Mana-S6	Mana1-6(Mana1-3)Mana-	Mana1-6(Mana1-3)Mana-	216	216
[7:27 52:96]	SDB128	6'SLN-[270]	YG	YZ					0	0	1	0	0	1		Neu5Aca2-6Galb1-4GlcNAcb-Sp	Neu5Aca2-6Galb1-4GlcNAcb-	Neu5Aca2-6Galb1-4GlcNAcb-	271	272
[7:27 52:96]	SDB128	Gal-[510]	MJ	MK	YU	YY			1	1	0	1	1	0		Galb-P4	Galb-	Galb-	12	12
[7:27 52:96]	SDB129	3'SLN-[350]	YG	YZ					0	0	1	0	0	1		Neu5Aca2-3Galb1-4GlcNAcb-Sp	Neu5Aca2-3Galb1-4GlcNAcb-	Neu5Aca2-3Galb1-4GlcNAcb-	262	263
[7:27 52:96]	SDB129	Gal-[110]	MJ	MK	YU	YY			1	1	0	1	1	0		Galb-P4	Galb-	Galb-	12	12
[7:27 52:96]	SDB130	Gal-[110]	MJ	MK	YU	YY	YZ		1	1	0	1	1	1		Galb-P4	Galb-	Galb-	12	12
[7:27 52:96]	SDB130	Galf-[130]	YG						0	0	1	0	0	0		Galfb-S8	Galfb-	NA	0	0
[7:27 52:96]	SDB131	(Galf)2-[490]	YG	YZ					0	0	1	0	0	1		Galfb1-5Galfb-S8	Galfb1-5Galfb-	NA	0	0
[7:27 52:96]	SDB132	Gal-[<8]	MJ	MK	YU	YY			1	1	0	1	1	0		Galb-P4	Galb-	Galb-	12	12
[7:27 52:96]	SDB132	(Galf)3-[380]	YG	YZ					0	0	1	0	0	1		Galfb1-5Galfb1-5Galfb-S8	Galfb1-5Galfb1-5Galfb-	NA	0	0
[7:27 52:96]	SDB149	Di-LN-[270]	YZ						0	0	0	0	0	1		(Galb1-4GlcNAcb1-3)2b-Sp	Galb1-4GlcNAcb1-3Galb1-4GlcNAcb-	Galb1-4GlcNAcb1-3Galb1-4GlcNAcb-	164	164
[7:27 52:96]	SDB150	3'GN-Di-LN-[80]	YZ						0	0	0	0	0	1		GlcNAcb1-3(Galb1-4GlcNAcb1-3)2b-Sp	GlcNAcb1-3Galb1-4GlcNAcb1-3Galb1-4GlcNAcb-	GlcNAcb1-3Galb1-4GlcNAcb1-3Galb1-4GlcNAcb-	186	186
[7:27 52:96]	SDB152	H-type2-[240]	YZ						0	0	0	0	0	1		Fuca1-2Galb1-4GlcNAcb-Sp	Fuca1-2Galb1-4GlcNAcb-	Fuca1-2Galb1-4GlcNAcb-	76	77
[7:27 52:96]	SDB153	2'FL-[160]	YZ						0	0	0	0	0	1		Fuca1-2Galb1-4Glcb-Sp	Fuca1-2Galb1-4Glcb-	Fuca1-2Galb1-4Glcb-	78	78
[7:27 52:96]	SDB160	6'SLN-[460]	YZ						0	0	0	0	0	1		Neu5Aca2-6Galb1-4GlcNAcb-Sp	Neu5Aca2-6Galb1-4GlcNAcb-	Neu5Aca2-6Galb1-4GlcNAcb-	271	272
[7:27 52:96]	SDB161	3'SL (Gc)-[240]	YZ						0	0	0	0	0	1		Neu5Gca2-3Galb1-4Glcb-Sp	Neu5Gca2-3Galb1-4Glcb-	Neu5Gca2-3Galb1-4Glcb-	287	287
