## Supplementary material for "Genetically Encoded, Multivalent Liquid Glycan Array (LiGA)": YG CFG PairingVerticallyAligned.xlsx

### Sheet: initial-pairings
SDB	Glycan	common	Name in YG Dictionary	position	CFG name
SDB28	'PZ-10048'	aMan	Mana-S6	4	Mana-Sp8
SDB10	'Ty-176 '	Gal	Galb-P4	12	Galb-Sp8
SDB11	'Manb-high2'	'bMan'	Manb-S0	14	Manb-Sp8
SDB12	'Manb-high3'	'bMan'	Manb-S0	14	Manb-Sp8
SDB3	'Manb-low2'	'bMan'	Manb-S0	14	Manb-Sp8
SDB8	'Manb-mid2 '	'bMan'	Manb-S0	14	Manb-Sp8
SDB59	Tr116	H-type1	Fuca1-2Galb1-3GlcNAcb-Sp	69	Fuca1-2Galb1-3GlcNAcb-Sp0
SDB59	Tr116	H-type1	Fuca1-2Galb1-3GlcNAcb-Sp	70	Fuca1-2Galb1-3GlcNAcb-Sp8
SDB22	'Te212 '	'Ley-Lex'	(Galb1-4[Fuca1-3]GlcNAcb1-3)2b-Sp	71	Fuca1-2Galb1-4(Fuca1-3)GlcNAcb1-3Galb1-4(Fuca1-3)GlcNAcb-Sp0
SDB40	Te267	Ley-Di-Lex	Fuca1-2Galb1-4[Fuca1-3]GlcNAcb1-3(Galb1-4[Fuca1-3]GlcNAcb1-3)2b-Sp	72	Fuca1-2Galb1-4(Fuca1-3)GlcNAcb1-3Galb1-4(Fuca1-3)GlcNAcb1-3Galb1-4(Fuca1-3)GlcNAcb-Sp0
SDB50	'Te118 '	'Ley'	Fuca1-2Galb1-4[Fuca1-3]GlcNAcb-Sp	73	Fuca1-2Galb1-4(Fuca1-3)GlcNAcb-Sp0
SDB50	'Te118 '	'Ley'	Fuca1-2Galb1-4[Fuca1-3]GlcNAcb-Sp	74	Fuca1-2Galb1-4(Fuca1-3)GlcNAcb-Sp8
SDB82	'Di-N3 '	'Di-N3'	Fuca1-2Galb-Sp	80	Fuca1-2Galb-Sp8
SDB24	'Te222 '	'A tetra type 2'	GalNAca1-3[Fuca1-2]Galb1-4GlcNAcb-Sp	87	GalNAca1-3(Fuca1-2)Galb1-4GlcNAcb-Sp0
SDB24	'Te222 '	'A tetra type 2'	GalNAca1-3[Fuca1-2]Galb1-4GlcNAcb-Sp	88	GalNAca1-3(Fuca1-2)Galb1-4GlcNAcb-Sp8
SDB29	'Te224 '	'A tetra L'	GalNAca1-3[Fuca1-2]Galb1-4Glcb-Sp	89	GalNAca1-3(Fuca1-2)Galb1-4Glcb-Sp0
SDB81	'Tri-BN3 '	'Tri-BN3'	GalNAca1-3[Fuca1-2]Galb-Sp	91	GalNAca1-3(Fuca1-2)Galb-Sp8
SDB81	'Tri-BN3 '	'Tri-BN3'	GalNAca1-3[Fuca1-2]Galb-Sp	92	GalNAca1-3(Fuca1-2)Galb-Sp18
SDB5	'Te289 '	'P1 tetra'	GalNAcb1-3Gala1-4Galb1-4GlcNAcb-Sp	98	GalNAcb1-3Gala1-4Galb1-4GlcNAcb-Sp0
SDB44	'Te272 '	'Globoside-P'	GalNAcb1-3Gala1-4Galb1-4Glcb-Sp	98	GalNAcb1-3Gala1-4Galb1-4GlcNAcb-Sp0
SDB34	'D21 '	'LacDiNAc'	GalNAcb1-4GlcNAcb-Sp	100	GalNAcb1-4GlcNAcb-Sp0
SDB34	'D21 '	'LacDiNAc'	GalNAcb1-4GlcNAcb-Sp	101	GalNAcb1-4GlcNAcb-Sp8
SDB39	'Te262 '	2'F-B type 2	Gala1-3[Fuca1-2]Galb1-4[Fuca1-3]GlcNAcb-Sp	105	Gala1-3(Fuca1-2)Galb1-4(Fuca1-3)GlcNAcb-Sp0
SDB39	'Te262 '	2'F-B type 2	Gala1-3[Fuca1-2]Galb1-4[Fuca1-3]GlcNAcb-Sp	106	Gala1-3(Fuca1-2)Galb1-4(Fuca1-3)GlcNAcb-Sp8
SDB26	'Te223 '	'B tetra type 2'	Gala1-3[Fuca1-2]Galb1-4GlcNAcb-Sp	107	Gala1-3(Fuca1-2)Galb1-4GlcNAc-Sp0
SDB80	'Tri-AN3 '	'Tri-AN3'	Gala1-3[Fuca1-2]Galb-Sp	109	Gala1-3(Fuca1-2)Galb-Sp8
SDB80	'Tri-AN3 '	'Tri-AN3'	Gala1-3[Fuca1-2]Galb-Sp	110	Gala1-3(Fuca1-2)Galb-Sp18
SDB23	'Te221 '	'Gala3Lex'	Gala1-3Galb1-4[Fuca1-3]GlcNAcb-Sp	115	Gala1-3Galb1-4(Fuca1-3)GlcNAcb-Sp8
SDB57	'Tr59 '	'Galili-tri'	Gala1-3Galb1-4Glcb-Sp	118	Gala1-3Galb1-4Glcb-Sp0
SDB57	'Tr59 '	'Galili-tri'	Gala1-3Galb1-4Glcb-Sp	119	Gala1-3Galb1-4Glc-Sp10
SDB58	'Tr62 '	'P1 tri'	Gala1-4Galb1-4GlcNAcb-Sp	122	Gala1-4Galb1-4GlcNAcb-Sp0
SDB58	'Tr62 '	'P1 tri'	Gala1-4Galb1-4GlcNAcb-Sp	123	Gala1-4Galb1-4GlcNAcb-Sp8
SDB56	'Tr57 '	'LeA'	Galb1-3[Fuca1-4]GlcNAcb-Sp	130	Galb1-3(Fuca1-4)GlcNAc-Sp0
SDB56	'Tr57 '	'LeA'	Galb1-3[Fuca1-4]GlcNAcb-Sp	131	Galb1-3(Fuca1-4)GlcNAc-Sp8
SDB13	'Te302 '	'P1 penta'	Galb1-3GalNAcb1-3Gala1-4Galb1-4GlcNAcb-Sp	145	Galb1-3GalNAcb1-3Gala1-4Galb1-4Glcb-Sp0
SDB42	'Te271 '	LNT-NAc	Galb1-3GlcNAcb1-3Galb1-4GlcNAcb-Sp	149	Galb1-3GlcNAcb1-3Galb1-4GlcNAcb-Sp0
SDB67	'D8 '	'Lec'	Galb1-3GlcNAcb-Sp	151	Galb1-3GlcNAcb-Sp0
SDB67	'D8 '	'Lec'	Galb1-3GlcNAcb-Sp	152	Galb1-3GlcNAcb-Sp8
SDB48	'Te101 '	'Di-Lex'	(Galb1-4[Fuca1-3]GlcNAcb1-3)2b-Sp	155	Galb1-4(Fuca1-3)GlcNAcb1-4Galb1-4(Fuca1-3)GlcNAcb-Sp0
SDB49	'Te102 '	'Tri-Lex'	(Galb1-4[Fuca1-3]GlcNAcb1-3)3b-Sp	156	Galb1-4(Fuca1-3)GlcNAcb1-4Galb1-4(Fuca1-3)GlcNAcb1-4Galb1-4(Fuca1-3)GlcNAcb-Sp0
SDB47	'Te100 '	'Tri-LN'	(Galb1-4GlcNAcb1-3)3b-Sp	164	Galb1-4GlcNAcb1-3Galb1-4GlcNAcb1-3Galb1-4GlcNAcb-Sp0
SDB88	'Te72 '	'LNnT'	Galb1-4GlcNAcb1-3Galb1-4Glcb-Sp	166	Galb1-4GlcNAcb1-3Galb1-4Glcb-Sp0
SDB88	'Te72 '	'LNnT'	Galb1-4GlcNAcb1-3Galb1-4Glcb-Sp	167	Galb1-4GlcNAcb1-3Galb1-4Glcb-Sp8
SDB25	'Lac_mid1 '	'Lac'	Galb1-4Glcb-Sp	174	Galb1-4Glcb-Sp0
SDB27	'Lac_mid2'	'Lac'	Galb1-4Glcb-Sp	174	Galb1-4Glcb-Sp0
SDB66	'D9 '	'Lac'	Galb1-4Glcb-Sp	174	Galb1-4Glcb-Sp0
SDB9	'PZ-5080 '	Lac-peg4	Galb1-4Glcb-P4	174	Galb1-4Glcb-Sp0
SDB25	'Lac_mid1 '	'Lac'	Galb1-4Glcb-Sp	175	Galb1-4Glcb-Sp8
SDB27	'Lac_mid2'	'Lac'	Galb1-4Glcb-Sp	175	Galb1-4Glcb-Sp8
SDB66	'D9 '	'Lac'	Galb1-4Glcb-Sp	175	Galb1-4Glcb-Sp8
SDB9	'PZ-5080 '	'Lac'	Galb1-4Glcb-p4	175	Galb1-4Glcb-Sp8
SDB55	'Tr55 '	'GNLN'	GlcNAcb1-3Galb1-4GlcNAcb-Sp	185	GlcNAcb1-3Galb1-4GlcNAcb-Sp0
SDB55	'Tr55 '	'GNLN'	GlcNAcb1-3Galb1-4GlcNAcb-Sp	186	GlcNAcb1-3Galb1-4GlcNAcb-Sp8
SDB46	'Te99 '	3'GN-Di-LN	GlcNAcb1-3(Galb1-4GlcNAcb1-3)2b-Sp	187	GlcNAcb1-3Galb1-4GlcNAcb1-3Galb1-4GlcNAcb-Sp0
SDB54	'Tr54 '	'LNT-2'	GlcNAcb1-3Galb1-4Glcb-Sp	188	GlcNAcb1-3Galb1-4Glcb-Sp0
SDB87	'Tr47 '	3'KDNLN	KDNa2-3Galb1-4GlcNAcb-Sp	210	KDNa2-3Galb1-4GlcNAcb-Sp0
SDB127	'PZ-8015 '	'(Man)3'	Mana1-6[Mana1-3]Mana-S6	217	Mana1-6(Mana1-3)Mana-Sp9
SDB16	'Te306 '	'GQ2'	Neu5Aca2-8Neu5Aca2-8Neu5Aca2-8Neu5Aca2-3[GalNAcb1-4]Galb1-4Glcb-Sp	229	GalNAcb1-4(Neu5Aca2-8Neu5Aca2-8Neu5Aca2-8Neu5Aca2-3)Galb1-4Glcb-Sp0
SDB51	'Te119 '	'GT2'	Neu5Aca2-8Neu5Aca2-8Neu5Aca2-3[GalNAcb1-4]Galb1-4Glcb-Sp	230	GalNAcb1-4(Neu5Aca2-8Neu5Aca2-8Neu5Aca2-3)Galb1-4Glcb-Sp0
SDB15	'Te305 '	'TetraSLac'	Neu5Aca2-8Neu5Aca2-8Neu5Aca2-8Neu5Aca2-3Galb1-4Glcb-Sp	231	Neu5Aca2-8Neu5Aca2-8Neu5Aca2-3Galb1-4Glcb-Sp0
SDB21	'Te201 '	'CT|Sda'	Neu5Aca2-3[GalNAcb1-4]Galb1-4GlcNAcb-Sp	235	GalNAcb1-4(Neu5Aca2-3)Galb1-4GlcNAcb-Sp0
SDB21	'Te201 '	'CT|Sda'	Neu5Aca2-3[GalNAcb1-4]Galb1-4GlcNAcb-Sp	236	GalNAcb1-4(Neu5Aca2-3)Galb1-4GlcNAcb-Sp8
SDB14	'Te303 '	'GD1a'	Neu5Aca2-3[Neu5Aca2-3Galb1-3GalNAcb1-4]Galb1-4Glcb-Sp	238	Neu5Aca2-3Galb1-3GalNAcb1-4(Neu5Aca2-3)Galb1-4Glcb-Sp0
SDB6	'Te291 '	'SSEA-4'	Neu5Aca2-3Galb1-3GalNAcb1-3Gala1-4Galb1-4Glcb-Sp	250	Neu5Aca2-3Galb1-3GalNAcb1-3Gala1-4Galb1-4Glcb-Sp0
SDB2	'Te288 '	3'SLecLN	Neu5Aca2-3Galb1-3GlcNAcb1-3Galb1-4GlcNAcb-Sp	251	Neu5Aca2-3Galb1-3GlcNAcb1-3Galb1-4GlcNAcb-Sp0
SDB53	'Te193 '	3'S-Tri-LeX	Neu5Aca2-3(Galb1-4[Fuca1-3]GlcNAc)3b-Sp	257	Neu5Aca2-3Galb1-4(Fuca1-3)GlcNAcb1-3Galb1-4(Fuca1-3)GlcNAcb1-3Galb1-4(Fuca1-3)GlcNAcb-Sp0
SDB65	'Te64 '	3'SLex	Neu5Aca2-3Galb1-4[Fuca1-3]GlcNAcb-Sp	258	Neu5Aca2-3Galb1-4(Fuca1-3)GlcNAcb-Sp0
SDB65	'Te64 '	3'SLex	Neu5Aca2-3Galb1-4[Fuca1-3]GlcNAcb-Sp	259	Neu5Aca2-3Galb1-4(Fuca1-3)GlcNAcb-Sp8
SDB52	'Te140 '	3'S-Di-Lex	Neu5Aca2-3(Galb1-4[Fuca1-3]GlcNAcb1-3)2b-Sp	261	Neu5Aca2-3Galb1-4(Fuca1-3)GlcNAcb1-3Galb1-4GlcNAcb-Sp8
SDB129	'3''SLN '	3'SLN	Neu5Aca2-3Galb1-4GlcNAcb-Sp	263	Neu5Aca2-3Galb1-4GlcNAcb-Sp0
SDB129	'3''SLN '	3'SLN	Neu5Aca2-3Galb1-4GlcNAcb-Sp	264	Neu5Aca2-3Galb1-4GlcNAcb-Sp8
SDB71	'Tr33 '	3'SLN	Neu5Aca2-3Galb1-4GlcNAcb-Sp	263	Neu5Aca2-3Galb1-4GlcNAcb-Sp0
SDB71	'Tr33 '	3'SLN	Neu5Aca2-3Galb1-4GlcNAcb-Sp	264	Neu5Aca2-3Galb1-4GlcNAcb-Sp8
SDB70	'Tr32 '	'GM3'	Neu5Aca2-3Galb1-4Glcb-Sp	267	Neu5Aca2-3Galb1-4Glcb-Sp0
SDB70	'Tr32 '	'GM3'	Neu5Aca2-3Galb1-4Glcb-Sp	268	Neu5Aca2-3Galb1-4Glcb-Sp8
SDB35	'Tr269 '	6'SLDN	Neu5Aca2-6GalNAcb1-4GlcNAcb-Sp	270	Neu5Aca2-6GalNAcb1-4GlcNAcb-Sp0
SDB128	'6''SLN '	6'SLN	Neu5Aca2-6Galb1-4GlcNAcb-Sp	272	Neu5Aca2-6Galb1-4GlcNAcb-Sp0
SDB128	'6''SLN '	6'SLN	Neu5Aca2-6Galb1-4GlcNAcb-Sp	273	Neu5Aca2-6Galb1-4GlcNAcb-Sp8
SDB45	'Te79 '	'GD3'	Neu5Aca2-8Neu5Aca2-3Galb1-4Glcb-Sp	280	Neu5Aca2-8Neu5Aca2-3Galb1-4Glcb-Sp0
SDB74	'Tr41 '	3'SLec (Gc)	Neu5Gca2-3Galb1-3GlcNAcb-Sp	285	Neu5Gca2-3Galb1-3GlcNAcb-Sp0
SDB73	'Tr40 '	3'SLN (Gc)	Neu5Gca2-3Galb1-4GlcNAcb-Sp	287	Neu5Gca2-3Galb1-4GlcNAcb-Sp0
SDB17	'Tr322 '	9OAc3'SLN	Neu5Ac(9Ac)a2-3Galb1-4GlcNAcb-Sp	338	Neu5,9Ac2a2-3Galb1-4GlcNAcb-Sp0
SDB1	'Te286 '	'Lec-LeX'	Galb1-3GlcNacb1-3Galb1-4[Fuca1-3]GlcNAcb-Sp	399	NA
SDB130	'Galf '	'Galf'	Galfb-S8	0	NA
SDB131	'Galf2'	'(Galf)2'	Galfb1-5Galfb-S8	0	NA
SDB132	'Galf3'	'(Galf)3'	Galfb1-5Galfb1-5Galfb-S8	0	NA
SDB125	'Galf4_low1'	'(Galf)4'	Galfb1-5Galfb1-5Galfb1-5Galfb-S8	0	NA
SDB126	'Galf4-mid1'	'(Galf)4'	Galfb1-5Galfb1-5Galfb1-5Galfb-S8	0	NA
SDB20	'galf4-high'	'(Galf)4'	Galfb1-5Galfb1-5Galfb1-5Galfb-S8	0	NA
