## Supplementary material for "Genetically Encoded, Multivalent Liquid Glycan Array (LiGA)": Figure2H_G3C+Lactose-YT-knownGlycans.txt

sequence	20181108-87YTipBS1	20181108-87YTipBS2	20181108-87YTipBS3	20181108-87YTipBS4	20181108-87YTsbBS1	20181108-87YTsbBS2	20181108-87YTsbBS3	control_coef	test_coef	control_CPM	test_CPM	sd_control	sd_test	logFC	PValue	QValue
blank-[<8].SDB3	0	6	14	0	55	91	92	-6.33480393397196	-8.46036581966391	1773.49352634423	211.694614454279	258.594742041066	787.629141385182	-3.06653759159038	0.0131368891815142	0.0501590314203269
blank-[<8].SDB60	204	413	1341	1292	776	489	429	-4.46265542976279	-3.54180207995346	11531.7009726959	28961.0898290692	7737.21489694855	745.515033686024	1.32851056115591	3.93483478989121e-05	0.000319863989371802
blank-[<8].SDB103	279	502	1501	2562	761	802	498	-4.23840117418023	-3.20808277233123	14430.6454974298	40434.060305689	12375.9943958452	3454.68503881467	1.4864352488842	1.10737310088175e-05	0.000116274175592584
blank-[<8].SDB120	266	282	1253	1988	1027	341	643	-4.30056921831085	-3.48038479192307	13560.8377377133	30795.5588702693	8906.02588740523	4962.61612080209	1.183276004564	0.000316467717138996	0.00221527401997297
blank-[<8].SDB174	202	15451	1712	9482	2645	5628	1123	-2.70765876508588	-0.927471040516552	66692.7675091604	395552.783494424	619277.693218851	54499.3305048887	2.56826800208758	0.153474069375818	0.274294081437632
Gal-[110].SDB130	0	0	0	0	0	0	0	-12.5773544116213	-12.5773544116213	3.44924768982049	3.44924768982049	0	0	-0	1	1
Gal-[1130].SDB10	245	113	529	748	1028	833	1147	-3.83419287014576	-4.17746484140132	21618.780593429	15337.3409132779	5245.07981244204	6838.41753980128	-0.495236770606582	0.0997716622119271	0.211193338161004
bMan-[<8].SDB99	53	66	226	265	343	349	280	-4.97891677041435	-5.20478989771614	6881.51277985427	5490.20382412113	463.437090474858	1292.84346863304	-0.325866040628378	0.302968265996431	0.457173670844914
bMan-[80].SDB89	2	49	149	76	179	30	96	-6.21116222327507	-6.00372844265865	2006.90363800037	2469.52749883805	1883.02693490799	1153.33924882057	0.299263686608152	0.67577399455289	0.781169938657469
H-type1-[700].SDB59	109	31	277	272	688	706	311	-4.44680010493224	-5.0579153642526	11715.9970134094	6358.80149066158	2985.43079666294	4168.70002926256	-0.881652954033064	0.0112740835565255	0.046574902561384
Ley-Di-Lex-[320].SDB40	0	0	0	0	0	0	0	-12.5773544116213	-12.5773544116213	3.44924768982049	3.44924768982049	0	0	-0	1	1
H-type2-[240].SDB152	59	94	268	340	131	233	5	-5.98049377782297	-4.97758999164132	2527.57792212211	6890.6490845242	1137.18805832377	2635.93274638506	1.44688431881303	0.171424020786694	0.302089882784943
2'FL-[160].SDB153	44	43	156	308	462	488	285	-4.7533907007509	-5.37962277847016	8622.4095711637	4609.56042750915	1387.60640886837	2232.17211614359	-0.903461912971166	0.00630817411114594	0.0289029068365232
Di-N3-[160].SDB82	29	15	64	112	540	460	350	-4.66937942716331	-6.21806075249974	9378.08750794639	1993.10659895742	633.912870611575	1036.1546049258	-2.23427486798021	2.9503383188417e-07	4.64678285217568e-06
A.tetra.type.1-[380].SDB106	35	27	141	54	77	0	0	-7.75557051155604	-5.97089485321177	428.349754983092	2551.95677022067	1076.15592189343	709.012480466534	2.57474272188852	0.0288573876851776	0.0865721630555328
A.tetra.type.2-[1050].SDB24	135	67	367	532	988	568	597	-4.2201831424248	-4.63455769647435	14695.9528059955	9710.40103326752	2905.94734117488	1455.09450326	-0.59781611419786	0.052031395074387	0.140362239281938
A.tetra.L-[890].SDB29	164	129	472	509	1217	859	483	-4.06453546638614	-4.40705356911933	17170.9639111347	12191.0455368811	1808.9760413119	4157.09794334614	-0.494149168227866	0.0800951985909801	0.181837748152495
Tri-BN3-[840].SDB81	8	41	47	70	88	13	44	-6.96013915086442	-6.36655817829664	948.964516120339	1718.06232522854	1218.07191169104	575.024853299949	0.856356325489591	0.352931867067473	0.511142704028754
B.tetra.type.1-[350].SDB105	144	205	1192	1152	113	118	115	-5.99944237296013	-3.83776195495854	2480.13478135826	21541.7588622485	7751.26539967655	602.679520884274	3.11864561903767	6.93008232844384e-12	8.73190373383924e-10
LacDiNAc-[840].SDB34	35	17	234	175	443	277	202	-5.08253691729878	-5.60977244653692	6204.14961975779	3661.90254153529	1874.44302683523	956.971962311347	-0.760640083412321	0.0671384363647843	0.16071936107993
B.tetra.type.2-[1000].SDB26	11	5	15	12	0	0	0	-12.5773544116213	-7.59801949823774	3.44924768982049	501.443560516887	326.479304333816	0	7.1836617864638	0.00891985608218948	0.0380983683510466
Tri-AN3-[860].SDB80	38	29	89	78	211	48	309	-5.49124037932411	-6.01722895097101	4122.72725580452	2436.4116655865	727.012889864941	3467.5495258023	-0.75884110387925	0.180214223358846	0.306649909213371
H3-[810].SDB77	772	955	3795	3650	491	512	594	-4.45749626818728	-2.50457284572597	11591.3486148631	81710.4935184144	11393.5274680829	3690.09541101483	2.81747293682084	7.98626758711513e-08	1.67711619329418e-06
Gala3-type1-[410].SDB112	336	348	1386	1602	211	159	179	-5.55590945993362	-3.42612377358569	3864.55221548163	32512.7235119055	2917.51452189329	636.904697663922	3.07263124785045	5.32358758042735e-13	1.34154407026769e-10
Gala3Lex-[650].SDB23	0	12	0	0	0	0	19	-8.73631434971206	-8.40958008477243	160.644878991827	222.723362216696	511.159709657434	280.819360529162	0.471377903716907	0.823328698243901	0.909994877006417
Galili-tri-[680].SDB57	55	39	242	207	259	307	399	-4.94447911649517	-5.34670054712352	7122.62375520381	4763.84317344291	1189.04121346169	3042.67814874362	-0.580282863306783	0.0988909276176071	0.211190794573195
P1.tri-[1220].SDB58	62	73	201	336	760	426	226	-4.68425929204864	-5.10596424535524	9239.57590555911	6060.49229528195	907.135936968154	3203.06848930186	-0.60839164485375	0.052357343224215	0.140362239281938
LeA-[1380].SDB56	5	9	37	48	57	118	39	-6.47591243857419	-7.10509625473519	1540.09305574429	820.910674950283	257.363258914842	1013.62120481265	-0.907720371383075	0.343462491541526	0.505019343310748
GM1-[160].SDB121	156	186	728	892	461	168	146	-5.29871398770814	-4.07555306981736	4998.01728741835	16982.8193942643	2403.61516339979	2053.93043526528	1.76464819045023	1.62002066326178e-06	1.94402479591414e-05
P1.penta-[190].SDB118	136	115	538	698	380	295	137	-5.21135941901521	-4.36146844173644	5454.25402893016	12759.6371021993	2249.37794670562	1715.73634876446	1.22613349821635	0.000351651422844496	0.00233200417254771
P1.penta-[860].SDB13	187	213	823	761	1630	1025	886	-3.72673264414871	-4.01012741470488	24071.3571779958	18131.0849227857	2089.27114064946	1723.59415022155	-0.40885223009524	0.137419231745777	0.250939466666201
LNT-NAc-[160].SDB68	52	62	242	336	455	235	204	-5.12178932233987	-5.13436355562131	5965.33942467282	5890.79947861093	1109.95105743951	1128.62129576224	-0.0181407839981212	0.955536956239038	0.999662522462208
LNT-NAc-[220].SDB69	82	32	236	322	393	253	174	-5.20003690206731	-5.14900011774234	5516.3608518853	5805.20634871953	2110.90242246605	942.332160005954	0.0736305156485451	0.83413989146471	0.9139271854309
LNT-NAc-[920].SDB42	42	46	208	350	587	492	375	-4.59659715612792	-5.25709511401935	10086.0988352122	5210.41842772063	1741.15320691555	1051.03475709478	-0.952897128367245	0.00309496173348214	0.0160460943849417
Lec-[1000].SDB67	14	26	187	91	345	245	256	-5.13374941948396	-5.94775498106859	5894.41834257245	2611.697251483	1538.36291295681	575.523579844015	-1.17436178695417	0.0118961727846177	0.0475846911384708
Di-Lex-[490].SDB48	141	83	426	479	794	746	602	-4.19548699023558	-4.57901090445435	15063.4049444619	10265.0443865399	2358.74406527074	2247.54598862926	-0.553308049105754	0.0645509896769098	0.15660775369909
Tri-Lex-[490].SDB49	43	15	292	201	390	362	210	-5.01498776632612	-5.44369080120947	6637.71324033411	4323.49662055621	2538.64525580998	1508.58822640917	-0.618487742440264	0.121256653235564	0.235051358579709
Di-LN-[270].SDB149	46	50	187	204	165	63	49	-6.32691764692441	-5.42435506521589	1787.53510053779	4407.90805852299	275.076972953155	746.041815813452	1.30212256072282	0.0164634103369196	0.0568325945877225
Tri-LN-[730].SDB47	42	25	102	134	239	237	426	-5.00392844909729	-5.86075440703869	6711.52924166177	2849.09349553654	699.202894318547	3716.10396614241	-1.23613856042699	0.0047114804742014	0.0237458615899751
LNnT-[350].SDB88	73	50	322	315	515	409	561	-4.54226157608393	-5.03416211617506	10649.2951077389	6511.65183941116	1645.07314927853	3264.26578560473	-0.709662469800075	0.0251851237972541	0.0793331399613504
Lac-[80].SDB25	150	112	376	323	554	450	316	-4.70087580858342	-4.61845656625726	9087.31486714716	9868.01494073333	2717.44059433102	1138.63473829974	0.118905832177779	0.698493719151283	0.803746197379558
Lac-[490].SDB22	150	218	1068	887	1861	1644	739	-3.54805003922057	-3.92770263184554	28780.7062210063	19688.8531792196	5701.11350822947	9435.52315891208	-0.547722912640692	0.06380617096844	0.15660775369909
Lac-[650].SDB66	81	53	207	288	590	583	326	-4.56781497363399	-5.14471508054969	10380.6168769256	5830.13524631709	1205.33089107807	2652.07636194838	-0.832290923335593	0.00801903012011674	0.0348413032805072
Lac-[1190].SDB20	129	111	345	348	698	509	237	-4.64224341999668	-4.67545336602941	9636.05564066823	9321.29821966742	1732.98002577947	3094.49329380036	-0.0479118244496093	0.877171332144028	0.950440389705495
Lac-peg4-[1080].SDB9	80	55	254	221	644	527	490	-4.45363724231918	-5.1526251549659	11636.1663497941	5784.20035637022	1269.63512794338	1203.36483628946	-1.00842639521674	0.00145983761553667	0.00875902569322002
GNLN-[1130].SDB55	0	0	0	0	0	0	0	-12.5773544116213	-12.5773544116213	3.44924768982049	3.44924768982049	0	0	-0	1	1
3'GN-Di-LN-[80].SDB150	39	34	124	156	142	14	57	-6.60172972183326	-5.73162253143233	1358.01701314737	3241.8130205663	268.618031546162	976.455677023844	1.25529932863325	0.0646317713678786	0.15660775369909
LNT-2-[970].SDB54	37	19	130	145	379	258	292	-5.03881447475787	-5.85072650705559	6481.4276614601	2877.80765086986	828.224724499182	864.081830091979	-1.17134146263401	0.00589802549703256	0.0284765253340058
3'KDNLN-[220].SDB87	10	15	14	67	64	152	55	-6.22823493581372	-6.91469402697764	1972.93117532086	993.085269533735	481.332079929895	1326.80949547173	-0.990351126595332	0.260221792803199	0.409849323665038
(Man)3-[140].SDB18	0	10	0	0	0	0	0	-12.5773544116213	-8.58680263315589	3.44924768982049	186.551609027032	425.966424714528	0	5.75714926120273	0.103624023555164	0.212302877527653
(Man)3-[460].SDB127	418	289	1092	1413	1831	632	732	-3.87153216128199	-3.50070983429177	20826.4355093778	30175.9558899421	5576.02077337752	7566.50828530799	0.534983532199703	0.0676041756923516	0.16071936107993
(Man)3-[1400].SDB12	335	245	1100	1256	1438	816	1239	-3.71077549145803	-3.62721400906298	24458.5485197717	26590.1612599109	4029.06292914464	6629.68939468019	0.120553736260672	0.665269904896395	0.779758214111124
GT3-[380].SDB124	242	354	813	1252	263	95	233	-5.49359245828098	-3.69142153412193	4113.04167087675	24936.5287085308	4399.22850625154	1893.7226164594	2.59998305511853	3.46398931030868e-10	2.18231326549447e-08
GD2-[270].SDB122	195	159	692	1209	282	145	187	-5.47081423799319	-3.97481988166791	4207.80460838577	18782.6842957905	5249.34118346126	772.962830016609	2.15826363906835	2.15821404770578e-08	5.43869940021857e-07
GQ2-[430].SDB16	17	50	152	206	209	159	207	-5.49846599774614	-5.63597271345397	4093.04536594084	3567.20567612258	1349.47037187338	1055.8283083166	-0.19838025684062	0.668613224400903	0.780048761801054
GT2-[430].SDB51	3	2	8	8	20	13	4	-8.31419593149133	-8.49278531406454	245.013822292307	204.941637585385	46.9353462916961	119.51987269944	-0.257650016593781	0.878780201592779	0.950440389705495
TetraSLac-[490].SDB15	37	68	253	250	328	76	85	-5.78746009784819	-5.24434021493113	3065.75902396853	5277.30243157024	1347.60885502216	1900.94793732037	0.783556361692644	0.0819283229264249	0.184338726584456
CT|Sda-[570].SDB21	52	71	122	105	391	255	243	-5.09843461467435	-5.53033532872249	6106.29779685179	3964.65940199002	1680.50571783696	217.794138027569	-0.623101018313647	0.114751925902749	0.225917854121037
3'S-Di-Lec-[270].SDB115	15	5	23	33	3	2	4	-9.60219403090916	-7.17646934199596	67.5803004457348	764.361783708864	406.838822882414	32.0747290370339	3.499580979257	0.0325490113860855	0.0942798950493511
SSEA-4-[570].SDB6	10	25	7	58	45	62	0	-7.23786261584162	-6.81577594118716	718.846570557457	1096.34216900011	810.119635099908	711.346054854224	0.608942352349298	0.595248124190751	0.722518974052358
3'SLecLN-[1270].SDB2	114	78	469	543	1335	1008	785	-3.83926711314331	-4.58413163295386	21509.3594967844	10212.6142360519	2456.58360834936	1528.39733752785	-1.07461234886483	0.000338223877247079	0.00230357883962875
3'S-Tri-LeX-[220].SDB53	29	50	215	109	262	103	188	-5.57581831050272	-5.60077346452727	3788.37424695956	3695.00465590507	1477.19089791473	1271.19128444776	-0.0360026769558306	0.939027966232859	0.998460115994432
3'S-Di-Lex-[760].SDB52	57	50	548	398	795	457	473	-4.44280286473517	-4.81410816753185	11762.9223911423	8114.45558683794	4421.79732574037	1137.60091380122	-0.535680319000544	0.108826305473983	0.217652610947966
3'SLN-[350].SDB129	36	35	86	110	322	154	85	-5.61986428033017	-5.92170327215179	3625.13307744447	2680.6304431254	497.466848672628	1481.42147999573	-0.435461616647981	0.415139860061066	0.571668004018517
3'SLN-[650].SDB71	4	0	13	46	15	72	0	-7.36531456286358	-7.70169586924524	632.826311514973	452.059897985253	413.678640461162	892.850518820022	-0.485295642564574	0.719303530895382	0.812845245675499
GM3-[590].SDB70	196	4587	1251	2360	1183	1509	882	-3.67467939888891	-2.09792863047533	25357.5338732106	122710.343652089	179150.053243957	8238.61912361708	2.27477051430814	0.0146645235193704	0.0527922846697334
6'S-Di-LN-[380].SDB79	1094	1133	5063	6131	2490	1448	1354	-3.32780543131564	-2.16935110402332	35871.741750393	114251.730350433	19175.9380653862	3406.64514397731	1.67129631308099	0.014571976095971	0.0527922846697334
6'SLDN-[590].SDB35	62	48	236	386	706	509	579	-4.37509619501571	-5.1050778342104	12586.9313841334	6065.86676483865	1748.36587784015	1946.91289768811	-1.05314089080617	0.00115704750764049	0.00728939929813509
6'SLN-[270].SDB128	8	24	118	122	135	147	90	-5.94756025369207	-6.14268947911038	2612.20586995639	2149.13578286175	1003.74910230873	665.125249324806	-0.281511965843492	0.658167335672131	0.775038170978397
6'SLN-[460].SDB160	90	122	484	475	299	129	152	-5.55161900077623	-4.57435441157725	3881.16853926353	10312.9549536461	1737.65981774376	904.415549744157	1.40989477647375	4.44044907167986e-05	0.000349685364394789
GD3-[410].SDB45	0	3	0	0	0	13	0	-9.19630154884599	-9.97385722508146	101.413783017925	46.6024601605441	127.789927414358	172.224997051247	-1.12177571811998	0.674479244090886	0.781169938657469
3'SL.(Gc)-[240].SDB161	523	586	1981	2684	670	298	262	-4.81744690503419	-2.96759416041159	8087.40872596807	51426.8864594967	4519.15507330796	2260.13823244387	2.66877338104187	1.5226272103439e-10	1.27900685668888e-08
6'SLN.(Gc)-[<8].SDB107	197	238	1006	1071	326	246	127	-5.35865926017485	-3.82758879309692	4707.21302664003	21762.0251646424	3437.36393958207	1272.99795897067	2.20886777010487	3.16039102162551e-09	1.59283707489926e-07
3'SLec.(Gc)-[190].SDB74	11	6	82	50	168	163	17	-6.0782728639994	-6.72173796632777	2292.13205997487	1204.44311230444	666.824104327489	1687.46478881463	-0.928323912114242	0.251151529715138	0.400570794229207
3'SLN.(Gc)-[190].SDB73	12	7	1	35	35	7	6	-8.11725681444441	-7.41868782654189	298.345957251163	599.93584915343	442.218925012824	231.596881543286	1.00782201456578	0.478618989574651	0.61713795768825
Lex-LeA-[190].SDB113	138	206	811	991	235	99	258	-5.47167871826263	-4.01273149198396	4204.16861617237	18083.9315985896	4066.13689144779	2202.86045610329	2.10481592827095	1.59178377550573e-07	2.86521079591031e-06
9OAc3'SLN-[860].SDB17	100	90	414	300	825	350	572	-4.42721797646713	-4.77472412036587	11947.6822132476	8440.41230414138	1777.28454358299	3468.95951086892	-0.501345390481152	0.107112341777063	0.215938481022559
3'-KDNLec-[220].SDB111	162	101	718	747	260	85	196	-5.59725119449505	-4.2350170500809	3708.04240783564	14479.563317929	4172.00101676589	1580.55001119948	1.96528844467591	8.67048366193228e-07	1.14997993831944e-05
Lec-LeX-[510].SDB1	62	41	152	261	287	243	350	-5.05666200297087	-5.36905927264842	6366.77636290226	4658.51163892916	1120.22770199353	2296.94121491855	-0.45069399175105	0.210522704804266	0.344491698770617
Galf-[160].SDB83	61	80	70	337	263	71	67	-5.98057210165621	-5.23594148240155	2527.37996028311	5321.8117323916	2482.45668917934	1456.89089223174	1.07427490169277	0.0298226751753882	0.0884154605199744
(Galf)3-[80].SDB28	152	147	806	746	1282	829	452	-4.07311684777975	-4.14852298712362	17024.2437521116	15787.717935026	3572.290314929	4766.53232644435	-0.108788063283981	0.704418893905728	0.806879823928379
(Galf)4-[30].SDB125	41	43	116	131	439	384	119	-5.06806148767227	-5.72352991953344	6294.61050145678	3268.15419588731	459.322560068899	2948.28533334075	-0.945641056105374	0.024689893539734	0.0787576350887718
(Galf)4-[220].SDB126	65	41	192	260	483	258	413	-4.82013472349449	-5.30146605733619	8065.70042655141	4984.28130569977	1063.34902738744	2347.29614804956	-0.694414328357895	0.0321536373941568	0.0942176351549711
(Galf)3-[380].SDB132	46	82	364	498	393	225	150	-5.27856815918557	-4.84452015439	5099.72756561485	7871.39360259496	2875.54053462013	1215.56615624008	0.62619890402632	0.0616732946104157	0.15660775369909
