## Supplementary material for "Genetically Encoded, Multivalent Liquid Glycan Array (LiGA)": Figure2H_G3C_DF-YT-knownGlycans.txt

sequence	20181108-87YTbgBS1	20181108-87YTbgBS2	20181108-87YTbgBS3	20181108-87YTsbBS1	20181108-87YTsbBS2	20181108-87YTsbBS3	control_coef	test_coef	control_CPM	test_CPM	sd_control	sd_test	logFC	PValue	QValue
blank-[<8].SDB3	0	0	24	55	91	92	-6.3082379854655	-6.69512625164955	1821.23946407986	1236.92570049326	2170.07221538528	807.620754741759	-0.558161783001869	0.7555101556455	0.84617137432296
blank-[<8].SDB60	448	322	111	776	489	429	-4.43759925361433	-3.26517306829073	11824.2915971746	38190.3249774304	18200.1399560017	764.437706200091	1.69145344337473	0.00290999134394656	0.0159416917103159
blank-[<8].SDB103	250	180	111	761	802	498	-4.21318446122378	-3.73437092578604	14799.1658509344	23888.1937897797	5815.04978790999	3542.37190048065	0.69078191308655	0.113875057511366	0.225917854121037
blank-[<8].SDB120	286	262	91	1027	341	643	-4.27554219946997	-3.57159534148725	13904.5076580603	28110.9712897042	12200.8168166142	5088.57730927426	1.01558064106105	0.0557420415360845	0.144814375949415
blank-[<8].SDB174	18	3	7	2645	5628	1123	-2.68257708706184	-6.70889999280042	68386.6884182352	1220.00540148455	820.994652760428	55882.6332376063	-5.80875608912669	5.23210032245802e-06	5.73256209243227e-05
Gal-[110].SDB130	13	0	0	0	0	0	-12.2946705591193	-7.56965824214099	4.57606747255338	515.868720679027	859.032486141534	0	6.81675183784389	0.0342829867206949	0.0981740074274445
Gal-[1130].SDB10	545	448	339	1028	833	1147	-3.80886109761445	-2.81754675290971	22173.4179405283	59752.3503280583	5803.28234285241	7011.99034487311	1.43016428906762	0.00263335274837645	0.0148285616467003
bMan-[<8].SDB99	56	6	5	343	349	280	-4.9532670534679	-5.90831138237032	7060.30481508412	2716.77060296195	3228.0672966803	1325.65843877246	-1.37783771713665	0.147977920185782	0.266360256334408
bMan-[80].SDB89	20	3	0	179	30	96	-6.18671708365445	-6.98115570835229	2056.56722117241	929.228665068794	1217.19561704747	1182.61332099474	-1.14613266414222	0.482180916620995	0.61713795768825
H-type1-[700].SDB59	80	74	44	688	706	311	-4.42171816918424	-4.72526509996315	12013.5731906479	8868.36259567808	1838.82244245186	4274.5100289256	-0.437925651711796	0.396904852736038	0.552596811544097
Ley-Di-Lex-[320].SDB40	0	0	0	0	0	0	-12.2946705591193	-12.2946705591193	4.57606747255338	4.57606747255338	0	0	-0	1	1
H-type2-[240].SDB152	93	78	71	131	233	5	-5.95577092092828	-4.5136093158716	2590.84572731684	10958.8348121752	269.492695135325	2702.83802646014	2.08059939577574	0.0548804662553337	0.144061223920251
2'FL-[160].SDB153	89	8	0	462	488	285	-4.72807430978915	-5.56661724228439	8843.48446463959	3823.39219103833	5581.47969853785	2288.82913852445	-1.20976173028337	0.305753138557739	0.458629707836609
Di-N3-[160].SDB82	0	0	0	540	460	350	-4.64412194750762	-12.2946705591193	9617.9710365816	4.57606747255338	0	1062.45429490792	-11.0374085420521	2.46996167114201e-05	0.000222296550402781
A.tetra.type.1-[380].SDB106	15	5	35	77	0	0	-7.75026559341819	-5.940118603787	430.628153382893	2631.71750084056	2514.39219587291	727.008644688628	2.611490085221	0.209289158510192	0.344491698770617
A.tetra.type.2-[1050].SDB24	40	35	7	988	568	597	-4.19511674870134	-5.63466492314888	15068.9830751834	3571.87388497587	2136.26690997699	1492.02773132123	-2.07682901239623	0.00621608770155548	0.0289029068365232
A.tetra.L-[890].SDB29	58	6	23	1217	859	483	-4.03966080846174	-5.5930438859759	17603.4423417786	3723.67615117664	2893.33484665418	4262.61345870994	-2.24105806253052	0.00554860794583285	0.0274166510264682
Tri-BN3-[840].SDB81	74	7	56	88	13	44	-6.93526292053709	-5.10179271634176	972.867248306512	6085.82661942357	4404.02983815433	589.620141784804	2.64513837121028	0.0278019161989474	0.0854400351479847
B.tetra.type.1-[350].SDB105	372	232	223	113	118	115	-5.97197505390065	-3.30086799126408	2549.20163307792	36851.1670241771	5057.75589466636	617.976740510069	3.85359291294926	1.25860087673186e-06	1.58583710468214e-05
LacDiNAc-[840].SDB34	30	0	2	443	277	202	-5.05769440026113	-6.65831305795877	6360.20671206586	1283.30941400903	1898.43385153379	981.261837404043	-2.30920459981474	0.0734545293629829	0.171789109479269
B.tetra.type.2-[1000].SDB26	13	20	0	0	0	0	-12.2946705591193	-6.53361785222716	4.57606747255338	1453.73691907714	1423.80658864789	0	8.31144217053324	0.0124064756041372	0.048465975722705
Tri-AN3-[860].SDB80	4	1	0	211	48	309	-5.46482415145577	-8.4380889855343	4233.08536348613	216.463420000419	234.299449041562	3555.56291404833	-4.28951443137463	0.0158078478786359	0.056106727681919
H3-[810].SDB77	3763	1592	1792	491	512	594	-4.43217462637755	-1.16262579350776	11888.6082606723	312664.11066972	105741.772094833	3783.75746188327	4.71696188712555	2.13298491075769e-08	5.43869940021857e-07
Gala3-type1-[410].SDB112	316	208	114	211	159	179	-5.52992269792015	-3.57929533643881	3966.29568014624	27895.3481665253	9278.43089200317	653.070621182562	2.81416042103145	3.63450931037742e-05	0.000305298782071703
Gala3Lex-[650].SDB23	23	0	0	0	0	19	-8.69519355892459	-7.01246728156875	167.388423181098	900.583851061152	1519.82670625041	287.94712127817	2.42766085551482	0.326459387044238	0.485352743009142
Galili-tri-[680].SDB57	26	13	36	259	307	399	-4.91819537784295	-5.65954956736376	7312.31491259255	3484.0858908151	1945.11502307194	3119.90744603855	-1.06954801276393	0.173626207034288	0.30263826480645
P1.tri-[1220].SDB58	97	98	132	760	426	226	-4.65967621990648	-4.18437424072549	9469.527950047	15231.734359399	4914.56504695847	3284.36881635698	0.685715808289123	0.174137096813235	0.30263826480645
LeA-[1380].SDB56	9	0	20	57	118	39	-6.44957462362967	-6.58350767468614	1581.19462853369	1382.98969891966	1596.40045271572	1039.34895173299	-0.193224548570293	0.904352032309699	0.973917573256599
GM1-[160].SDB121	19	26	14	461	168	146	-5.27556292390915	-5.91737700675287	5115.07649882099	2692.25268418109	875.912353456868	2106.0633249282	-0.925941994491325	0.255762422179441	0.40535931062402
P1.penta-[190].SDB118	351	277	83	380	295	137	-5.18668494761257	-3.47730944024656	5590.50896026092	30890.4118222043	15477.8964897743	1759.28519161961	2.46610756749399	0.000486851342261757	0.00314580867307597
P1.penta-[860].SDB13	116	42	10	1630	1025	886	-3.70168416168857	-4.96394822944464	24681.9230974888	6985.29377312511	5914.21695709899	1767.34243989794	-1.82106211084402	0.0116376924963687	0.0473015888562083
LNT-NAc-[160].SDB68	149	92	140	455	235	204	-5.09703021184468	-4.05371237355347	6114.87952344653	17357.8161833396	4423.39984457925	1157.26797652268	1.50518947137372	0.00663371088750118	0.0298516989937553
LNT-NAc-[220].SDB69	634	168	415	393	253	174	-5.17510373957577	-2.92180664852871	5655.63017084478	53836.3360497734	26178.8267641664	966.250447441556	3.25082053890312	2.28719076970808e-05	0.000213471138506087
LNT-NAc-[920].SDB42	32	3	44	587	492	375	-4.57135930361519	-5.61156359889429	10343.889670423	3655.34938676683	3231.9552657486	1077.71213529744	-1.50069757831056	0.0963801566836016	0.208448606596364
Lec-[1000].SDB67	28	22	0	345	245	256	-5.10833372719736	-6.1505007789656	6046.14906855238	2132.41363471595	1829.4085079074	590.131527012653	-1.50352923736391	0.177480672165397	0.306336502641644
Di-Lex-[490].SDB48	41	20	5	794	746	602	-4.17016476404004	-5.87705737916269	15449.714356835	2803.02138034747	1955.76556299669	2304.5932308463	-2.46252551116745	0.0031200739081831	0.0160460943849417
Tri-Lex-[490].SDB49	14	0	0	390	362	210	-4.98978911054154	-7.47546361378478	6807.09988647921	566.822919793924	925.111908152421	1546.87923286383	-3.58607027909316	0.0161112155187145	0.0563892543155008
Di-LN-[270].SDB149	393	208	334	165	63	49	-6.30229128933964	-3.16297078574578	1832.10208809582	42299.8903240308	11586.8347209678	764.977859118492	4.52908212229591	8.38638853764667e-07	1.14997993831944e-05
Tri-LN-[730].SDB47	13	46	29	239	237	426	-4.97767443978064	-5.4765564331802	6890.0672065999	4183.71181198593	2547.72525048718	3810.42616650349	-0.719734577866344	0.370939449521761	0.528117182369965
LNnT-[350].SDB88	527	340	365	515	409	561	-4.51674129629904	-2.89502105999812	10924.5656492228	55297.8605095902	6178.48653172347	3347.11942324966	2.33964774262062	6.22455673770715e-05	0.000475329787243091
Lac-[80].SDB25	24	9	4	554	450	316	-4.67572618667356	-6.45406719303508	9318.75552394849	1574.10693482052	1085.77437725014	1167.53558039203	-2.56560375088726	0.00598911048691391	0.0284765253340058
Lac-[490].SDB22	100	40	52	1861	1644	739	-3.52301889417431	-4.77425892925413	29510.2123503853	8444.33962233057	2886.48111301396	9675.01573339741	-1.80515779357139	0.00169192599487884	0.0099154732723132
Lac-[650].SDB66	1	30	1	590	583	326	-4.54262609062777	-6.49605159628656	10645.4139921951	1509.38711253661	2387.10342679049	2719.3913994887	-2.81819728975995	0.0256243646960522	0.0797202457210513
Lac-[1190].SDB20	119	23	84	698	509	237	-4.61752291797487	-4.60255960245201	9877.23249824213	10026.1399407647	5843.93692597568	3173.03776379722	0.0215875011000884	0.972231535403979	1
Lac-peg4-[1080].SDB9	13	11	1	644	527	490	-4.42829653927038	-6.82308873593068	11934.8028344853	1088.35408694993	792.015826023925	1233.90865859102	-3.45495482608141	0.00129717622645241	0.00797288802600018
GNLN-[1130].SDB55	0	0	1	0	0	0	-12.2946705591193	-9.86249407143723	4.57606747255338	52.0922656918386	90.4196756410535	0	3.50888895734566	0.181312843146001	0.306649909213371
3'GN-Di-LN-[80].SDB150	265	194	226	142	14	57	-6.57667701901081	-3.47011840667488	1392.46876260956	31113.3464150521	3949.43127272434	1001.24008802286	4.48181670424795	1.80136392116032e-05	0.000174593733897077
LNT-2-[970].SDB54	7	40	40	379	258	292	-5.01339763307261	-5.46376231586807	6648.27648514248	4237.58259140666	3002.95547648637	886.013966611537	-0.64973889446054	0.431951128412609	0.585224109462244
3'KDNLN-[220].SDB87	75	153	63	64	152	55	-6.20241039409306	-4.31188277572735	2024.54479943943	13408.281028123	7274.9463843393	1360.48659175674	2.72745481967983	0.00299155019213274	0.0160398010301585
(Man)3-[140].SDB18	0	0	5	0	0	0	-12.2946705591193	-8.27258744785432	4.57606747255338	255.423540411844	452.098378205267	0	5.80263935866525	0.0530653887365498	0.14076292591169
(Man)3-[460].SDB127	188	116	114	1831	632	732	-3.84665612865044	-3.98257477763232	21351.0122415236	18637.5898564305	2591.38325120206	7758.56149937926	-0.196089160850487	0.641784630072196	0.762876069708459
(Man)3-[1400].SDB12	179	96	136	1438	816	1239	-3.68559201367434	-3.99058677898126	25082.3212499541	18488.8620606059	4193.5187465442	6797.96425919264	-0.440014435405397	0.295119708997279	0.450728282832208
GT3-[380].SDB124	25	64	41	263	95	233	-5.46762927159172	-5.09543837549729	4221.22768937144	6124.62116242235	3134.07332972887	1941.78910913168	0.536957960059454	0.486147970119365	0.61713795768825
GD2-[270].SDB122	71	26	10	282	145	187	-5.44559324684156	-5.40626285676075	4315.27922235018	4488.38263626687	3346.03271687117	792.582182862698	0.0567417587258181	0.943118377078693	0.998595928671557
GQ2-[430].SDB16	62	49	35	209	159	207	-5.47253679131042	-5.03211601335419	4200.56267969418	6524.98898854451	899.134516545244	1082.6273565002	0.635392872261909	0.357986748935291	0.515500918466819
GT2-[430].SDB51	2	0	1	20	13	4	-8.28790916151991	-8.90319629608877	251.539842492078	135.953683043743	117.012469363994	122.553527700107	-0.887671697765274	0.656919562210176	0.775038170978397
TetraSLac-[490].SDB15	146	15	52	328	76	85	-5.76457967413252	-4.70839183906784	3136.71352856715	9019.27036418672	7324.87589810446	1949.19782318297	1.52375695189507	0.0942884251481498	0.208427045064331
CT|Sda-[570].SDB21	30	7	5	391	255	243	-5.07323462488449	-6.34179330380785	6262.13169871816	1761.14114216353	1472.58563345115	223.322191739648	-1.83014331515939	0.0487148977101742	0.136401713588488
3'S-Di-Lec-[270].SDB115	25	9	15	3	2	4	-9.5565603069827	-6.13256657333429	70.7356897453473	2171.00176882665	806.306539783153	32.8888502366351	4.93977877956945	0.0192584395198183	0.064071638153084
SSEA-4-[570].SDB6	39	31	18	45	62	0	-7.21244397243328	-5.54513386022987	737.352881447065	3906.42025468556	935.065106653	729.401449892506	2.40542003049988	0.130163423487123	0.244420886776737
3'SLecLN-[1270].SDB2	40	5	12	1335	1008	785	-3.81416858904635	-6.02349543932383	22056.0444696674	2421.19165806736	1983.11093453016	1567.19113910475	-3.18738489059816	0.000268071324224997	0.00193011353441998
3'S-Tri-LeX-[220].SDB53	8	30	0	262	103	188	-5.55049527798275	-6.35766357285385	3885.53234821303	1733.41197507957	2248.05208063758	1303.45667855981	-1.16449769617334	0.378294489923941	0.532571013747671
3'S-Di-Lex-[760].SDB52	129	131	72	795	457	473	-4.4177322286257	-4.20617204223367	12061.5541403626	14903.3085218478	3686.46591290058	1166.47551534632	0.305216831757324	0.474998167391546	0.61713795768825
3'SLN-[350].SDB129	2	8	19	322	154	85	-5.59580744868171	-6.54647870645831	3713.39974492356	1435.16033190931	1399.19646600701	1519.0229397311	-1.37152870910997	0.262801196161827	0.411341002688077
3'SLN-[650].SDB71	0	0	0	15	72	0	-7.33774239488534	-12.2946705591193	650.517475999452	4.57606747255338	0	915.512862580028	-7.15133568058317	0.103144585081878	0.212302877527653
GM3-[590].SDB70	221	131	74	1183	1509	882	-3.64952976315976	-3.98816618416282	26003.3536390912	18533.6703137427	6853.43291534202	8447.73186393773	-0.488549085245505	0.28131449932574	0.434915667669242
6'S-Di-LN-[380].SDB79	3204	2335	1710	2490	1448	1354	-3.30272308997129	-1.13227807065265	36782.8678423205	322298.201412476	50212.2036988415	3493.11265639272	3.13129026589314	2.43969922510735e-08	5.58912913388229e-07
6'SLDN-[590].SDB35	18	82	6	706	509	579	-4.34975266331217	-5.3204331951601	12910.0053035765	4890.63466702215	5899.06694150966	1996.32946678694	-1.40039598958448	0.105811830653504	0.215036946166798
6'SLN-[270].SDB128	0	23	0	135	147	90	-5.92177425435348	-6.8212978467583	2680.44017282763	1090.30495487268	1890.03259283008	682.007467261554	-1.29773822592506	0.446036091970222	0.597885026516195
6'SLN-[460].SDB160	18	6	2	299	129	152	-5.52723783437135	-6.81681049913796	3976.9589511499	1095.20852600318	894.335728750082	927.371437273107	-1.86046008832474	0.124084151238409	0.237718651418252
GD3-[410].SDB45	3	14	0	0	13	0	-9.15798128910089	-7.15270176138004	105.375405962328	782.746427832814	1065.26058661864	176.596414220159	2.89300683023904	0.224264712343321	0.362273766093057
3'SL.(Gc)-[240].SDB161	78	56	62	670	298	262	-4.79283479908517	-4.7247699839589	8288.9266036137	8872.75455110469	871.115946358951	2317.50509116113	0.0981967712416979	0.860072160372111	0.938260538587757
6'SLN.(Gc)-[<8].SDB107	6	5	0	326	246	127	-5.33435762993924	-7.64145091670322	4823.00727287757	480.131315891457	403.869178022779	1305.30921011953	-3.32843204368262	0.0209200750538484	0.0675879347893564
3'SLec.(Gc)-[190].SDB74	77	0	31	168	163	17	-6.05358705007613	-5.38732845130334	2349.41938849965	4574.17716395669	4414.03961323143	1730.29604255861	0.96120797639914	0.469617213257276	0.616372592400175
3'SLN.(Gc)-[190].SDB73	2	0	0	35	7	6	-8.09586981931374	-9.33249684129698	304.795402077317	88.5009880773429	132.158844021774	237.475276675111	-1.78407567204451	0.41437720603581	0.571668004018517
Lex-LeA-[190].SDB113	6	48	2	235	99	258	-5.44493411166222	-5.9481216509214	4318.12451230664	2610.7397963819	3660.52460716503	2258.77348953862	-0.725946167526337	0.522727522689785	0.648903131614905
9OAc3'SLN-[860].SDB17	27	38	23	825	350	572	-4.40209230216007	-5.51299042560842	12251.678852966	4034.0258735204	1217.95438611558	3557.00868737469	-1.60268721363178	0.0195774449912201	0.064071638153084
3'-KDNLec-[220].SDB111	32	25	12	260	85	196	-5.57186190895187	-5.7946306636594	3803.392265772	3043.85442516519	1000.7832595529	1620.6675526341	-0.321387377681554	0.711514615565092	0.811319833133046
Lec-LeX-[510].SDB1	72	18	14	287	243	350	-5.03057886393604	-5.4357615730938	6535.02658423746	4357.9148863278	3390.23799112088	2355.24220742713	-0.584555085155859	0.454450447853729	0.605933930471639
Galf-[160].SDB83	4	6	0	263	71	67	-5.95857193345176	-7.71469795346794	2583.59888996733	446.220223356846	427.366044847498	1493.86971626178	-2.53355430025341	0.130672517179518	0.244420886776737
(Galf)3-[80].SDB28	166	138	489	1282	829	452	-4.04826296509349	-3.26038040627471	17452.6642118028	38373.7976072901	33062.0928815393	4887.51651343661	1.13667426041076	0.0622949729910761	0.15660775369909
(Galf)4-[30].SDB125	26	7	5	439	384	119	-5.04338784606502	-6.43365895176016	6451.85336483091	1606.56173520299	1209.11332631434	3023.11875093797	-2.0057372296776	0.0383174782652531	0.108494432840941
(Galf)4-[220].SDB126	12	16	11	483	258	413	-4.79466818813176	-6.32438637167471	8273.74369870932	1792.06557541618	455.806291551047	2406.87525014152	-2.2069168373551	0.00982182465328555	0.0412516635437993
(Galf)3-[380].SDB132	36	6	9	393	225	150	-5.25423639233105	-6.14275028954154	5225.33487471188	2149.00509696176	1747.65778192351	1246.41967260713	-1.2818545932665	0.164915400806145	0.292666767627807
