## Supplementary material for "Genetically Encoded, Multivalent Liquid Glycan Array (LiGA)": Figure2H_G3C_DV-YT-knownGlycans.txt

sequence	20181108-87YTbgBS1	20181108-87YTbgBS2	20181108-87YTbgBS3	20181108-87YTsbBS1	20181108-87YTsbBS2	20181108-87YTsbBS3	control_coef	test_coef	control_CPM	test_CPM	sd_control	sd_test	logFC	PValue	QValue
blank-[<8].SDB3	32	0	50	55	91	92	-6.28778008290699	-7.03338730536868	1858.88193370672	881.939317478928	1103.88433407196	825.572801719318	-1.07568384229648	0.426132604364705	0.58046170972922
blank-[<8].SDB60	1122	444	170	776	489	429	-4.41568722716996	-4.38897313771386	12086.2452742356	12413.4696017896	6460.63570466072	781.429866855385	0.0385402843801815	0.912524827031491	0.976096550814904
blank-[<8].SDB103	1073	489	345	761	802	498	-4.19139853616962	-4.20414141492221	15125.117051249	14933.6023344754	3738.37066654143	3621.11285209196	-0.0183840879830123	0.956026459973778	0.999662522462208
blank-[<8].SDB120	1259	558	538	1027	341	643	-4.25358555751308	-3.94880420886789	14213.1802605314	19277.7401488174	5540.52921283744	5201.68779878149	0.439706540245862	0.241110539073372	0.387005451251527
blank-[<8].SDB174	713	1128	866	2645	5628	1123	-2.66063803592761	-3.68419290502791	69903.6065006875	25117.4387033252	12229.9625875788	57124.8099043414	-1.47667753372875	0.0134396780080573	0.0505492366870215
Gal-[110].SDB130	0	0	0	0	0	0	-12.7658129496744	-12.7658129496744	2.85678711869423	2.85678711869423	0	0	-0	1	1
Gal-[1130].SDB10	731	405	378	1028	833	1147	-3.78711304207777	-4.36291888847131	22660.9286553887	12741.1433435744	3366.01868869254	7167.85506149694	-0.830712239106834	0.0287069761372729	0.0865721630555328
bMan-[<8].SDB99	191	242	116	343	349	280	-4.93179756613755	-5.37649603333239	7213.52483209012	4623.995904431	1159.71885398849	1355.12558957228	-0.641564273312918	0.124519293600037	0.237718651418252
bMan-[80].SDB89	8	187	77	179	30	96	-6.16497662558457	-5.96210012351395	2101.76749160194	2574.49952362519	2178.02146682576	1208.90082013358	0.292688923450188	0.770446395801155	0.859081821866775
H-type1-[700].SDB59	1469	868	612	688	706	311	-4.39981888100703	-3.73190438914954	12279.5637638937	23947.1876202551	3358.8643583976	4369.52517606586	0.963596925140666	0.0125011445316501	0.048465975722705
Ley-Di-Lex-[320].SDB40	0	0	0	0	0	0	-12.7658129496744	-12.7658129496744	2.85678711869423	2.85678711869423	0	0	-0	1	1
H-type2-[240].SDB152	779	406	205	131	233	5	-5.93390686724976	-4.54721870581009	2648.11591518236	10596.6357977468	2659.39055618269	2762.91755628755	2.00056813376845	0.120648959130697	0.235051358579709
2'FL-[160].SDB153	277	118	130	462	488	285	-4.70637491711215	-5.43415703263991	9037.47988602778	4364.91294989415	1463.01756940497	2339.70594917741	-1.04996764891958	0.0143635625117712	0.0527922846697334
Di-N3-[160].SDB82	101	63	96	540	460	350	-4.62237832284964	-6.02647201269865	9829.39077487824	2413.99551867424	1438.10273024529	1086.07086159682	-2.02567900328865	0.000179468716678505	0.00133017990008774
A.tetra.type.1-[380].SDB106	43	0	0	77	0	0	-7.7341873769427	-8.24403140437244	437.607846200622	262.822566811565	434.408692795162	743.16882044676	-0.735549449999743	0.734633408688455	0.826462584774512
A.tetra.type.2-[1050].SDB24	884	816	453	988	568	597	-4.17319791779475	-4.02439073751175	15402.9239947782	17874.3109836944	2097.25478199507	1525.19299084093	0.214683381042963	0.505204817228289	0.630255514562024
A.tetra.L-[890].SDB29	1117	475	304	1217	859	483	-4.01760927403722	-4.23316037685935	17995.9369055225	14506.4721080862	4484.24808069402	4357.364165163	-0.310974507099631	0.373388314509623	0.528617164361938
Tri-BN3-[840].SDB81	64	113	1	88	13	44	-6.91510705971403	-6.66772702847073	992.675177503937	1271.28506426732	1291.04442187057	602.726402888285	0.356893944289667	0.795006314383125	0.882562075879064
B.tetra.type.1-[350].SDB105	2912	1742	1832	113	118	115	-5.95211923324847	-2.87525615856264	2600.32398201996	56401.689877349	19451.9048865249	631.713320967592	4.43897509934362	8.7927981723624e-09	2.76973142429416e-07
LacDiNAc-[840].SDB34	265	449	99	443	277	202	-5.03567873389353	-5.04753963134577	6501.78363789118	6425.1221844557	3446.18810965084	1003.07363272869	-0.0171116579348431	0.967197334210671	1
B.tetra.type.2-[1000].SDB26	0	10	0	0	0	0	-12.7658129496744	-9.40775856327443	2.85678711869423	82.0847290332128	133.529716662407	0	4.84464841029472	0.145543409796165	0.263862872436213
Tri-AN3-[860].SDB80	108	82	24	211	48	309	-5.44386428265028	-6.42883629162571	4322.74663918895	1614.32834925386	502.892391935614	3634.59707963892	-1.42101423276329	0.0736239040625439	0.171789109479269
H3-[810].SDB77	10497	7142	5294	491	512	594	-4.4106536781327	-1.65322286892402	12147.2353519999	191431.953267837	30882.9883146027	3867.86400732382	3.97813175403981	7.47774966066339e-09	2.69198987783882e-07
Gala3-type1-[410].SDB112	1412	600	688	211	159	179	-5.50890329515989	-3.78904852583378	4050.54720291385	22617.1112137321	7919.48642255192	667.587279406485	2.48122594675601	6.56089514310043e-07	9.72556221212534e-06
Gala3Lex-[650].SDB23	0	0	0	0	0	19	-8.68123245970146	-12.7658129496744	169.741738778157	2.85678711869423	0	294.347700037308	-5.89280401699583	0.0956532588495153	0.208448606596364
Galili-tri-[680].SDB57	711	308	276	259	307	399	-4.8973964240696	-4.56217631490533	7465.99607602181	10439.3149666126	2892.41239406547	3189.25772549593	0.483620389097559	0.200768770492688	0.332853487922088
P1.tri-[1220].SDB58	692	495	213	760	426	226	-4.63737003819807	-4.52001646438792	9683.13043238616	10888.8443889206	1597.44657895895	3357.37479464158	0.169305418966507	0.601910067407122	0.722518974052358
LeA-[1380].SDB56	60	8	21	57	118	39	-6.42893032078138	-7.24821619077887	1614.1765624585	711.442335016804	461.03773776619	1062.45192562023	-1.18197966171577	0.363142989884422	0.519954735516332
GM1-[160].SDB121	388	123	169	461	168	146	-5.25299494659582	-5.18394627396612	5231.82587268441	5605.84052431318	2403.89591701272	2152.8775598582	0.0996161775828439	0.830302043792045	0.913694825482949
P1.penta-[190].SDB118	1403	690	1008	380	295	137	-5.16455197389254	-3.5832788040527	5715.62301377783	27784.4489788328	13778.4052743836	1798.39113363689	2.2812949604187	1.24193817758427e-05	0.000125187368300494
P1.penta-[860].SDB13	1022	1050	473	1630	1025	886	-3.67971993181748	-3.87410978989588	25230.0399772616	20772.821821057	3246.30178217664	1806.62748095242	-0.280445284248809	0.424274790029297	0.58046170972922
LNT-NAc-[160].SDB68	894	337	341	455	235	204	-5.07491214468312	-4.36990249789683	6251.63565493392	12652.4741507059	4245.37138091137	1182.99209140975	1.01711392119747	0.00675923686703238	0.0298829419384589
LNT-NAc-[220].SDB69	2423	728	1698	393	253	174	-5.15306242168847	-3.1277426124785	5781.67167093298	43816.596735141	27767.7549463195	987.728564890513	2.9219188449614	4.17203178210953e-06	4.77887276859819e-05
LNT-NAc-[920].SDB42	645	349	147	587	492	375	-4.54960483758342	-4.76073076509168	10571.3809710343	8559.35223569752	2545.31139895166	1101.66785803927	-0.304590328619262	0.349645264612621	0.509309865216072
Lec-[1000].SDB67	263	75	81	345	245	256	-5.08677308281292	-5.72389340753968	6177.92340360958	3266.96647690844	1442.87332607801	603.249155347078	-0.91917033293287	0.0635124172232223	0.15660775369909
Di-Lex-[490].SDB48	699	586	222	794	746	602	-4.148429028342	-4.44306898009908	15789.2013994589	11759.7925132423	2091.74032529484	2355.82045067864	-0.425075597247702	0.188339022324972	0.316409557505953
Tri-Lex-[490].SDB49	242	222	148	390	362	210	-4.96805062080051	-5.25575512588961	6956.69606393686	5217.40500648564	1037.20621269473	1581.26374873212	-0.415069862733452	0.300696136203141	0.456478471826455
Di-LN-[270].SDB149	2413	1141	1629	165	63	49	-6.27815594171397	-3.07977238431295	1876.85844136722	45969.7188874623	21741.0077861143	781.982026461962	4.61429209712324	4.72158307658782e-09	1.98306489216688e-07
Tri-LN-[730].SDB47	329	138	58	239	237	426	-4.95668264199499	-5.56598256178189	7036.23085573408	3825.8195937465	1727.39789156965	3895.12551225949	-0.879033972690609	0.0790635889064045	0.181127494585581
LNnT-[350].SDB88	3431	1790	1814	515	409	561	-4.49525365663964	-2.82094244593405	11161.8489788966	59549.7937934026	17933.0832570129	3421.52024166955	2.41552048058975	3.35712558780924e-05	0.000291722637285493
Lac-[80].SDB25	485	303	213	554	450	316	-4.65391168698476	-4.80520400846121	9524.27299387459	8187.03062047387	1063.58867750402	1193.48792679238	-0.218268681918648	0.498703623227514	0.625463969203674
Lac-[490].SDB22	1859	1046	498	1861	1644	739	-3.50102795918945	-3.64990551418987	30166.3576938557	25993.5846876366	5867.13359712819	9890.07501206851	-0.21478491029879	0.599626323384506	0.722518974052358
Lac-[650].SDB66	462	364	153	590	583	326	-4.52082727418549	-4.86868885804321	10880.01918547	7683.43275757294	1015.7273102972	2779.83888287414	-0.501858181947306	0.131909684927128	0.244420886776737
Lac-[1190].SDB20	624	283	313	698	509	237	-4.59537501902814	-4.58011156225536	10098.4329662551	10253.7523008592	3439.48337966476	3243.5690405912	0.0220205133929135	0.948916158366093	0.999662522462208
Lac-peg4-[1080].SDB9	482	383	354	644	527	490	-4.40662250000399	-4.53110725727079	12196.301852932	10768.745696994	3718.61840887856	1261.33636655294	-0.17959354197508	0.571402952396984	0.702407531727024
GNLN-[1130].SDB55	0	0	0	0	0	0	-12.7658129496744	-12.7658129496744	2.85678711869423	2.85678711869423	0	0	-0	1	1
3'GN-Di-LN-[80].SDB150	1631	1179	997	142	14	57	-6.55147868066161	-3.41912892663113	1428.00247672983	32740.9422841181	8428.68425809222	1023.49596615684	4.51902545646953	2.77865595433369e-07	4.64678285217568e-06
LNT-2-[970].SDB54	265	221	104	379	258	292	-4.99182862225796	-5.35369174214888	6793.23087431979	4730.65436663778	349.603465962263	905.708562445036	-0.522058128547244	0.196081433416098	0.327235239873223
3'KDNLN-[220].SDB87	11	60	49	64	152	55	-6.18112589392626	-6.71505768295027	2068.09808427721	1212.51606840183	957.947647794129	1390.72791364472	-0.770300744197912	0.486258412654941	0.61713795768825
(Man)3-[140].SDB18	1	0	0	0	0	0	-12.7658129496744	-11.5005618304939	2.85678711869423	10.1244038016413	10.1025277394224	0	1.82537151512097	0.498881975436264	0.625463969203674
(Man)3-[460].SDB127	1165	751	399	1831	632	732	-3.8245259888561	-4.00318533513175	21828.780164169	18257.3902606731	1859.51213782383	7931.02123335387	-0.257750952880344	0.47621644951904	0.61713795768825
(Man)3-[1400].SDB12	1038	547	362	1438	816	1239	-3.66374965217793	-4.17235313122257	25636.2054262499	15415.9416759483	2756.00064021261	6949.07153697901	-0.733759716996572	0.0497379284397856	0.136891429496736
GT3-[380].SDB124	386	117	123	263	95	233	-5.44629847296052	-5.31776075613615	4312.23704756861	4903.72206981204	2045.30510931976	1984.95180536376	0.185440726629708	0.714946837435131	0.811561274926365
GD2-[270].SDB122	354	240	234	282	145	187	-5.4239819328262	-4.93022823794882	4409.55309868017	7224.85410729961	2385.04425843036	810.199947756416	0.712336007020207	0.0967797102054548	0.208448606596364
GQ2-[430].SDB16	90	18	56	209	159	207	-5.45118116671944	-6.5368064733736	4291.23303446051	1449.10888524011	989.457171332118	1106.69233631774	-1.56622624617352	0.0499762361654751	0.136891429496736
GT2-[430].SDB51	4	6	11	20	13	4	-8.27245046867482	-8.41456919918108	255.458530515238	221.614937209878	213.00510329443	125.277685881556	-0.205033987718824	0.91412216663618	0.976096550814904
TetraSLac-[490].SDB15	237	273	116	328	76	85	-5.74167558160566	-5.27147641095325	3209.38617904826	5136.02209327686	1096.33031374169	1992.52520263042	0.678354011730342	0.212493574862386	0.345473424937557
CT|Sda-[570].SDB21	284	232	126	391	255	243	-5.05151030516506	-5.25235122381529	6399.66070308352	5235.1948023945	228.910642470799	228.286267332931	-0.289752197344272	0.460043760158126	0.606968730679831
3'S-Di-Lec-[270].SDB115	52	22	70	3	2	4	-9.56274809379893	-6.52950458648088	70.2993437770783	1459.72884008411	1326.89779376806	33.6199138961801	4.37604536581639	0.0195269775942918	0.064071638153084
SSEA-4-[570].SDB6	4	21	16	45	62	0	-7.19311732852487	-7.80214088988433	751.7420371835	408.858719829894	312.238696926242	745.614813673823	-0.87863527175784	0.623349761791076	0.744474597020622
3'SLecLN-[1270].SDB2	813	931	245	1335	1008	785	-3.79225308881902	-4.17233728782068	22544.7492624439	15416.1859188426	5640.96056409233	1602.027154384	-0.548345589019939	0.134350567125339	0.247126590624711
3'S-Tri-LeX-[220].SDB53	205	181	96	262	103	188	-5.52896081366504	-5.53277339013296	3970.11263295116	3955.00509257819	321.410250407929	1332.43032168294	-0.00550038516327109	0.991474085045358	1
3'S-Di-Lex-[760].SDB52	521	321	298	795	457	473	-4.39583126547795	-4.63248855772891	12328.6277020957	9730.51400136414	2689.15979480099	1192.40429828896	-0.341424301920668	0.27157572415987	0.422451126470909
3'SLN-[350].SDB129	195	119	63	322	154	85	-5.5734323161517	-5.82414811867298	3797.42407864265	2955.32066282515	402.436959699295	1552.7882571947	-0.361706444969949	0.547539275724454	0.676372046483149
3'SLN-[650].SDB71	37	0	0	15	72	0	-7.31867798674493	-8.3861002697981	663.038177324332	228.014742776898	373.793526358627	935.863169108309	-1.53996483429519	0.458032442709232	0.606968730679831
GM3-[590].SDB70	979	656	211	1183	1509	882	-3.6276983234857	-4.28395402188357	26577.286379307	13788.035965272	4251.10185695179	8635.51069253374	-0.946776841633728	0.018947455244313	0.064071638153084
6'S-Di-LN-[380].SDB79	19457	9085	11610	2490	1448	1354	-3.2807550392049	-1.05463004554736	37599.8567210132	348321.266475898	142332.54521515	3570.75865810489	3.21161948874871	1.53423031702451e-07	2.86521079591031e-06
6'SLDN-[590].SDB35	496	446	210	706	509	579	-4.32806790879588	-4.67598019871216	13193.0129856733	9316.38874846814	878.213713910643	2040.70450316389	-0.501931335326532	0.100568256267145	0.211193338161004
6'SLN-[270].SDB128	102	76	24	135	147	90	-5.90060072123907	-6.48218206647319	2737.79967026977	1530.46745136426	432.726534384811	697.167342759355	-0.839044522642794	0.344695742259717	0.505019343310748
6'SLN-[460].SDB160	298	282	235	299	129	152	-5.50515818807165	-4.92883912480646	4065.74537758665	7234.89722098733	2478.09429074381	947.98533991222	0.831452654542472	0.061501423029423	0.15660775369909
GD3-[410].SDB45	2	0	0	0	13	0	-9.15153977911738	-10.9881910763035	106.056373567046	16.9000990297573	20.2050554788447	180.521854602337	-2.64972771829264	0.327420501236326	0.485352743009142
3'SL.(Gc)-[240].SDB161	629	483	234	670	298	262	-4.77053829345542	-4.53556920444982	8475.8164552301	10720.8031605828	653.44768612734	2369.01931986685	0.338988739470576	0.291666363475804	0.448170265828674
6'SLN.(Gc)-[<8].SDB107	379	369	192	326	246	127	-5.31227219022365	-4.85615839385967	4930.71046765839	7780.31546152768	1011.17148771884	1334.32403189414	0.658033112095344	0.102564370384523	0.212302877527653
3'SLec.(Gc)-[190].SDB74	55	51	0	168	163	17	-6.03218392096366	-7.22241809650247	2400.24630223262	730.034987781565	627.779263946882	1768.75760469495	-1.71714494254641	0.181035306615159	0.306649909213371
3'SLN.(Gc)-[190].SDB73	0	18	0	35	7	6	-8.07883401864219	-8.84034360796991	310.032316655642	144.772992981077	240.353489992332	242.753951471233	-1.0986261081125	0.596544444408521	0.722518974052358
Lex-LeA-[190].SDB113	235	177	11	235	99	258	-5.42379985308067	-5.83642902948515	4410.35606208578	2919.24858569173	2098.33022221172	2308.98221381643	-0.595298066524849	0.387585153365838	0.542619214712173
9OAc3'SLN-[860].SDB17	684	354	141	825	350	572	-4.38023223852929	-4.739351709384	12522.4500879592	8744.31320453105	3017.35877394568	3636.07499006741	-0.518099879688758	0.131807376287409	0.244420886776737
3'-KDNLec-[220].SDB111	253	180	127	260	85	196	-5.55036634641515	-5.36790765838718	3886.03334828631	4663.87953764982	656.424809015229	1656.6922583751	0.263232244385063	0.602099145043632	0.722518974052358
Lec-LeX-[510].SDB1	854	778	249	287	243	350	-5.00977058257453	-4.23148488271147	6672.43390328348	14530.7979904557	3713.17968323895	2407.59526856754	1.12282891958723	0.00264795743691077	0.0148285616467003
Galf-[160].SDB83	170	42	89	263	71	67	-5.93594865735773	-5.96250910789451	2642.71453442138	2573.44680881889	1450.6031140974	1527.0759199994	-0.0383186302731972	0.962033806174513	1
(Galf)3-[80].SDB28	976	1106	492	1282	829	452	-4.02619107579777	-3.85355980939028	17842.160127187	21204.1193039269	4256.24547480185	4996.15776062802	0.249054271948463	0.487343069761753	0.61713795768825
(Galf)4-[30].SDB125	199	360	83	439	384	119	-5.02125477058106	-5.27368355496804	6596.24474057012	5124.69865368165	2781.56518240084	3090.3175809791	-0.364177755412725	0.446041210258114	0.597885026516195
(Galf)4-[220].SDB126	315	293	55	483	258	413	-4.77307821369706	-5.3183847678623	8454.31587389063	4900.66304427186	2284.24282708358	2460.37602672011	-0.786711061458453	0.0746578144716229	0.17260338758577
(Galf)3-[380].SDB132	661	180	257	393	225	150	-5.23194141464128	-4.72297764548031	5343.14197269056	8888.6717907771	4106.74159536486	1274.12547930541	0.734279505760693	0.0853258727543159	0.190284247204315
