## Supplementary material for "Genetically Encoded, Multivalent Liquid Glycan Array (LiGA)": Figure3A_ACG-YG-knownGlycans.txt

sequence	20171003-87YGqdEV1	20171003-87YGqdEV2	20171016-87YGqdZQ1	20171016-87YGqdZQ2	20171016-87YGsaEV1	20171016-87YGsaEV2	20171016-87YGsaZQ1	20171016-87YGsaZQ2	control_coef	test_coef	control_CPM	test_CPM	sd_control	sd_test	logFC	PValue	QValue
aMan-[1030].SDB28	4397	4612	11611	8933	1320	1946	3355	2752	-3.35268405770147	-3.75705283100541	34990.3119337788	23352.4627110348	8358.78119093793	2790.68083789153	-0.583380823935939	0.0457065486152956	0.124506299165056
Gal-[1130].SDB10	6138	5849	16395	12229	2345	3797	5567	4848	-2.77215664112278	-3.4416733819807	62527.0109048432	32011.0737300674	12328.768052153	6535.86402173332	-0.965908481827863	0.00582073017923708	0.0249210902883504
bMan-[1160].SDB11	2294	2493	4904	4189	964	1718	4009	2321	-3.43585102504953	-4.50271616965661	32197.9972667925	11078.8635605953	2817.00904257379	9013.78488132318	-1.53916105342191	0.000178347615378822	0.00190859434155028
bMan-[1430].SDB12	2423	2852	5378	4554	730	1003	3603	1949	-3.6836992897183	-4.41128647665999	25129.8401161192	12139.5510309284	3076.16975725746	10302.6024129542	-1.04968642641513	0.00629466196325369	0.0264746076689788
H-type1-[700].SDB59	3547	3141	644	617	97	130	333	273	-5.82272941471674	-4.96332221781109	2959.51636346626	6989.66801731187	5942.1987520611	595.33828538003	1.23986250108007	0.0830241668675277	0.189655844441797
Ley-Di-Lex-[320].SDB40	480	356	373	320	108	179	306	276	-5.74774851728021	-6.66738574949763	3189.9548455671	1271.71900117113	340.331216519081	259.292636298141	-1.32675607433693	0.000193738770239788	0.00195103127776688
Di-N3-[160].SDB82	1440	1974	620	531	354	684	1543	779	-4.41735785125087	-5.53714977746031	12066.0705587077	3937.73427786404	2681.33102406499	3911.9529834385	-1.61551825876987	0.00985720094256074	0.0376892977215558
A.tetra.type.2-[1050].SDB24	591	640	1108	1112	42	66	104	119	-6.71219243049458	-5.88911361169916	1215.99521498081	2769.43039999388	648.672331204625	102.860907009639	1.18745173013689	0.000376349459702471	0.00319645794410179
Tri-BN3-[840].SDB81	508	621	1030	777	228	385	638	436	-5.06329429813205	-6.04997575971362	6324.68974255559	2357.91916243325	436.714644448276	1072.62366873293	-1.4234804515608	0.000141021003328069	0.00168050028965949
LacDiNAc-[840].SDB34	508	388	441	366	46	47	78	82	-6.93768273956525	-6.56407511680833	970.515931654919	1410.12755124398	311.006906452572	161.886446213756	0.539001864589732	0.0599665789688427	0.149394090462448
Tri-AN3-[860].SDB80	293	316	460	384	107	175	320	214	-5.80012798394841	-6.74434476285288	3027.16729175994	1177.51998142706	97.4411477860951	509.539584203876	-1.36221686444963	5.47922578562334e-05	0.000955523521151387
Gala3Lex-[650].SDB23	2087	2067	7235	4977	261	414	661	739	-4.87921348005404	-4.36075224468782	7602.99158106438	12768.7787898675	6358.52592985228	620.527028890667	0.747981453156015	0.0573288159286771	0.145872254053395
Galili-tri-[680].SDB57	10504	9491	1223	1205	289	387	827	562	-4.87640690293691	-3.91708794415051	7624.35993519809	19898.9573290301	18879.3791049324	1220.97005091135	1.3840047044719	0.09521748350299	0.206867992830972
P1.tri-[1220].SDB58	195	310	713	708	23	50	28	82	-7.27091068396441	-6.49128732630275	695.478344300745	1516.59539772456	721.690337798656	296.871393543426	1.12475875185967	0.0351757669870608	0.102238509738815
LeA-[1380].SDB56	74	86	249	241	1	13	9	17	-8.83359060880923	-7.57913315448183	145.753953365602	511.003992601036	256.122347433571	96.1569660903994	1.80979954836434	0.0111306737019742	0.041886482615324
LNT-NAc-[920].SDB42	510	569	698	607	33	39	52	80	-7.16808884381204	-6.24234309627773	770.79443300345	1945.29217190052	77.8715350724224	147.529600848915	1.3355687990918	0.000171966029138983	0.00190859434155028
Lec-[1000].SDB67	1469	1346	1057	1004	56	57	134	113	-6.62133042126517	-5.50131714678383	1331.65810030473	4081.39210407186	1190.85439353356	204.060880179903	1.61583759682404	0.000113196105832153	0.00147154937581799
Di-Lex-[490].SDB48	539	407	175	174	60	106	197	181	-6.23480148018457	-6.79771770295388	1960.0182781733	1116.32001654327	719.034959625135	266.397160997257	-0.812116443025227	0.0954775351527562	0.206867992830972
Tri-Lex-[490].SDB49	963	739	2410	2461	301	320	524	842	-4.91530207030683	-5.26363971814121	7333.50232450454	5176.42964468347	2474.58176249779	1750.95753572966	-0.502544997085594	0.207910965065543	0.359073285076964
Tri-LN-[730].SDB47	167	174	135	105	7	13	27	16	-8.3744674546478	-7.62873999979807	230.682683878051	486.27317679965	152.335652168316	57.3914899659373	1.07585730096645	0.0137521140418914	0.0499124951266617
LNnT-[350].SDB88	7699	7554	6801	6173	457	578	938	1024	-4.48816675454054	-3.75317457371596	11241.2328705402	23443.2054178149	4808.17247988404	710.907436567417	1.06036957436778	0.000324240546225589	0.0028978998818912
Lac-[80].SDB25	11437	10860	9742	8746	811	1084	1712	2014	-3.86738568643833	-3.38396869868902	20912.9710851087	33912.598424665	7503.43980796365	1552.33822590864	0.697423290907409	0.00523220394589454	0.0229510786583718
Lac-[220].SDB27	6434	6209	4914	4808	521	635	879	1053	-4.43601456887517	-3.98027662344652	11843.0442261982	18680.4711666303	4893.59488796571	1587.66065263952	0.657490873814826	0.0179588583916447	0.0600027278038596
Lac-[650].SDB66	3545	3857	573	693	109	140	332	221	-5.83219072319736	-4.87432564088831	2931.64751199135	7640.24475067391	6646.36680805098	552.437737733164	1.38190720408796	0.0674780873393369	0.162447247298404
Lac-peg4-[1080].SDB9	21153	20557	4226	3879	801	1213	2626	1564	-3.7836243329257	-3.12916662556094	22740.1241092108	43754.2457330196	36627.4989856218	4930.39470331174	0.944182888886698	0.156804211189766	0.295039502633376
GNLN-[1130].SDB55	364	396	764	740	18	32	49	72	-7.39513753025439	-6.31520088151028	614.232197025556	1808.60240932378	507.30726535891	146.424227851296	1.55801924761736	0.000427504763309129	0.00347347620188667
3'GN-Di-LN-[1110].SDB46	13	9	7	4	0	1	0	0	-12.3219017462776	-10.4736635423955	4.45313708926064	28.2712960357222	15.2824986831972	9.33384528988716	2.66644409112229	0.0410176522113731	0.115255171717557
LNT-2-[970].SDB54	576	538	100	120	27	39	63	30	-7.38879991529843	-6.74904031001131	618.137325713946	1172.00384160666	976.524434899928	188.146975946826	0.922978009908812	0.19673955743099	0.342259814022282
3'KDNLN-[220].SDB87	5644	5642	3424	3013	268	335	544	744	-4.9668359753442	-4.20043315050412	6965.15111710833	14989.0828853455	6265.81853345464	1064.83571139824	1.10568555472007	0.00625424161207002	0.0264602529741424
(Man)3-[460].SDB127	15767	13368	39545	29171	3743	5393	7439	7245	-2.3943526437841	-2.5618033265203	91231.7192310119	77165.4603761778	29547.2568060631	9838.54561265875	-0.241580269576979	0.404696864695211	0.561860695644808
GQ2-[430].SDB16	1720	1098	3458	3044	528	741	1146	1498	-4.24061470688295	-4.9083215780691	14398.7381187411	7384.87286780009	2797.08388617531	1782.23892229552	-0.963297391827742	0.010213925617816	0.0388455149826513
GT2-[430].SDB51	23	23	247	195	25	54	80	78	-7.05211129289048	-7.89931431566529	865.579534845181	370.997840671849	331.596172036617	146.076542346234	-1.22225559958335	0.108817843206943	0.226176621781873
TetraSLac-[490].SDB15	16930	14559	17959	17832	399	673	1006	1457	-4.36414767308244	-2.89720846243147	12725.4968377672	55177.0340311956	4968.54119834383	2659.34075143552	2.11634592449172	1.01950036375935e-06	6.62675236443578e-05
CT|Sda-[570].SDB21	2915	2170	4450	3987	908	1212	1841	2487	-3.73588049974087	-4.52116375621365	23852.1599992852	10876.3588703977	2246.91841542663	3184.73028884927	-1.13292425980642	0.000346615042785732	0.00305962661224442
SSEA-4-[570].SDB6	8753	7940	8881	7573	449	650	934	1128	-4.43891179447381	-3.60026695497777	11808.7819120932	27316.4292170995	3644.49739139801	969.613021040929	1.20990875100806	4.31289228128891e-05	0.000811504731874098
3'SLecLN-[1270].SDB2	480	448	696	584	29	54	45	48	-7.26404486247833	-6.3255611951676	700.269804292388	1789.96145090684	147.765054291088	232.064443612998	1.35394573278448	0.000718732712518872	0.00503817538677445
3'S-Tri-LeX-[220].SDB53	706	760	2028	1514	248	369	519	628	-5.02189989759462	-5.53501172024164	6591.99069724659	3946.16238573988	1543.08651690022	564.506583122546	-0.740263881954352	0.0339490154545461	0.0994817461065593
3'S-Di-Lex-[760].SDB52	294	344	1212	1206	49	84	112	166	-6.50065247143606	-6.04026465228959	1502.4585618	2380.92871199342	1426.19038704157	289.627754837453	0.664199223568306	0.149097533291762	0.287344302705148
3'SLN-[350].SDB129	15207	13465	7222	7229	1355	2415	3754	2878	-3.24711727430304	-3.30448459648584	38886.1445008569	36718.1316143751	17781.9197310332	5718.8598231955	-0.0827635512222046	0.807701655530117	0.887107041020021
3'SLN-[650].SDB71	2867	2705	1860	1842	182	214	342	403	-5.44958905261602	-4.85363269030177	4298.0706087506	7799.99106888671	2661.50320833898	458.368862292504	0.859783288497001	0.0136986619349467	0.0499124951266617
GM3-[590].SDB70	11029	9934	8348	7575	651	784	1183	1606	-4.14663879208053	-3.48002675194442	15817.4931172173	30806.5868856272	8438.09510605416	2263.70631142909	0.961717884501248	0.00201558849012614	0.0109177709881833
6'SLDN-[590].SDB35	2073	1411	3974	3510	491	737	1170	1370	-4.28010023542849	-4.74242315500284	13841.2746308511	8717.49672580902	2958.07336509655	1172.25261719664	-0.666990983359212	0.0362087207194289	0.104392077880612
6′SLN-[270].SDB128	6117	6676	2484	1958	679	1249	2250	1626	-3.85255012920187	-4.20940328471805	21225.5394950525	14855.2300366481	9586.49176114142	3619.89081840428	-0.514830277788779	0.278202626782613	0.435207973048358
GD3-[410].SDB45	61	96	406	373	2	10	7	25	-8.76033469969529	-7.23224994584694	156.832108142264	722.892562923357	508.048586587489	105.906425896213	2.20456029643505	0.00974583988700337	0.0376663541578779
3'SLec.(Gc)-[190].SDB74	3589	3468	2623	2404	105	156	276	344	-5.7528949530837	-4.59301801640864	3173.58011961776	10122.263071988	3065.41063713068	503.270660703055	1.67334870458258	0.000177858732416249	0.00190859434155028
3'SLN.(Gc)-[190].SDB73	2344	2070	313	278	48	58	128	110	-6.67680276540058	-5.41886256946737	1259.79941466665	4432.18508449384	4129.89645569504	144.378276502506	1.81482408240773	0.034906291507842	0.101869381339212
9OAc3'SLN-[860].SDB17	7691	6761	5999	5675	422	574	994	919	-4.52337475546627	-3.82732421332448	10852.3378141184	21767.7837180731	5309.71299465858	356.854240686131	1.00418866535603	0.000779261742603043	0.00535742448039592
(Galf)2-[490].SDB131	94	65	103	80	14	18	21	35	-8.00636016784498	-8.18031028386979	333.335799944213	280.115011473384	48.2439881882806	70.3522628330799	-0.250956969751041	0.44721437480206	0.603317505629194
(Galf)4-[30].SDB125	8736	11636	18539	14226	2176	3771	5559	5583	-2.7590372588503	-3.15465879335064	63352.7312905304	42652.9519808955	8417.73314835053	5351.56430399875	-0.57076122589253	0.0147811146647942	0.0520615615040781
(Galf)4-[220].SDB126	5015	6683	12543	9070	1459	2357	3169	3410	-3.2399416196389	-3.62920001287067	39166.1815680669	26537.4055023092	7196.83446202605	3521.76358618019	-0.561581153539887	0.0273233721118034	0.0838463993988817
(Galf)3-[380].SDB132	10019	12465	29969	22090	2972	4528	7331	6122	-2.54301109785477	-2.83358143029516	78629.2825142691	58801.881264499	22073.0514294087	6682.13922361531	-0.41920437764121	0.152532845312005	0.29124939191467
(Galf)4-[590].SDB20	13539	15029	46592	33604	4040	6261	8698	8687	-2.25515278455209	-2.46422595996661	104857.521902857	85074.6680914719	39978.7617410541	8987.88244661881	-0.301628833353441	0.368386903838911	0.528908908122131
2'F-B.type.2-[970].SDB39	1	1	6	8	0	0	1	2	-11.3725835613449	-11.2202063244137	11.5066714887921	13.4006636727908	10.6221310821753	10.8358937162341	0.219833884065109	0.839924746320859	0.912684184831936
3'SLex-[140].SDB65	120	97	94	69	4	6	12	20	-8.80611389222338	-8.05597462390434	149.814320764218	317.2010925336	96.8838758240433	55.9899746223559	1.08222220237995	0.0223831734685127	0.0701928466227482
A.tetra.L-[890].SDB29	1362	1201	2708	2240	102	161	202	335	-5.82877280748217	-5.11769471794895	2941.68477958991	5989.81520479649	1598.43341818391	645.847414308819	1.02586883345437	0.00382667079001918	0.0175389077875879
B.tetra.type.2-[1000].SDB26	631	573	1498	1326	35	42	66	93	-7.04023142818647	-5.74806531841289	875.923825337246	3188.94442431858	1169.47973949209	142.138157982898	1.86420163857513	0.00011590473206761	0.00147985506122038
bMan-[320].SDB8	4447	5121	10125	7360	2128	3331	5518	4536	-2.84901378962023	-3.83645017338583	57901.3956837546	21570.0354868907	5456.69703350642	5159.4310436481	-1.42456957405196	6.06479778109714e-05	0.00100693368040083
Galf-[730].SDB130	6608	7747	8034	6085	4365	7676	13609	9283	-2.04741520538058	-3.7541607620235	129068.087294151	23420.0973990423	3576.11042561234	22536.3771310005	-2.46231335062803	5.87888883129813e-07	5.19222667710741e-05
GD1a-[570].SDB14	3481	3307	4116	3896	188	217	382	435	-5.39139432001683	-4.41409398985817	4555.61691746725	12105.5168792094	484.638354817142	458.262688116462	1.40994633977905	5.0104394494281e-05	0.000895616051585273
Globoside-P-[300].SDB44	3269	3191	8281	6335	524	701	996	1683	-4.24822630501854	-4.09473843040237	14289.5567599661	16660.1034895937	5903.91246138275	3375.51699187431	0.22143619554533	0.459261492409262	0.614928777289555
Lec-LeX-[510].SDB1	4293	3541	2973	2897	201	240	295	530	-5.3448832420057	-4.46853935609129	4772.50840131917	11464.0485199347	3373.56767884573	1158.24058972526	1.26429697832207	0.00181770935691069	0.0101536108608683
Ley-[1780].SDB50	10	6	56	57	1	4	10	1	-9.73688347056217	-9.20642531125344	59.0643240050393	100.392273458425	81.3284200985404	46.1022167076022	0.765289355833791	0.392421355121414	0.550159350807473
Ley-Lex-[760].SDB22	1195	1115	3514	3266	287	388	531	729	-4.92581206319571	-4.94258668657334	7256.83088114469	7136.1155836635	3419.3496720637	964.940219513921	-0.0242006659596949	0.947123515159067	0.972464191489722
P1.penta-[860].SDB13	1508	1472	1094	1152	70	99	149	162	-6.3199042312071	-5.43238729612431	1800.11589290197	4372.64453514545	1200.44127409423	86.2129546828202	1.28041628094892	0.00035561359506762	0.00310077707894327
P1.tetra-[350].SDB5	3	1	2	4	0	2	1	0	-11.3278826317099	-11.6359120669516	12.0326997900017	8.84275510021205	4.27354592428696	17.6107778862798	-0.444392538671059	0.674501400576816	0.79026520646011
