## Supplementary material for "Genetically Encoded, Multivalent Liquid Glycan Array (LiGA)": Figure3A_aFLAG-YG-knownGlycans.txt

sequence	20171016-87YGafEV1	20171016-87YGafEV2	20171016-87YGafEV3	20171016-87YGafEV4	20171016-87YGpgEV1	20171016-87YGpgEV2	20171016-87YGpgZQ1	20171016-87YGpgZQ2	control_coef	test_coef	control_CPM	test_CPM	sd_control	sd_test	logFC	PValue	QValue
aMan-[1030].SDB28	5685	1779	729	848	5511	1634	3962	1913	-3.46580293239765	-3.5067982381212	31247.9053952658	29992.7906423495	19037.0413130632	3860.47616629165	-0.059143724267087	0.879611353517695	0.935896008579095
Gal-[1130].SDB10	4572	3841	1731	2056	7921	2376	6325	3224	-3.03871194668926	-3.05555060431937	47896.543080009	47096.781938403	5136.90700108886	2598.26833804213	-0.0242930478581942	0.812212310638042	0.887969116370336
bMan-[1160].SDB11	1181	1018	565	547	3386	1038	2555	1201	-3.92810534773896	-4.33908932714707	19680.9257614768	13048.4056231701	1060.07114952272	2181.87737370535	-0.592924548976883	9.18958118948556e-05	0.00128834324519258
bMan-[1430].SDB12	726	509	370	371	2452	917	1795	820	-4.21347916602051	-4.83731448290563	14794.8051083681	7928.31711880122	802.68095570074	3047.62623558067	-0.900004118001565	5.67366002160545e-05	0.000965873075106642
H-type1-[700].SDB59	561	405	361	432	857	283	623	339	-5.2665112231761	-4.90528284427014	5161.58682171537	7407.34766074679	2051.71106073558	585.600393290133	0.521142390875989	0.0158040706441081	0.0548539345171713
Ley-Di-Lex-[320].SDB40	352	249	227	236	588	205	438	276	-5.5817764550706	-5.41940995683172	3765.86967484105	4429.75962627528	1057.801929067	441.862900245522	0.234245341815736	0.219143307742411	0.370394545243083
Di-N3-[160].SDB82	636	497	479	455	1499	464	1175	665	-4.67844343310611	-4.73839844226088	9293.46853978768	8752.65284514428	2441.55726286379	586.174560454747	-0.0864967943840286	0.62285333233555	0.749730862996495
A.tetra.type.2-[1050].SDB24	186	98	103	87	284	84	200	139	-6.35099770749049	-6.26006715352135	1745.00526264395	1911.11745405661	446.998390979208	242.302314733736	0.131185059276565	0.534596747260549	0.682565489805879
Tri-BN3-[840].SDB81	405	283	146	205	739	244	567	281	-5.41139973723448	-5.50717198728297	4465.38546856474	4057.56602130669	456.083044563064	467.843238124429	-0.138170150199738	0.328673295104269	0.485540095040397
LacDiNAc-[840].SDB34	162	143	276	259	174	67	99	71	-6.86821265689461	-5.53430821749355	1040.33483918259	3948.93949856136	2558.56892199223	268.383621631519	1.92441731974367	0.00195044179833535	0.0106455411130517
Tri-AN3-[860].SDB80	210	137	85	78	315	103	350	121	-6.16228438114038	-6.22910485429747	2107.43358728911	1971.21563232375	167.263626395743	315.286211822981	-0.0964015652535947	0.57240688805611	0.709308362149252
Gala3Lex-[650].SDB23	995	485	287	269	1791	537	1676	928	-4.42347201015436	-4.8919351495269	11992.5217596159	7506.88147189456	1828.1012629941	1061.98648758486	-0.675849448012045	0.000975078613348348	0.00635354977226683
Galili-tri-[680].SDB57	1036	782	596	777	1578	542	1179	700	-4.61111464417287	-4.32051447827701	9940.73175149267	13293.0428011317	3219.00302878086	1059.86147481446	0.419247418219469	0.0219493964624882	0.0694416746490224
P1.tri-[1220].SDB58	97	68	55	64	129	78	149	74	-6.79587296138438	-6.75905870748088	1118.38123910958	1160.32086137195	239.808632686637	313.709279260326	0.0531117415406177	0.833697575135804	0.907296447826636
LeA-[1380].SDB56	21	15	22	1	39	20	49	19	-8.05827514752329	-8.34668910913934	316.472202663917	237.18049862126	209.338301338079	70.2506243355686	-0.416093392146617	0.422719737876409	0.577905568989737
LNT-NAc-[920].SDB42	155	95	57	62	155	75	128	100	-6.72455807687716	-6.55326280907189	1201.05123456037	1425.45700833758	111.311992993765	303.506492555774	0.2471268333904	0.274846728801381	0.431416697002284
Lec-[1000].SDB67	213	153	113	93	325	112	230	138	-6.21528668851598	-6.08584473371485	1998.6432801928	2274.84187676186	288.179661061288	261.639542113827	0.186745266274562	0.284304639541632	0.440949712087347
Di-Lex-[490].SDB48	322	231	175	191	450	171	350	222	-5.80478790410586	-5.58920695998628	3013.09375013429	3737.99106605046	566.642731117827	407.580883418262	0.311017558991489	0.0779608366796644	0.181570026794658
Tri-Lex-[490].SDB49	937	703	456	512	1366	553	1512	751	-4.56252214765076	-4.56043173272324	10435.7053338579	10457.5431051162	906.298818517562	1065.00382170802	0.00301583124932927	0.977807558618046	0.987475147474439
Tri-LN-[730].SDB47	44	10	22	31	63	25	30	22	-7.95106268535743	-7.7342736659556	352.287594769989	437.570087080655	232.822354458648	124.488653226684	0.312760443210188	0.493671160852591	0.645315790922196
LNnT-[350].SDB88	1039	870	514	572	2480	829	2403	1195	-4.08308103809279	-4.4236003893767	16855.4532741818	11990.9822678199	970.959640697051	550.836643804002	-0.49126557942403	0.000121591936996729	0.00152523219215195
Lac-[80].SDB25	2861	2316	1184	1323	4606	1478	4161	1950	-3.52405278658375	-3.50755026307096	29479.7177326288	29970.2437944324	1796.91004485462	866.810722539089	0.0238081088340595	0.754960873206038	0.852759912073171
Lac-[220].SDB27	1421	1214	628	694	2272	702	1927	916	-4.26757135973604	-4.16339956788273	14015.7811425985	15554.5890539916	1093.84829897326	637.092461729664	0.150288127507276	0.0976010374627067	0.210830035606753
Lac-[650].SDB66	347	274	225	317	637	281	427	284	-5.46754830710411	-5.31053177450512	4221.56947274433	4939.29942567054	1644.81995553788	1082.56196769032	0.226526972918145	0.369493356020489	0.529434367844989
Lac-peg4-[1080].SDB9	1825	1400	988	1137	3629	1175	2479	1480	-3.83370866166735	-3.82312752538975	21629.2511250408	21859.3282709706	3278.31557430379	2776.32122579599	0.0152653528346549	0.903813017474255	0.944775303353936
GNLN-[1130].SDB55	120	69	51	47	86	37	109	102	-7.03858416812711	-6.79459024571027	877.367888717191	1119.81672471774	127.045391597313	400.895277834329	0.352008821877826	0.258489860732116	0.413468121752713
3'GN-Di-LN-[1110].SDB46	0	2	2	0	2	0	1	0	-11.6532938121332	-10.9597689965385	8.69038068729075	17.3873261984826	23.4045745770747	6.28448364335404	1.00054481219187	0.37952236627739	0.537435252994216
LNT-2-[970].SDB54	68	46	43	56	168	56	76	46	-7.06843840502085	-7.02867113108253	851.561866141186	886.108520626591	290.009970473462	297.389184611602	0.0573720489004941	0.860344682896586	0.923643315722311
3'KDNLN-[220].SDB87	1039	771	406	412	1503	514	1619	703	-4.55702796037142	-4.59328954650921	10493.198848798	10119.5149459945	736.609381365027	806.502595551287	-0.0523144104957608	0.594645829453172	0.725549092250884
(Man)3-[460].SDB127	10098	7203	3193	4090	15246	4649	12597	6599	-2.35651327707272	-2.37294011373575	94750.0149654681	93206.2859512825	12101.8139238538	3496.91726043026	-0.0236989157912432	0.849627232758969	0.915480554229196
GQ2-[430].SDB16	1867	1147	898	776	2968	1023	2814	1447	-3.89837866928448	-3.98850206721145	20274.7568980476	18527.4462133989	2334.32277946477	736.138050567416	-0.130020579257304	0.195340277920065	0.341513079914575
GT2-[430].SDB51	147	100	77	69	148	71	161	78	-6.76050893157218	-6.45759009269815	1158.63935567989	1568.57127055028	190.503381278139	198.213431091426	0.437019506635405	0.0443155006006643	0.12150227771156
TetraSLac-[490].SDB15	2099	1133	587	610	2627	892	2385	1390	-4.01300654954813	-4.11549271448794	18078.9581604358	16317.898363451	3562.89803853878	1411.45329039006	-0.147856281918391	0.297290065414031	0.455165731843752
CT|Sda-[570].SDB21	2975	2210	1406	1301	5370	1840	4362	2350	-3.37121065187167	-3.47094766607893	34348.0286565564	31087.5560748651	1902.09942177689	2455.74139896226	-0.143890095789886	0.111942329664967	0.229996453190952
SSEA-4-[570].SDB6	1427	1628	600	620	2169	642	2171	1030	-4.24042816555924	-4.10691341151296	14401.4243289463	16458.4968133878	4293.67517522975	1111.05734872511	0.192621073548084	0.23090903710998	0.381293213703547
3'SLecLN-[1270].SDB2	103	50	50	38	114	52	95	101	-6.94540594351027	-6.96064738601369	963.049309419986	948.482341537253	218.21391911681	356.547293918764	-0.0219887535156786	0.941484102776595	0.969972814820267
3'S-Tri-LeX-[220].SDB53	924	709	376	356	964	333	1051	464	-4.98825679478392	-4.6980220558412	6817.53850848899	9113.2848552063	829.363812189319	537.430307229943	0.41872021856636	0.0021248814265178	0.0111712516173546
3'S-Di-Lex-[760].SDB52	254	171	115	119	225	148	300	224	-6.01955801866352	-5.95092814293216	2430.74370098933	2603.42304800158	152.235949527628	813.470574483264	0.0990119813744562	0.676543204513157	0.790405868017822
3'SLN-[350].SDB129	2823	2057	1276	1481	5858	2043	5012	2641	-3.26003950255022	-3.4937012399532	38386.8816078828	30388.189785442	2091.76500655373	2228.05351642675	-0.337102629796784	0.00184245131220041	0.0102120363428162
3'SLN-[650].SDB71	663	470	245	285	838	327	833	425	-5.10971410765299	-5.04807919405597	6037.80884021474	6421.65636321451	387.601645073269	488.363716725346	0.0889203841920443	0.417950705671613	0.574547744494225
GM3-[590].SDB70	2232	1583	873	1027	3376	1142	3311	1453	-3.79604302416409	-3.80484342085479	22459.4678280088	22262.6827650015	949.132915680267	1244.66039097538	-0.0126962886635224	0.866731782582662	0.924945111263587
6'SLDN-[590].SDB35	1857	1363	904	836	3354	1053	2685	1461	-3.86925019714353	-3.93043077793405	20874.0149549895	19635.2123147585	1365.62187910883	1094.75798384402	-0.088264920505189	0.285559763173941	0.441937728721575
6′SLN-[270].SDB128	2808	1931	1753	2093	5247	1668	3423	2186	-3.47388178397184	-3.31957119686673	30996.4752066847	36168.3375258033	9843.32465502299	4421.04460573745	0.222623118773207	0.237154090955443	0.38802099549918
GD3-[410].SDB45	36	24	44	28	47	11	39	28	-8.09165094134236	-7.47556123249124	306.084013019754	566.767589974358	332.235069111466	75.8788241271641	0.888829567702229	0.046209253510314	0.125150061590434
3'SLec.(Gc)-[190].SDB74	569	385	203	210	777	260	666	353	-5.28920095178744	-5.25609227763567	5045.79047917002	5215.6462457791	501.436516688555	200.632084323975	0.0477657200091805	0.683509088258055	0.794648777405706
3'SLN.(Gc)-[190].SDB73	160	131	163	175	343	100	218	159	-6.20209098839166	-5.88597576940023	2025.19155387416	2778.1340840996	1263.85021250891	329.464181186077	0.456057858788465	0.15012014368378	0.288537372940599
9OAc3'SLN-[860].SDB17	1406	931	665	653	2309	818	1799	1027	-4.21189011594695	-4.23334372080637	14818.3334834459	14503.8126780352	1179.07717769555	1494.53919103428	-0.0309510093398683	0.759666670819598	0.855922405680528
(Galf)2-[490].SDB131	40	18	9	3	33	13	37	28	-8.17504874702098	-8.26294949253355	281.592731057109	257.897202456123	139.997987013741	81.9263494420258	-0.12681396964143	0.768123395208473	0.858137855584466
(Galf)4-[30].SDB125	6270	5058	2503	2642	9649	3475	10401	5380	-2.63991181709084	-2.75479113647943	71367.5626782056	63622.3066600957	5361.67357880831	6556.45330670429	-0.165735824382609	0.155513749840059	0.294159606178948
(Galf)4-[220].SDB126	4541	3644	1506	2094	6933	2139	6933	3214	-3.07577551957823	-3.09677264974602	46153.8213068975	45194.8268124477	6406.44814700642	2746.89414992895	-0.0302924555659691	0.793426513720248	0.880900554829157
(Galf)3-[380].SDB132	7154	5735	1750	2214	12515	3831	9702	4373	-2.61816617954746	-2.79067790864168	72936.4926954361	61379.5900534867	18396.3619783755	8090.77318492184	-0.248881816059409	0.222249002867283	0.371280460397447
(Galf)4-[590].SDB20	8846	6397	2308	2418	15178	4739	12299	5822	-2.38865122301389	-2.62398638510968	91753.3552701791	72513.2202760603	20345.7614140733	6677.88354920035	-0.339516871302406	0.086990270975379	0.196208339897148
2'F-B.type.2-[970].SDB39	3	1	0	3	4	1	3	1	-10.6711134118273	-10.4500967464407	23.205681620776	28.9454727912758	29.0936246896997	4.74771461007414	0.318859647106922	0.654803257961548	0.773858395772739
3'SLex-[140].SDB65	43	23	20	12	43	12	33	20	-8.24015625343412	-7.87247840647159	263.843019855748	381.088698118452	97.9603208868195	25.8348441528637	0.530447006457573	0.0901301072127386	0.201044455779911
A.tetra.L-[890].SDB29	600	326	276	193	485	282	451	279	-5.5227126686848	-5.21832296449879	3994.99612916286	5416.40501752138	1127.308654044	1188.16812401309	0.439141516726821	0.0625221104706027	0.152571020431676
B.tetra.type.2-[1000].SDB26	182	94	72	56	295	72	272	146	-6.28167859773647	-6.47043515617184	1870.25854608069	1548.55172444802	296.263043833397	280.007222906132	-0.272318150789969	0.19070820164278	0.338353260979126
bMan-[320].SDB8	3574	3353	1444	1831	6405	1888	5789	2592	-3.22574206978108	-3.22273735631417	39726.2909554931	39845.8365871608	5561.8162453471	2176.54442727992	0.00433488521799918	0.96830712185648	0.983436920635488
Galf-[730].SDB130	3513	2461	1377	1342	8034	2645	6023	2850	-3.04615872938208	-3.39877698271505	47541.1926826978	33414.1110159107	2453.76272569939	6232.8299358252	-0.508720605410394	0.000630468759611097	0.00472653550306964
GD1a-[570].SDB14	593	431	189	246	725	302	797	409	-5.18431428897495	-5.19229707303225	5603.77787043019	5559.22219755138	717.15412364848	626.688790379027	-0.0115167229719518	0.932555210364678	0.964944971650861
Globoside-P-[300].SDB44	2374	1615	895	958	3081	1060	3612	1506	-3.80306870669433	-3.79475068565698	22302.2277434918	22488.5118264287	1298.08188204218	2552.34651359705	0.0120003677005938	0.89894265051351	0.941558486320832
Lec-LeX-[510].SDB1	786	471	256	303	1006	347	892	470	-5.00788454023474	-4.97444553065969	6685.03027104201	6912.35056355428	802.05967207495	277.728313825715	0.0482422932861652	0.667602435510905	0.78380253101855
Ley-[1780].SDB50	10	3	2	3	12	1	10	3	-9.67921448279479	-9.55735926751534	62.5706347858321	70.6791972916173	27.0398946810937	26.7022106603172	0.175799914790119	0.719142234443439	0.826666716442217
Ley-Lex-[760].SDB22	892	636	406	377	1337	567	1444	747	-4.5738294755226	-4.70370802316512	10318.3700166879	9061.61405376095	522.976698499522	1194.66788699125	-0.187375136601728	0.101522007083835	0.217523879499115
P1.penta-[860].SDB13	281	160	65	106	419	123	308	163	-6.01286880246032	-6.0807575529915	2447.05797516073	2286.4438942648	540.642025832104	215.984211229089	-0.0979427637234715	0.612864686972205	0.740199748623525
P1.tetra-[350].SDB5	1	1	1	1	0	0	0	1	-12.440392574301	-10.9658684262719	3.95554338488973	17.2815961982259	6.6257399495158	7.22497038812944	2.1272886760325	0.0587980224374876	0.149048368100317
