## Supplementary material for "Genetically Encoded, Multivalent Liquid Glycan Array (LiGA)": Figure3A_aGAL4-YG-knownGlycans.txt

sequence	20171016-87YGqkEV1	20171016-87YGqkEV2	20171016-87YGqkEV3	20171016-87YGqkEV4	20171016-87YGpgEV1	20171016-87YGpgEV2	20171016-87YGpgZQ1	20171016-87YGpgZQ2	control_coef	test_coef	control_CPM	test_CPM	sd_control	sd_test	logFC	PValue	QValue
aMan-[1030].SDB28	891	1104	334	1785	5511	1634	3962	1913	-4.20073337279523	-4.91489755777747	14984.5835039811	7336.46941815168	2242.3320601526	2195.70512135939	-1.03032112805439	0.000827673545853261	0.00563606271700078
Gal-[1130].SDB10	1343	1456	563	3644	7921	2376	6325	3224	-3.77438335784336	-4.3890081310662	22951.2389807523	12413.0352204743	5312.97645027041	1964.30932019887	-0.886716112336098	0.0115906803990523	0.0433891962582324
bMan-[1160].SDB11	522	606	260	1539	3386	1038	2555	1201	-4.66296094189456	-5.24209482777407	9438.4742127406	5289.16533209209	2493.11974081349	1271.28762391987	-0.835513585169124	0.0173842930117847	0.0587174994680273
bMan-[1430].SDB12	433	701	168	869	2452	917	1795	820	-4.94993039291502	-5.58118094438695	7083.90200165984	3768.11295834901	894.253630267221	1406.63854124099	-0.910702040166967	0.00162520738279228	0.00935380041214018
H-type1-[700].SDB59	344	1315	63	458	857	283	623	339	-6.00290099072638	-5.79832593048879	2471.57175978596	3032.62732721119	1627.09449218657	267.272615053761	0.295139424894326	0.359301041733552	0.519632991627211
Ley-Di-Lex-[320].SDB40	241	842	55	379	588	205	438	276	-6.31961272687677	-6.12376145006941	1800.64071096949	2190.20211366055	862.397607650973	139.82056139126	0.282553665801758	0.306744884102906	0.4636841271323
Di-N3-[160].SDB82	489	2108	118	793	1499	464	1175	665	-5.41545362177621	-5.31646794126719	4447.31995393677	4910.06577435137	2511.34271709202	267.255961979545	0.142806150389381	0.626715719829004	0.751473889603422
A.tetra.type.2-[1050].SDB24	106	144	11	159	284	84	200	139	-7.08816630910306	-7.355196771618	834.926960743288	639.261616668403	217.134543571385	93.3395374761356	-0.385243524036597	0.179505705269817	0.320775144739412
Tri-BN3-[840].SDB81	236	219	125	662	739	244	567	281	-6.14672495425988	-6.06458085447871	2140.48047470361	2323.73179221181	1248.09009441867	240.207266153707	0.118508885392581	0.744807242698068	0.84681843204319
LacDiNAc-[840].SDB34	92	322	64	344	174	67	99	71	-7.60085794326384	-6.60196017109765	500.022258634551	1357.70409518291	502.953723522221	113.476423548084	1.44110486225921	0.000568547250275703	0.00441860091246878
Tri-AN3-[860].SDB80	124	107	54	240	315	103	350	121	-6.89368157449732	-6.9207806381505	1014.1732052975	987.059103704906	469.95947522555	203.930202863101	-0.0390956847451801	0.909619478008043	0.947254866454138
Gala3Lex-[650].SDB23	647	864	79	865	1791	537	1676	928	-5.16014740481324	-5.59020046439325	5740.85339385963	3734.27919963626	1095.7389753108	532.447464474481	-0.620435416375204	0.0193604424289166	0.0630616427012738
Galili-tri-[680].SDB57	482	819	214	1066	1578	542	1179	700	-5.34940450133813	-5.39399875184189	4750.97935903659	4543.7675609032	1324.77042787878	372.582107657146	-0.0643359040539372	0.778246641906559	0.868091028023697
P1.tri-[1220].SDB58	41	107	10	134	129	78	149	74	-7.52735721667063	-7.74150747978448	538.158615626238	434.416207575239	155.78951183605	131.02761890295	-0.30895352259942	0.32413797548048	0.481826720308822
LeA-[1380].SDB56	15	30	3	23	39	20	49	19	-8.78403337060067	-9.09017769540719	153.159090347862	112.76802838184	15.1120366327368	33.0834694061005	-0.441672899194668	0.166653390656075	0.305531216202804
LNT-NAc-[920].SDB42	45	119	10	115	155	75	128	100	-7.46002036798044	-7.74845215669563	575.644446653041	431.409778789912	117.972282594956	111.222060482131	-0.416119111214133	0.152753177577624	0.29124939191467
Lec-[1000].SDB67	81	186	23	227	325	112	230	138	-6.95119411802455	-7.14381514906049	957.491113373552	789.733391117402	201.700553044916	102.542380802597	-0.277893406246465	0.27514127808817	0.431416697002284
Di-Lex-[490].SDB48	220	683	26	276	450	171	350	222	-6.54247218166597	-6.39446416012127	1440.92187152862	1670.78089487879	864.822095612036	124.016574846999	0.213530438694331	0.519712633318761	0.667135606504334
Tri-Lex-[490].SDB49	465	1538	72	742	1366	553	1512	751	-5.29969987472013	-5.54815968461294	4993.09223526041	3894.61797784167	1763.84199619912	464.764119405928	-0.358451735592582	0.22604028744529	0.37585768726368
Tri-LN-[730].SDB47	7	56	11	45	63	25	30	22	-8.67802632947691	-8.56024251676197	170.28682624099	191.572828384362	111.136842350725	55.3990974180005	0.169926122500843	0.702169645336548	0.811068330235269
LNnT-[350].SDB88	819	2150	170	1111	2480	829	2403	1195	-4.81915827350266	-5.06336752365758	8073.58002605843	6324.22663078141	1760.92795363481	500.517451556129	-0.352319474137716	0.107221259655309	0.225162627960471
Lac-[80].SDB25	1564	1608	475	2926	4606	1478	4161	1950	-4.2591286539578	-4.46455391662527	14134.6131851694	11509.8289583324	3408.22892813896	1142.70760501098	-0.296366007723675	0.223620378220797	0.372700630367995
Lac-[220].SDB27	539	621	239	1251	2272	702	1927	916	-5.00248758557929	-5.33008867918105	6721.20660950497	4843.64046313364	1950.91327435749	603.174655754194	-0.472628473129068	0.107478941723371	0.225162627960471
Lac-[650].SDB66	178	385	55	387	637	281	427	284	-6.20683329110311	-6.44366475103687	2015.61021922821	1590.56695468086	190.858151664227	438.21166724458	-0.34167557277293	0.161185723668806	0.298569410422788
Lac-peg4-[1080].SDB9	813	1456	396	2755	3629	1175	2479	1480	-4.57208797121956	-4.69419598043009	10336.3551585278	9148.21975947711	3612.58008610017	1195.44579442347	-0.176164619340863	0.507284790691222	0.654708710007624
GNLN-[1130].SDB55	39	100	17	106	86	37	109	102	-7.775818116868	-7.77350532613783	419.763912902509	420.735862513907	95.0611987663345	170.505893610967	0.00333665171702524	0.991739499558423	0.9973189060257
3'GN-Di-LN-[1110].SDB46	4	0	0	0	2	0	1	0	-12.3874930662183	-11.8190363703487	4.17042309271228	7.36304954747996	15.2098887639602	3.13887016629587	0.820109656091246	0.562932652861199	0.701382480862528
LNT-2-[970].SDB54	28	107	9	92	168	56	76	46	-7.80079213013201	-7.95853270200301	409.410544071098	349.665805170561	116.197459424638	140.067775700146	-0.227571540785283	0.502844226410878	0.651982466841156
3'KDNLN-[220].SDB87	547	1644	91	708	1503	514	1619	703	-5.29129430221025	-5.46063353728703	5035.23891944623	4250.86181209185	1790.0570253637	603.98541858622	-0.244304874673192	0.378890719815623	0.537435252994216
(Man)3-[460].SDB127	3315	3109	1243	7177	15246	4649	12597	6599	-3.09272475866261	-3.6131893519482	45378.1413171854	26965.7064449233	10602.347295061	2967.2601478492	-0.750871687691413	0.0411049913118559	0.115255171717557
GQ2-[430].SDB16	1138	2317	220	1405	2968	1023	2814	1447	-4.63524080766974	-4.85262792371724	9703.77001472939	7807.83217785484	1524.15153556097	400.673665336574	-0.313623314274888	0.104447796646158	0.221602891994074
GT2-[430].SDB51	80	209	16	160	148	71	161	78	-7.49282995619867	-7.27971401890103	557.064260250465	689.382685922963	170.388257408761	80.6482158356824	0.3074613058737	0.247042116570788	0.40327651449341
TetraSLac-[490].SDB15	1092	1929	122	1166	2627	892	2385	1390	-4.75144165743688	-5.06015973371621	8639.23140880898	6344.54599405538	2221.49937352939	350.277644691627	-0.44538603768097	0.0861433469383959	0.194912952724535
CT|Sda-[570].SDB21	2017	4147	343	2438	5370	1840	4362	2350	-4.10893466517304	-4.3071605725825	16425.2636141414	13471.7473875447	3269.15279705128	933.707170475151	-0.285979533595333	0.192882119848379	0.340449767267186
SSEA-4-[570].SDB6	921	1566	279	1358	2169	642	2171	1030	-4.97486881686932	-4.96539886661456	6909.42528004436	6975.16799252752	814.537367115135	825.913621753275	0.0136622502700041	0.938755941776326	0.96862761659296
3'SLecLN-[1270].SDB2	63	125	9	64	114	52	95	101	-7.68248091963371	-7.81838585855921	460.830196729014	402.270480489841	125.404822630819	142.888732847306	-0.196069381420133	0.533995457680162	0.682565489805879
3'S-Tri-LeX-[220].SDB53	375	345	181	1125	964	333	1051	464	-5.72268064042736	-5.60532633049761	3270.93094991403	3678.2200330096	1911.37192550873	386.155121667665	0.169306480962592	0.634212409360766	0.756099553349329
3'S-Di-Lex-[760].SDB52	116	257	14	141	225	148	300	224	-6.75986533827908	-7.15957564573204	1159.38528821117	777.384369608221	279.450749105825	330.133535153411	-0.576660078354602	0.0860878972887192	0.194912952724535
3'SLN-[350].SDB129	1998	4290	469	2679	5858	2043	5012	2641	-3.99762816614921	-4.21505000684091	18359.1320999952	14771.5830684132	2164.79639730737	789.716700761043	-0.313673411346869	0.124719269249518	0.249787892194413
3'SLN-[650].SDB71	347	601	82	687	838	327	833	425	-5.84653279367588	-5.91814218290248	2889.90169306778	2690.19342458705	381.401209502116	172.833608514685	-0.103310510718304	0.60946834137092	0.738592989966454
GM3-[590].SDB70	1382	2521	260	1877	3376	1142	3311	1453	-4.53061755619746	-4.67476329894117	10774.0204547421	9327.73276066564	1381.52527797821	1081.0691103564	-0.207958348221595	0.2610366193379	0.416609783095086
6'SLDN-[590].SDB35	1229	2510	228	1768	3354	1053	2685	1461	-4.60614348005438	-4.74810443169748	9990.27179430754	8668.11063568226	1561.34494761431	580.703642043314	-0.204806360935381	0.272885217554396	0.430660018409674
6′SLN-[270].SDB128	1781	6788	388	2246	5247	1668	3423	2186	-4.21306804483064	-4.14532255210552	14800.888816733	15838.3264417822	8115.11186616257	1873.42815550985	0.0977360863971199	0.744963347909324	0.84681843204319
GD3-[410].SDB45	14	60	1	50	47	11	39	28	-8.82498363382143	-8.63408229087938	147.013868246661	177.936770821918	104.749937240135	33.4224363222006	0.275412420761542	0.50426056526316	0.651982466841156
3'SLec.(Gc)-[190].SDB74	279	1063	60	367	777	260	666	353	-6.02548218164029	-5.98551954675657	2416.38614937841	2514.90676734291	1259.97873743099	85.3451643266605	0.0576538951676066	0.84729910932817	0.915134234395229
3'SLN.(Gc)-[190].SDB73	97	616	19	132	343	100	218	159	-6.93969119574611	-6.77090205332053	968.568649103794	1146.65983592994	947.442560386349	136.103544636705	0.243511258733292	0.577830083363442	0.714478740401134
9OAc3'SLN-[860].SDB17	804	1424	202	1248	2309	818	1799	1027	-4.95029229290011	-5.12786429936319	7081.33880147015	5929.20997862301	125.611917561651	508.559203457141	-0.256182253124993	0.137141629286374	0.269385343241092
(Galf)2-[490].SDB131	78	56	60	167	33	13	37	28	-8.90388773924998	-7.16090167295427	135.859711291168	776.354219926194	648.752338022353	33.1788672899593	2.51459735418338	0.000310106453597449	0.00280665967496425
(Galf)4-[30].SDB125	60003	45468	49609	194676	9649	3475	10401	5380	-3.37732919237565	-0.286198790280367	34138.5104783549	751113.287083888	552520.36631903	3105.02087663542	4.45955850184397	3.22778841618376e-05	0.000744473779861738
(Galf)4-[220].SDB126	27528	29391	20971	83780	6933	2139	6933	3214	-3.81016344970636	-1.09728820135714	22144.5591395276	333774.988100533	217265.971749284	2399.73316513138	3.91385166734383	1.19666675906293e-05	0.000415273422477518
(Galf)3-[380].SDB132	38666	41433	28237	139544	12515	3831	9702	4373	-3.35253392153228	-0.721879537448581	34995.565639547	485838.246093674	305197.482805923	4887.40230679427	3.79523203421037	2.96683578283347e-05	0.00070709586157531
(Galf)4-[590].SDB20	34645	27178	25242	167654	15178	4739	12299	5822	-3.12379220045012	-0.744819724216738	43990.0326921215	474819.890752419	338286.003483646	4558.29111120902	3.43213179387324	0.00015608657450338	0.0018000306575793
2'F-B.type.2-[970].SDB39	1	0	2	2	4	1	3	1	-11.3975769003559	-11.5996310773249	11.2226455111427	9.16946993770256	26.6281492111956	2.71392494398908	-0.29150255910411	0.760154863786203	0.855922405680528
3'SLex-[140].SDB65	15	37	6	21	43	12	33	20	-8.9712500813266	-8.95292617634312	127.009320894771	129.358081133566	34.743238970729	12.0913496891829	0.026435806849383	0.956797172533059	0.975905817918883
A.tetra.L-[890].SDB29	270	252	78	567	485	282	451	279	-6.26229166799631	-6.21622614273119	1906.87087066099	1996.76652803792	696.890504243459	477.168630366659	0.0664585048559401	0.827834768221122	0.903666960729927
B.tetra.type.2-[1000].SDB26	81	109	22	166	295	72	272	146	-7.01705996264362	-7.38613764861509	896.457240009745	619.785164641982	136.957069433738	151.736759820954	-0.532466547253825	0.0568249297150093	0.145106516950827
bMan-[320].SDB8	1816	1691	512	3443	6405	1888	5789	2592	-3.95934695875513	-4.34626295846555	19075.5673572399	12955.1361124551	4137.60061805278	2179.08459759743	-0.558201794022822	0.0495578851850967	0.132215999654269
Galf-[730].SDB130	6477	7390	3797	13611	8034	2645	6023	2850	-3.78199898772477	-2.75640653921441	22777.114713908	63519.6139792616	34307.3220377993	3213.68354273455	1.47961713943907	0.00188547920872339	0.0103701356479786
GD1a-[570].SDB14	394	506	86	548	725	302	797	409	-5.92144083916921	-5.97616729077387	2681.33402128482	2538.53714564207	377.209989912123	246.605751212792	-0.0789535803355017	0.705396896555195	0.81348190489833
Globoside-P-[300].SDB44	1408	2537	288	1712	3081	1060	3612	1506	-4.5367269578595	-4.66730112052484	10708.3982964415	9397.59831716962	1359.11083922954	1674.55142668145	-0.188378696945516	0.324978615775371	0.482074087716577
Lec-LeX-[510].SDB1	394	700	90	411	1006	347	892	470	-5.74450710488243	-5.9503497048244	3200.31158090908	2604.92940272766	474.392767760748	89.2086583366661	-0.296968098139973	0.173771297773269	0.313931421870362
Ley-[1780].SDB50	6	7	7	6	12	1	10	3	-10.4132512810083	-9.93171575227607	30.0318737791273	48.6083246672755	85.3150248486953	14.106754757303	0.694708919313834	0.31216659859872	0.46890571008001
Ley-Lex-[760].SDB22	587	948	101	694	1337	567	1444	747	-5.31189838354906	-5.612199718228	4932.55394467221	3653.02488775824	674.701217457698	446.896056120314	-0.43324324631364	0.0489955440632432	0.131205295899696
P1.penta-[860].SDB13	121	215	26	240	419	123	308	163	-6.74794900930385	-6.97654534611099	1173.28354837359	933.522636596009	154.278956614674	126.40532876295	-0.329794801477043	0.15996609043582	0.297853527764613
P1.tetra-[350].SDB5	0	0	0	0	0	0	0	1	-13.1817225153286	-14.1980764228627	1.88473653638537	0.682108962459343	0	3.26555073949763	-1.46628874218748	0.40151874646814	0.559621644687564
