## Supplementary material for "Genetically Encoded, Multivalent Liquid Glycan Array (LiGA)": Figure3A_CTB-YG-knownGlycans.txt

sequence	20171016-87YGbtEV1	20171016-87YGbtEV2	20171016-87YGbtZQ1	20171016-87YGbtZQ2	20171016-87YGsaEV1	20171016-87YGsaEV2	20171016-87YGsaZQ1	20171016-87YGsaZQ2	control_coef	test_coef	control_CPM	test_CPM	sd_control	sd_test	logFC	PValue	QValue
aMan-[1030].SDB28	2959	1274	129	1122	1320	1946	3355	2752	-3.36930323764276	-3.63513600080277	34413.6070978944	26380.3463951576	5476.32586251363	3642.3424956519	-0.383515609116766	0.0526581870635311	0.138383033203831
Gal-[1130].SDB10	2928	1946	223	2556	2345	3797	5567	4848	-2.79082882003115	-3.19104456061567	61370.3278731679	41128.8868778483	8567.52397416961	6033.61721071539	-0.577389264226987	0.00541356743686833	0.0236018336424442
bMan-[1160].SDB11	1880	732	116	863	964	1718	4009	2321	-3.44955871292034	-3.99730036097393	31759.6484086739	18365.1513050205	1486.7817789654	9800.51799773875	-0.790224159335264	0.00268727387059781	0.0131602795717632
bMan-[1430].SDB12	749	644	53	421	730	1003	3603	1949	-3.69239031583755	-4.59240696443624	24912.3823536291	10128.4501909364	3581.41056675408	11133.8801843485	-1.29844955565083	0.00122311755804531	0.00732771284355485
H-type1-[700].SDB59	365	220	31	313	97	130	333	273	-5.83567573624361	-5.28117069705562	2921.44846439456	5086.47258727149	906.469095359079	674.746968569349	0.799981670184454	0.00754431045797132	0.0304852774429693
Ley-Di-Lex-[320].SDB40	439	298	75	1239	108	179	306	276	-5.76516032066665	-4.41823608696122	3134.89273539801	12055.4783565653	8622.39109023835	274.680226380942	1.94320091241999	0.000421944799144485	0.00346770725733686
Di-N3-[160].SDB82	595	259	71	571	354	684	1543	779	-4.43082881185269	-4.74139965901337	11904.6188936046	8726.42361628506	2983.4537980243	4161.65473187176	-0.448059021043408	0.156187510352515	0.294654538000127
A.tetra.type.2-[1050].SDB24	108	62	3	52	42	66	104	119	-6.73034624578617	-6.80249856696632	1194.11942773369	1110.99577971712	411.378392623542	72.5743283419993	-0.10409379595522	0.750085190726614	0.849938052883564
Tri-BN3-[840].SDB81	299	165	48	358	228	385	638	436	-5.08008058761748	-5.22720716311334	6219.40778849069	5368.49772363165	2296.25942980598	1114.26867399091	-0.212258780850853	0.485801630551882	0.63968354667513
LacDiNAc-[840].SDB34	68	147	13	118	46	47	78	82	-6.95385951030957	-6.13886904480516	954.942422086928	2157.36211901583	1145.86528958878	186.27015639932	1.175782702955	0.0161123853024018	0.0553863244770062
Tri-AN3-[860].SDB80	233	71	16	201	107	175	320	214	-5.8155547094885	-5.9178958624937	2980.82637610838	2690.85615574987	912.274839961489	561.025605447714	-0.147647073919456	0.628751079078957	0.751767594550927
Gala3Lex-[650].SDB23	715	257	43	211	261	414	661	739	-4.89851687805282	-5.08163659150829	7457.63545569963	6209.7378909234	1553.00546557364	447.763262491352	-0.264185902491219	0.25824503306741	0.413468121752713
Galili-tri-[680].SDB57	578	414	88	700	289	387	827	562	-4.88981532384037	-4.51567747670697	7522.81163067894	10936.1936001198	3830.60364832807	1493.15136025882	0.539766816668231	0.0719729984294154	0.170599228293291
P1.tri-[1220].SDB58	75	61	4	33	23	50	28	82	-7.2994941430741	-6.99112359694757	675.880587608788	920.012227776992	387.290624875772	265.505376194805	0.444884657652976	0.306403548940601	0.4636841271323
LeA-[1380].SDB56	17	0	0	6	1	13	9	17	-8.84781253586769	-9.13592057142927	143.695721972649	107.725894447954	89.8320901487874	88.3537996625055	-0.415652034144957	0.586191766912842	0.716506044142376
LNT-NAc-[920].SDB42	115	68	8	33	33	39	52	80	-7.18728569047933	-6.73544907565255	756.138732154574	1188.04155980522	413.552261061846	141.250331354101	0.651862443502656	0.090259119308184	0.201044455779911
Lec-[1000].SDB67	164	109	6	55	56	57	134	113	-6.6335346449438	-6.39385740225628	1315.5050154061	1671.79496194289	752.5280939189	257.483051069356	0.34578116943922	0.341318546622831	0.499064950583485
Di-Lex-[490].SDB48	196	73	20	265	60	106	197	181	-6.25146613138799	-5.79101357368522	1927.6259106073	3054.88425640972	1536.55031512846	273.311218359504	0.664292621562421	0.0785641471792273	0.181790825997241
Tri-Lex-[490].SDB49	686	383	67	714	301	320	524	842	-4.9339173189233	-4.57262659497505	7198.25013773973	10330.7892511936	2803.0284002805	1684.01628763984	0.521232335759321	0.0595708364886641	0.149048368100317
Tri-LN-[730].SDB47	147	43	0	18	7	13	27	16	-8.38145121963212	-7.05304879806911	229.077262695106	864.768429815744	698.849151462016	61.5811065788619	1.91647958589385	0.00653894411322104	0.0273411990699008
LNnT-[350].SDB88	579	194	37	430	457	578	938	1024	-4.50558365470661	-5.06133285827734	11047.140589274	6337.10741536335	1525.80792898898	915.043797990214	-0.801776619969487	0.00292673560086068	0.0141598545436343
Lac-[80].SDB25	1674	843	175	1386	811	1084	1712	2014	-3.88587551138232	-3.75616408266112	20529.8467763329	23373.2263990842	5305.56426794809	1490.49655039417	0.187134034962697	0.363614054621792	0.524161389222946
Lac-[220].SDB27	880	453	77	816	521	635	879	1053	-4.4543349995369	-4.40755495221891	11628.0499627001	12184.9346847497	2794.65286805473	1650.45585151514	0.0674893422782172	0.764950019971378	0.855929991047786
Lac-[650].SDB66	76	176	21	217	109	140	332	221	-5.84429121909532	-5.76367686767173	2896.38688905304	3139.54665249525	1618.47044643361	662.248855017261	0.116301925023286	0.789942117383854	0.878395978117349
Lac-peg4-[1080].SDB9	906	652	108	1485	801	1213	2626	1564	-3.79706208525152	-4.01790878211423	22436.5919162563	17990.547784149	8022.44936693028	5573.1073735174	-0.318614434360535	0.309295714963738	0.465571444629627
GNLN-[1130].SDB55	102	70	6	25	18	32	49	72	-7.41272451869173	-6.84249059728997	603.524139719321	1067.44151922453	488.893309055177	128.324576404366	0.822673650552989	0.0591696048945451	0.149048368100317
3'GN-Di-LN-[1110].SDB46	1	0	0	0	0	1	0	0	-12.0507779616482	-11.8418997679349	5.84001050894914	7.19661509676674	5.32330324639479	8.6964959472084	0.301347534219907	0.831757381902557	0.906564829360256
LNT-2-[970].SDB54	43	42	7	58	27	39	63	30	-7.40364594564726	-7.01824247943178	609.028224519757	895.397790805256	326.210050598767	193.153449414375	0.556019669450492	0.200049214561582	0.347172787406629
3'KDNLN-[220].SDB87	707	280	38	300	268	335	544	744	-4.9856001827868	-5.01951213221569	6835.67414208623	6607.74963124289	722.769440613695	996.715530918819	-0.0489246012679369	0.809809276731465	0.887969116370336
(Man)3-[460].SDB127	6556	2853	637	5779	3743	5393	7439	7245	-2.41291873060371	-2.4206552180061	89553.5301190894	88863.3734978255	23109.3972231783	9532.88288356122	-0.0111613920093273	0.951935317951758	0.975119989019351
GQ2-[430].SDB16	1595	597	60	504	528	741	1146	1498	-4.26025054297129	-4.35475819334027	14118.7646097606	12845.5453470792	3515.91104488695	1512.77111389092	-0.136345718513389	0.557888144714707	0.698549754442688
GT2-[430].SDB51	84	38	6	55	25	54	80	78	-7.07025634357568	-6.94450476293937	850.015185304237	963.917581922845	80.3221913004901	122.527623985188	0.181421181767953	0.552501699926637	0.696532100823383
TetraSLac-[490].SDB15	971	636	26	347	399	673	1006	1457	-4.38599142898635	-4.67352214665128	12450.5381888412	9339.31708500922	4757.16512943207	2276.26551674945	-0.414819140478435	0.216574764860737	0.368692754465302
CT|Sda-[570].SDB21	1819	703	123	1293	908	1212	1841	2487	-3.7554319745201	-3.89101749641785	23390.34439376	20424.5535515165	3459.72333075839	2818.44712569326	-0.195608560058227	0.320344680959723	0.477180097679587
SSEA-4-[570].SDB6	1193	769	47	360	449	650	934	1128	-4.45859199230858	-4.45751013128866	11578.654650399	11591.1879239359	5282.53597785696	683.306222364203	0.00156079552836249	0.995702540502371	0.998564834897586
3'SLecLN-[1270].SDB2	59	146	4	20	29	54	45	48	-7.28866317016549	-6.60689428931463	683.240819225013	1351.02152253288	1475.21535050783	206.831794517593	0.983584583435962	0.127652989979079	0.254239241880338
3'S-Tri-LeX-[220].SDB53	1241	481	57	507	248	369	519	628	-5.04184975096771	-4.50427243290563	6461.78456446676	11061.6353416941	1729.4144779322	363.971098672927	0.775560130862561	0.0016352797923322	0.00935380041214018
3'S-Di-Lex-[760].SDB52	76	115	15	106	49	84	112	166	-6.52179396292993	-6.23174752269466	1471.02776455283	1966.01324019447	860.782716468963	234.942403421587	0.418448560954922	0.280630823891027	0.437148233294301
3'SLN-[350].SDB129	2218	1148	201	2016	1355	2415	3754	2878	-3.26550508576938	-3.47866551512438	38177.6472267565	30848.5505007248	6788.93217533741	5535.50398535063	-0.307525494344233	0.124217288551944	0.249481352007416
3'SLN-[650].SDB71	421	149	25	206	182	214	342	403	-5.46694541746847	-5.50962040931342	4224.11538059921	4047.64353943862	376.442029244458	512.119858035035	-0.0615669991046877	0.780336693185173	0.869066566397817
GM3-[590].SDB70	1705	861	82	694	651	784	1183	1606	-4.16535135001236	-4.10249821548504	15524.2594930182	16531.3249601068	3540.06503253374	2198.50243517518	0.0906779054868882	0.675317540065912	0.79026520646011
6'SLDN-[590].SDB35	998	494	65	755	491	737	1170	1370	-4.29942326907043	-4.42210594299307	13576.3866768642	12008.915544729	1877.84104373809	888.825373552342	-0.176993685271203	0.380413270136783	0.537435252994216
6′SLN-[270].SDB128	1841	920	270	2563	679	1249	2250	1626	-3.86970676245679	-3.38483144665191	20864.4867790955	33883.3530169799	15415.4697803428	3807.32529117288	0.699527213561164	0.0311274578436376	0.0923686568392279
GD3-[410].SDB45	23	0	4	6	2	10	7	25	-8.77400668645535	-8.67112958007816	154.70249284504	171.465310993256	288.461638763319	98.6565526503361	0.148420291191385	0.855669561870179	0.920005619153651
3'SLec.(Gc)-[190].SDB74	263	129	19	77	105	156	276	344	-5.77156725290435	-5.95621434301048	3114.87189464077	2589.69714378226	772.868628108735	458.278459129025	-0.266389441210683	0.373115561788979	0.53355525335824
3'SLN.(Gc)-[190].SDB73	201	44	10	92	48	58	128	110	-6.69006737069962	-6.39442372400064	1243.19901495245	1670.84845614254	451.99735412195	193.152168476988	0.426523622962949	0.193318329385283	0.340449767267186
9OAc3'SLN-[860].SDB17	616	405	45	576	422	574	994	919	-4.54002383270353	-4.73639411912397	10673.1521804201	8770.21358256839	2111.53778195732	811.416039084236	-0.283302438396714	0.21433723955498	0.366629488712466
(Galf)2-[490].SDB131	43	10	2	20	14	18	21	35	-8.02516850115431	-7.90789470750977	327.124900540818	367.828151858292	92.3131326391753	64.7287988511823	0.169190320517204	0.685518010845973	0.795690548303362
(Galf)4-[30].SDB125	5585	2166	348	2574	2176	3771	5559	5583	-2.77904938654511	-2.90557257808701	62097.51005712	54717.4516165656	4496.27713344604	3277.48342744827	-0.182534380994951	0.19418009683502	0.341127197142603
(Galf)4-[220].SDB126	3790	1413	333	2852	1459	2357	3169	3410	-3.26023779609799	-3.07714414433274	38379.2704915834	46090.6972509677	10796.7669998097	2093.26244989327	0.264148303419985	0.162844488266899	0.30008713688359
(Galf)3-[380].SDB132	6052	2447	528	4731	2972	4528	7331	6122	-2.56036710217031	-2.58350621758012	77276.3669136189	75508.7891001393	16483.6486358217	7685.69218229053	-0.0333826870523033	0.84620677643631	0.915134234395229
(Galf)4-[590].SDB20	8799	4119	418	3483	4040	6261	8698	8687	-2.274495190097	-2.49637839248317	102848.814432891	82382.8172374823	16199.6487648783	7077.58261536275	-0.320109795739087	0.0595125567112537	0.149048368100317
2'F-B.type.2-[970].SDB39	11	5	1	5	0	0	1	2	-11.2632952401869	-9.05447612535398	12.8355070368504	116.86675417544	28.8561587871368	10.4383995870029	3.18665238319021	0.00099344350026474	0.00639920813233594
3'SLex-[140].SDB65	17	22	1	11	4	6	12	20	-8.81092809257406	-8.15905897769762	149.094817913727	286.131524294896	171.52215199526	52.3599550545303	0.940448339340924	0.0948317075130836	0.206721557536143
A.tetra.L-[890].SDB29	653	139	57	216	102	161	202	335	-5.85109285000359	-5.14718171813687	2876.75357941887	5815.77213715513	2770.6293236128	547.676629469173	1.01552909917067	0.00758934179699096	0.0304852774429693
B.tetra.type.2-[1000].SDB26	101	117	7	42	35	42	66	93	-7.05796164625124	-6.51010061965098	860.530372796885	1488.32996028387	905.947919139166	135.322048428098	0.790396386172535	0.0720572964259775	0.170599228293291
bMan-[320].SDB8	3233	1449	233	2286	2128	3331	5518	4536	-2.86636289485842	-3.26965545667782	56905.5220141446	38019.5241919555	4647.76004049998	5894.55106837716	-0.581828178964253	0.00208186378365108	0.0110261674467446
Galf-[730].SDB130	2850	1799	284	2250	4365	7676	13609	9283	-2.06417407330042	-3.19508032939147	126923.076446941	40963.2346921999	7328.21572343971	23881.5735948537	-1.63155284737287	6.53566994321212e-07	5.19222667710741e-05
GD1a-[570].SDB14	3644	1498	295	1607	188	217	382	435	-5.40810338985449	-3.25532209711649	4480.12921716287	38568.3958933852	7431.78218879657	539.949304233736	3.10580689515164	2.12513515515113e-09	1.51947163593306e-06
Globoside-P-[300].SDB44	2160	730	63	576	524	701	996	1683	-4.26949391454177	-4.15605953081081	13988.860921299	15669.1803519965	5904.23997918527	3038.69473613274	0.163651222874947	0.55883980355415	0.698549754442688
Lec-LeX-[510].SDB1	600	2335	35	246	201	240	295	530	-5.36595643936114	-3.99255936602237	4672.98867220708	18452.4271182622	25169.3021000198	1087.13604740984	1.98139314687726	0.0530307008361533	0.138383033203831
Ley-[1780].SDB50	15	7	0	0	1	4	10	1	-9.72086241876989	-9.12984619829446	60.0182173833861	108.382253192883	94.598403068682	46.7571969293247	0.852656170364843	0.344252384651445	0.501304389054548
Ley-Lex-[760].SDB22	1393	1121	117	1531	287	388	531	729	-4.94591417388597	-3.78321820240983	7112.40971196401	22749.3614432009	6833.74685657729	837.005169530666	1.6774157121102	1.2777643768539e-05	0.000415273422477518
P1.penta-[860].SDB13	175	137	7	187	70	99	149	162	-6.33814745908084	-5.95493644261143	1767.57370825356	2593.00863422253	1169.53086883943	75.4187784446354	0.55285663307443	0.114990758902125	0.234240434800625
P1.tetra-[350].SDB5	0	0	0	0	0	2	1	0	-11.2328414706793	-13.0544689191235	13.2324095235536	2.14050469249043	0	16.3983360725232	-2.62805288621768	0.16590428074189	0.304939744808358
