## Supplementary material for "Genetically Encoded, Multivalent Liquid Glycan Array (LiGA)": Figure3A_LCA-YG-knownGlycans.txt

sequence	20171016-87YGqaEV1	20171016-87YGqaEV2	20171016-87YGqaZQ1	20171016-87YGqaZQ2	20171016-87YGsaEV1	20171016-87YGsaEV2	20171016-87YGsaZQ1	20171016-87YGsaZQ2	control_coef	test_coef	control_CPM	test_CPM	sd_control	sd_test	logFC	PValue	QValue
aMan-[1030].SDB28	2779	4656	4816	2224	1320	1946	3355	2752	-3.26843379842887	-3.53519480446222	38065.9994399605	29153.0772866566	7701.03322293437	4029.01666297105	-0.384854780506857	0.104782250032852	0.221654759684879
Gal-[1130].SDB10	3619	7883	13340	3920	2345	3797	5567	4848	-2.68994684154717	-2.91539001087415	67884.5479133866	54182.8949933585	21342.6419697903	6674.15112911022	-0.325245742390323	0.21940988454758	0.370394545243083
bMan-[1160].SDB11	943	1940	2083	997	964	1718	4009	2321	-3.34869167552236	-4.44959248125734	35130.285860368	11683.3271751937	2013.43131965668	10840.9492972653	-1.58826413294452	3.87612769640963e-05	0.000789291932101298
bMan-[1430].SDB12	941	2045	1389	931	730	1003	3603	1949	-3.59152421953028	-4.548433539014	27556.2965515769	10583.7704689266	2390.51030838786	12315.8623440311	-1.38052832979959	0.00069923729144416	0.0049500461721047
H-type1-[700].SDB59	345	1035	296	1056	97	130	333	273	-5.73470788033632	-5.19266748992252	3231.82631048114	5557.16334909228	3120.71073229889	746.378678803666	0.781998983211501	0.0747109618062901	0.175718216090452
Ley-Di-Lex-[320].SDB40	318	726	318	444	108	179	306	276	-5.66452781967753	-5.60646844230088	3466.78433365827	3674.02149255257	1124.85181175739	303.840512087649	0.0837619758183913	0.74823967938494	0.849192652000368
Di-N3-[160].SDB82	220	757	537	892	354	684	1543	779	-4.32997355806464	-5.35358950753767	13167.8956701226	4731.13802797074	2225.70122216454	4603.45952646132	-1.4767656540796	0.00119416801474177	0.0072358485639014
A.tetra.type.2-[1050].SDB24	128	382	306	226	42	66	104	119	-6.62989284070025	-6.21195655024534	1320.30456135242	2005.31013327964	214.92628340615	80.2788805673568	0.602954613646823	0.0104180543811767	0.0394122163097425
Tri-BN3-[840].SDB81	232	414	646	334	228	385	638	436	-4.97935313770729	-5.74778260836677	6878.5105678324	3189.84609839398	678.174769125328	1232.56038109962	-1.10860938659337	0.000607625872423724	0.00467153224497809
LacDiNAc-[840].SDB34	60	312	165	246	46	47	78	82	-6.85507244617385	-6.50954036966923	1054.09526765954	1489.16403073912	647.993055710239	206.044754122652	0.49849741324128	0.148031887406604	0.286836855001956
Tri-AN3-[860].SDB80	136	282	347	131	107	175	320	214	-5.71494126309761	-6.3564372002283	3296.34413301184	1735.53908812462	434.578015004256	620.58455935998	-0.925483007248864	0.00263652527698288	0.0130007970554673
Gala3Lex-[650].SDB23	395	2783	1283	1046	261	414	661	739	-4.79769266384003	-4.6150028491777	8248.75776559642	9902.15519392743	4791.12550898629	495.298190051469	0.263565689634268	0.403915771617293	0.561860695644808
Galili-tri-[680].SDB57	355	1358	895	1561	289	387	827	562	-4.78904322671109	-4.80944584256509	8320.41432499968	8152.37614600616	4056.46961166767	1651.66557455876	-0.029434752713738	0.928490516390845	0.962131477129644
P1.tri-[1220].SDB58	61	207	208	130	23	50	28	82	-7.2002237328839	-6.7720908775546	746.418791264996	1145.29746889667	208.214705134991	293.691652027306	0.617665147225214	0.0788559372983268	0.181877403768721
LeA-[1380].SDB56	4	64	36	34	1	13	9	17	-8.74834692499475	-8.28455528501436	158.723490201173	252.384892364351	139.735362550238	97.7335139410959	0.669109899005467	0.254909112982788	0.413468121752713
LNT-NAc-[920].SDB42	98	284	208	178	33	39	52	80	-7.08839098479565	-6.50767418775772	834.739394021752	1491.94567643771	182.436153691859	156.245586282792	0.837797243247541	0.00343783519869371	0.0158584010778452
Lec-[1000].SDB67	192	499	242	279	56	57	134	113	-6.53352782540058	-6.0265142912932	1453.86780028998	2413.89346049391	622.888581248322	284.817670065206	0.731465911320301	0.0153529522649929	0.0535481018022923
Di-Lex-[490].SDB48	240	727	148	474	60	106	197	181	-6.15050252213604	-5.74314600058378	2132.40991755878	3204.67050456078	1579.07802718829	302.326169014009	0.587691233517228	0.154789513390176	0.29356631849861
Tri-Lex-[490].SDB49	738	1407	987	752	301	320	524	842	-4.83316033042533	-4.84216788288099	7961.32106126728	7889.93105151141	1804.26764923041	1862.79288444598	-0.0129951512583283	0.958610139058116	0.976362178670303
Tri-LN-[730].SDB47	14	67	35	42	7	13	27	16	-8.28321950681127	-8.1034546711874	252.722247868263	302.492319412566	104.819113037027	68.1186090617831	0.259345836880778	0.482085171051154	0.637136593903096
LNnT-[350].SDB88	484	1597	1729	1461	457	578	938	1024	-4.40480103234128	-4.59935519215282	12218.5372667578	10058.3193373114	2642.69658764535	1012.18562335969	-0.280682321544425	0.254501197253983	0.413468121752713
Lac-[80].SDB25	881	3938	6834	3479	811	1084	1712	2014	-3.78502514636242	-3.59281346869838	22708.2917386175	27520.7925108672	13074.8633027504	1648.72892782813	0.27730283416686	0.396689967562196	0.555055434064521
Lac-[220].SDB27	522	1998	3405	1504	521	635	879	1053	-4.35356010486251	-4.30146755193735	12860.9446699837	13548.6610513523	5983.65701306353	1825.66964396972	0.0751536677723754	0.807060611965573	0.887107041020021
Lac-[650].SDB66	122	589	227	739	109	140	332	221	-5.74361951383616	-5.71090744127797	3203.15340981794	3309.66785258936	2365.6734190002	732.553754920978	0.0471935448569016	0.913157612562256	0.948993739799438
Lac-peg4-[1080].SDB9	1322	4215	2347	2965	801	1213	2626	1564	-3.69620614292638	-3.85411765135881	24817.5021485507	21192.2940548904	5511.99368754361	6164.75317717469	-0.227818150114753	0.378046695017211	0.537435252994216
GNLN-[1130].SDB55	49	258	140	121	18	32	49	72	-7.31158633749958	-6.8550540550413	667.756923584824	1054.11465384359	369.69000000588	141.947622229127	0.658636859908275	0.0473126060687941	0.12765476731769
3'GN-Di-LN-[1110].SDB46	0	1	4	2	0	1	0	0	-12.1304412443911	-11.1130240161806	5.39282471534582	14.9167768375601	11.4313973559336	9.61972332985995	1.4678227896543	0.26610321870827	0.42280844750314
LNT-2-[970].SDB54	85	149	63	134	27	39	63	30	-7.30638965418452	-7.00308777644779	671.236077047816	909.07062053428	369.776644026242	213.658783359847	0.437572114903091	0.273454053647541	0.430660018409674
3'KDNLN-[220].SDB87	335	1180	1127	723	268	335	544	744	-4.88483196412513	-5.06322555155149	7560.39407274207	6325.12455829438	1168.55590006496	1102.52769669735	-0.257367543906404	0.26500958502324	0.42200858194124
(Man)3-[460].SDB127	5958	10260	18789	7200	3743	5393	7439	7245	-2.31203016256522	-2.50404081745605	99059.9394998001	81753.9773772109	26648.4353423762	10544.9018124655	-0.277012819608844	0.235837513541388	0.387640970533546
GQ2-[430].SDB16	1394	1249	2409	1330	528	741	1146	1498	-4.15941580814501	-4.30826604908902	15616.6783919894	13456.8629160385	5022.64399597004	1673.36817787008	-0.214745504445062	0.452316047281077	0.606765429279494
GT2-[430].SDB51	85	92	153	110	25	54	80	78	-6.96953590761538	-6.99726667567828	940.089092801579	914.377844178472	263.029931518901	135.535260426469	-0.0400070415643923	0.885502810221476	0.937977050827193
TetraSLac-[490].SDB15	1246	941	1680	924	399	673	1006	1457	-4.28512835177705	-4.56385407412682	13771.8537659456	10421.8149941364	4975.67173252271	2517.91579382722	-0.402116217402214	0.229997907698042	0.380667833342824
CT|Sda-[570].SDB21	3283	5144	7277	4896	908	1212	1841	2487	-3.6545753361499	-3.18284048967505	25872.4822585097	41467.699102907	7202.28275046764	3117.65586203848	0.680569523623784	0.00474267956466009	0.0214621258780504
SSEA-4-[570].SDB6	590	2410	3328	1264	449	650	934	1128	-4.35778359910627	-4.28706535686919	12806.7410890299	13745.2034343194	5544.13589792127	755.846590237923	0.102024857375828	0.718315989275155	0.826666716442217
3'SLecLN-[1270].SDB2	47	290	109	148	29	54	45	48	-7.19132340869063	-6.80702647320914	753.091812466576	1105.97666660232	522.948560834095	228.789233175734	0.554423283047979	0.154041413662401	0.292924496725045
3'S-Tri-LeX-[220].SDB53	1036	983	2569	632	248	369	519	628	-4.94111224916737	-4.55369668778184	7146.64510006223	10528.2128426987	5579.68316764139	402.61057908302	0.558922509174114	0.131376198003703	0.260204935104287
3'S-Di-Lex-[760].SDB52	171	373	428	269	49	84	112	166	-6.42109112266005	-6.02077587601599	1626.88014020981	2427.78520378055	204.662375828916	259.884088153171	0.577532821125624	0.0149590815398039	0.0524301142203911
3'SLN-[350].SDB129	2263	4322	4796	3322	1355	2415	3754	2878	-3.16463292480952	-3.5308541015662	42229.640422657	29279.8971782728	2383.46059576487	6123.15778143996	-0.528345475575383	0.0128948283064748	0.0475247538099458
3'SLN-[650].SDB71	469	1228	975	829	182	214	342	403	-5.36643818034013	-4.98354811889648	4670.73804422272	6849.71578440536	603.872713811338	566.486936339641	0.552393592850428	0.0179316888268329	0.0600027278038596
GM3-[590].SDB70	1546	3955	4861	2668	651	784	1183	1606	-4.06451987708721	-3.69261668737116	17171.2315965105	24906.7435376877	4102.72918009193	2431.89731758541	0.536542887494137	0.0200816843200143	0.0646774967964425
6'SLDN-[590].SDB35	1584	4414	3245	2342	491	737	1170	1370	-4.19858558412365	-3.79709669019365	15016.8018093497	22435.8155127254	2723.68180697053	983.183828755488	0.57922603624482	0.00856751886530961	0.033658109828002
6′SLN-[270].SDB128	1534	4156	1593	4068	679	1249	2250	1626	-3.76885636999379	-3.76844063831278	23078.441399031	23088.0378329016	10739.0666529967	4211.51417193708	0.000599774034539727	0.998557242521195	0.998564834897586
GD3-[410].SDB45	15	77	56	53	2	10	7	25	-8.67210835323062	-7.87498444437766	171.297567455105	380.134871057966	122.561365133364	109.130015920796	1.1500067102762	0.0276089915501797	0.0840018253548021
3'SLec.(Gc)-[190].SDB74	140	730	339	366	105	156	276	344	-5.67064421936705	-5.83098149822105	3445.64480982776	2935.19467761297	1121.57493273883	506.92968887899	-0.231317797072301	0.410611652997156	0.566770910990283
3'SLN.(Gc)-[190].SDB73	52	344	52	250	48	58	128	110	-6.58975988810779	-6.61625163749174	1374.36992656928	1338.43850739256	948.816704292145	213.65736643706	-0.0382195154606999	0.938823689928561	0.96862761659296
9OAc3'SLN-[860].SDB17	1126	2130	2036	1874	422	574	994	919	-4.43922988842143	-4.23552198400515	11805.0262074033	14472.2539407331	1946.15272040796	897.556653712555	0.293888383491259	0.160604163184209	0.29826487448496
(Galf)2-[490].SDB131	22	34	57	19	14	18	21	35	-7.92841600908851	-8.25390473368942	360.356762934002	260.240401318952	89.0148344028518	71.6004630143489	-0.469580968847013	0.191352874301875	0.338656695856041
(Galf)4-[30].SDB125	2324	6101	8418	4231	2176	3771	5559	5583	-2.67816824779003	-3.22078246473187	68688.859959217	39923.807064779	9291.94255075419	3625.42384675913	-0.782826839897838	0.00160202637431528	0.00931259233849939
(Galf)4-[220].SDB126	1427	4102	8528	3914	1459	2357	3169	3410	-3.1593647140999	-3.40206986088089	42452.7021186983	33304.2633760199	15221.1248835904	2315.48496624344	-0.350149511659162	0.236911987107571	0.38802099549918
(Galf)3-[380].SDB132	2704	7185	10483	6199	2972	4528	7331	6122	-2.45948160535575	-2.98562744638962	85479.2514699143	50507.8026664419	12969.5756932694	8501.61178029819	-0.759067995643921	0.00319740299411938	0.0149421120313422
(Galf)4-[590].SDB20	5188	12824	17577	6807	4040	6261	8698	8687	-2.17360638631945	-2.52401820077684	113766.589921762	80136.9525739459	21990.4663721976	7828.94478618961	-0.50553738698658	0.0264500129609527	0.0815162037374189
2'F-B.type.2-[970].SDB39	2	7	10	2	0	0	1	2	-11.2329269896735	-10.0920734027906	13.2312779495857	41.4064702633313	19.8131152912284	11.5465489368423	1.64590381217644	0.0647953347514495	0.157580490977165
3'SLex-[140].SDB65	7	36	38	24	4	6	12	20	-8.71115875619657	-8.52590921446036	164.737253519557	198.264370273355	64.4754831231978	57.9185322739291	0.267258595189791	0.50283282604645	0.651982466841156
A.tetra.L-[890].SDB29	425	989	3390	448	102	161	202	335	-5.75036747225221	-4.67406850353481	3181.61142775053	9334.21587849892	8172.03457258855	605.818444774284	1.5527711846825	0.00689339800286477	0.028326319379588
B.tetra.type.2-[1000].SDB26	119	471	318	241	35	42	66	93	-6.9582526130398	-6.13661957475335	950.756463330855	2162.22050283925	489.975728226112	149.687951815361	1.18536590976639	0.000379998496851262	0.00319645794410179
bMan-[320].SDB8	1233	3857	7883	3216	2128	3331	5518	4536	-2.76548238629882	-3.51680209864847	62945.7278665184	29694.2427534767	14342.4889001156	6520.32160720097	-1.08392522312895	0.0032433746458688	0.0150585251415337
Galf-[730].SDB130	1700	4597	4618	4124	4365	7676	13609	9283	-1.96328506149486	-3.53191888937797	140396.45156058	29248.7368931176	5497.76055091963	26416.8616944997	-2.26306024445764	1.9013889848474e-07	2.18255110576749e-05
GD1a-[570].SDB14	400	584	945	451	188	217	382	435	-5.30737366829788	-5.34820854192701	4954.92291518055	4756.6647365758	1194.8487383551	597.270780140622	-0.0589122696800736	0.806652946692079	0.887107041020021
Globoside-P-[300].SDB44	764	2710	3455	1798	524	701	996	1683	-4.16865956851619	-4.12391294841241	15472.9867080551	16181.0746941288	4634.99944373015	3361.28514552831	0.0645557269202707	0.805829625801226	0.887107041020021
Lec-LeX-[510].SDB1	554	1550	1147	680	201	240	295	530	-5.26527288624689	-4.88381698148545	5167.98256451495	7568.0716371132	1335.18177659371	1202.54733187764	0.550324542117154	0.0399521291546732	0.112908191089294
Ley-[1780].SDB50	7	16	11	17	1	4	10	1	-9.63365939821731	-9.17643152273162	65.4869679170508	103.449030785742	34.1834437029737	51.7209805961291	0.659640388519405	0.278776575742864	0.435207973048358
Ley-Lex-[760].SDB22	781	2393	1847	1135	287	388	531	729	-4.84515037971222	-4.44497828330857	7866.43441389272	11737.3609248201	1853.01916026399	925.862347941663	0.57732629898368	0.0174099438982123	0.0587174994680273
P1.penta-[860].SDB13	209	597	411	365	70	99	149	162	-6.23796216019517	-5.78241480287423	1953.83306746612	3081.26576771801	420.484799605522	83.4252999044157	0.657215913296994	0.00478115853397238	0.0214913367013898
P1.tetra-[350].SDB5	1	4	1	0	0	2	1	0	-11.2094078783059	-11.2540304974545	13.5461541389907	12.9549772833721	10.3009271233144	18.1391973325041	-0.0643768313570665	0.956464888437747	0.975905817918883
