## Supplementary material for "Genetically Encoded, Multivalent Liquid Glycan Array (LiGA)": Figure3A_MAL-YG-knownGlycans.txt

sequence	20171016-87YGqfEV1	20171016-87YGqfEV2	20171016-87YGqfZQ1	20171016-87YGqfZQ2	20171016-87YGsaEV1	20171016-87YGsaEV2	20171016-87YGsaZQ1	20171016-87YGsaZQ2	control_coef	test_coef	control_CPM	test_CPM	sd_control	sd_test	logFC	PValue	QValue
aMan-[1030].SDB28	4543	1962	10308	13919	1320	1946	3355	2752	-3.38089573927202	-3.52338115682526	34016.9707471717	29499.5238387705	2452.98196654237	4379.50695178098	-0.205563005303043	0.221200658487827	0.370394545243083
Gal-[1130].SDB10	8643	5179	13411	16834	2345	3797	5567	4848	-2.79876111194329	-2.94595253337289	60885.4461717779	52551.9784546866	21700.945755142	9855.85194911265	-0.212352333757886	0.462102055537111	0.617575644315952
bMan-[1160].SDB11	1822	629	4663	5753	964	1718	4009	2321	-3.46072507123628	-4.451973025108	31406.9814617261	11655.5475809217	1372.35767815373	9724.96013457475	-1.43006850734205	0.000108094976126857	0.00143125755427227
bMan-[1430].SDB12	1680	396	5829	7582	730	1003	3603	1949	-3.71279773397861	-4.40241543175448	24409.1373804555	12247.7206124942	4513.82895106556	10360.0162896891	-0.994908032690503	0.0197140579521536	0.0637807757275558
H-type1-[700].SDB59	211	157	1033	1041	97	130	333	273	-5.8547618879802	-6.12509157511266	2866.21800082465	2187.29080760918	496.551689923385	577.15442226049	-0.390003299031058	0.122482051737729	0.246689202795708
Ley-Di-Lex-[320].SDB40	399	262	499	547	108	179	306	276	-5.77643199120518	-6.07917842374045	3099.75565611634	2290.05733699477	1363.43498865031	391.722798441631	-0.436770776865465	0.282001708936121	0.438328743237666
Di-N3-[160].SDB82	273	82	1587	1441	354	684	1543	779	-4.43949164081197	-5.95519260246811	11801.9366179445	2592.34449456903	1224.36720187028	4216.31313720439	-2.18669426085194	0.000292950886059241	0.00268719381613876
A.tetra.type.2-[1050].SDB24	428	162	1201	1757	42	66	104	119	-6.7440098460203	-5.78154147417509	1177.91441873769	3083.95790093013	536.202866663486	102.042434671078	1.38854834707355	3.49775043226328e-05	0.000778149717292495
Tri-BN3-[840].SDB81	333	128	865	989	228	385	638	436	-5.08771139125075	-6.139402057627	6172.12932469336	2156.21252374675	147.060506421958	1362.27639327887	-1.51726890893023	2.3270771978663e-05	0.000616244517212742
LacDiNAc-[840].SDB34	294	158	1179	1188	46	47	78	82	-6.97382482878043	-5.98746865485946	936.065758842895	2510.00971617605	379.561620641778	138.453219496212	1.42301116066599	4.95280852169818e-05	0.000895616051585273
Tri-AN3-[860].SDB80	193	111	424	452	107	175	320	214	-5.82552061160221	-6.67217284682975	2951.267288362	1265.64570685704	329.205944526582	630.163876666859	-1.22146098112032	0.000643611717581255	0.00472653550306964
Gala3Lex-[650].SDB23	3046	2843	5187	5108	261	414	661	739	-4.91084991545162	-3.80517580807107	7366.22500164566	22255.2841635187	14984.5116204325	650.875775575748	1.59515055155726	0.00316399651870216	0.0148832730978424
Galili-tri-[680].SDB57	341	214	1615	1544	289	387	827	562	-4.90478269532158	-5.7214586698881	7411.0533645156	3274.93037426248	692.466015958889	1383.74708974837	-1.17821437852027	0.000377852122224383	0.00319645794410179
P1.tri-[1220].SDB58	219	80	803	1134	23	50	28	82	-7.30529792629171	-6.30851849737016	671.969284354403	1820.72865637611	537.471401429481	294.19573239452	1.43804873896525	0.00312144446779957	0.014780349632296
LeA-[1380].SDB56	58	9	252	356	1	13	9	17	-8.85757928941503	-7.58773034555001	142.299112542192	506.629624223462	276.579929057143	97.8082021984062	1.83200477399215	0.0143702046113587	0.0513734814856074
LNT-NAc-[920].SDB42	231	75	658	928	33	39	52	80	-7.20591917708547	-6.42720091811753	742.179687935608	1616.97053896439	348.687637449184	116.526682218199	1.12345297046274	0.00106992858147568	0.0066521646587401
Lec-[1000].SDB67	251	143	1085	1469	56	57	134	113	-6.65529841864369	-6.00221410150376	1287.18396627637	2473.27003898876	618.59894128193	180.582559310123	0.942201505620135	0.00255120824573451	0.012667457609029
Di-Lex-[490].SDB48	216	159	486	499	60	106	197	181	-6.26376841355071	-6.46990950946522	1904.0569857873	1549.36592953536	614.970043926043	300.570816271818	-0.297398736799281	0.318874898079281	0.476367969028935
Tri-Lex-[490].SDB49	1760	1354	2035	2474	301	320	524	842	-4.95570026193772	-4.52175353669395	7043.14650494682	10869.9460974892	7415.05643742149	1300.6110286244	0.626052788519193	0.182489291254833	0.324576724495536
Tri-LN-[730].SDB47	48	4	239	340	7	13	27	16	-8.3989862766195	-7.6920528505613	225.095393022706	456.440205779855	298.306644893585	64.304205812782	1.01988934801281	0.11883910795683	0.241391938037311
LNnT-[350].SDB88	1719	796	6734	6155	457	578	938	1024	-4.52121772303118	-4.29463818200148	10875.7719237611	13641.5065470647	2303.19178249394	486.846657328699	0.326885180210456	0.101612553500286	0.217523879499115
Lac-[80].SDB25	2828	1268	7740	8642	811	1084	1712	2014	-3.90089024369087	-3.94422302430546	20223.8992306687	19366.2576370495	486.679806821882	919.713734908053	-0.0625159877005981	0.662414965864797	0.780274630302026
Lac-[220].SDB27	1551	747	3684	4430	521	635	879	1053	-4.46913090012269	-4.57614263075282	11457.2690358364	10294.5296090285	1045.69591492736	1456.6652535345	-0.154385293097027	0.412141763879641	0.567786823071182
Lac-[650].SDB66	102	47	1108	1183	109	140	332	221	-5.86133502199429	-6.36499606541406	2847.43974938445	1720.74822981675	1133.87684844022	591.25024452558	-0.726629289630662	0.146327698707948	0.284305175478758
Lac-peg4-[1080].SDB9	2197	861	6162	6530	801	1213	2626	1564	-3.80938599703228	-4.22908399537657	22161.782180429	14565.7267125019	1083.83311130951	5519.24313568863	-0.605496220882333	0.0138675302810146	0.0500771926814416
GNLN-[1130].SDB55	173	55	679	949	18	32	49	72	-7.42818981339512	-6.52327511737287	594.262264453478	1468.85055803126	532.203628845214	124.250687526412	1.30551594437885	0.00226127405720685	0.0117160213833543
3'GN-Di-LN-[1110].SDB46	2	1	2	7	0	1	0	0	-12.340330951986	-11.3223104489529	4.37182090759099	12.0999353427179	4.92873911943053	9.70313834865472	1.46869313124922	0.228590600248193	0.379216425005703
LNT-2-[970].SDB54	47	29	181	280	27	39	63	30	-7.41497978394661	-7.67693948928588	602.164566372055	463.390943714064	113.086744555739	203.055745887008	-0.377927967805692	0.307970321337933	0.464554387672198
3'KDNLN-[220].SDB87	1143	768	4437	3885	268	335	544	744	-5.0035171262968	-4.62095452684349	6714.29041449279	9843.39578998278	1941.08490517244	687.850163306616	0.551921165060879	0.0194035823696227	0.0630616427012738
(Man)3-[460].SDB127	9520	4094	28945	34306	3743	5393	7439	7245	-2.42284360079216	-2.67129375396362	88669.1190500203	69162.6879005401	5278.56887948001	13083.3468563448	-0.358437803888571	0.0307236454038915	0.0919138345764955
GQ2-[430].SDB16	1731	439	2685	3353	528	741	1146	1498	-4.2753011708226	-4.80146560188721	13907.8594466559	8217.69435059991	2596.33064689276	1238.85234774136	-0.759094815389079	0.00877271397557285	0.0342759043307901
GT2-[430].SDB51	71	16	189	200	25	54	80	78	-7.07859402020927	-7.77259205913992	842.957496803423	421.120282204171	114.217638408142	177.276667725254	-1.00122752915191	0.00794452215143237	0.0315574074348564
TetraSLac-[490].SDB15	11386	11278	26383	26291	399	673	1006	1457	-4.39913442937751	-2.36348940602587	12287.9714083064	94091.3268606641	53803.1074846444	2225.45639908063	2.93681498019971	1.42678493419507e-05	0.000443544012151946
CT|Sda-[570].SDB21	4947	2914	5102	5903	908	1212	1841	2487	-3.77122730710033	-3.64087315669755	23023.7886806378	26229.4315602438	16091.2142287671	2166.00179967404	0.188061286345382	0.645729517784681	0.764587084849723
SSEA-4-[570].SDB6	2604	1260	5185	5844	449	650	934	1128	-4.47125278390101	-4.14694553792961	11432.9838168434	15812.6419109425	3473.70175138402	947.220854158058	0.467876455487306	0.043398432973598	0.120270851070243
3'SLecLN-[1270].SDB2	236	37	908	1358	29	54	45	48	-7.2921904496641	-6.27515290901882	680.835083236653	1882.5031800561	1007.25555678282	260.930282062723	1.46727501628684	0.0117909645954081	0.0439090608631083
3'S-Tri-LeX-[220].SDB53	1048	574	1060	1304	248	369	519	628	-5.0538928354224	-5.22386819506557	6384.4314670835	5386.45292523614	3141.88132296776	595.516378561538	-0.245222608430519	0.540861085788918	0.68810618565672
3'S-Di-Lex-[760].SDB52	378	53	1065	1686	49	84	112	166	-6.5341638984591	-6.00505631579591	1452.94332819862	2466.25045584082	1180.21264333748	256.296574576344	0.763340885604927	0.0785612948780397	0.181790825997241
3'SLN-[350].SDB129	7469	5218	30877	23477	1355	2415	3754	2878	-3.27178920370852	-2.72924675441009	37938.486632674	65268.4343171188	16018.3806132474	7741.69082750025	0.78272330107461	0.00489051432000979	0.0217187437192981
3'SLN-[650].SDB71	1188	827	3608	3367	182	214	342	403	-5.48434587792791	-4.67344010216189	4151.24961536766	9340.08335594449	2374.50931849652	302.490290669728	1.16988974132586	0.000257052637138445	0.00241832415202616
GM3-[590].SDB70	6538	4819	18642	16777	651	784	1183	1606	-4.1826576074254	-2.98057856021786	15257.904117331	50763.4556512244	16324.6429389703	1546.40900062682	1.73423348016285	2.18617756126991e-05	0.000605843966281683
6'SLDN-[590].SDB35	4803	3807	4600	5354	491	737	1170	1370	-4.31281736742999	-3.54768581540143	13395.7556139132	28791.1907489851	22388.2857724733	986.270579904444	1.10385149573929	0.047880699589534	0.128701880475627
6′SLN-[270].SDB128	1027	697	4359	3549	679	1249	2250	1626	-3.87774005892596	-4.69530278952141	20697.5476048295	9138.10002801638	2001.11591070842	4488.66618503408	-1.1794936970457	0.000501597084866561	0.00398491017421768
GD3-[410].SDB45	113	34	365	510	2	10	7	25	-8.79039536380185	-7.07619815098798	152.187786247533	844.979534026007	243.095487088836	97.7469725178114	2.47306381803226	0.000388696862922797	0.00323160763941628
3'SLec.(Gc)-[190].SDB74	407	251	1608	1621	105	156	276	344	-5.78766335566475	-5.63620794609953	3065.13594780791	3566.366651581	533.810127727476	380.23355648289	0.21850396829556	0.257197299980724	0.413468121752713
3'SLN.(Gc)-[190].SDB73	116	83	1832	1475	48	58	128	110	-6.70907723053293	-5.9930052275941	1219.78918965455	2496.15126438195	1762.22321736522	136.705737224553	1.03307352755928	0.0608717016004514	0.149831607777453
9OAc3'SLN-[860].SDB17	4738	3420	18978	17372	422	574	994	919	-4.55404953170235	-3.15171161074032	10524.4986821014	42778.8434406899	9030.43231757968	761.595773190825	2.02314596422246	1.01628628762678e-06	6.62675236443578e-05
(Galf)2-[490].SDB131	44	7	120	136	14	18	21	35	-8.04477128672812	-8.24125444491304	320.774784585248	263.553428741922	96.9350074741328	60.3160466942643	-0.283465277931581	0.475609189429988	0.630910149243862
(Galf)4-[30].SDB125	6024	1636	14282	15025	2176	3771	5559	5583	-2.78738547568158	-3.38303057812096	61582.011285168	33944.4274581648	7068.1892150435	8306.51220066721	-0.859334235419102	0.000977469195733359	0.00635354977226683
(Galf)4-[220].SDB126	2888	1043	7930	8421	1459	2357	3169	3410	-3.26878968102574	-3.98403174198434	38052.454823517	18610.4553242252	1926.81060525389	5154.69816242906	-1.03187617438017	9.13457048053537e-05	0.00128834324519258
(Galf)3-[380].SDB132	5067	2118	18285	22861	2972	4528	7331	6122	-2.57055336274947	-3.1970070442419	76493.20521989	40884.386203266	8119.91098897397	10633.8784171562	-0.90378161963577	0.000544153056787958	0.00427548830333396
(Galf)4-[590].SDB20	16720	7322	33221	44729	4040	6261	8698	8687	-2.28351425896754	-2.27812867423533	101925.384391423	102475.79299114	15213.9953405183	13822.2983719781	0.00776975638544246	0.960302771371801	0.976694852817692
2'F-B.type.2-[970].SDB39	4	3	8	8	0	0	1	2	-11.3931987604991	-10.6410746027576	11.2718875383384	23.9133278756097	12.9954433630181	9.93138252033504	1.08508579250643	0.21594840095844	0.368503834571085
3'SLex-[140].SDB65	44	30	63	58	4	6	12	20	-8.83683336328931	-8.31267826042316	145.28207458735	245.385954997796	154.172968508518	46.8401830632837	0.756195967561644	0.174308775500047	0.313931421870362
A.tetra.L-[890].SDB29	1090	602	2152	3064	102	161	202	335	-5.86419502633388	-4.93057194602638	2839.3076937448	7222.37129328977	1624.65862712589	550.031977003134	1.34693338801911	0.000164590164256365	0.00186796773719525
B.tetra.type.2-[1000].SDB26	444	171	1318	2153	35	42	66	93	-7.07721833345613	-5.67338274002634	844.117940285589	3436.22174884408	863.655172990957	95.3065894734091	2.02530664886457	5.34799178206074e-06	0.000224930242598437
bMan-[320].SDB8	3304	1502	8509	9520	2128	3331	5518	4536	-2.87636844492609	-3.81420330241652	56338.989923439	22055.2788433198	1266.1829249477	8084.44207576708	-1.35300969807425	6.27659235751736e-06	0.000236198080822364
Galf-[730].SDB130	2865	1036	9073	11023	4365	7676	13609	9283	-2.07192938119853	-3.87887819448612	125942.555943352	20674.0043901188	3532.27445802817	28078.9545491407	-2.6068760920702	2.13676332033181e-07	2.18255110576749e-05
GD1a-[570].SDB14	741	168	1672	2383	188	217	382	435	-5.42656764111981	-5.45070284783784	4398.16600885253	4293.28610321788	1214.85399002686	221.631366342973	-0.0348197430429326	0.882249021765043	0.9359169889644
Globoside-P-[300].SDB44	2573	1379	5356	5210	524	701	996	1683	-4.28662983507645	-4.13650887622335	13751.1910737398	15978.5372964293	4472.78890153709	2629.33896648834	0.21657876287086	0.392382816358112	0.550159350807473
Lec-LeX-[510].SDB1	1720	1436	1800	2055	201	240	295	530	-5.38334690342416	-4.53407524745458	4592.42577409279	10736.8315493397	8345.40106816519	944.45679429008	1.22524000643487	0.035422987428067	0.102540226765457
Ley-[1780].SDB50	28	6	76	107	1	4	10	1	-9.75511385350496	-8.58733974817234	57.9973143091306	186.451436261039	59.5634004186537	46.6127915323458	1.68474191064191	0.0167903771646509	0.0571672365367876
Ley-Lex-[760].SDB22	2301	1561	3514	4790	287	388	531	729	-4.96020864382652	-4.21277399279567	7011.46478112097	14805.2416881631	6877.49587617988	777.104176723635	1.07832026443078	0.00619747894910343	0.026376175289339
P1.penta-[860].SDB13	430	233	954	1311	70	99	149	162	-6.35174196857661	-5.82558815590244	1743.70700631265	2951.06795381023	488.996251689546	124.027760165974	0.759079496289839	0.00216401991221406	0.0112939725345478
P1.tetra-[350].SDB5	0	0	9	5	0	2	1	0	-11.3583148332647	-11.2485679109961	11.6720340061769	13.025938606574	10.8245978198967	18.3202064350492	0.158331340509783	0.889580184425137	0.938067764708195
