## Supplementary material for "Genetically Encoded, Multivalent Liquid Glycan Array (LiGA)": Figure3A_NPL-YG-knownGlycans.txt

sequence	20171003-87YGqeEV1	20171003-87YGqeEV2	20171016-87YGqeZQ1	20171016-87YGqeZQ2	20171016-87YGsaEV1	20171016-87YGsaEV2	20171016-87YGsaZQ1	20171016-87YGsaZQ2	control_coef	test_coef	control_CPM	test_CPM	sd_control	sd_test	logFC	PValue	QValue
aMan-[1030].SDB28	9551	7945	6644	10489	1320	1946	3355	2752	-3.35212632367904	-3.49348889640196	35009.8326643817	30394.6432067238	3480.76077397367	3794.36126189572	-0.203943082634667	0.158020195746072	0.295144296254559
Gal-[1130].SDB10	13180	10193	12654	21962	2345	3797	5567	4848	-2.77275511603464	-2.99356182515943	62489.6012529887	50108.6402761353	10208.4956198611	7036.21113333823	-0.31855674424935	0.0850769941674832	0.193726276527868
bMan-[1160].SDB11	5699	5386	5224	11516	964	1718	4009	2321	-3.43516169500381	-3.7398480334541	32220.1999653349	23757.7132346094	5466.69452867073	9477.19918167206	-0.439569469508844	0.0995062728146109	0.214298147778454
bMan-[1430].SDB12	5407	5578	2749	4805	730	1003	3603	1949	-3.68069415170677	-4.10743328224504	25205.472339592	16449.9427462977	5509.47491298895	10804.4983077185	-0.615654427380832	0.0877081100827453	0.197205341852713
H-type1-[700].SDB59	2441	1487	333	477	97	130	333	273	-5.82287352419435	-5.49195302222317	2959.08989983861	4119.7902701362	3140.24703338253	626.637098014356	0.477417367122314	0.407526545592185	0.564304314645311
Ley-Di-Lex-[320].SDB40	451	383	238	532	108	179	306	276	-5.74986754623685	-6.58678931100072	3183.20239572402	1378.45866836448	226.476426399153	242.611262472137	-1.20742287963687	7.24773009087559e-05	0.00110258021595235
Di-N3-[160].SDB82	3271	1994	496	1193	354	684	1543	779	-4.4161840328118	-5.12577763190274	12080.2422506861	5941.59518556178	3735.61416823745	4072.50553449697	-1.02372716645505	0.0596193472401267	0.149048368100317
A.tetra.type.2-[1050].SDB24	1073	887	754	930	42	66	104	119	-6.71613860414917	-5.72733708939453	1211.20614217056	3255.73543290178	636.381510237116	50.998053434866	1.42653904176002	3.59146023365767e-05	0.000778149717292495
Tri-BN3-[840].SDB81	1402	972	1075	2305	228	385	638	436	-5.06280809161927	-5.32544791461612	6327.76559558901	4866.17089694374	873.263878798251	1149.78540825586	-0.378909170177505	0.0929559679929524	0.204503129584495
LacDiNAc-[840].SDB34	795	556	139	269	46	47	78	82	-6.93680049851809	-6.48193029748541	971.372538458026	1530.85282411573	982.790418912901	205.04938986691	0.656238983278013	0.213009314199674	0.365375236104779
Tri-AN3-[860].SDB80	432	420	413	804	107	175	320	214	-5.79944027314101	-6.32585443840067	3029.24982342995	1789.43663377721	364.793576822548	559.981369948708	-0.759455105673814	0.00679779241254501	0.0280949223986687
Gala3Lex-[650].SDB23	5205	2705	2407	2591	261	414	661	739	-4.88275894335183	-4.48186643566164	7576.08318301634	11312.2797963492	3491.43170555309	295.329807864671	0.578365632774178	0.0367116207507603	0.104995235347174
Galili-tri-[680].SDB57	5098	2823	513	1034	289	387	827	562	-4.8737503097004	-4.8155962698918	7644.64168648811	8102.38942639697	6479.92657012369	1468.4763137152	0.0838985448395202	0.886875172191125	0.938041047509844
P1.tri-[1220].SDB58	792	577	642	558	23	50	28	82	-7.28386207498733	-6.05950421960922	686.529010571318	2335.55852465657	665.727486256907	271.541928844856	1.76637500622745	0.00122982593178543	0.00732771284355485
LeA-[1380].SDB56	284	233	220	314	1	13	9	17	-8.84574053005848	-6.98218811507098	143.993769014303	928.269818196918	121.170164058314	90.6870687778028	2.68853782753912	0.000248091676551509	0.00239710200992336
LNT-NAc-[920].SDB42	768	636	452	488	33	39	52	80	-7.17213750483265	-6.16025464690923	767.680056409353	2111.71546144433	627.778472442088	148.688054898228	1.45983838108667	0.00103089569691396	0.0065811644936918
Lec-[1000].SDB67	1292	917	701	1030	56	57	134	113	-6.61902172856361	-5.66896963418775	1334.73604128468	3451.4196694571	588.061207751617	258.156742027477	1.37063544514222	9.80118456647326e-05	0.00134766287789007
Di-Lex-[490].SDB48	840	622	148	278	60	106	197	181	-6.23797788526101	-6.40552137297805	1953.80234355407	1652.40847594741	1089.42673083971	239.64162006184	-0.241714158862616	0.61693837772439	0.743863305350656
Tri-Lex-[490].SDB49	920	832	1379	2783	301	320	524	842	-4.91805475519442	-5.2919743715399	7313.34326198535	5031.81577201039	2204.64037290753	1677.26751682739	-0.53945197619273	0.140474405769605	0.275175890754158
Tri-LN-[730].SDB47	353	355	92	98	7	13	27	16	-8.37494117451536	-7.10698214566956	230.573430787319	819.363985852349	591.747640454484	59.9640729799912	1.82927820296621	0.0140353895062866	0.0504286607889192
LNnT-[350].SDB88	2557	1621	2611	4790	457	578	938	1024	-4.48841225201864	-4.61913500532349	11238.473514941	9861.3223644007	2972.84324868152	1038.72039158011	-0.188593067924261	0.429691491820198	0.584086343443805
Lac-[80].SDB25	10357	5757	4470	7899	811	1084	1712	2014	-3.86905380587928	-3.71627958704398	20878.1148317534	24324.2961387262	4486.37942579318	1549.55825364119	0.220406607889368	0.202397150001923	0.350397003029964
Lac-[220].SDB27	5267	2991	2364	4310	521	635	879	1053	-4.43575040334946	-4.36315179411893	11846.1731634627	12738.1762048776	1990.32825125069	1894.88092973375	0.10473765351231	0.581557373408075	0.714478740401134
Lac-[650].SDB66	2471	1364	305	517	109	140	332	221	-5.82945871452292	-5.52140537113982	2939.66774911471	4000.22219306069	3048.67858068169	642.51502669566	0.444427030828054	0.433692000689236	0.58729125093334
Lac-peg4-[1080].SDB9	8380	7064	1734	3971	801	1213	2626	1564	-3.78113168287425	-3.98975380408322	22796.8779851319	18504.2692345994	10996.9744252118	5454.11435581383	-0.300978099687927	0.48841334943872	0.641940339795377
GNLN-[1130].SDB55	911	681	568	690	18	32	49	72	-7.40219724285515	-5.97757397884268	609.911164813707	2534.96872614206	513.701564932657	119.656376752941	2.05529691812583	2.54719266583868e-05	0.000628014743474019
3'GN-Di-LN-[1110].SDB46	9	2	3	2	0	1	0	0	-12.3260014540181	-11.1463803860617	4.43491790085891	14.4274143629363	9.2485534862609	9.00962729621778	1.70183346486877	0.196171613831226	0.342104155827626
LNT-2-[970].SDB54	451	375	94	106	27	39	63	30	-7.38640619002168	-6.99013407152309	619.618749007834	920.923053835654	663.343953259118	202.130897858775	0.571699820200469	0.366685389679849	0.527525258794954
3'KDNLN-[220].SDB87	2415	1228	1546	2646	268	335	544	744	-4.9697570578039	-5.01036504517008	6944.83502328961	6668.46856964469	881.526835076483	965.463016043353	-0.0585849419936804	0.742862096902039	0.84681843204319
(Man)3-[460].SDB127	13382	20243	42484	61171	3743	5393	7439	7245	-2.39406363909986	-2.10225645670565	91258.0894355937	122180.422139332	72406.2615650688	11758.6838163078	0.420988774935907	0.339796817306949	0.498880337524576
GQ2-[430].SDB16	1149	1180	2071	4041	528	741	1146	1498	-4.24416438788167	-4.93091437106199	14347.7177981391	7219.89859592336	3501.6588477197	1407.65399226132	-0.990770795064831	0.0184407208439685	0.0613261181555232
GT2-[430].SDB51	43	33	198	360	25	54	80	78	-7.05728606742488	-7.52871669463089	861.11192531635	537.427497930969	463.879750015097	119.297820020322	-0.680130627993285	0.345228493193355	0.501704009417173
TetraSLac-[490].SDB15	1131	975	2029	3885	399	673	1006	1457	-4.37124328983141	-4.98626069241772	12635.5211831529	6831.16060426319	3538.79092995938	2107.05586589754	-0.887282556771679	0.039112230146691	0.110973192678111
CT|Sda-[570].SDB21	2875	2761	3409	7010	908	1212	1841	2487	-3.73896480988152	-4.28796427713232	23778.7058762021	13732.8531442261	4370.90540447421	2756.94301602946	-0.792038808853411	0.00981865826120379	0.0376892977215558
SSEA-4-[570].SDB6	4990	2725	3282	5506	449	650	934	1128	-4.44151774518569	-4.26071920528478	11778.0488702514	14112.1492271864	1552.96034127426	791.932697319181	0.260837156915006	0.122180853898764	0.246689202795708
3'SLecLN-[1270].SDB2	1232	1008	380	408	29	54	45	48	-7.26951578650156	-5.90675218891761	696.449142203034	2721.00987796468	1553.37169363326	226.145707584535	1.96605228413836	0.00254463031245141	0.012667457609029
3'S-Tri-LeX-[220].SDB53	591	650	1240	2889	248	369	519	628	-5.02487064654785	-5.40452773603199	6572.43660731016	4496.1772823881	2672.70993715049	432.062070588974	-0.547729400237113	0.213092969868102	0.365375236104779
3'S-Di-Lex-[760].SDB52	1047	858	969	1085	49	84	112	166	-6.5075115856465	-5.63775832316247	1492.18828967871	3560.84172249467	799.928107487103	223.319402057399	1.2547887185827	0.000186855390081846	0.00190859434155028
3'SLN-[350].SDB129	2338	1854	2617	5509	1355	2415	3754	2878	-3.24801824703176	-4.56297745693873	38851.1249233478	10430.9549418237	3532.36235753566	5795.24070034175	-1.89708513110406	4.23744128211855e-05	0.000811504731874098
3'SLN-[650].SDB71	935	770	760	1417	182	214	342	403	-5.44985493714439	-5.69840859535378	4296.92797018561	3351.29448163862	431.263894828996	562.636713079576	-0.358587130093497	0.0515023926520677	0.135882696480548
GM3-[590].SDB70	3575	2611	3662	6236	651	784	1183	1606	-4.14824398904295	-4.27746918935149	15792.1232925426	13877.7396116561	3441.59140641718	2293.65491971095	-0.186432555643017	0.408035427512763	0.564304314645311
6'SLDN-[590].SDB35	2673	2223	2756	4890	491	737	1170	1370	-4.28339766609906	-4.5243416559181	13795.7091531516	10841.8497550541	2512.87690974348	686.878271116268	-0.347608699243922	0.107428095052429	0.225162627960471
6′SLN-[270].SDB128	7580	4500	1152	2548	679	1249	2250	1626	-3.85373381843612	-4.30528757333905	21200.4299163618	13497.0036052644	8669.57188833544	3700.80454051628	-0.651454362893244	0.179903262993712	0.320775144739412
GD3-[410].SDB45	260	185	294	269	2	10	7	25	-8.77366138445125	-6.99542952048839	154.755921149779	916.059242202067	323.199810267751	98.2888189970018	2.56544629168995	0.000624027783654796	0.00472653550306964
3'SLec.(Gc)-[190].SDB74	1626	887	1091	1708	105	156	276	344	-5.75750950346612	-5.3888143314843	3158.96921157591	4567.38553178993	547.522474047458	400.605027108489	0.531914696217879	0.00775296983215842	0.0309685666480071
3'SLN.(Gc)-[190].SDB73	1096	536	104	200	48	58	128	110	-6.6762555523285	-6.41093636993144	1260.48898202749	1643.48487153472	1356.74870255189	182.968236515753	0.382774668696952	0.543042442991903	0.689654257085632
9OAc3'SLN-[860].SDB17	3286	2796	2374	3633	422	574	994	919	-4.52314289989931	-4.54257303384605	10854.8542807723	10645.9788185853	1347.04323433573	868.722153435241	-0.0280317578887736	0.861875433052651	0.923899452222857
(Galf)2-[490].SDB131	186	90	37	75	14	18	21	35	-8.01297229257298	-8.02062023193778	331.139012777708	328.616141367537	175.091924476875	68.1528273338504	-0.0110336441946237	0.980758492398496	0.989058282179019
(Galf)4-[30].SDB125	20764	12456	12168	23603	2176	3771	5559	5583	-2.76209930902099	-2.83660813709008	63159.0387483499	58624.1742800541	3138.6282561015	3539.39585054037	-0.107493516757722	0.299311478379987	0.457281425302758
(Galf)4-[220].SDB126	13878	7974	9728	18516	1459	2357	3169	3410	-3.24232510829279	-3.15883467705635	39072.940582241	42475.2095877891	5971.11725608087	2996.48099627869	0.120451231106498	0.390775030526518	0.550008163044213
(Galf)3-[380].SDB132	28018	18619	24576	45760	2972	4528	7331	6122	-2.54276928879452	-2.30438072745568	78648.298086158	99820.5976725412	20883.866682527	8431.02042396642	0.343921995248199	0.0608739628013871	0.149831607777453
(Galf)4-[590].SDB20	36378	23902	25512	42848	4040	6261	8698	8687	-2.25626071253793	-2.19879268573867	104741.411652589	110937.013381904	7427.96770823296	9567.82927628379	0.0829088372729783	0.436225668882837	0.589605582705536
2'F-B.type.2-[970].SDB39	3	3	8	13	0	0	1	2	-11.3751851139676	-10.6405808709489	11.4767751826705	23.925137561402	14.6168884211969	10.3989975690151	1.05980989841908	0.272331356394114	0.430660018409674
3'SLex-[140].SDB65	70	28	45	64	4	6	12	20	-8.81258494858399	-8.63550121869486	148.847993801088	177.684470428756	41.6361447711831	50.1647207553358	0.255477818933176	0.503462927216903	0.651982466841156
A.tetra.L-[890].SDB29	1801	1378	1554	1860	102	161	202	335	-5.83565890727661	-5.13611674724638	2921.49762976806	5880.48082623058	1116.95569099925	534.635203757402	1.00922600516837	0.000647832838182971	0.00472653550306964
B.tetra.type.2-[1000].SDB26	1338	1172	895	1272	35	42	66	93	-7.0440017076851	-5.48427339618491	872.627565511335	4151.55051608015	760.998121040415	135.394311278897	2.25021230013543	1.34488138393437e-06	6.86850135366482e-05
bMan-[320].SDB8	11878	7380	7364	14670	2128	3331	5518	4536	-2.8490989133918	-3.3508825384552	57896.4671083473	35053.4044683046	2395.52972007542	6186.65143552386	-0.723920747478251	0.000182214414847535	0.00190859434155028
Galf-[730].SDB130	16191	12027	5482	11952	4365	7676	13609	9283	-2.04743258481107	-3.23673180137545	129065.844183792	39292.0998722992	12738.8852756926	23757.4996380897	-1.71579608187057	6.7892930602609e-05	0.00105977731340749
GD1a-[570].SDB14	1196	856	956	1904	188	217	382	435	-5.39159220026424	-5.47596740772549	4554.71554004984	4186.17685065238	677.334423819006	560.821567933955	-0.121727693378313	0.495796606360156	0.646887907933415
Globoside-P-[300].SDB44	5286	2956	4267	5914	524	701	996	1683	-4.2538007093438	-4.13416012842329	14210.1225977206	16016.1109590078	3070.1708956963	2952.87505115369	0.17260487278309	0.429398350890353	0.584086343443805
Lec-LeX-[510].SDB1	1232	833	1013	1682	201	240	295	530	-5.34861259354939	-5.49425829408617	4754.74318670066	4110.30397199415	586.903163137635	1116.05693722443	-0.210122329891209	0.334925093027843	0.49273959159446
Ley-[1780].SDB50	35	25	58	68	1	4	10	1	-9.73441937536309	-8.70453079063267	59.2100435819805	165.832752818359	80.3396452351634	46.632042580542	1.48581515385873	0.0457974219306429	0.124506299165056
Ley-Lex-[760].SDB22	2884	2240	2286	3683	287	388	531	729	-4.92874679975167	-4.63855903949918	7235.56521410542	9671.62401962867	993.574392408991	891.112320854404	0.418652442642941	0.0300471700417619	0.0902677587389066
P1.penta-[860].SDB13	924	753	453	852	70	99	149	162	-6.32189528887343	-5.95508492631951	1796.53532409549	2592.62364326861	530.453599928378	107.76342035829	0.529195491003226	0.0204144436552825	0.0654543821234394
P1.tetra-[350].SDB5	2	2	0	1	0	2	1	0	-11.3357923591416	-12.2061415854102	11.9378998295724	4.99965531248113	3.81436398072295	16.990974354329	-1.25564851257936	0.292832836964316	0.450269846084916
