## Supplementary material for "Genetically Encoded, Multivalent Liquid Glycan Array (LiGA)": Figure3A_PSA-YG-knownGlycans.txt

sequence	20171016-87YGqbEV1	20171016-87YGqbEV2	20171016-87YGqbZQ1	20171016-87YGqbZQ2	20171016-87YGsaEV1	20171016-87YGsaEV2	20171016-87YGsaZQ1	20171016-87YGsaZQ2	control_coef	test_coef	control_CPM	test_CPM	sd_control	sd_test	logFC	PValue	QValue
aMan-[1030].SDB28	7519	6898	13644	7734	1320	1946	3355	2752	-3.48570902313245	-2.92566674049347	30632.0319085959	53628.9234150404	12354.8632663436	3320.02676968575	0.807970223851393	0.000668421252885934	0.00480658668718767
Gal-[1130].SDB10	6928	8726	15475	9791	2345	3797	5567	4848	-2.90633576940807	-2.79984549651033	54675.7076637189	60819.4587179465	13843.1611911277	6156.61180036731	0.153632988612484	0.466857608274208	0.622767145365781
bMan-[1160].SDB11	2327	2667	5880	4096	964	1718	4009	2321	-3.56853032105442	-3.80398346796945	28197.2641682563	22281.8358574788	7951.35588464161	8292.45103801079	-0.339687087416017	0.174127032133294	0.313931421870362
bMan-[1430].SDB12	1453	2096	4566	2038	730	1003	3603	1949	-3.81387367161526	-4.25256936332385	22062.5501409131	14227.6309528338	2259.01745927556	9453.82401377563	-0.632904098887336	0.0145225090641692	0.0516596715466715
H-type1-[700].SDB59	91	338	683	97	97	130	333	273	-5.95551507422857	-6.51845543471971	2591.50867144806	1475.94703924237	790.02054516192	548.300964691598	-0.812151266396811	0.0276088133736214	0.0840018253548021
Ley-Di-Lex-[320].SDB40	117	278	419	98	108	179	306	276	-5.88306473154321	-6.71102751434339	2786.23312017123	1217.41257283775	371.781327828965	212.282339618953	-1.19449780078646	0.000293148416306047	0.00268719381613876
Di-N3-[160].SDB82	200	471	891	281	354	684	1543	779	-4.54943010054038	-6.01040054973865	10573.2283442835	2453.1053928754	564.89142361187	3563.4001248126	-2.10773482194367	6.19526627845761e-08	1.1074038472743e-05
A.tetra.type.2-[1050].SDB24	179	500	500	93	42	66	104	119	-6.84897360272277	-6.35881654383694	1060.54367360086	1731.41455307663	889.417656282199	44.6227680811358	0.707147158111297	0.0609804165919426	0.149831607777453
Tri-BN3-[840].SDB81	404	598	1263	783	228	385	638	436	-5.19645615251624	-5.42218084184523	5536.1489655255	4417.50226143013	1413.03711438643	1006.05031290466	-0.325651889901128	0.167709812119539	0.305580721090068
LacDiNAc-[840].SDB34	62	165	272	46	46	47	78	82	-7.07205599067775	-7.25799788216344	848.486833598641	704.517150882313	287.118033487514	179.416090476779	-0.268257444739914	0.499584626226451	0.650643001369604
Tri-AN3-[860].SDB80	204	316	573	362	107	175	320	214	-5.9329163628117	-6.15304504660518	2650.74018520985	2126.99509973553	578.436910451598	489.977893624749	-0.317578560466271	0.221093419769797	0.370394545243083
Gala3Lex-[650].SDB23	1030	2131	2280	653	261	414	661	739	-5.01611891975074	-4.75744644407522	6630.20921317379	8587.51011057165	2934.21467458106	258.410520327466	0.373185497871545	0.107700166101372	0.225162627960471
Galili-tri-[680].SDB57	288	614	1161	356	289	387	827	562	-5.00730042410563	-5.73464566831858	6688.93624570724	3232.02737517115	648.651744043482	1284.90155145325	-1.04933737684019	7.82295261945949e-05	0.00116529398394032
P1.tri-[1220].SDB58	134	348	271	119	23	50	28	82	-7.41753175697691	-6.66886327706256	600.629817790295	1269.84138874569	516.727271349041	237.596372783599	1.08010030324231	0.014719671714531	0.0520615615040781
LeA-[1380].SDB56	42	139	64	6	1	13	9	17	-8.97366203486097	-7.92468034403821	126.703349457119	361.705452657031	326.72508137464	79.3502450676539	1.51336068333332	0.0532254661993942	0.138386212118425
LNT-NAc-[920].SDB42	150	342	315	50	33	39	52	80	-7.30667286424082	-6.73170101921065	671.046003157336	1192.50276182262	652.362156065781	130.100506652334	0.829509029475806	0.0621263770524629	0.152124519152435
Lec-[1000].SDB67	93	255	578	207	56	57	134	113	-6.75276640957174	-6.50813733695527	1167.64496445589	1491.25484298671	496.762062091897	225.884473076732	0.352925149921056	0.302592661188007	0.460327133509415
Di-Lex-[490].SDB48	67	194	216	40	60	106	197	181	-6.37044154845385	-7.26924163397372	1711.40339118777	696.640101670694	336.297670081452	209.683933294919	-1.2966944261301	0.00204974782827143	0.0110193210316848
Tri-Lex-[490].SDB49	549	1009	1610	727	301	320	524	842	-5.05168449981276	-5.2017026996383	6398.54601353128	5507.17936075343	588.200889667503	1467.59168972991	-0.216430512931404	0.29686888731961	0.455165731843752
Tri-LN-[730].SDB47	30	66	78	6	7	13	27	16	-8.50597952573753	-8.32345207282582	202.255354900166	242.756403335947	139.169285704684	52.4679422363426	0.26333145114181	0.667490513093908	0.78380253101855
LNnT-[350].SDB88	776	1162	3980	1977	457	578	938	1024	-4.6221384001619	-4.52851762016162	9831.74935165848	10796.6689804508	4858.32207667647	908.869574675521	0.135066235030563	0.5986053178878	0.729135949386332
Lac-[80].SDB25	2073	3175	7014	2705	811	1084	1712	2014	-4.00265723330134	-3.88379867692308	18267.0345682523	20572.5281753196	2875.19946790555	1355.84740834771	0.171476649854137	0.328416526012962	0.485540095040397
Lac-[220].SDB27	1171	1857	3518	1756	521	635	879	1053	-4.56968148620446	-4.43897271698828	10361.2593961461	11808.0625133203	1943.85379025419	1658.00117012052	0.188572893148884	0.319133226804	0.476367969028935
Lac-[650].SDB66	47	168	552	105	109	140	332	221	-5.9627871405257	-6.8684365375412	2572.73140608868	1040.10195441629	609.924081805544	562.193987688242	-1.30657589385834	0.00207987524414988	0.0110261674467446
Lac-peg4-[1080].SDB9	934	2120	3058	815	801	1213	2626	1564	-3.91462701081441	-4.67130579932859	19947.9876418957	9360.03921065758	2497.79287584907	4772.29352093435	-1.09165673573528	6.19651495631279e-05	0.00100693368040083
GNLN-[1130].SDB55	108	307	339	54	18	32	49	72	-7.53288355023557	-6.82896840989229	535.192774267919	1081.97369545588	558.273993242011	104.698089233835	1.01553488217991	0.024587491452808	0.0764350277772075
3'GN-Di-LN-[1110].SDB46	0	1	2	0	0	1	0	0	-12.3672821407221	-12.1864244732168	4.25556874095427	5.09921234041838	3.65107252332338	7.88333048535021	0.260922460016724	0.850180542668792	0.915480554229196
LNT-2-[970].SDB54	29	74	110	38	27	39	63	30	-7.52152484953781	-7.97376351508211	541.306525207048	344.380462855339	78.3690182348432	176.862440224383	-0.652442480079006	0.162170195611827	0.29961676967043
3'KDNLN-[220].SDB87	448	934	1513	1005	268	335	544	744	-5.10328532575668	-5.17237032636324	6076.74963319657	5671.11049249829	1881.57180186086	844.770130507822	-0.099668587774897	0.661476212474214	0.780274630302026
(Man)3-[460].SDB127	35583	22310	72634	55326	3743	5393	7439	7245	-2.52765933792766	-1.25810607693076	79845.6935176505	284191.754451195	135967.069743372	10288.7264421701	1.83157819378464	2.04632613686592e-05	0.000605843966281683
GQ2-[430].SDB16	1347	1819	3083	1442	528	741	1146	1498	-4.37766649350031	-4.49960639831545	12554.6207552394	11113.3699186219	722.544274295264	1231.68265069934	-0.175922095963268	0.304159962167186	0.461729029616854
GT2-[430].SDB51	70	142	273	119	25	54	80	78	-7.18912550455355	-7.08778892438098	754.748856421609	835.242108884631	167.850128666651	104.384355809793	0.146197781675619	0.68208829346931	0.794288485066053
TetraSLac-[490].SDB15	1409	1866	2204	1154	399	673	1006	1457	-4.50447124784177	-4.60755405859385	11059.4363419743	9976.18966562019	1988.57011396813	1843.65203973966	-0.148717059872926	0.451476643810005	0.606765429279494
CT|Sda-[570].SDB21	2599	3603	8628	4258	908	1212	1841	2487	-3.87252584092892	-3.61610950005356	20805.7509828924	26887.0774483705	6559.41171777385	2412.29655901107	0.369930583383787	0.0702105182731387	0.167335068550981
SSEA-4-[570].SDB6	1590	2276	2946	1991	449	650	934	1128	-4.57514717540718	-4.31892175470199	10304.7824558376	13314.2318134252	2659.56321639752	692.932900536602	0.369655143801064	0.0564709125243367	0.144719363637637
3'SLecLN-[1270].SDB2	124	347	205	28	29	54	45	48	-7.40579119559562	-6.90240305751227	607.723107154556	1005.36657019497	761.176853183917	197.875149783462	0.726235570455191	0.167962550193562	0.305580721090068
3'S-Tri-LeX-[220].SDB53	852	1130	2226	1713	248	369	519	628	-5.15854949569108	-4.72377236589188	5750.0340888714	8881.61058808584	3525.6166706074	378.049832768051	0.627250809053241	0.0129686555631825	0.0475517370650025
3'S-Di-Lex-[760].SDB52	293	618	571	244	49	84	112	166	-6.64005799624695	-5.98563566359232	1306.95144335968	2514.61476128063	771.014510008011	195.402161746283	0.944131853967829	0.00295079486293917	0.0141598545436343
3'SLN-[350].SDB129	1886	2744	5314	2081	1355	2415	3754	2878	-3.38157437649209	-4.08517462393331	33993.893396169	16820.2018496888	907.035241424895	5070.77553608963	-1.0150805877517	1.27229084636304e-05	0.000415273422477518
3'SLN-[650].SDB71	323	693	1218	350	182	214	342	403	-5.58387797242382	-5.66715238134124	3757.96394429393	3457.69747412747	722.533365902313	492.301291337485	-0.120139576778128	0.582020344723418	0.714478740401134
GM3-[590].SDB70	1753	3010	5064	2107	651	784	1183	1606	-4.28193898861631	-4.08840396089816	13815.8473274319	16765.9713614886	1179.1230522933	2006.92427743614	0.279212024727282	0.114495963056517	0.233898895958313
6'SLDN-[590].SDB35	1484	2311	3367	1196	491	737	1170	1370	-4.41686587772462	-4.4347270077031	12072.0082064515	11858.3026910985	1585.90880949428	601.011366662046	-0.0257681636446268	0.881033685775216	0.9359169889644
6′SLN-[270].SDB128	616	1500	2403	641	679	1249	2250	1626	-3.9871701374651	-4.98141538520791	18552.1399116192	6864.33999324405	1833.83740065314	3238.16560834008	-1.43439268834596	1.22684920045809e-06	6.74767060251949e-05
GD3-[410].SDB45	69	166	81	22	2	10	7	25	-8.89948492450619	-7.59234752260788	136.459195170956	504.295817491179	355.986682342079	86.0016977054545	1.88580064747917	0.00756775900606541	0.0304852774429693
3'SLec.(Gc)-[190].SDB74	218	425	772	415	105	156	276	344	-5.89032390430467	-5.95404400721224	2766.08060638341	2595.3237598145	641.044765533553	350.525245823949	-0.0919286764696761	0.701836891424695	0.811068330235269
3'SLN.(Gc)-[190].SDB73	36	109	129	29	48	58	128	110	-6.80939392641324	-7.80058030513556	1103.36141556303	409.497276643879	174.064064340928	160.095310200114	-1.42997967317938	0.00167923346959955	0.00952898357748951
9OAc3'SLN-[860].SDB17	1037	1928	2646	793	422	574	994	919	-4.65678726879854	-4.72118518874062	9496.92450791366	8904.61863818276	1918.15734035034	760.122878595664	-0.0929065597440025	0.635546617570555	0.756099553349329
(Galf)2-[490].SDB131	35	48	68	48	14	18	21	35	-8.14653527649176	-8.11189167816686	289.737482853833	299.950925556635	69.8409191629024	59.6330174067575	0.0499801475018745	0.919709035721961	0.95441503706996
(Galf)4-[30].SDB125	4836	7887	11552	6958	2176	3771	5559	5583	-2.89563329383775	-3.07996594286735	55264.0156496686	45960.8219161986	8184.46191540239	3096.93467786399	-0.265935798628933	0.178631438929905	0.320103956979654
(Galf)4-[220].SDB126	3461	4657	14061	8663	1459	2357	3169	3410	-3.3759187165179	-3.12486790145159	34186.6959974715	43942.7380119277	20479.9216794416	2621.88980854435	0.362189765907285	0.167861132162071	0.305580721090068
(Galf)3-[380].SDB132	6144	9010	31281	22040	2972	4528	7331	6122	-2.67633570255139	-2.32105957647756	68814.8508091905	98169.5123712013	61173.500098715	7377.05547029303	0.512555105232946	0.129577653931973	0.257355618226002
(Galf)4-[590].SDB20	14403	19551	27482	18235	4040	6261	8698	8687	-2.38983115567783	-2.11885863499853	91645.1563355511	120168.706624509	23962.8068230896	8371.75143127376	0.390930711801217	0.102663212279026	0.219117005311951
2'F-B.type.2-[970].SDB39	4	10	4	1	0	0	1	2	-11.4704407952292	-10.4474229538903	10.4340006065791	29.0229705410774	22.7857947621286	9.09901507105778	1.4759027664406	0.158098273378316	0.295144296254559
3'SLex-[140].SDB65	19	48	15	9	4	6	12	20	-8.94019514105165	-8.86455941757698	131.015471189711	141.309305009828	103.917370760767	43.8936106253401	0.109119283170956	0.864342897103295	0.924945111263587
A.tetra.L-[890].SDB29	573	989	1258	590	102	161	202	335	-5.96883256506863	-5.30872439127815	2557.22507091955	4948.23470491006	625.625259580498	467.800260959904	0.952334788777798	0.000214112267615533	0.00212625376868203
B.tetra.type.2-[1000].SDB26	263	583	410	119	35	42	66	93	-7.17752613923116	-6.21154374920662	763.554434966249	2006.13809826627	1070.86965089601	118.468618795808	1.39361800367447	0.00129685169064488	0.00760040130173024
bMan-[320].SDB8	4167	5474	10920	6730	2128	3331	5518	4536	-2.9826594093434	-3.21874408904837	50657.9343839162	40005.2697798949	10576.8857540305	5413.25587179117	-0.340598196640217	0.110414122453562	0.228167912006638
Galf-[730].SDB130	2994	5266	8680	2860	4365	7676	13609	9283	-2.18096883875788	-3.60013423313251	112932.06466032	27320.0549445924	3262.93704581629	20787.5658997872	-2.04742287666551	1.19142788917382e-08	4.25935470379641e-06
GD1a-[570].SDB14	572	804	1192	465	188	217	382	435	-5.52541495518639	-5.43462542329684	3984.21507835377	4362.86894418407	512.052178841345	490.713058151878	0.130981607421678	0.509823662100328	0.656799852976098
Globoside-P-[300].SDB44	1539	2855	3796	1600	524	701	996	1683	-4.3872647576271	-4.2712108750982	12434.6946511285	13964.8632063282	1800.9692985196	2583.73505860361	0.167430360800355	0.375461925771843	0.535838876101532
Lec-LeX-[510].SDB1	531	888	1295	436	201	240	295	530	-5.48259446989425	-5.42013671492877	4158.52651784632	4426.54143216486	650.386741542362	976.53825040037	0.0901074933537658	0.678058904825284	0.79088436696587
Ley-[1780].SDB50	16	65	19	7	1	4	10	1	-9.85956672927673	-8.73577402230784	52.2449809933491	160.731703276951	150.741522054939	40.8025538441152	1.6212901653312	0.0529151086760204	0.138383033203831
Ley-Lex-[760].SDB22	968	1763	2243	859	287	388	531	729	-5.06248655867469	-4.79024271441665	6329.80050782174	8310.44007350352	1405.3468009426	779.714042978421	0.39276484402361	0.054857531237442	0.141599764746466
P1.penta-[860].SDB13	208	364	623	158	70	99	149	162	-6.45580287236543	-6.30231208297563	1571.37715964247	1832.06399242798	382.349028005909	94.2918756775605	0.221440400674801	0.424148854609041	0.578752731002795
P1.tetra-[350].SDB5	2	1	4	1	0	2	1	0	-11.4349161240046	-11.3121999472496	10.811327574469	12.2228922904148	5.09881411853884	14.8669264220858	0.177042019641172	0.865798286029879	0.924945111263587
