## Supplementary material for "Genetically Encoded, Multivalent Liquid Glycan Array (LiGA)": Figure3A_SBA-YG-knownGlycans.txt

sequence	20171003-87YGqcEV1	20171003-87YGqcEV2	20171016-87YGqcZQ1	20171016-87YGqcZQ2	20171016-87YGsaEV1	20171016-87YGsaEV2	20171016-87YGsaZQ1	20171016-87YGsaZQ2	control_coef	test_coef	control_CPM	test_CPM	sd_control	sd_test	logFC	PValue	QValue
aMan-[1030].SDB28	2992	4264	4190	2816	1320	1946	3355	2752	-3.74427288589871	-3.68409100860507	23652.8210963849	25119.9982108801	8264.74652583593	2132.64533655923	0.0868240959229302	0.751726668022199	0.850450265246633
Gal-[1130].SDB10	8086	13878	10253	7415	2345	3797	5567	4848	-3.16501217303219	-2.64797009628861	42213.627943127	70794.7738780584	29462.5619416947	3982.88719310385	0.745934040048899	0.0318848981430771	0.0938177044127577
bMan-[1160].SDB11	3688	4375	2406	1581	964	1718	4009	2321	-3.82733738814668	-3.75709058784893	21767.4969332821	23351.5810123996	15567.9337775618	6270.76852177671	0.101344710427885	0.843210084731333	0.913477591792277
bMan-[1430].SDB12	2611	3453	1645	1074	730	1003	3603	1949	-4.072342786179	-4.07160801179998	17037.4266670179	17049.9499319408	11736.5836994593	7234.88626834058	0.00106005535278062	0.998502166936802	0.998564834897586
H-type1-[700].SDB59	190	483	225	164	97	130	333	273	-6.21350538771322	-6.25688924954263	2002.20663783593	1917.20046230632	1208.39216463191	427.529582236711	-0.0625896823159005	0.890746789250827	0.938067764708195
Ley-Di-Lex-[320].SDB40	84	139	166	110	108	179	306	276	-6.14061041541014	-7.07983622121022	2153.60862110145	841.911024256323	160.49755425133	155.191891072558	-1.35501641230272	0.000254525219220507	0.00241832415202616
Di-N3-[160].SDB82	604	1458	322	161	354	684	1543	779	-4.8091839204796	-5.30858586751181	8154.51171303193	4948.92020049574	4640.74496631851	2693.57090350512	-0.720484712393658	0.343359432318571	0.501024477770976
A.tetra.type.2-[1050].SDB24	620	520	676	408	42	66	104	119	-7.10532496500587	-5.51077985687772	820.722945716231	4042.95322860583	1940.13996460712	54.3976131999428	2.30044231997023	0.000134224065205222	0.00163592235301147
Tri-BN3-[840].SDB81	760	1123	671	409	228	385	638	436	-5.45554227703684	-5.19645326446055	4272.55924262952	5536.1649542551	3228.56849411313	715.368730630157	0.37378643359262	0.418656468365722	0.574547744494225
LacDiNAc-[840].SDB34	5080	4820	1334	1100	46	47	78	82	-7.32594077439331	-3.64544303225143	658.240116578512	26109.8397900451	24283.7524942189	128.129081966673	5.30983584059111	0.000181373981589087	0.00190859434155028
Tri-AN3-[860].SDB80	1321	1467	500	368	107	175	320	214	-6.19179406136225	-4.89653373671297	2046.15253517075	7472.43967544749	6230.78317565601	352.19078244807	1.86866564703174	0.0188738700309918	0.0621880971067241
Gala3Lex-[650].SDB23	8402	8276	5211	3548	261	414	661	739	-5.27257051416612	-3.00126179185257	5130.40582795045	49724.2870674305	34002.5155026832	322.719879215157	3.27680583000961	0.000150165779701862	0.0017601398768333
Galili-tri-[680].SDB57	10138	9117	946	627	289	387	827	562	-5.26629251013256	-3.0616328513526	5162.71585154095	46811.1970554907	52703.2221583316	924.733580813733	3.1806515565698	0.0160555030978331	0.0553863244770062
P1.tri-[1220].SDB58	1150	992	758	676	23	50	28	82	-7.66904171845103	-4.97550553263443	467.065189270822	6905.02734030809	4241.98561513734	189.185870304482	3.88595129773259	0.000102942517685751	0.00138875283293041
LeA-[1380].SDB56	3	3	120	69	1	13	9	17	-9.23504171108759	-8.25704640837839	97.5601242455644	259.42409359516	259.91530240587	62.0015202414613	1.41094897323127	0.195355034524561	0.341513079914575
LNT-NAc-[920].SDB42	526	485	333	211	33	39	52	80	-7.55902079387913	-5.79738762565209	521.385537912777	3035.47419150462	2116.6049111645	102.516210567065	2.54149943566666	0.00105892084893043	0.00664147725425664
Lec-[1000].SDB67	1021	991	571	419	56	57	134	113	-7.00949093682677	-5.12841578385337	903.268292000105	5925.94101275562	4212.4385452261	164.90340221518	2.71381779473417	0.000911861580177581	0.00603686138728676
Di-Lex-[490].SDB48	116	299	135	65	60	106	197	181	-6.62819484313085	-6.79766155256428	1322.54833971446	1116.38270010695	813.577579130566	170.917393359899	-0.244488781295378	0.635207225007985	0.756099553349329
Tri-Lex-[490].SDB49	153	436	1066	661	301	320	524	842	-5.30644701740468	-5.67565870114042	4959.51652693412	3428.40993482893	1283.30745715834	1201.87605552427	-0.532659865163807	0.168583624654759	0.305932212254195
Tri-LN-[730].SDB47	80	94	66	30	7	13	27	16	-8.76502267446665	-7.58408537499623	156.098603844134	508.479643870748	329.784171299521	39.3744058835443	1.70373238554678	0.0125036797093709	0.0463219222393792
LNnT-[350].SDB88	1182	2443	2208	1588	457	578	938	1024	-4.87929951443961	-4.3676659322	7602.33749049278	12680.8039092452	3896.04464075421	636.541349703803	0.738131231849337	0.0213818658548763	0.0679468181610514
Lac-[80].SDB25	1007	2515	3311	2037	811	1084	1712	2014	-4.25936354093208	-4.25337693605477	14131.2935385319	14216.1457442455	3095.99396016927	1116.93920122576	0.00863684516825691	0.970316748748511	0.983447677613469
Lac-[220].SDB27	664	1409	1800	1065	521	635	879	1053	-4.82702916647256	-4.82120918863115	8010.28316995398	8057.03876679934	1552.28266520661	1187.37557008728	0.00839645316987733	0.971988170023583	0.983447677613469
Lac-[650].SDB66	279	709	201	164	109	140	332	221	-6.22162318308067	-5.97041536633195	1986.01892722326	2553.18069341397	2041.67501835735	413.579524934143	0.362416271455926	0.537783442406867	0.685410269734242
Lac-peg4-[1080].SDB9	5666	9605	1771	1192	801	1213	2626	1564	-4.17412123811643	-3.29298828351696	15388.7087256739	37142.6905019869	34260.0653166785	3519.63068922194	1.2712061439645	0.125152835697768	0.249956082469006
GNLN-[1130].SDB55	20	29	276	195	18	32	49	72	-7.79055692315074	-7.23112777539365	413.622463895767	723.704226925882	581.143169742301	92.0597265275767	0.807085657197904	0.233569167129061	0.384797130178061
3'GN-Di-LN-[1110].SDB46	0	1	3	1	0	1	0	0	-12.5485090516959	-11.6545379832379	3.55019136003005	8.67957509014993	5.08572934648956	6.06022676711562	1.28972762716252	0.287250056609906	0.442637479474316
LNT-2-[970].SDB54	27	36	52	24	27	39	63	30	-7.77660931707715	-8.35997504868684	419.431926957821	234.050173555477	60.6782793352566	129.992248023763	-0.841618848017871	0.0505909747777037	0.133972396170586
3'KDNLN-[220].SDB87	142	253	957	565	268	335	544	744	-5.35880140897681	-5.88192563128481	4706.5439495031	2789.40872736249	1241.92391058425	723.921641318177	-0.754708721292647	0.0658658693149567	0.159641005288793
(Man)3-[460].SDB127	3813	5021	16704	11079	3743	5393	7439	7245	-2.78649891019653	-2.89258062397097	61636.6319797069	55432.9762041472	18543.8662410659	6747.66530684269	-0.153043562391385	0.547051452817152	0.693218423330069
GQ2-[430].SDB16	5418	6994	6428	3868	528	741	1146	1498	-4.63345223293961	-3.19644883948879	9721.1414630004	40907.2144327931	17420.0678681884	1135.65986742071	2.07315766947212	0.000185635256214708	0.00190859434155028
GT2-[430].SDB51	98	92	393	223	25	54	80	78	-7.44718580426226	-6.70962228707088	583.080207282762	1219.12451674043	425.700292833946	83.5664031629279	1.06407922859263	0.00898624926653795	0.0349193925302969
TetraSLac-[490].SDB15	64	93	1357	843	399	673	1006	1457	-4.75902812039225	-5.75804297276804	8573.93818523333	3157.28444790065	2832.70854913593	1652.77451992726	-1.44127377329696	0.079562850636339	0.182917807733062
CT|Sda-[570].SDB21	8195	11154	7747	4786	908	1212	1841	2487	-4.12837929441485	-2.82808889222653	16108.9655678783	59125.7414288086	31636.8018729466	2103.56363507571	1.87592251495259	0.00116096788959822	0.0070948037697669
SSEA-4-[570].SDB6	345	563	2297	1340	449	650	934	1128	-4.83172584358245	-5.02191907121433	7972.74966671389	6591.86430613553	3022.85572460356	579.674855013032	-0.274390826315178	0.448618357647205	0.604071799845107
3'SLecLN-[1270].SDB2	43	35	221	115	29	54	45	48	-7.65684538795289	-7.40838693448825	472.79655042572	606.14766225576	292.811601247829	147.179947704242	0.358449778680382	0.432240650965387	0.586436556812622
3'S-Tri-LeX-[220].SDB53	252	474	928	675	248	369	519	628	-5.41494954437619	-5.61282588544955	4449.56231252988	3650.73819931338	708.233253116508	319.043869696892	-0.285475215975797	0.257372474730051	0.413468121752713
3'S-Di-Lex-[760].SDB52	40	60	544	284	49	84	112	166	-6.89565222749287	-6.67572875799657	1012.17658979678	1261.15317540998	949.31083711338	175.057998407416	0.317282498817419	0.586232217934671	0.716506044142376
3'SLN-[350].SDB129	572	680	1861	1205	1355	2415	3754	2878	-3.64037005831801	-4.99710008818282	26242.6308647539	6757.51480996171	1375.58070914181	3569.47833550063	-1.95734768591109	2.49171488755408e-05	0.000628014743474019
3'SLN-[650].SDB71	69	104	558	304	182	214	342	403	-5.84018247125974	-6.52344518163637	2908.31189405738	1468.60078028265	815.200913702177	363.709527581365	-0.985739723884714	0.0426328638714048	0.118608940342624
GM3-[590].SDB70	444	1242	2428	1582	651	784	1183	1606	-4.5381438510529	-4.75002426752161	10693.2363837252	8651.48525046789	2556.34427996076	1605.14848475062	-0.305678826100896	0.316050605612228	0.473744618475352
6'SLDN-[590].SDB35	206	377	1848	1173	491	737	1170	1370	-4.67312860704497	-5.27355525557789	9342.99319947894	5125.35619157358	3001.87141110815	671.906140217231	-0.866232548256021	0.0774199357389398	0.180899523050137
6′SLN-[270].SDB128	860	1383	828	456	679	1249	2250	1626	-4.24557121376193	-5.03110800266308	14327.54724897	6531.569563292	3835.66745464333	2389.68425730658	-1.13329002978352	0.0318274007951235	0.0938177044127577
GD3-[410].SDB45	9	5	156	89	2	10	7	25	-9.16250191798986	-7.95899139345035	104.900117967686	349.505453235142	319.065821867865	69.3537919527464	1.73629866541082	0.0918575856047464	0.202710412677141
3'SLec.(Gc)-[190].SDB74	103	145	610	393	105	156	276	344	-6.14621801804159	-6.29881913187447	2141.56583686223	1838.47449163014	845.457511178421	322.505679926077	-0.220156870160821	0.553328997577177	0.696532100823383
3'SLN.(Gc)-[190].SDB73	50	64	86	46	48	58	128	110	-7.06669468906535	-7.77454202795664	853.04804351331	420.299910894965	111.843988732579	118.276647101506	-1.02120784552492	0.00577771429365306	0.0248859380720599
9OAc3'SLN-[860].SDB17	315	359	1570	969	422	574	994	919	-4.91458865219402	-5.34630539224067	7338.73604458653	4765.72600131383	1991.61789669364	453.38044051378	-0.622835599934052	0.0916742413427461	0.202710412677141
(Galf)2-[490].SDB131	21	30	35	18	14	18	21	35	-8.39673901563408	-8.63043589100238	225.601809929798	178.586783824597	55.6645802337092	47.2741964389036	-0.337153323165081	0.381090452123171	0.537435252994216
(Galf)4-[30].SDB125	1678	2726	6706	3911	2176	3771	5559	5583	-3.15290373516884	-3.76888225602132	42727.8761221292	23077.8439975939	4443.82796852805	2282.85531985986	-0.888669157327988	0.00124590196234424	0.00736214795930687
(Galf)4-[220].SDB126	1649	2638	5620	3649	1459	2357	3169	3410	-3.63349748257814	-3.85003618227567	26423.606505059	21278.9665030163	2902.7702616299	1762.44228632976	-0.312399308214172	0.135051672351974	0.266010869784191
(Galf)3-[380].SDB132	4309	6470	12509	8337	2972	4528	7331	6122	-2.93504364729916	-2.98413104249338	53128.4003446072	50583.4393165175	3733.66721519351	4660.77202680639	-0.0708181416168543	0.608504045593206	0.738592989966454
(Galf)4-[590].SDB20	4354	7017	15203	10219	4040	6261	8698	8687	-2.64807465813362	-2.85383310714983	70787.3718328766	57623.0217974108	9273.69377317158	5216.52187790223	-0.296846694016689	0.0905690056602585	0.2011081957984
2'F-B.type.2-[970].SDB39	0	0	3	1	0	0	1	2	-11.7093379143826	-11.8642382247883	8.21673266123558	7.03763610452666	5.97204634568169	7.24411989287751	-0.223473909654466	0.841758426576429	0.913288732931937
3'SLex-[140].SDB65	2	4	15	20	4	6	12	20	-9.20058597322041	-9.64929952887723	100.9802127967	64.4707110928397	50.6053881334732	36.7988680481693	-0.64735682152575	0.300770746292695	0.458531095094407
A.tetra.L-[890].SDB29	843	1041	1405	1041	102	161	202	335	-6.22352407830698	-4.90291045282687	1982.2472991957	7424.94165061808	1477.21296474832	404.67190976119	1.90524272841055	6.81814775059365e-05	0.00105977731340749
B.tetra.type.2-[1000].SDB26	173	243	546	381	35	42	66	93	-7.43152154670631	-6.15454367852614	592.285635699803	2123.80990429726	336.928634211449	98.2363157314681	1.84228963774849	3.97405728051003e-05	0.000789291932101298
bMan-[320].SDB8	1732	2571	4789	3162	2128	3331	5518	4536	-3.24120595769567	-3.92625866694579	39116.6935655468	19717.3037279803	937.920358136187	3507.84683731819	-0.988322146382697	0.000237895476027418	0.00233007212821375
Galf-[730].SDB130	3179	4051	3204	1864	4365	7676	13609	9283	-2.43994516160762	-3.78787465305197	87165.6313540135	22643.6764140214	11572.2398988674	15085.2649601596	-1.94465119277474	0.000672249886319954	0.00480658668718767
GD1a-[570].SDB14	777	736	1471	845	188	217	382	435	-5.78180284926142	-5.04775252968107	3083.15193650164	6423.75443223975	1469.67989988284	372.749284574974	1.05901075582153	0.00230394533768771	0.0118512296147246
Globoside-P-[300].SDB44	122365	82544	66805	57026	524	701	996	1683	-4.64163321288129	-0.424878159049776	9641.9374247552	653849.445914569	486219.212728605	2204.87742176373	6.0834916048062	5.76146428330031e-06	0.000228858164586651
Lec-LeX-[510].SDB1	2238	2745	1768	1224	201	240	295	530	-5.73711887248329	-4.19354462615136	3224.04378819616	15092.6919950619	8726.9004930298	784.614410375773	2.226906910427	0.00114885448536099	0.00708130135373369
Ley-[1780].SDB50	1	1	36	21	1	4	10	1	-10.118847152654	-9.40599695037151	40.3125729960983	82.2294579917829	77.9785795301112	31.3330994570328	1.02842545172963	0.330509436760677	0.487245870688421
Ley-Lex-[760].SDB22	120	237	1467	984	287	388	531	729	-5.3183945562014	-5.54077500570957	4900.61507515493	3923.48493648505	2761.95150708475	637.087231960635	-0.320827171696088	0.557414074089917	0.698549754442688
P1.penta-[860].SDB13	6437	5258	2294	1622	70	99	149	162	-6.71181564595035	-3.42574270080325	1216.45346950987	32525.1155869103	29074.0391562918	59.9986751438724	4.74080114196311	0.000134992194164583	0.00163592235301147
P1.tetra-[350].SDB5	2	0	1	1	0	2	1	0	-11.6558006071348	-11.764540174835	8.66862296688802	7.77544260497027	9.65712445991761	11.4287921349095	-0.15687803506946	0.894586753696929	0.939250409534955
