## Supplementary material for "Genetically Encoded, Multivalent Liquid Glycan Array (LiGA)": Figure3A_SNA-YG-knownGlycans.txt

sequence	20171016-87YGqjEV1	20171016-87YGqjEV2	20171016-87YGqjZQ1	20171016-87YGqjZQ2	20171016-87YGsaEV1	20171016-87YGsaEV2	20171016-87YGsaZQ1	20171016-87YGsaZQ2	control_coef	test_coef	control_CPM	test_CPM	sd_control	sd_test	logFC	PValue	QValue
aMan-[1030].SDB28	6874	12137	1860	2261	1320	1946	3355	2752	-3.56264113047668	-3.66787693016388	28363.8131687543	25530.6157288559	9274.60773946097	3790.43697867531	-0.151823166332707	0.564288044827793	0.701679916611951
Gal-[1130].SDB10	15682	30026	11500	7887	2345	3797	5567	4848	-2.98346385740482	-2.49299946152174	50617.1990937152	82661.6539089733	22375.9672159427	6810.31852044427	0.707590551673121	0.00737711132034305	0.0301407691088302
bMan-[1160].SDB11	3917	6679	1335	1424	964	1718	4009	2321	-3.63839117681947	-4.1795477700899	26294.613338059	15305.4275740262	4114.59428951776	8901.43339134634	-0.780723933455617	0.0193299540563395	0.0630616427012738
bMan-[1430].SDB12	2014	3517	718	843	730	1003	3603	1949	-3.88287621272841	-4.80168769450284	20591.5143516428	8215.86946402157	1826.0363334002	9689.44784439621	-1.32556476826781	0.00237916621705654	0.0120645662779817
H-type1-[700].SDB59	536	919	812	973	97	130	333	273	-6.02990148117021	-5.28425856452709	2405.73097674555	5070.79045865283	2912.54491301878	585.134415518576	1.07573533811501	0.0311340507667887	0.0923686568392279
Ley-Di-Lex-[320].SDB40	926	2051	1189	917	108	179	306	276	-5.95851998501351	-4.9399281684349	2583.73310738091	7155.11231677179	3119.36428688386	315.517831918038	1.46951736246803	0.00076566950088432	0.00531508439934261
Di-N3-[160].SDB82	938	1908	1499	1834	354	684	1543	779	-4.6176526259752	-4.65294725469888	9875.95142525055	9533.462941078	5361.01381948117	3763.89105796176	-0.0509193858296776	0.910159570984605	0.947254866454138
A.tetra.type.2-[1050].SDB24	165	265	81	104	42	66	104	119	-6.92641960554214	-7.16149546141716	981.508773378776	775.893366585529	15.9322965387365	56.547563171867	-0.339142771503616	0.029203638100224	0.0881038027074268
Tri-BN3-[840].SDB81	825	1388	361	452	228	385	638	436	-5.27057944653357	-5.6020058354193	5140.63098905196	3690.45384444095	279.25410836129	1102.69142628886	-0.478147207665176	0.0209786473221776	0.0669630930149865
LacDiNAc-[840].SDB34	236	473	427	335	46	47	78	82	-7.15514666813993	-6.08907969902261	780.835023355114	2267.49473249563	1393.12921160509	132.288676522303	1.53800952960109	0.00563863922525355	0.024434103309432
Tri-AN3-[860].SDB80	390	708	186	167	107	175	320	214	-6.00644410313938	-6.35754980673663	2462.83019851623	1733.60918984748	331.57310270363	545.127683801733	-0.506538457407587	0.0443525796961079	0.12150227771156
Gala3Lex-[650].SDB23	923	1207	260	354	261	414	661	739	-5.09423534114213	-5.72841951069873	6131.99372592746	3252.21326208861	848.536495190544	388.285073515413	-0.914934356429594	0.000874485782934611	0.00584352649344156
Galili-tri-[680].SDB57	1029	2111	1611	2047	289	387	827	562	-5.08263871762211	-4.56045310599102	6203.51806746722	10457.3195956356	5838.5908410488	1361.49281390026	0.753354592323735	0.0942650790683801	0.206114775333002
P1.tri-[1220].SDB58	83	145	29	25	23	50	28	82	-7.49992603106625	-8.03105109906772	553.125282722078	325.206205272887	104.573434854355	218.20467211563	-0.76625150169754	0.0671226154535238	0.1621373988151
LeA-[1380].SDB56	13	20	4	0	1	13	9	17	-9.0414547147934	-10.0250901725249	118.398475103182	44.2750089333891	27.9660283789689	74.8257191853047	-1.41908599691176	0.067997051985924	0.163147289160858
LNT-NAc-[920].SDB42	189	318	190	111	33	39	52	80	-7.3897715348148	-6.80107674774927	617.537023104579	1112.576538377	488.903139055489	91.2753225582955	0.849307049896622	0.0187756473819986	0.0621508698061528
Lec-[1000].SDB67	210	372	301	241	56	57	134	113	-6.83122581634021	-6.38644338885497	1079.53399579219	1684.23573323095	902.81128233895	206.055518868293	0.641685402407503	0.11156860501036	0.22988920052567
Di-Lex-[490].SDB48	306	497	299	420	60	106	197	181	-6.44428466454199	-6.11026256583525	1589.58124630339	2219.96784855602	927.880609800697	262.261727333091	0.481892025351544	0.151158789913612	0.289754784955047
Tri-Lex-[490].SDB49	1222	1673	574	814	301	320	524	842	-5.13687237419601	-5.19302237876228	5876.03905481392	5555.1915237491	574.333190021958	1118.85528934684	-0.0810073331336423	0.627454422508032	0.751473889603422
Tri-LN-[730].SDB47	26	51	26	18	7	13	27	16	-8.57452891049185	-8.73929808729841	188.855400868819	160.166271203423	60.2570478229915	57.1402316668858	-0.237711674270176	0.491052799519542	0.644225232397197
LNnT-[350].SDB88	2608	4196	3442	3229	457	578	938	1024	-4.70308680397058	-3.88830370136752	9067.24505120543	20480.0568821179	10389.8910047672	491.088600520943	1.17548354152556	0.00662231266536075	0.0275287997426334
Lac-[80].SDB25	5039	7846	2978	4167	811	1084	1712	2014	-4.0835365368868	-3.62736878208535	16847.777383855	26586.0461387505	4206.38574578096	475.643185394006	0.658110957665508	0.000645499717887065	0.00472653550306964
Lac-[220].SDB27	2810	4178	1524	2145	521	635	879	1053	-4.65272767346718	-4.26745017678998	9535.55654046214	14017.4797191659	1824.44252390791	1113.33136864447	0.555837933822317	0.00294187764149096	0.0141598545436343
Lac-[650].SDB66	377	744	1142	1337	109	140	332	221	-6.03728763173767	-5.077284488814	2388.02734684987	6236.8222020311	4999.68533747496	592.319149821289	1.3849917735338	0.0504563466463189	0.133972396170586
Lac-peg4-[1080].SDB9	3650	7331	6213	5117	801	1213	2626	1564	-3.98750290681307	-3.37486824740134	18545.9673551932	34222.6269346797	19805.5143346291	5120.35882483262	0.883844985010001	0.0553829983744252	0.142441884308324
GNLN-[1130].SDB55	83	125	34	36	18	32	49	72	-7.60907616143904	-7.98662280678645	495.929805988356	339.980325982228	51.8235917357265	94.8849091997122	-0.544684672946973	0.025759184591372	0.0797308094494848
3'GN-Di-LN-[1110].SDB46	3	7	0	2	0	1	0	0	-12.4530765032938	-11.0830420121027	3.9056884004053	15.3707837103212	8.55396285113948	7.49967892494298	1.97654196628821	0.113466525451177	0.232460073632067
LNT-2-[970].SDB54	40	94	77	99	27	39	63	30	-7.59842431584445	-7.65389452534949	501.240608416878	474.193768570911	300.516104152851	168.428366957962	-0.0800265961699823	0.878331694442586	0.935896008579095
3'KDNLN-[220].SDB87	1186	1882	545	757	268	335	544	744	-5.18550695288962	-5.20560889978319	5597.09843073342	5485.7091766547	181.908053017797	575.326669875144	-0.0290009790955695	0.805694958039137	0.887107041020021
(Man)3-[460].SDB127	17628	28148	7765	9931	3743	5393	7439	7245	-2.60756008239631	-2.54643964645664	73714.1810518375	78360.1598113989	4164.15754052759	8787.65033317383	0.0881781498271309	0.473632718137147	0.630628293236611
GQ2-[430].SDB16	2692	4042	1292	1795	528	741	1146	1498	-4.45859054746123	-4.3769764337205	11578.6713797996	12563.2871839064	810.019587111228	804.180711313449	0.117744277160296	0.286445448504223	0.442350962592915
GT2-[430].SDB51	129	199	56	89	25	54	80	78	-7.2619938784496	-7.42219371481708	701.707520339137	597.836223770606	53.5418328369836	125.740455384694	-0.231119509478592	0.220321788902199	0.370394545243083
TetraSLac-[490].SDB15	2746	3893	970	1276	399	673	1006	1457	-4.58400107260137	-4.5309402917275	10213.9476856123	10770.5438565811	1661.77009039974	1635.47180210551	0.0765505254324306	0.637385266831076	0.757027351801029
CT|Sda-[570].SDB21	4739	6936	2265	3438	908	1212	1841	2487	-3.95447914095439	-3.79486492530577	19168.6501147281	22485.9428934755	2481.51130649091	1500.2771708075	0.230274637371633	0.0772843949616086	0.180899523050137
SSEA-4-[570].SDB6	3093	4939	1123	1631	449	650	934	1128	-4.65557799274299	-4.34576629353025	9508.41585802941	12961.5720724197	1693.468964176	287.222420885579	0.446963802063602	0.00480925017094038	0.0214913367013898
3'SLecLN-[1270].SDB2	63	125	36	53	29	54	45	48	-7.48589841415526	-7.95690363388017	560.938987996571	350.235898822029	40.3185111627064	185.342644124296	-0.679516894729948	0.0234361265520772	0.073173932247752
3'S-Tri-LeX-[220].SDB53	1397	2276	460	536	248	369	519	628	-5.23860243500833	-5.22114285914662	5307.66946788206	5401.15284087449	1338.56276761338	199.652238902775	0.0251888435117111	0.892148363638563	0.938067764708195
3'S-Di-Lex-[760].SDB52	257	423	87	106	49	84	112	166	-6.71919007286818	-6.8869912984789	1207.51581783361	1020.98105176427	225.476697009842	169.842108911744	-0.24208599604368	0.255881890885321	0.413468121752713
3'SLN-[350].SDB129	3710	5983	2676	3549	1355	2415	3754	2878	-3.45619759287763	-3.82608423421834	31549.4982680398	21794.7920564976	5230.0766065079	5858.02266360703	-0.533633623153318	0.028813948510062	0.087296496545315
3'SLN-[650].SDB71	660	1086	381	504	182	214	342	403	-5.66602386727233	-5.67758527361273	3461.60173696647	3421.81121312352	369.603598704241	291.637823331458	-0.0166795835929882	0.899418805814165	0.941558486320832
GM3-[590].SDB70	3193	4644	1653	2321	651	784	1183	1606	-4.3652813390284	-4.17040920712728	12711.0785496621	15445.9382425019	1765.48882697695	1246.25169112867	0.281141058301203	0.054613993061218	0.141481902314387
6'SLDN-[590].SDB35	28425	57804	14347	12337	491	737	1170	1370	-4.49607279497981	-2.01934964740802	11152.7096241598	132741.765965638	29855.7943696359	524.843680427392	3.57315620265673	2.06089059889103e-08	4.91178926069029e-06
6′SLN-[270].SDB128	27170	71410	36326	28460	679	1249	2250	1626	-4.05993582671937	-1.49330951007003	17250.1260770088	224628.015343196	94124.9676942012	3786.71476853509	3.70285905884511	2.41210218517709e-06	0.000107790816400101
GD3-[410].SDB45	22	32	9	8	2	10	7	25	-8.9702582029708	-9.33884171657474	127.135361189138	87.9412379961001	18.6105080986417	78.0268417502416	-0.531753607229845	0.25787453272079	0.413468121752713
3'SLec.(Gc)-[190].SDB74	494	822	287	417	105	156	276	344	-5.96898977763352	-5.9348055833992	2556.82307460741	2645.73707975283	382.866902301824	320.581630439061	0.0493173674986487	0.764413531643973	0.855929991047786
3'SLN.(Gc)-[190].SDB73	144	314	220	295	48	58	128	110	-6.88603253679921	-6.52302553052754	1021.96039867752	1469.2172095621	807.121532452667	163.619597342066	0.523708407756091	0.219905273479266	0.370394545243083
9OAc3'SLN-[860].SDB17	1909	2572	976	1393	422	574	994	919	-4.73533576423106	-4.7029967402197	8779.50049458283	9068.06171808037	1310.51377994938	766.674358556862	0.04665534956838	0.738414327541295	0.843396556217294
(Galf)2-[490].SDB131	78	175	27	22	14	18	21	35	-8.22936138190697	-8.00825523816484	266.706599538304	332.704703338288	142.688759479475	44.3416430358429	0.318988737086851	0.380515248444252	0.537435252994216
(Galf)4-[30].SDB125	8719	14014	3988	5509	2176	3771	5559	5583	-2.97256416852938	-3.21142427116789	51171.9285126619	40299.1754245587	1173.38873176867	4945.25344349399	-0.344602285542808	0.00835726487117328	0.0330135048778392
(Galf)4-[220].SDB126	6595	11257	3322	4270	1459	2357	3169	3410	-3.45475502465403	-3.44560905799585	31595.0434148042	31885.3361085411	479.354011142028	2659.19871668346	0.0131948407419003	0.89167236094319	0.938067764708195
(Galf)3-[380].SDB132	12256	22247	5329	6541	2972	4528	7331	6122	-2.75341645306278	-2.89076171994702	63709.827332816	55533.8952208033	6349.04684613414	8335.7096990833	-0.198147335423467	0.177728414399053	0.319285970591264
(Galf)4-[590].SDB20	22392	36993	6411	7879	4040	6261	8698	8687	-2.46871503754592	-2.48711423801945	84693.6172297208	83149.570558279	25917.8526011552	8145.80814679757	-0.0265444352794802	0.906423192279959	0.946120558365213
2'F-B.type.2-[970].SDB39	1	3	1	1	0	0	1	2	-11.5391770177254	-11.6906277940568	9.74090023757323	8.37191593987986	2.13512067904263	8.29338138094943	-0.218497283952209	0.800000846887608	0.885449853753312
3'SLex-[140].SDB65	37	52	26	22	4	6	12	20	-9.00882481144357	-8.61097858493729	122.325527141826	182.095627156537	46.846888918549	39.1775851830092	0.573970778017002	0.0935481734144877	0.205174674820119
A.tetra.L-[890].SDB29	487	782	183	278	102	161	202	335	-6.05032560947969	-6.16510240209721	2357.09438924762	2101.50315524047	229.098443228867	383.003182367912	-0.165587909518433	0.340939362103046	0.499064950583485
B.tetra.type.2-[1000].SDB26	187	293	70	83	35	42	66	93	-7.25876093932564	-7.18289296169885	703.979769077031	759.467550470602	124.038813188473	79.5531198284516	0.109454355084451	0.550839264277377	0.69584818720552
bMan-[320].SDB8	7052	10672	3285	4976	2128	3331	5518	4536	-3.05907034509663	-3.40397351782284	46931.3048635762	33240.9237913956	2951.13146622992	6471.12877178341	-0.49759009687897	0.00394258030109486	0.0179550631546677
Galf-[730].SDB130	5848	11012	2891	3429	4365	7676	13609	9283	-2.25417397915097	-3.56824583150315	104960.207257935	28205.2871364578	2319.83742061347	23580.19824875	-1.89580494476026	2.21106218548108e-06	0.000105393964174598
GD1a-[570].SDB14	923	1353	340	483	188	217	382	435	-5.60695969188356	-5.57564338885744	3672.21707427373	3789.03697357671	446.044541322423	310.63364138977	0.0451798750747633	0.735000845083366	0.840840966775371
Globoside-P-[300].SDB44	3280	4719	1517	1853	524	701	996	1683	-4.47080435150259	-4.24069446960113	11438.111886908	14397.5896820522	949.728913848929	2039.49257745878	0.331978385478775	0.0441904080697348	0.12150227771156
Lec-LeX-[510].SDB1	1481	2061	1396	1421	201	240	295	530	-5.56827891562566	-4.68140391065423	3817.04423773431	9265.99612063659	3532.82332777565	742.434015894901	1.27949017156065	0.00170568351072777	0.0096028638596091
Ley-[1780].SDB50	0	3	4	4	1	4	10	1	-9.92440770320781	-11.0685776453796	48.9648578833925	15.5947280649471	18.1613119315447	40.183158815002	-1.65068830150543	0.120853761796015	0.244788780974931
Ley-Lex-[760].SDB22	1297	1953	493	727	287	388	531	729	-5.14469394991415	-5.20539250377305	5830.25844208171	5486.89639068285	547.300794029803	472.348348305611	-0.0875695026413699	0.493689143544673	0.645315790922196
P1.penta-[860].SDB13	426	784	405	400	70	99	149	162	-6.5349866566565	-5.88212617348564	1451.74839880137	2788.84938928462	874.844775174253	50.2460201965361	0.941878581462975	0.00241208875505788	0.0121453764779323
P1.tetra-[350].SDB5	0	1	0	0	0	2	1	0	-11.515459300784	-13.0684062261731	9.97469371638587	2.1108787538166	1.42006455978217	14.1421475360468	-2.24042882802271	0.103901255300105	0.221099397439212
