## Supplementary material for "Genetically Encoded, Multivalent Liquid Glycan Array (LiGA)": Figure3A_UEA-YG-knownGlycans.txt

sequence	20171003-87YGqgEV1	20171003-87YGqgEV2	20171016-87YGqgZQ1	20171016-87YGqgZQ2	20171016-87YGsaEV1	20171016-87YGsaEV2	20171016-87YGsaZQ1	20171016-87YGsaZQ2	control_coef	test_coef	control_CPM	test_CPM	sd_control	sd_test	logFC	PValue	QValue
aMan-[1030].SDB28	6523	11027	11757	4823	1320	1946	3355	2752	-3.51548357168709	-3.35940305988676	29733.4212364118	34756.0000041159	20663.1823459651	3147.04262524945	0.225176580353753	0.601518496937393	0.731438308350742
Gal-[1130].SDB10	7628	11188	28678	14055	2345	3797	5567	4848	-2.93698544464253	-2.96917615269191	53025.3358555204	51345.5938412181	7314.69759574441	5213.14252276587	-0.0464413748655449	0.764705804011967	0.855929991047786
bMan-[1160].SDB11	7464	13470	7617	3941	964	1718	4009	2321	-3.59592208803242	-3.29389261337275	27435.3736792826	37109.1164413423	29434.0549435012	8467.80551944995	0.435736425293814	0.475241518721238	0.630910149243862
bMan-[1430].SDB12	6242	11403	3331	1510	730	1003	3603	1949	-3.83892098489671	-3.5571445623437	21516.805782283	28520.1460539275	27892.1285932343	9619.85194044575	0.406517447456661	0.625804557362744	0.751473889603422
H-type1-[700].SDB59	16397	46256	7456	7091	97	130	333	273	-5.98319349037731	-2.31838530280411	2520.76339105018	98432.3958682064	108697.176920181	582.992256736016	5.28720059802113	0.000500871365133299	0.00398491017421768
Ley-Di-Lex-[320].SDB40	4659	12177	8361	8321	108	179	306	276	-5.91215710206989	-3.37611132953192	2706.3427289272	34180.1118290346	21679.9133195911	237.328143019477	3.65874065950796	3.78375677890017e-05	0.000789291932101298
Di-N3-[160].SDB82	9310	27015	11452	17146	354	684	1543	779	-4.57743084724674	-2.66057094659196	10281.2765644171	69908.2964445282	52741.7150413765	3595.73676786467	2.76544427275356	0.00105073102086943	0.00664147725425664
A.tetra.type.2-[1050].SDB24	228	263	516	428	42	66	104	119	-6.87813059230841	-6.65254525389562	1030.06786320069	1290.73267864993	270.011056879473	62.7053894749794	0.32545084902538	0.157226553909588	0.295057706155789
Tri-BN3-[840].SDB81	878	1383	1731	850	228	385	638	436	-5.22640476501675	-5.34823326669999	5372.80712468298	4756.54713057394	2318.86044425293	962.746094639838	-0.175761375217336	0.645888949998927	0.764587084849723
LacDiNAc-[840].SDB34	497	480	633	600	46	47	78	82	-7.09968128443051	-6.1106022552399	825.367938962782	2219.2138770645	979.576774897988	160.940417519859	1.42693941046056	0.00306411963789743	0.0146056369406444
Tri-AN3-[860].SDB80	529	753	906	348	107	175	320	214	-5.96224401026056	-5.9627901565842	2574.12911391375	2572.72364659196	1466.11230509834	484.735165983983	-0.000787922592714247	0.998564834897586	0.998564834897586
Gala3Lex-[650].SDB23	824	720	2973	1477	261	414	661	739	-5.04503731861502	-5.33742339423422	6441.21998195652	4808.24371174868	832.704329289412	386.874676053449	-0.421823941320812	0.0700162086046472	0.167335068550981
Galili-tri-[680].SDB57	1317	1375	1511	1573	289	387	827	562	-5.03616678313345	-5.12659057712971	6498.61122153924	5936.76695692371	2794.27960890768	1290.10684258639	-0.130453959176774	0.734502607185145	0.840840966775371
P1.tri-[1220].SDB58	82	128	416	318	23	50	28	82	-7.44747549719618	-7.21266250502165	582.911317531069	737.191763418752	161.332581516451	229.400924574062	0.3387635393465	0.359745917280377	0.519632991627211
LeA-[1380].SDB56	60	81	134	94	1	13	9	17	-9.00888003615742	-7.98846678349521	122.318771936123	339.353987833635	94.8721833468862	76.3391070369098	1.47214513927314	0.0164584608516251	0.0563052608081911
LNT-NAc-[920].SDB42	136	188	416	136	33	39	52	80	-7.33429062750361	-7.16857617757733	652.766790826802	770.418890364887	267.183177464855	122.042563029869	0.239075415112291	0.476745006616581	0.631245703205288
Lec-[1000].SDB67	195	243	636	397	56	57	134	113	-6.7804929498755	-6.69298761428099	1135.71490978459	1239.57386674279	91.5288758368613	222.469506358028	0.126243513713526	0.547787984869215	0.693218423330069
Di-Lex-[490].SDB48	317	229	482	558	60	106	197	181	-6.39924743081581	-6.51669124558813	1662.80818061364	1478.55318716077	564.163992327939	236.145298022633	-0.169435609155102	0.579311058167793	0.714478740401134
Tri-Lex-[490].SDB49	380	354	5738	3422	301	320	524	842	-5.08022007084806	-5.07397728857994	6218.54034589829	6257.48276735937	4632.41453889514	1455.01721629514	0.00900643101957	0.987583295294312	0.994538107233004
Tri-LN-[730].SDB47	110	185	26	74	7	13	27	16	-8.53560173420815	-7.61021370154169	196.35197190035	495.365986690273	441.772412984438	53.2070686776594	1.3350527256259	0.144414662875407	0.282121540863158
LNnT-[350].SDB88	704	938	6714	3754	457	578	938	1024	-4.65174603579371	-4.79450822768784	9544.92159779431	8275.06727628145	3891.48298079371	790.612590574065	-0.205962306272098	0.568148893494231	0.705254268833985
Lac-[80].SDB25	2272	2559	9862	5331	811	1084	1712	2014	-4.03207450189541	-4.1535535757336	17737.4952924782	15708.4958549229	1662.69674500305	1287.81304407185	-0.175257257398147	0.399097074929493	0.557332829247241
Lac-[220].SDB27	1467	1613	5384	2918	521	635	879	1053	-4.60028851557638	-4.68231943402209	10048.9360517734	9257.51676677715	715.121255150458	1426.02045854035	-0.118345599241198	0.5630678937274	0.701382480862528
Lac-[650].SDB66	435	397	584	859	109	140	332	221	-5.9911020096822	-6.13085005339274	2500.90650787604	2174.73153685079	829.860385579348	572.193685176482	-0.201613809635123	0.558475884580233	0.698549754442688
Lac-peg4-[1080].SDB9	5956	7395	3158	2394	801	1213	2626	1564	-3.9433447238699	-3.76090122360271	19383.274501433	23262.7659712453	19491.7800954624	4815.25460071053	0.263210333077906	0.696299094828672	0.806894412970017
GNLN-[1130].SDB55	214	223	514	427	18	32	49	72	-7.56339784838211	-6.7153242927709	519.108392227235	1212.19284279981	224.945007903936	110.87450240984	1.22351151298936	0.000847871729262574	0.00571913477757302
3'GN-Di-LN-[1110].SDB46	4	2	4	2	0	1	0	0	-12.4681266249602	-11.3809860243108	3.84734743531105	11.4103921659228	9.93238824855365	7.51391267263998	1.56841235330583	0.21983733875392	0.370394545243083
LNT-2-[970].SDB54	303	337	100	279	27	39	63	30	-7.54972358168074	-6.71300818674986	526.255573694269	1215.00366376484	875.652131861861	166.887693633053	1.20712515090223	0.108622131943863	0.226176621781873
3'KDNLN-[220].SDB87	453	389	3445	2052	268	335	544	744	-5.13199914557804	-5.43164496518606	5904.74422311161	4375.89168954834	2099.36366642332	861.178284248159	-0.432297537971596	0.27300013005331	0.430660018409674
(Man)3-[460].SDB127	9875	12532	63174	28532	3743	5393	7439	7245	-2.55904815594018	-2.48566230986127	77378.3575317223	83270.3854471587	21830.1919293919	8236.56446693069	0.105873396209496	0.582574972942463	0.714478740401134
GQ2-[430].SDB16	773	1059	6652	3814	528	741	1146	1498	-4.40656820533634	-4.75936505724475	12196.9640650649	8571.04979611737	3581.82459029545	1307.05862596503	-0.508978268689508	0.148906975774677	0.287344302705148
GT2-[430].SDB51	17	19	487	373	25	54	80	78	-7.21928553413538	-7.48838471739034	732.325453551365	559.546055919356	519.662448756597	105.865842081638	-0.388228057189188	0.611605220224432	0.73992848132059
TetraSLac-[490].SDB15	358	382	8121	4734	399	673	1006	1457	-4.532548994307	-4.7907667469975	10753.2311841005	8306.08627301011	6992.85574631927	1966.7300964002	-0.372529471276081	0.579736447341734	0.714478740401134
CT|Sda-[570].SDB21	1688	1939	8462	5038	908	1212	1841	2487	-3.90165648405741	-4.34013235534146	20208.4087981645	13034.8028634774	2449.04986799191	2435.18374566832	-0.63258696505097	0.022303663480275	0.0701928466227482
SSEA-4-[570].SDB6	882	951	8296	3897	449	650	934	1128	-4.60482262964571	-4.66550526286906	10003.4761674709	9414.49022924841	4661.26308441687	590.387589976887	-0.08754653401942	0.811220551941855	0.887969116370336
3'SLecLN-[1270].SDB2	217	251	289	129	29	54	45	48	-7.43396605407648	-6.9829107288204	590.839557292852	927.599279962375	560.92651879926	178.706004276295	0.650735280913504	0.212769771667042	0.365375236104779
3'S-Tri-LeX-[220].SDB53	809	1232	5940	3371	248	369	519	628	-5.18815773351617	-4.80206927660605	5582.28139767657	8212.73503333118	2531.33701720986	314.476895912439	0.557007902128708	0.0609772686930383	0.149831607777453
3'S-Di-Lex-[760].SDB52	207	286	898	555	49	84	112	166	-6.66957332884638	-6.46676056473373	1268.94005563691	1554.25248692804	104.521663872474	202.994023469491	0.292596969014305	0.145694321793695	0.283845885783357
3'SLN-[350].SDB129	1375	1706	7502	3889	1355	2415	3754	2878	-3.41170341841398	-4.51892464738809	32984.9652962794	10900.7395067972	2044.31007541534	4782.76466722517	-1.59738257620793	8.51737645299562e-05	0.00124284166610038
3'SLN-[650].SDB71	243	284	1499	1231	182	214	342	403	-5.61310958682953	-6.03671502479992	3649.70262675192	2389.39513944261	1002.73555936219	442.479811933365	-0.611133464653479	0.080634026778591	0.184786311367604
GM3-[590].SDB70	1021	1113	11640	6278	651	784	1183	1606	-4.31149367413209	-4.33167232437837	13413.4992267997	13145.5454817838	7768.35776775542	1899.54154049774	-0.0291116386421467	0.94798257548019	0.972464191489722
6'SLDN-[590].SDB35	878	867	7613	4152	491	737	1170	1370	-4.44577497963974	-4.69087958926039	11728.0135364431	9178.60919848642	4515.69412903797	767.959449258726	-0.353611204798738	0.356373367906676	0.516849813495484
6′SLN-[270].SDB128	2816	3360	3689	2861	679	1249	2250	1626	-4.0160591231766	-4.33586753560489	18023.8549556086	13090.5126596704	6442.00730616374	3289.59041985063	-0.461386010644873	0.258196375548567	0.413468121752713
GD3-[410].SDB45	29	29	178	122	2	10	7	25	-8.93633300616981	-8.24502882252508	131.522448989198	262.560553502641	98.5423519358938	85.2408516830611	0.997341117490041	0.0893187154709822	0.200197120883236
3'SLec.(Gc)-[190].SDB74	212	183	1756	1009	105	156	276	344	-5.91870294179833	-6.14093224577971	2688.68529758	2152.91563596082	1096.58941403949	395.959975437333	-0.320609114794138	0.419712643582036	0.574893755098
3'SLN.(Gc)-[190].SDB73	161	133	187	246	48	58	128	110	-6.83760363608207	-7.23998949202282	1072.67083183726	717.31929764452	313.211022133302	166.886586882503	-0.580520078889581	0.133380141632206	0.263444202395103
9OAc3'SLN-[860].SDB17	1001	1069	4328	2074	422	574	994	919	-4.68624615659544	-5.01597188662561	9221.23634490942	6631.18414522654	898.265303287765	701.076536557866	-0.475693675568021	0.0385391702545152	0.109782895346527
(Galf)2-[490].SDB131	52	93	77	42	14	18	21	35	-8.17423927793737	-8.198685660759	281.820763947402	275.014795271128	179.52079806701	55.9267255369432	-0.0352686752644409	0.945847624399677	0.972464191489722
(Galf)4-[30].SDB125	5148	5237	18732	13500	2176	3771	5559	5583	-2.9252494030172	-3.37327480865187	53651.3094455331	34277.2020640617	5058.67521782908	2831.79850934977	-0.646364030901402	0.00235020414564984	0.0120028283152831
(Galf)4-[220].SDB126	4232	5544	18959	11960	1459	2357	3169	3410	-3.40640209598406	-3.43972869009003	33160.2935578589	32073.3859749829	3284.03989560375	1808.61249690611	-0.0480801120463996	0.762798088857114	0.855929991047786
(Galf)3-[380].SDB132	12625	18589	44217	23512	2972	4528	7331	6122	-2.70652935162346	-2.47926953151435	66768.1337704548	83804.4197268498	12284.7142194557	6640.5619271358	0.327866615464728	0.0417131420165673	0.116503502116584
(Galf)4-[590].SDB20	14483	20267	45794	21304	4040	6261	8698	8687	-2.42064689829955	-2.4271488846055	88864.1128180914	88288.1939108345	19717.2254934079	6115.14545951139	-0.00938038339952058	0.95603888995507	0.975905817918883
2'F-B.type.2-[970].SDB39	1	2	7	7	0	0	1	2	-11.528683343073	-11.1610810274761	9.84365627677694	14.2168734526949	5.91371443871824	9.0189454942526	0.530338037730977	0.522943382599843	0.670079782363598
3'SLex-[140].SDB65	9	5	71	51	4	6	12	20	-8.97239122865418	-9.24863775402918	126.864467213069	96.2426689905454	57.877292524069	45.2398451297371	-0.398539492221323	0.484674836090235	0.639377320672542
A.tetra.L-[890].SDB29	6998	16831	22834	12321	102	161	202	335	-5.99805955617185	-2.9210161771207	2483.56672569938	53878.9089582494	24416.0091196973	473.201435573388	4.43923522355731	1.22295484112841e-06	6.74767060251949e-05
B.tetra.type.2-[1000].SDB26	3398	7066	5541	2748	35	42	66	93	-7.2055968960221	-3.92307217559232	742.418916942069	19780.2329542938	13721.6594755113	116.920431026922	4.73568213575947	2.20306896829703e-05	0.000605843966281683
bMan-[320].SDB8	5006	6988	15808	8618	2128	3331	5518	4536	-3.01254074644403	-3.46035998985319	49166.6000668405	31418.4496592424	5318.63941541052	5092.9871342515	-0.646066601681048	0.00505066141912985	0.02229149947332
Galf-[730].SDB130	9366	12993	7701	3777	4365	7676	13609	9283	-2.21035705447107	-3.22779959495728	109661.4864004	39644.6371428885	31387.738731114	20634.0645204989	-1.46785930754893	0.0364930542534654	0.104789292334248
GD1a-[570].SDB14	280	325	2669	1516	188	217	382	435	-5.55427393588995	-5.73005147612888	3870.8779550876	3246.9100909464	1639.64103052828	466.524902017273	-0.253593385602369	0.514528568550061	0.661668932577866
Globoside-P-[300].SDB44	1128	895	9901	5875	524	701	996	1683	-4.4158494660482	-4.42653338440816	12084.2845744153	11955.8643019908	6689.96571089455	2625.48123114362	-0.0154136360351741	0.972444067234577	0.983447677613469
Lec-LeX-[510].SDB1	696	653	4717	2585	201	240	295	530	-5.51199589290149	-5.09750204966728	4038.03983987177	6111.99497258037	2367.98120465127	939.303067937234	0.597988212113002	0.109462662378648	0.226857401741256
Ley-[1780].SDB50	3	14	36	23	1	4	10	1	-9.89300599646805	-9.73103821889142	50.5268340001705	59.4105808368954	24.7327743210681	40.3989718016431	0.233670109493613	0.729939148444113	0.837731125421414
Ley-Lex-[760].SDB22	8048	20603	43548	27009	287	388	531	729	-5.09208964029611	-2.51379785789258	6145.16527610262	80960.179371159	22486.0723714163	723.185957721338	3.71968876843834	1.9967848995503e-07	2.18255110576749e-05
P1.penta-[860].SDB13	264	297	622	464	70	99	149	162	-6.48482098860471	-6.52100897126705	1526.43399126955	1472.1829624349	294.160094970448	65.1630402118547	-0.052208223126731	0.796862887954683	0.88334413160868
P1.tetra-[350].SDB5	0	1	0	0	0	2	1	0	-11.4874846204696	-13.4047587679454	10.2576722470322	1.50795102160849	2.66895918286626	14.1684266828289	-2.76604190458799	0.0724391719781545	0.170937320014457
