## Supplementary material for "Genetically Encoded, Multivalent Liquid Glycan Array (LiGA)": Figure4B_ConA-YU-knownGlycans.txt

sequence	20190703-87YUbcBS1	20190703-87YUbcBS2	20190703-87YUbcBS3	20190703-87YUsbBS1	20190703-87YUsbBS2	20190703-87YUsbBS3	20190703-87YUsbBS4	control_coef	test_coef	control_CPM	test_CPM	sd_control	sd_test	logFC	PValue	QValue
bMan-[<8].SDB99	25	22	15	4	305	0	20	-7.20948643	-7.101383832	739.536862	823.9639063	479.286165	487.5665419	0.155959082	0.821172911	0.85629890528
bMan-[<8].SDB126	246	75	243	5	646	3	50	-6.458896157	-5.036637603	1566.523953	6495.552267	2313.433238	772.098939	2.051885362	0.001714576	0.00810526836363636
bMan-[80].SDB125	397	269	832	8	351	7	70	-6.341880968	-3.958127987	1760.98676	19098.83412	11233.4634	506.6259046	3.439028605	0.000139141	0.0009044165
bMan-[80].SDB89	229	75	112	5	176	5	19	-7.088415316	-5.354812254	834.7190839	4725.356582	502.9498817	467.4184785	2.501060541	4.75E-05	0.0003705
bMan-[190].SDB88	468	493	916	4	139	5	27	-7.089046472	-3.672374651	834.192412	25416.04399	12899.14374	483.2891411	4.929215492	2.09E-05	0.000203775
bMan-[350].SDB87	1083	598	1300	1	183	1	62	-7.026783004	-3.29396596	887.7831868	37106.39472	12096.97274	797.5908112	5.385316638	4.40E-05	0.0003705
aMan-[160].SDB54	62	19	54	9	165	3	7	-7.218923162	-6.467415034	732.5908758	1553.235609	427.1808366	533.5564004	1.08419705	0.100151643	0.19529570385
aMan-[160].SDB57	48	15	63	0	98	1	24	-7.756057027	-6.51851422	428.141407	1475.860278	778.0158106	305.8178597	1.785396871	0.02469227	0.059261448
aMan-[540].SDB53	203	303	169	6	163	8	35	-6.729753264	-4.601946275	1194.827729	10032.29113	7982.206448	862.4024138	3.06977659	0.000793905	0.004128306
aMan-[1810].SDB49	132	16	46	229	4322	98	625	-3.636199966	-6.249178573	26352.29356	1932.040515	1006.103505	9911.570828	-3.769731278	0.000270079	0.00156045644444444
aMan-[1860].SDB48	2	0	0	0	30	1	7	-8.795106266	-10.63496257	151.4725306	24.05993449	26.24920068	138.1905563	-2.654351566	0.038145529	0.0875103312352941
(Man)3-[140].SDB17	2715	1284	2484	4	488	6	41	-6.538002253	-2.54100987	1447.377106	78786.79517	15904.1475	606.8942615	5.76644109	7.69E-06	0.00011999
(Man)3-[300].SDB15	9842	5935	8205	16	379	14	55	-5.999435258	-1.195075686	2480.152428	302681.0445	76518.02837	1384.099844	6.931225728	9.23E-06	0.00011999
(Man)3-[300].SDB16	6970	4126	6294	15	512	12	111	-5.837663083	-1.519742994	2915.648298	218768.1044	53793.63523	864.6058251	6.229441899	8.93E-06	0.00011999
(Man)3-[1160].SDB13	258	123	157	1	166	15	37	-6.527401658	-5.033577401	1462.801775	6515.460415	1111.767063	2134.700798	2.155132848	0.018988442	0.0514844271724138
(Man)3-[1400].SDB12	548	217	285	11	300	7	78	-6.271649907	-4.397760243	1889.109156	12304.86898	1542.756784	560.5295579	2.703451326	0.000166909	0.00104151216
Gal-[<8].SDB107	5	1	1	0	39	0	1	-9.242779633	-9.443779745	96.80812485	79.18055992	38.71406234	72.52928647	-0.289981865	0.751991737	0.803498020356164
Gal-[<8].SDB132	89	25	54	8	723	10	81	-6.00409041	-6.273629823	2468.633772	1885.372579	253.1996573	824.0680751	-0.388863174	0.289090156	0.425453437132075
Gal-[110].SDB130	88	40	59	6	502	7	63	-6.322753636	-6.097688356	1794.993935	2248.058427	270.4620333	554.9660665	0.324700563	0.356033483	0.487058004521739
Gal-[110].SDB129	12	14	20	2	369	2	62	-6.719432607	-7.38242976	1207.222989	622.0875251	322.9279655	730.5184157	-0.956502704	0.170348509	0.2797301832
Gal-[380].SDB127	208	80	133	33	1001	11	115	-5.492771023	-5.312001655	4116.421655	4932.04458	180.6559386	892.0934702	0.260795072	0.559243384	0.6710920608
Gal-[510].SDB128	47	16	50	7	489	6	73	-6.295986635	-6.626607234	1843.689347	1324.649697	482.2905521	472.49201	-0.476984699	0.23622853	0.364867828514851
Lac-[80].SDB25	125	39	54	17	278	5	63	-6.301007277	-6.011050762	1834.45604	2451.510872	408.5165864	718.9034048	0.418318827	0.275926554	0.413889831
Lac-[140].SDB24	31	16	10	13	155	2	29	-6.875068372	-7.278038387	1033.226992	690.5388059	319.9810121	723.4527976	-0.581362842	0.367955427	0.494836608724138
Lac-[320].SDB23	108	32	41	11	477	4	55	-6.375664107	-6.208121112	1702.488786	2013.016145	458.8830093	259.3489061	0.241713448	0.457109601	0.582778656390244
Lac-[490].SDB22	100	32	41	10	387	4	25	-6.651174073	-6.239486412	1292.50372	1950.857203	374.4933745	382.361633	0.593939748	0.137338722	0.243792283090909
Lac-[840].SDB21	66	13	22	8	297	4	45	-6.65273736	-6.846029752	1290.484745	1063.670356	389.8930038	98.86456553	-0.278861976	0.866709407	0.883703709098039
Lac-[1190].SDB20	36	11	16	9	398	0	16	-6.930317849	-7.249717031	977.690061	710.3753743	109.2584496	761.5110453	-0.460795616	0.518044651	0.63136691840625
LNT-NAc-[30].SDB71	8	6	3	1	58	1	2	-8.650459917	-8.449879338	175.0463228	213.9262267	139.1557298	109.5256476	0.289376608	0.705747256	0.782318882468085
LNT-NAc-[80].SDB70	136	59	76	21	440	8	59	-6.056866947	-5.736383622	2341.726159	3226.41514	461.3548809	803.6091232	0.462359703	0.23337028	0.3640576368
LNT-NAc-[160].SDB68	14	2	1	2	221	0	19	-7.473480865	-8.643895046	567.947902	176.1992597	143.4252448	368.7772433	-1.688550734	0.055258308	0.119726334
LNT-NAc-[220].SDB69	27	3	5	8	357	18	33	-6.142758647	-7.956185645	2148.987136	350.4874544	245.2786178	2290.870865	-2.616222137	0.004286172	0.0163083617560976
LNT-NAc-[1030].SDB67	16	4	4	0	97	1	4	-8.335392886	-8.240867817	239.8749323	263.6553454	106.8432841	175.8759795	0.136370847	0.857753286	0.880325740894737
LNT-NAc-[1490].SDB58	19	3	7	3	138	6	17	-7.225221736	-8.08193225	727.9910994	309.0732511	124.0035709	709.4295636	-1.235972011	0.088675694	0.177351388
Galf-[160].SDB84	42	12	49	12	299	95	108	-4.720961128	-6.732143448	8906.614037	1191.975281	574.1654109	14295.14643	-2.901522759	0.023024441	0.0564221604375
Galf-[110].SDB86	30	8	34	2	122	3	13	-7.624165653	-7.093874772	488.5026544	830.1743894	402.6221125	289.349001	0.765048024	0.212278977	0.341397117649485
Galf-[140].SDB82	8	1	8	2	112	3	17	-7.572835011	-8.554459768	514.2325251	192.6838553	118.3441763	280.8625687	-1.416185168	0.050422802	0.112370815885714
Galf-[160].SDB83	26	4	15	3	207	68	41	-5.169602747	-7.63589649	5686.827481	482.8055902	187.0983366	10562.82437	-3.558109753	0.029831849	0.0694592305074627
Galf-[840].SDB81	4	0	0	0	85	0	3	-8.56608507	-10.02726901	190.4568172	44.17864596	52.49840136	156.8525616	-2.108042822	0.083634565	0.169441456363636
Galf-[1300].SDB80	2	0	2	0	63	0	2	-8.826565011	-9.953646045	146.7815676	47.55393367	37.79559401	116.5005922	-1.626034219	0.137523852	0.243792283090909
(Galf)3-[50].SDB34	58	13	28	9	228	5	34	-6.728691166	-6.834877663	1196.097428	1075.598893	247.1896552	343.1287766	-0.153194733	0.738336703	0.799864761583333
(Galf)3-[80].SDB29	59	27	38	14	411	74	166	-4.837246747	-6.508325643	7928.854166	1490.974057	194.8285849	10557.48789	-2.410857236	0.020055727	0.0530287018983051
(Galf)3-[80].SDB28	94	20	18	4	350	1	77	-6.62621977	-6.591049496	1325.163051	1372.59867	735.0690283	915.5575267	0.050739979	0.931851815	0.943953786623377
(Galf)3-[140].SDB35	31	10	9	6	95	4	28	-7.145696311	-7.483746561	788.2491712	562.1473461	194.8242107	383.3350312	-0.487703419	0.434834795	0.5695714245
(Galf)3-[270].SDB26	148	47	60	21	570	12	161	-5.61863896	-5.853650652	3629.577749	2869.404815	565.7118808	1147.246967	-0.339050203	0.438131865	0.5695714245
(Galf)3-[1190].SDB27	59	24	18	2	289	0	57	-6.934478467	-6.74476331	973.630717	1177.027237	446.1265338	798.9397092	0.273701116	0.699527611	0.782318882468085
(Galf)4-[80].SDB10	1391	245	468	743	4840	1760	10162	-1.361271364	-3.835724827	256334.6749	21585.6869	8759.293447	241856.6478	-3.56988174	0.010367407	0.03369407275
(Galf)4-[1380].SDB6	95	30	43	22	696	18	242	-5.317571367	-6.267982018	4904.650871	1896.050921	273.3720251	2168.351966	-1.371152734	0.015744094	0.0450014674909091
(Galf)4-[50].SDB11	950	84	255	207	1724	1623	3710	-1.772622583	-4.407598863	169886.8616	12184.39964	8438.760349	240679.8095	-3.801467212	0.019141646	0.0514844271724138
(Galf)4-[50].SDB9	96	17	63	5	418	6	200	-5.894654948	-6.271584484	2754.126496	1889.232751	695.5389624	2422.509634	-0.543794373	0.373519237	0.498025649333333
(Galf)4-[50].SDB8	379	61	210	75	1694	464	3749	-2.641704076	-4.99064149	71239.76806	6801.300127	2553.917898	72782.97194	-3.388800358	0.013021156	0.039170511
(Galf)4-[650].SDB2	129	32	61	31	1134	160	1313	-3.673498339	-6.0219023	25387.50033	2425.052028	464.7467595	24367.44007	-3.388030748	0.005529661	0.0200610957209302
