## Supplementary material for "Genetically Encoded, Multivalent Liquid Glycan Array (LiGA)": Figure4C_G3C-YU-knownGlycans.txt

sequence	20190703-87YUbgBS1	20190703-87YUbgBS2	20190319-87YUbgBS1	20190319-87YUbgBS2	20190703-87YUsbBS1	20190703-87YUsbBS2	20190703-87YUsbBS3	20190703-87YUsbBS4	control_coef	test_coef	control_CPM	test_CPM	sd_control	sd_test	logFC	PValue	QValue
bMan-[<8].SDB99	31	74	22	11	4	305	0	20	-6.347115106	-6.70368346	1751.793593	1226.386228	877.4866287	1402.618247	-0.514419396	0.459498556	0.582778656390244
bMan-[<8].SDB126	270	329	39	55	5	646	3	50	-5.641407864	-5.336434818	3547.869972	4812.999377	320.0962456	2635.268731	0.4399831	0.35904917	0.487058004521739
bMan-[80].SDB125	218	269	31	43	8	351	7	70	-5.665118248	-5.557342282	3464.738051	3859.018967	304.0817202	408.2641455	0.155487852	0.596696215	0.70384010562406
bMan-[80].SDB89	86	110	6	16	5	176	5	19	-6.390851853	-6.590517671	1676.827183	1373.328847	442.1799674	521.9102092	-0.288056886	0.494450562	0.612176886285714
bMan-[190].SDB88	68	88	6	12	4	139	5	27	-6.440420949	-6.7991461	1595.734816	1114.726606	288.08311	333.7273854	-0.517530997	0.164899506	0.276605622967742
bMan-[350].SDB87	52	86	5	12	1	183	1	62	-6.305678048	-6.910545252	1825.907697	997.213915	277.2088624	1360.324694	-0.872638917	0.125798801	0.230903974447059
aMan-[160].SDB54	26	30	5	13	9	165	3	7	-6.461413242	-7.375901059	1562.585838	626.1622354	293.7675687	1316.09119	-1.319327038	0.054533587	0.119726334
aMan-[160].SDB57	29	36	2	7	0	98	1	24	-7.016513557	-7.596649236	896.9472032	502.1311408	163.6233819	576.6044175	-0.836958867	0.152907441	0.261541187869565
aMan-[540].SDB53	54	41	6	7	6	163	8	35	-6.120885867	-7.19415927	2196.509286	750.959174	218.2038262	769.5376351	-1.548406216	0.002026077	0.00851418442105263
aMan-[1810].SDB49	236	301	29	30	229	4322	98	625	-2.945293115	-5.586659527	52586.64362	3747.525487	965.2817469	24980.1311	-3.810686224	1.16E-05	0.000129257142857143
aMan-[1860].SDB48	9	15	7	2	0	30	1	7	-8.037660788	-8.149777331	323.0637817	288.7996591	317.2841001	191.3263788	-0.161749982	0.823364332	0.85629890528
(Man)3-[140].SDB17	183	207	29	42	4	488	6	41	-5.777593798	-5.692864823	3096.156432	3369.924889	245.5392923	1693.069924	0.122238071	0.770716982	0.817793079648649
(Man)3-[300].SDB15	333	330	18	38	16	379	14	55	-5.373657812	-5.471039137	4637.138472	4206.858384	1915.479328	1601.587262	-0.140491555	0.745109341	0.801634877213793
(Man)3-[300].SDB16	320	378	60	72	15	512	12	111	-5.184545147	-5.085518538	5602.48434	6185.67875	632.6823919	302.3881305	0.142865198	0.584445841	0.695981306839695
(Man)3-[1160].SDB13	82	83	22	34	1	166	15	37	-6.019823617	-6.21094422	2430.098184	2007.341197	776.2990042	2625.351003	-0.275728746	0.663848839	0.755915466306569
(Man)3-[1400].SDB12	158	194	41	67	11	300	7	78	-5.610985913	-5.512741324	3657.461642	4035.030883	1338.824726	599.2235616	0.141736981	0.686349101	0.775872896782609
Gal-[<8].SDB107	19	39	6	6	0	39	0	1	-8.30990838	-7.558216262	246.0665869	521.805178	138.6542316	207.1793406	1.084462491	0.143322237	0.251216505303371
Gal-[<8].SDB132	339	487	41	89	8	723	10	81	-5.287978435	-5.035921131	5051.962816	6500.207818	1169.527628	2111.540069	0.363641823	0.309646432	0.450326646545455
Gal-[110].SDB130	291	403	51	56	6	502	7	63	-5.602566005	-5.193491643	3688.387142	5552.585281	596.5036449	1383.451704	0.590169554	0.106260862	0.204162914926829
Gal-[110].SDB129	103	116	15	21	2	369	2	62	-5.96414066	-6.315196274	2569.251521	1808.610742	139.4791857	1661.226321	-0.506466195	0.314829126	0.450326646545455
Gal-[380].SDB127	620	769	101	123	33	1001	11	115	-4.751162568	-4.47877048	8641.642861	11347.35638	807.2581623	3903.046886	0.392978715	0.281568814	0.418330809371429
Gal-[510].SDB128	164	313	23	32	7	489	6	73	-5.57599038	-5.709769435	3787.722438	3313.436419	887.8489037	1292.010759	-0.193002379	0.600068808	0.70384010562406
Lac-[80].SDB25	343	409	56	75	17	278	5	63	-5.604608742	-5.056931995	3680.860429	6365.057619	322.0920133	1953.678182	0.790130527	0.047465506	0.107313317913043
Lac-[140].SDB24	89	149	30	36	13	155	2	29	-6.156211134	-5.965947496	2120.271496	2564.613495	802.7228066	1883.429237	0.274492407	0.611116996	0.711449637134328
Lac-[320].SDB23	260	386	62	71	11	477	4	55	-5.616908486	-5.124134992	3635.864076	5951.363106	933.3449916	1554.522633	0.710921876	0.076783873	0.15971045584
Lac-[490].SDB22	644	333	107	144	10	387	4	25	-5.870897124	-4.560419094	2820.342002	10457.67527	3762.357199	1498.774991	1.890620155	0.002061584	0.00851418442105263
Lac-[840].SDB21	546	1012	75	112	8	297	4	45	-5.92880582	-4.518226335	2661.658591	10908.35429	2693.705348	720.1582423	2.035036028	5.96E-05	0.000442742857142857
Lac-[1190].SDB20	140	94	28	73	9	398	0	16	-6.058758801	-5.708986204	2337.300143	3316.03262	1985.187032	2092.45701	0.50461519	0.507523818	0.623415083527559
LNT-NAc-[30].SDB71	93	333	12	19	1	58	1	2	-7.78268297	-5.997926232	416.8921638	2483.897867	1634.457248	219.8239527	2.574859694	0.002073968	0.00851418442105263
LNT-NAc-[80].SDB70	678	884	79	134	21	440	8	59	-5.34458348	-4.452123345	4773.939231	11653.79565	1815.523988	2323.699313	1.287547811	0.003985032	0.0155416248
LNT-NAc-[160].SDB68	615	624	23	77	2	221	0	19	-6.635108816	-4.876797225	1313.435815	7621.38456	3949.709368	1013.941549	2.536707412	0.002430162	0.009720648
LNT-NAc-[220].SDB69	9849	15892	683	2100	8	357	18	33	-5.529462889	-1.773918723	3968.119836	169666.8072	64272.1047	2574.106932	5.418104945	3.31E-05	0.000303741176470588
LNT-NAc-[1030].SDB67	537	1154	95	171	0	97	1	4	-7.461556993	-4.329036201	574.7605765	13180.24448	2946.268967	461.7031102	4.519272212	1.14E-05	0.000129257142857143
LNT-NAc-[1490].SDB58	415	633	73	132	3	138	6	17	-6.548405554	-4.686943028	1432.397659	9214.81257	1285.977729	741.2186094	2.685522756	1.83E-05	0.00019032
Galf-[160].SDB84	103	160	20	38	12	299	95	108	-4.33953095	-6.010324438	13042.64443	2453.29211	497.1154006	18151.9976	-2.41044548	0.010140433	0.0336576074042553
Galf-[110].SDB86	45	71	6	13	2	122	3	13	-6.874292646	-6.971719543	1034.028804	938.0385209	172.4942369	343.8229539	-0.140557301	0.707095913	0.782318882468085
Galf-[140].SDB82	6	23	3	3	2	112	3	17	-6.850051581	-8.275438319	1059.401047	254.6963978	107.3063487	253.4850325	-2.056398378	0.001347857	0.006570802875
Galf-[160].SDB83	56	105	16	16	3	207	68	41	-4.818857534	-6.541280597	8076.008439	1442.639875	330.9352352	13671.88271	-2.484931212	0.023147553	0.0564221604375
Galf-[840].SDB81	6	9	3	1	0	85	0	3	-7.640406966	-8.809709442	480.6328112	149.2766232	122.0947534	447.3548757	-1.686946884	0.065656176	0.140306348712329
Galf-[1300].SDB80	2	12	3	0	0	63	0	2	-7.897562763	-8.982951512	371.6482322	125.5317916	158.8432055	332.6273641	-1.565884965	0.133660864	0.242454590511628
(Galf)3-[50].SDB34	155	212	26	49	9	228	5	34	-6.027884423	-5.712050176	2410.588374	3305.88794	519.4107865	745.7215494	0.455652501	0.227854623	0.361643328484848
(Galf)3-[80].SDB29	127	131	44	48	14	411	74	166	-4.406809824	-5.705095499	12194.0174	3328.959457	1474.400083	12905.09568	-1.873030305	0.012489066	0.03896588592
(Galf)3-[80].SDB28	157	187	45	56	4	350	1	77	-5.887232348	-5.54982362	2774.645332	3888.142975	1233.105042	1749.504192	0.4867779	0.355826093	0.487058004521739
(Galf)3-[140].SDB35	78	85	30	29	6	95	4	28	-6.501345192	-6.162754548	1501.418138	2106.442976	1026.173152	540.215696	0.488483044	0.31753802	0.450326646545455
(Galf)3-[270].SDB26	413	541	57	98	21	570	12	161	-4.960641103	-4.865727876	7008.433263	7706.216983	689.1967214	1533.692649	0.136930843	0.624441501	0.7215768456
(Galf)3-[1190].SDB27	113	134	37	38	2	289	0	57	-6.167642735	-5.855888707	2096.171413	2862.99011	1082.322096	1578.479317	0.44976599	0.483001672	0.607647264774194
(Galf)4-[80].SDB10	413	473	283	1183	743	4840	1760	10162	-0.902751797	-3.306876858	405452.4007	36630.39722	43071.63767	302455.7255	-3.468419304	0.013056837	0.039170511
(Galf)4-[1380].SDB6	233	296	44	85	22	696	18	242	-4.691347848	-5.248094258	9174.312241	5257.528351	1262.765826	2304.40023	-0.803215285	0.022064664	0.0555175416774194
(Galf)4-[50].SDB11	435	437	248	626	207	1724	1623	3710	-1.400074439	-3.731173499	246578.6082	23964.69678	21402.16706	308115.7779	-3.363065053	0.015865902	0.0450014674909091
(Galf)4-[50].SDB9	227	368	52	54	5	418	6	200	-5.265149243	-5.280982225	5168.621591	5087.431337	788.7308948	3822.212098	-0.022842164	0.961227409	0.967428876154839
(Galf)4-[50].SDB8	526	695	219	297	75	1694	464	3749	-2.206285901	-4.036959766	110108.8451	17651.05427	8684.407611	99754.89228	-2.641104106	0.011915941	0.0379364652244898
(Galf)4-[650].SDB2	277	276	85	145	31	1134	160	1313	-3.213461784	-4.851261512	40217.14892	7818.508186	3792.80491	32341.1887	-2.362845544	0.006196974	0.0214828432
