## Supplementary material for "Genetically Encoded, Multivalent Liquid Glycan Array (LiGA)": Figure4D_aGAL4-YU-knownGlycans.txt

sequence	20190815-87YUqkBS1	20190815-87YUqkBS2	20190815-87YUqkRC1	20190815-87YUpgBS1	20190815-87YUpgBS2	20190815-87YUpgBS3	control_coef	test_coef	control_CPM	test_CPM	sd_control	sd_test	logFC	PValue	QValue
bMan-[<8].SDB99	8	29	1	24	56	126	-8.21203661	-8.623114997	271.3674885	179.8989961	62.09105932	91.69796457	-0.593060751	0.314992722	0.450326646545455
bMan-[<8].SDB126	102	412	38	734	957	2802	-5.127894591	-5.852027363	5929.030373	2874.066472	452.9487027	1585.766087	-1.044702758	7.07E-05	0.000501327272727273
bMan-[80].SDB125	108	414	39	770	881	2315	-5.215206318	-5.822823578	5433.312369	2959.237699	460.3282616	952.5599469	-0.876606407	0.000824682	0.00415001264516129
bMan-[80].SDB89	49	216	10	392	355	800	-6.093890664	-6.711486126	2256.612094	1216.854381	253.4449359	466.7858353	-0.891001911	0.005006319	0.0185948991428571
bMan-[190].SDB88	183	582	44	535	670	1630	-5.548300645	-5.486577942	3894.069028	4141.994095	508.4657805	558.0948485	0.089047038	0.728649235	0.794890074545454
bMan-[350].SDB87	106	432	27	480	767	1872	-5.483393637	-5.929460904	4155.204489	2659.915552	187.6793775	931.7041005	-0.643539034	0.017094287	0.0476197995
aMan-[160].SDB54	3	28	3	40	79	89	-8.078839792	-8.739257558	310.0305266	160.1727628	96.54529489	82.83286668	-0.952781435	0.107316404	0.204162914926829
aMan-[160].SDB57	5	36	1	77	89	154	-7.656579289	-8.630286628	472.9223779	178.6134423	73.11531744	58.72971596	-1.404762749	0.006726187	0.0228105472173913
aMan-[540].SDB53	47	236	10	202	220	378	-6.730575898	-6.686009797	1193.845228	1248.253634	308.5990533	194.0434999	0.064295292	0.849603721	0.877736294543046
aMan-[1810].SDB49	3	20	0	0	2	24	-10.35096256	-9.215016781	31.96200969	99.53345087	64.75123051	35.74971189	1.638823339	0.080669522	0.165584808315789
aMan-[1860].SDB48	0	1	1	0	1	0	-12.98833503	-11.40247156	2.286850468	11.16784868	50.24927102	2.949285996	2.287917359	0.39613397	0.52370253661017
(Man)3-[140].SDB17	78	238	40	186	548	1030	-6.065815808	-6.074841856	2320.863864	2300.00989	1084.972299	879.3090126	-0.013021835	0.968062442	0.968062442
(Man)3-[300].SDB15	271	889	67	882	1875	3928	-4.724399892	-5.075863987	8876.038896	6245.687914	656.3275479	2424.447215	-0.507055508	0.114421542	0.215057356048193
(Man)3-[300].SDB16	238	775	76	809	1471	3072	-4.929812219	-5.12259415	7227.860412	5960.540284	938.5993877	1439.667314	-0.278125537	0.325390506	0.4532224905
(Man)3-[1160].SDB13	68	445	15	280	166	243	-6.763116334	-6.19178203	1155.622252	2046.177154	782.8986362	698.2880727	0.824261167	0.02943007	0.0694592305074627
(Man)3-[1400].SDB12	120	657	21	265	995	435	-5.909741696	-5.765178986	2712.887547	3134.834222	1167.251858	2077.378618	0.208559904	0.775854973	0.817793079648649
Gal-[<8].SDB107	2	15	0	14	10	44	-9.289158702	-9.501799777	92.42078098	74.71723444	48.2757527	35.94783743	-0.306776224	0.72105602	0.792146050140845
Gal-[<8].SDB132	138	664	49	786	1333	3400	-4.927797819	-5.503694855	7242.434886	4071.699274	460.50775	1987.050844	-0.830843798	0.001906473	0.00849742251428571
Gal-[110].SDB130	148	571	47	629	1183	1889	-5.254221375	-5.548557349	5225.413344	3893.069537	292.0197818	820.1123467	-0.424637049	0.094915991	0.187429045518987
Gal-[110].SDB129	73	363	39	409	686	1260	-5.718082478	-5.9808683	3286.005853	2526.631464	842.6378119	365.0222024	-0.379119803	0.182189031	0.296057175375
Gal-[380].SDB127	737	2699	133	2387	4136	9454	-3.847525012	-4.126541253	21332.46877	16138.60173	3665.095186	4725.605859	-0.402535348	0.545789142	0.660024078697674
Gal-[510].SDB128	106	511	42	926	1141	2078	-5.112682226	-5.729884263	6019.914478	3247.453062	526.7960761	402.2754924	-0.890434318	0.000574348	0.00308959613793103
Lac-[80].SDB25	155	457	52	619	890	1746	-5.38798914	-5.56384167	4571.156057	3834.019033	878.3900937	249.4218852	-0.253701574	0.322583305	0.4532224905
Lac-[140].SDB24	67	174	10	222	323	482	-6.49398612	-6.665890057	1512.507937	1273.622525	427.3625897	162.3262208	-0.248004957	0.450945731	0.581384578809917
Lac-[320].SDB23	166	523	51	494	1101	2145	-5.296618468	-5.508081759	5008.50171	4053.87624	638.2913386	1349.025696	-0.305077041	0.22950442	0.361643328484848
Lac-[490].SDB22	185	478	33	269	904	1238	-5.71037795	-5.621099726	3311.420756	3620.657187	1006.591357	1371.175887	0.128801251	0.646859077	0.741985411852941
Lac-[840].SDB21	191	752	75	927	1029	2489	-5.081354356	-5.208757596	6211.490745	5468.463512	1084.721726	849.5178	-0.183804022	0.489339307	0.610695455136
Lac-[1190].SDB20	13	50	4	0	50	39	-8.990768112	-8.004351249	124.5543848	334.0061175	19.66841632	128.2194153	1.423098716	0.125813063	0.230903974447059
LNT-NAc-[30].SDB71	12	72	3	95	145	285	-7.218339383	-7.891341415	733.0186723	373.9675925	102.0109236	62.24361494	-0.970936695	0.020597128	0.0535525328
LNT-NAc-[80].SDB70	121	585	39	1102	1737	3748	-4.711934829	-5.664529858	8987.371721	3466.777266	325.9151719	1330.82009	-1.374304125	1.62E-06	4.30114285714286e-05
LNT-NAc-[160].SDB68	5	14	0	80	83	113	-7.751057113	-9.289672918	430.2874376	92.373269	66.06903082	123.8975735	-2.219753391	0.00028366	0.00158039142857143
LNT-NAc-[220].SDB69	24	99	5	161	154	480	-6.828561314	-7.435259392	1082.414252	590.0758963	102.6574466	273.5685299	-0.875280307	0.021237438	0.0543121365245902
LNT-NAc-[1030].SDB67	8	61	5	26	49	83	-8.411377044	-7.988327094	222.3234968	339.4013953	127.6507285	35.0281269	0.610332065	0.250413933	0.382986015176471
LNT-NAc-[1490].SDB58	9	67	3	247	93	175	-7.024031456	-8.004881097	890.2293288	333.829192	105.6438581	721.3385755	-1.415066913	0.005749124	0.0203832578181818
Galf-[160].SDB84	86	272	19	411	696	1110	-5.754425275	-6.265684526	3168.727235	1900.412093	280.3695642	349.465023	-0.737591185	0.014036336	0.0413144984150943
Galf-[110].SDB86	18	118	2	125	134	275	-7.164472357	-7.536815004	773.5870479	533.0928194	289.42734	95.86354469	-0.537176891	0.1688978	0.2797301832
Galf-[140].SDB82	7	48	5	86	62	128	-7.769400321	-8.145473963	422.466535	290.0451483	135.0916274	155.0417962	-0.542559578	0.266779624	0.40405457615534
Galf-[160].SDB83	37	189	11	163	298	660	-6.50267597	-6.843041498	1499.421413	1066.853627	142.0033284	343.15328	-0.491043659	0.147676863	0.2559732292
Galf-[840].SDB81	8	75	25	29	48	10	-8.777136714	-7.120092233	154.2190269	808.6921594	1109.976787	115.3574239	2.390609854	0.154242239	0.261541187869565
Galf-[1300].SDB80	5	19	7	8	18	28	-9.47465571	-8.510564102	76.77314068	201.3302221	291.5880297	18.08760128	1.390890181	0.076626162	0.15971045584
(Galf)3-[50].SDB34	13614	20176	18425	300	404	677	-6.208270359	-0.337995496	2012.715731	713198.4999	826883.9197	122.0253239	8.469016433	3.46E-08	2.6988e-06
(Galf)3-[80].SDB29	12682	18424	9996	3296	1289	2483	-4.408580954	-0.802083028	12172.43933	448393.9734	404925.6425	9437.727105	5.203076673	4.61E-05	0.0003705
(Galf)3-[80].SDB28	5505	8765	4465	339	628	1089	-5.854861261	-1.609417137	2865.933191	200004.1551	180125.8023	436.7816609	6.124881183	1.84E-06	4.30114285714286e-05
(Galf)3-[140].SDB35	1579	2597	1475	44	91	256	-7.606700913	-2.760251708	497.1091625	63275.83929	61324.9025	201.651404	6.991948234	9.63E-10	1.50228e-07
(Galf)3-[270].SDB26	8001	13121	6216	2020	2572	3766	-4.37680143	-1.261076108	12565.486	283348.9483	247011.8239	1925.807409	4.495041471	0.00018481	0.00110886
(Galf)3-[1190].SDB27	865	1501	372	797	885	627	-5.536182615	-3.829198361	3941.544548	21727.02587	11933.04966	1985.876862	2.462657718	8.47E-06	0.00011999
(Galf)4-[80].SDB10	42105	58806	35970	789	1572	3061	-4.914126748	0.449422486	7342.126623	1567406.725	1490739.23	1589.107091	7.737965881	3.83E-07	1.6302e-05
(Galf)4-[1380].SDB6	2699	4417	1465	1808	2227	1706	-4.64787513	-2.569956537	9581.940688	76538.87193	52138.09898	4260.956324	2.99780285	0.001858001	0.00849742251428571
(Galf)4-[50].SDB11	34213	52239	27353	906	1293	2143	-5.068412211	0.204460886	6292.403219	1226863.468	1105219.121	341.115345	7.607147869	4.18E-07	1.6302e-05
(Galf)4-[50].SDB9	7605	14410	9263	791	745	1359	-5.433648292	-0.983030786	4367.134123	374175.3331	401733.4943	1013.100178	6.420883805	1.93E-06	4.30114285714286e-05
(Galf)4-[50].SDB8	22860	46001	19933	1651	2117	3309	-4.555564273	-0.112891601	10508.56886	893247.4819	794813.3229	1230.273427	6.409421831	4.72E-06	9.204e-05
(Galf)4-[650].SDB2	1418	2842	1079	858	979	687	-5.44914955	-2.98485019	4299.960037	50547.07541	41311.31296	2139.98095	3.555232465	9.23E-05	0.000626034782608696
