## Supplementary material for "Genetically Encoded, Multivalent Liquid Glycan Array (LiGA)": Figure5A_FcCD22-YZ-knownGlycans.txt

sequence	20190815-87YZsdBS1	20190815-87YZsdBS2	20190815-87YZsdBS3	20190815-87YZpgBS1	20190815-87YZpgBS2	20190815-87YZpgBS3	control_coef	test_coef	control_CPM	test_CPM	sd_control	sd_test	logFC	PValue	QValue
Gal-[1130].SDB10	33	144	83	362	253	150	-5.67137097665987	-5.97237034210864	3443.14157206708	2548.19416286622	672.600623318725	748.754294437676	-0.43425029184367	0.268674113597739	0.458459516234122
Lac-peg4-[1080].SDB9	17	40	29	184	54	81	-6.52805000482217	-6.99987452304802	1461.85367988345	911.996392902963	32.4782441813476	740.391655656587	-0.680698892614272	0.232757912402168	0.426990377234322
Lac-[650].SDB66	74	141	110	487	203	160	-5.57692152790724	-5.64177214121902	3784.19715110157	3546.57779724297	515.798645722893	1710.23447470193	-0.0935596582235139	0.806154630017755	0.916397998225311
Lec-[1000].SDB67	262	918	525	1449	1278	807	-4.12332962388051	-4.06979015799727	16190.5162654327	17080.9724369069	2911.91875659404	993.781307676272	0.0772411219215996	0.643015191182656	0.806857016264068
LacDiNAc-[840].SDB34	28	171	86	343	273	119	-5.72558717514486	-5.9174511190593	3261.43767849425	2692.05316251877	1108.61334111368	930.477608271214	-0.276801160410759	0.525791255150094	0.716398122574693
Galili-tri-[680].SDB57	16	25	17	129	65	34	-6.90646193797676	-7.33561845129594	1001.29417773154	651.90060674828	202.660946083935	464.173924577032	-0.619141973530773	0.339347196161083	0.537630934397895
P1.tri-[1220].SDB58	4	7	8	42	4	26	-7.97063234676987	-8.47401345196831	345.460466001419	208.825109707076	48.6787220267361	253.961063233838	-0.726225424147001	0.555074338822442	0.730939475875097
LNT-2-[970].SDB54	14	18	11	0	16	8	-9.03568147601941	-7.60293835373987	119.083994700544	498.983088414551	238.150301529802	106.035522127052	2.06701139738046	0.146963208238016	0.306651281633631
GNLN-[1130].SDB55	20	126	76	291	196	100	-5.94865999377116	-6.16250183471505	2609.33470152526	2106.97536814466	868.362719993803	782.764756385952	-0.308508563464329	0.525611407166134	0.716398122574693
Gala3-type1-[410].SDB112	1176	3906	2935	3951	4745	5169	-2.68757531717618	-2.51290365272184	68045.728819859	81032.6067598238	13686.990948922	25906.7089612584	0.251997944092097	0.414875772682243	0.609706936649042
Di-LN-[270].SDB149	674	1670	1100	2631	3070	2031	-3.32081188885451	-3.31841178026357	36123.4915849761	36210.2960158241	1753.48577588224	4470.9307853796	0.00346262476174538	0.984394746773209	1
LNnT-[350].SDB88	19	24	23	135	89	86	-6.53679319456809	-7.18253996402522	1449.12812780292	759.7356880723	267.837901759272	266.581565331057	-0.931615661965882	0.0924590862630943	0.223582881327119
LNT-NAc-[920].SDB42	116	446	252	519	543	386	-4.9955166556791	-4.81990109189375	6768.22335444746	8067.58504919828	1704.79717569731	579.265547203262	0.253359702976037	0.259519578432684	0.457166939490688
P1.penta-[190].SDB118	307	903	565	1512	1199	856	-4.1100968999	-4.00562297501069	16406.1846916105	18212.9395175511	1523.73886827614	1275.14505047058	0.150724013340013	0.325514044562639	0.523369283777127
P1.penta-[860].SDB13	164	658	391	730	722	620	-4.62328368268773	-4.42587820293798	9820.49566648225	11963.7001294057	2706.39441574707	1584.87166321763	0.284795906679281	0.201779944604496	0.388938154092724
3'GN-Di-LN-[80].SDB150	99	184	109	737	425	350	-4.97642830856978	-5.44676777098168	6898.6584862101	4310.21379804605	1084.24978264677	1648.85001199949	-0.678556409956033	0.0335601225468579	0.12573229010513
Tri-LN-[730].SDB47	9	43	21	0	45	20	-8.05409782636795	-7.24875029735325	317.796973761909	711.062450446833	228.0573986683	292.414773258094	1.1618708863017	0.340373610873079	0.537630934397895
Di-N3-[160].SDB82	16	10	5	234	22	11	-6.82181566779268	-7.81781841953835	1089.74051818436	402.498809232603	407.030670861072	1452.14163258268	-1.43692823065524	0.227188516240992	0.425578488169746
2'FL-[160].SDB153	47	60	35	495	192	109	-5.66890266948305	-6.40117532337179	3451.6508004948	1659.6055532529	822.66944300484	2079.99014640519	-1.05644612634389	0.0711089062709552	0.189777060630013
H-type2-[240].SDB152	344	811	659	1247	1439	1096	-4.02382537243376	-3.95339775457309	17884.4193521076	19189.3900438272	1295.94940642091	2952.9576728748	0.101605575029204	0.547771694878713	0.730939475875097
H-type1-[700].SDB59	22	50	24	132	84	48	-6.74144252801024	-6.88387975651242	1180.94238485206	1024.16282469674	248.764068505973	339.907817629819	-0.205493483198076	0.687150744153381	0.831088067733595
Gal-[110].SDB130	14	72	30	114	99	116	-6.44103929007725	-6.79969468709644	1594.74841284971	1114.1152496852	430.467622324541	502.065226901109	-0.517430362667646	0.326613913936102	0.523369283777127
H2-[300].SDB76	1520	4427	2956	6616	7364	4762	-2.43999234775067	-2.39182528831615	87161.5184411008	91462.5858335574	6578.27088670613	8345.58758899856	0.0694903777803793	0.780096518473633	0.894421008249941
Tri-AN3-[860].SDB80	73	262	148	197	369	257	-5.53327036479878	-5.33278467907432	3953.04004357422	4830.59959594913	880.310564392018	1413.7402012553	0.289239704563898	0.414617748977627	0.609706936649042
LeA-[1380].SDB56	2	8	1	0	20	11	-8.77426062240371	-9.1026995725623	154.663213308261	111.36476506448	72.9080212607884	135.738725970698	-0.473837244628578	0.758886025628445	0.880142519602162
Tri-BN3-[840].SDB81	16	54	27	120	71	92	-6.60779513368042	-6.92728518057649	1349.80501043255	980.659571465548	190.553438063936	410.988999300757	-0.460926706270349	0.370101370324527	0.565787152335196
A.tetra.L-[890].SDB29	93	243	189	550	319	312	-5.20799881046383	-5.20674772864023	5472.6144755183	5479.4654486866	362.981324228501	1241.91590020186	0.00180492954265437	0.994477958713802	1
Gala3Lex-[650].SDB23	15	42	23	214	81	37	-6.55449044678251	-7.09491661514857	1423.70813726896	829.30992790707	106.29492973121	972.206441651489	-0.779670153068333	0.205101515974143	0.392496426252677
B.tetra.type.2-[1000].SDB26	20	92	38	66	187	73	-6.49182442362885	-6.53316180784391	1515.78105710133	1454.40003882834	511.409879169807	818.129185511595	-0.0596372392103826	0.913773671204835	0.968381659523849
B.tetra.type.1-[350].SDB105	847	2681	1721	3198	3538	2439	-3.1489724343709	-2.93152430170741	42896.182871084	53315.7069511685	6025.20217213703	4507.24511384154	0.313711342644177	0.123231039144976	0.273453648155639
A.tetra.type.2-[1050].SDB24	59	191	153	279	206	197	-5.74257030483916	-5.49724675777209	3206.51595088999	4098.0388139537	745.831245177439	530.999578567194	0.353927064766943	0.290694706709376	0.486319446444616
A.tetra.type.1-[380].SDB106	13	54	42	107	31	139	-6.55857971081592	-6.82619758337849	1417.8981062609	1084.97581411274	308.819037240096	1111.94837324657	-0.386090977599287	0.566173931969929	0.741883083270941
Lec-LeX-[510].SDB1	51	128	75	216	203	128	-5.98462526551958	-5.92656093591752	2517.15680721198	2667.64041788367	288.778560936547	104.584168806268	0.0837691203694383	0.823345854434085	0.931957435231773
Di-Lex-[490].SDB48	8	18	14	16	20	29	-8.02053332826252	-7.75769038213489	328.644700558902	427.442670730348	25.3111170493667	188.298254369986	0.379202214910986	0.693056958357979	0.831160812429981
Lex-LeA-[190].SDB113	239	579	465	1298	1088	690	-4.26470676274319	-4.30342169093879	14055.9882682229	13522.2109363921	859.559607158821	1192.13384118118	-0.0558538349161697	0.717811827428295	0.841562186636812
H3-[810].SDB77	590	908	847	900	1305	923	-4.20852201099254	-3.6344665820513	14868.3273308689	26398.0118058237	6400.58169486468	3701.4036963077	0.828186920528903	0.0044687335142128	0.0247642315579293
Ley-Lex-[760].SDB22	26	118	42	241	50	116	-6.27300394612604	-6.32049033901165	1886.55295938984	1799.06114005767	712.897340970453	1128.18965387573	-0.0685083835257815	0.909254015556639	0.968381659523849
Ley-Di-Lex-[320].SDB40	0	0	0	0	0	0	-12.9374927971293	-12.9374927971293	2.40612546000857	2.40612546000857	0	0	-0	1	1
Tri-Lex-[490].SDB49	37	104	58	114	181	117	-6.23882936633429	-6.18632580710126	1952.13942590953	2057.37206515415	246.243227869528	529.687189619297	0.0757466245345102	0.864561726601328	0.949870732077115
GM3-[590].SDB70	340	556	338	1814	1391	935	-3.96825097190968	-4.27696381618941	18906.472184556	13884.7548213063	4438.94243149964	2152.37954750266	-0.445378489501098	0.0607703476837022	0.173816263267363
3'SL.(Gc)-[240].SDB161	425	1101	790	1641	1859	1355	-3.77911254860977	-3.72185324503593	22842.9544442193	24189.0979553732	469.204200499829	3131.92070057633	0.0826077133107417	0.617456287018338	0.789631597821528
3'SLN-[350].SDB129	32	37	36	468	93	45	-5.98139642034157	-6.70331486592324	2525.29745219991	1226.8383501232	493.380400655558	2603.61888252722	-1.04150816136693	0.170315443635608	0.343211424295998
3'SLN-[650].SDB71	1	4	0	0	41	0	-8.62148015058994	-9.85840180414612	180.193343931388	52.3058779479662	44.6649981195459	303.117187254722	-1.78450073555368	0.378320032961881	0.571779140726479
3'SLN.(Gc)-[190].SDB73	12	20	13	218	41	50	-6.60867509698124	-7.60028163814552	1348.61775400775	500.310507073023	142.752235243177	1081.40356264632	-1.43058583945077	0.0582584995019979	0.172202342864515
6'SLN-[460].SDB160	4080	1892	2201	591	319	185	-5.32940408659289	-2.1857269820127	4846.9575187807	112395.994080294	100229.600939439	1868.2804345112	4.53536736893403	0.00315633622747211	0.0178635199256932
6'SLN-[270].SDB128	1325	549	737	39	21	7	-8.12507971385794	-3.31886656218514	296.021132129854	36193.8319718801	32924.0849193167	165.001939626788	6.93389987937366	0.00189358497635269	0.0116257129961381
6'SLDN-[590].SDB35	3564	1473	1926	331	150	144	-5.86250943461443	-2.3342825208934	2844.09764309773	96879.9669488024	88949.9177596678	998.059671188375	5.09015547155629	0.00264469801824559	0.015633103841185
3'SLec.(Gc)-[190].SDB74	8	15	9	105	41	43	-7.05963090230807	-7.95702488470799	859.095125490908	350.193435003802	84.7082221632264	359.005417211355	-1.29466584813197	0.104494300413171	0.246597751922317
3'KDNLN-[220].SDB87	8	16	14	0	76	16	-7.75824595111715	-7.79532895849758	427.205262795143	411.65334496716	50.5639717570282	498.419284526524	-0.0534994708489882	0.967297649535014	0.998892354790629
3'-KDNLec-[220].SDB111	346	689	589	1636	1636	1157	-3.8806965056457	-4.04017059735197	20636.4467732878	17594.470589487	2119.47185922109	1224.75411790137	-0.230072481254915	0.16106327059101	0.329560230593913
9OAc3'SLN-[860].SDB17	55	219	123	162	374	193	-5.67254670840322	-5.54099925600872	3439.09574009656	3922.60519245945	889.738095974929	1447.96853436527	0.189782857211118	0.63396061435509	0.803016778183114
CT|Sda-[570].SDB21	25	52	44	88	125	60	-6.67920450761662	-6.64323128505948	1256.7773318134	1302.81068235593	134.497407953781	303.372080101124	0.0518983897879733	0.913230227710513	0.968381659523849
GD1a-[570].SDB14	29	61	38	0	117	134	-6.62109050869579	-6.58602982395155	1331.97762014798	1379.50598753325	218.339072371834	1262.83155691575	0.0505818760106961	0.974409899556184	0.998892354790629
3'S-Di-Lec-[270].SDB115	3	0	1	0	6	4	-9.8758635153611	-9.82893268480449	51.4004559273238	53.8702228319564	88.8366489358081	43.8187716562843	0.0677068765088136	0.973653175332125	0.998892354790629
3'SLecLN-[1270].SDB2	61	250	195	269	346	236	-5.51941067128263	-5.29581048697545	4008.20939908896	5012.55012211277	1410.5275548996	724.500729502737	0.322586877041834	0.322802659471036	0.523369283777127
6'S-Di-LN-[380].SDB79	36154	13739	24269	1639	1607	935	-3.95593768996061	0.0234870184379312	19140.7120786029	1023765.01059134	886007.682349933	1540.20099380865	5.74109629239758	4.34223699914199e-05	0.00038501168059059
GM1-[160].SDB121	960	1873	1580	2487	3523	2463	-3.21422008183265	-3.03694408299643	40186.6639138544	47981.2925301973	6129.42714233349	9430.02219988604	0.255755204389639	0.265941304968093	0.458459516234122
SSEA-4-[570].SDB6	64	108	105	24	139	79	-6.74182597702148	-5.78710152615812	1180.48964046999	3066.85851547461	612.977852046542	792.015305111625	1.37737623067602	0.0471706035110879	0.152285888922376
GD3-[410].SDB45	5	22	13	0	63	27	-7.73229720368469	-7.82958125990599	438.435783074572	397.792016885865	104.51067761085	407.672772409173	-0.140351225468028	0.91293698812048	0.968381659523849
TetraSLac-[490].SDB15	17	32	29	15	104	51	-7.10357389216615	-7.0693654311152	822.161350383543	850.772811863785	127.641959786416	589.015330691122	0.0493523771146474	0.947570663362995	0.988446260606105
GQ2-[430].SDB16	22	85	51	1	215	112	-6.42516501919408	-6.45492154464022	1620.26588089724	1572.76266835397	326.695731368047	1431.55775604423	-0.042929591695236	0.976360948291592	0.998892354790629
GT2-[430].SDB51	0	1	0	1	0	2	-10.9746070171911	-11.2999068035973	17.1312373178131	12.3740774275553	12.7500449592315	19.1556041687536	-0.469308388650466	0.834912930299574	0.9370752719818
3'S-Di-Lex-[760].SDB52	50	163	109	233	194	358	-5.52795449405165	-5.72369450789483	3974.10984606075	3267.61634000708	423.64727773119	2365.29069361477	-0.282393147275094	0.510949032438395	0.70787730535736
3'S-Tri-LeX-[220].SDB53	8	14	6	0	13	34	-8.24005279182969	-8.07817866048756	263.870318890075	310.235565455666	129.462410948679	330.298867795413	0.233535006535511	0.871309994837654	0.949870732077115
GD2-[270].SDB122	562	1235	857	2343	2171	1208	-3.64890464859643	-3.56123650929142	26019.6137958472	28403.6815750752	2516.57095044827	2935.12918798777	0.126478389819306	0.462008410994469	0.657103432071645
GT3-[380].SDB124	189	270	172	624	538	310	-5.00741875258881	-4.92636531090604	6688.14480085339	7252.81716646703	2826.71539176828	794.442146429114	0.116935398362717	0.67164235230251	0.823303528628883
(Man)3-[460].SDB127	203	512	409	852	763	616	-4.56103436119079	-4.44118770403621	10451.2429904453	11781.9367525844	819.013510914918	952.001464462619	0.172902177944032	0.31602894247277	0.518911720356524
(Galf)2-[490].SDB131	62	148	97	168	113	168	-6.12382991839552	-5.73018000636357	2190.05215932161	3246.49279164876	218.20162492289	869.380623307958	0.567916775934874	0.189333946231669	0.370314924247235
(Galf)3-[380].SDB132	49	75	62	274	142	142	-5.9631634822831	-6.16796316177656	2571.76336199913	2095.49985084775	557.259903738473	710.021936085726	-0.295463481980863	0.509757332297611	0.70787730535736
(Galf)4-[30].SDB125	4	11	6	114	28	12	-7.34077487757748	-8.42079650957568	648.547781054897	220.239160348546	28.5032264600768	611.090990225458	-1.55814185253661	0.141186633315076	0.301419007872678
(Galf)4-[220].SDB126	20	45	25	133	124	31	-6.68373392402113	-6.9474914657352	1251.09773628646	961.042941571067	170.234069257615	575.765437342961	-0.380521697427946	0.496620782038814	0.69661181365518
