## Supplementary material for "Genetically Encoded, Multivalent Liquid Glycan Array (LiGA)": Figure5B_CHO_CD22-YZ-knownGlycans.txt

sequence	20190815-87YZrcRC1	20190815-87YZrcRC2	20190815-87YZrcRC3	20190815-87YZrcRC4	20190815-87YZrbRC1	20190815-87YZrbRC2	20190815-87YZrbRC3	20190815-87YZrbRC4	control_coef	test_coef	control_CPM	test_CPM	sd_control	sd_test	logFC	PValue	QValue
Gal-[1130].SDB10	22	39	48	543	59	126	68	319	-5.15235829073282	-5.07988223055925	5785.7441585459	6220.64157428456	7380.28134819002	4951.46408323322	0.104560852595585	0.912559699640245	0.968381659523849
Lac-peg4-[1080].SDB9	9	7	19	26	5	29	3	4	-8.01380488772383	-7.14294403129978	330.863422784778	790.421641630731	248.96438124758	199.494549566485	1.25638663886729	0.0332243407904141	0.12573229010513
Lac-[650].SDB66	3	6	15	16	31	64	54	67	-6.1252381499022	-7.55908468093554	2186.9702294143	521.352229189516	261.608808047052	670.40051043653	-2.06860327971764	6.34366719558073e-05	0.000544327572265959
Lec-[1000].SDB67	43	25	59	82	35	106	90	88	-5.77814566193126	-5.88597541296029	3094.44824446728	2778.13507433771	778.000506845597	883.057330275928	-0.155565447069879	0.670849567476886	0.823303528628883
LacDiNAc-[840].SDB34	12	22	24	56	24	38	41	49	-6.44447490346992	-6.55104351514436	1589.27887483356	1428.62402939558	348.175026525543	594.827141892269	-0.153746007577138	0.694336405555592	0.831160812429981
Galili-tri-[680].SDB57	1	4	9	18	17	58	9	20	-6.99865023141211	-7.84307793917647	913.113626228935	392.459214133637	225.858619682033	404.289408769488	-1.21825166638087	0.0412585440446599	0.142638060234673
P1.tri-[1220].SDB58	19	23	23	42	4	25	15	17	-7.49952128361059	-6.5451290380376	553.349204085664	1437.09863022372	142.054696217536	178.271128398207	1.37689695975104	0.00292978506714953	0.0169418006056908
LNT-2-[970].SDB54	19	4	14	34	15	39	5	25	-7.15395987314588	-6.99217268517506	781.762264565796	919.047559879021	508.448007256032	420.927723775884	0.233409573764862	0.662612843972899	0.823303528628883
GNLN-[1130].SDB55	28	31	43	44	29	41	35	17	-6.65599984025326	-6.1917243890449	1286.2814241952	2046.2951003259	464.488519669533	742.535884857315	0.669807891064786	0.11479916300563	0.260996387688014
Gala3-type1-[410].SDB112	536	836	624	1336	758	2307	1656	1309	-2.85160844442451	-3.10866243110938	57751.3562836693	44660.6521059977	9765.04514756458	12343.6404498676	-0.370850511831002	0.147561518981597	0.306651281633631
Di-LN-[270].SDB149	240	372	316	574	418	4971	902	904	-2.96869086856589	-3.89782419352044	51370.5170897897	20286.0018766152	3871.89365331984	29362.3193360682	-1.3404560402366	0.000179841366495679	0.00136679438536716
LNnT-[350].SDB88	5	8	3	1	5	15	18	38	-7.1773621237222	-8.25377934541779	763.679680006303	260.273034458947	234.294951246483	576.465804523068	-1.55294178766771	0.039373620982245	0.139645109083696
LNT-NAc-[920].SDB42	52	55	62	151	46	76	77	53	-5.94001311079916	-5.50179295084691	2631.99514322727	4079.45062304463	515.205104219829	1031.46391220581	0.632218051580688	0.0868619443291188	0.21393775177357
P1.penta-[190].SDB118	325	405	424	784	172	1454	437	425	-3.93213196298501	-3.6594894640768	19601.837581444	25745.6534526219	1837.11004530091	6031.4259560116	0.393339981110442	0.126649568943126	0.278419713544393
P1.penta-[860].SDB13	60	77	88	184	62	162	141	136	-5.30953897890327	-5.24864057315769	4944.20557541554	5254.65686756216	467.843745790369	1361.3113932394	0.087857827967195	0.774329923416841	0.891652639086059
3'GN-Di-LN-[80].SDB150	142	135	194	339	91	875	216	225	-4.53391330775062	-4.54529123585757	10738.5704094537	10617.0801914927	793.828300065474	4179.86192564616	-0.016414880455484	0.952795347744012	0.990013916015262
Tri-LN-[730].SDB47	2	5	16	32	7	8	14	23	-7.50200058901469	-7.3374669641267	551.978981715379	650.696673198452	418.867506781427	324.625689227871	0.237371844685379	0.698805094605601	0.831160812429981
Di-N3-[160].SDB82	5	8	11	14	9	114	15	36	-6.64088713719215	-7.5795535613153	1305.86824552849	510.789208182195	108.524516443532	719.21208171026	-1.35420939513145	0.00921163484460026	0.0462319786540315
2'FL-[160].SDB153	52	73	72	130	38	445	100	113	-5.25794383588261	-5.43541968781325	5205.99810776069	4359.40504799897	505.812921568073	2362.81685118465	-0.256043531457877	0.445718107179814	0.640870359512597
H-type2-[240].SDB152	260	313	321	584	191	1510	564	525	-3.78653348065012	-3.92214195911099	22674.0658620937	19798.6414135911	1717.03181046177	5893.77907932784	-0.195641679378008	0.432813576349198	0.625697887548297
H-type1-[700].SDB59	13	7	5	44	8	28	10	25	-7.32128562539796	-7.10055429535602	661.311465643208	824.647698169287	501.633178019549	255.687760248652	0.318447995220325	0.550714457270218	0.730939475875097
Gal-[110].SDB130	4	14	7	28	5	25	10	23	-7.4591300488441	-7.31579858272409	576.157182134863	664.950083372106	335.999662681481	254.609263071592	0.20678359537467	0.699924894677879	0.831160812429981
H2-[300].SDB76	827	1097	897	1762	852	5296	1755	1512	-2.56233450234935	-2.77707671800538	77124.4828328917	62220.1287648753	11312.9908078404	17486.6401254311	-0.309807529596459	0.243732166783792	0.4410391589421
Tri-AN3-[860].SDB80	27	42	43	94	30	58	52	35	-6.33230454056696	-5.93748305129654	1777.9317284639	2638.66267862421	406.590645634494	628.42786007015	0.569607004606829	0.14164427061686	0.301419007872678
LeA-[1380].SDB56	15	8	15	18	7	6	1	5	-8.53304978115422	-7.15392628034276	196.853692826525	781.788526592735	293.458271136363	224.446023569049	1.98965463539411	0.00479068918176512	0.0260065984152964
Tri-BN3-[840].SDB81	18	3	8	14	22	102	14	21	-6.64502229874432	-7.3991816589498	1300.47941888064	611.753179084406	534.721593587058	648.440450964163	-1.08802196900843	0.0498077907377696	0.152285888922376
A.tetra.L-[890].SDB29	69	40	108	135	66	102	111	76	-5.58367154912372	-5.36579647407872	3758.73975568299	4673.73624795125	1475.39025476456	1539.26183592252	0.31432729030072	0.391552474510873	0.588434792202781
Gala3Lex-[650].SDB23	14	13	16	24	29	56	22	44	-6.49688362025333	-6.99474195286376	1508.13178858606	916.689311462036	140.521424988407	620.352010441379	-0.71825774752231	0.0799266798696973	0.20442785428211
B.tetra.type.2-[1000].SDB26	37	24	27	89	15	60	25	38	-6.6806551966298	-6.09773897159091	1254.95546054994	2247.94464449034	721.546177776675	207.792127197792	0.840970347117319	0.0315986179413982	0.121814961919013
B.tetra.type.1-[350].SDB105	154	260	156	334	302	1300	619	608	-3.67783148423853	-4.38695683665654	25277.7306016227	12438.5241439344	4059.15958402191	1592.99698327558	-1.0230516293021	0.000542063930681493	0.0036971539887507
A.tetra.type.2-[1050].SDB24	41	23	59	98	36	32	76	47	-6.14394972392996	-5.86375180675331	2146.42905155513	2840.56640943305	818.725708212285	1208.69697854824	0.404240145578165	0.373919777641226	0.568358062014664
A.tetra.type.1-[380].SDB106	23	28	21	70	21	62	52	47	-6.3397445966535	-6.31534468591079	1764.75290307825	1808.34234303833	427.957763519677	473.566280642362	0.0352016302266391	0.924773232221705	0.976149522900689
Lec-LeX-[510].SDB1	30	50	26	44	43	79	42	39	-6.18851560817069	-6.13658146669353	2052.87175879183	2162.30290243755	981.395480686568	874.80770668002	0.0749251283619321	0.855554731338175	0.949870732077115
Di-Lex-[490].SDB48	4	4	3	6	7	14	14	17	-7.55390648556581	-8.35488881646756	524.058894662035	235.243639639078	69.2373880349666	187.539726141763	-1.15557323663164	0.0570641955602708	0.172202342864515
Lex-LeA-[190].SDB113	207	277	266	484	131	506	254	270	-4.54785031113415	-4.10140364438991	10589.9450193479	16549.42957716	1968.5915475239	737.324222628541	0.644086392133313	0.0120737434930707	0.0556862700164054
H3-[810].SDB77	174	278	148	481	231	921	397	507	-3.98662266766453	-4.25398173982971	18562.2994287174	14207.5503651551	4541.20382527851	1509.48647766751	-0.385717607549378	0.151223136070927	0.311824451122997
Ley-Lex-[760].SDB22	24	20	32	43	20	29	40	38	-6.6129533417761	-6.42722688576551	1342.86036166995	1616.92855058781	279.2384845543	550.073516769048	0.267946637048362	0.497579866896557	0.69661181365518
Ley-Di-Lex-[320].SDB40	0	0	1	0	0	0	0	0	-12.1441297022731	-10.8912316291122	5.31950820116923	18.6207942903389	28.6546733392425	0	1.80754983688854	0.242096424535276	0.4410391589421
Tri-Lex-[490].SDB49	8	12	9	31	35	40	51	32	-6.35822861493384	-7.18496826751608	1732.43280103501	757.893057387536	207.807399777783	900.51828459024	-1.19273319688666	0.0110062587596683	0.0532302696376685
GM3-[590].SDB70	320	316	343	499	215	730	306	446	-4.1549057516517	-3.87963349769785	15687.2695591955	20658.3951438025	3984.8641473579	2278.28550053507	0.397133915673544	0.114093717958246	0.260996387688014
3'SL.(Gc)-[240].SDB161	270	363	334	682	149	1541	463	487	-3.88730560516257	-3.82423840424127	20500.5081536396	21835.0586882648	2629.79378554232	7258.28429620245	0.0909867380119058	0.732774196117565	0.854903228803826
3'SLN-[350].SDB129	24	21	25	40	24	53	20	29	-6.70682181408655	-6.49785799476176	1222.54342706264	1506.66301909789	265.203441407961	445.903092579756	0.301471065865091	0.418617841265465	0.610237064738999
3'SLN-[650].SDB71	0	0	0	2	2	0	4	3	-9.23269576891736	-10.3990455972217	97.7892633235901	30.4615417193882	31.5551847282937	79.6360663165718	-1.68268711323639	0.178313728392015	0.353966057852806
3'SLN.(Gc)-[190].SDB73	1	6	10	8	14	33	7	31	-7.10985943089291	-7.99125404323583	817.00983037582	338.409437091159	213.301872994267	438.499392130234	-1.27158363629338	0.0443996985428367	0.147706580591506
6'SLN-[460].SDB160	776	875	935	1385	75	734	103	193	-4.80659478880524	-2.90236507646071	8175.65217350521	54893.2397011867	8284.21568859239	4187.19977891021	2.74722276271288	6.17890574211113e-09	9.66817016118565e-08
6'SLN-[270].SDB128	248	165	184	306	3	23	4	11	-7.95775230930364	-4.35907798740891	349.938788315307	12790.1749170119	4523.6017940241	139.889855011507	5.19178959797197	3.20291906766396e-12	7.74524065453285e-11
6'SLDN-[590].SDB35	1823	3169	1804	3821	12	42	29	45	-6.70705214053027	-1.91504340211822	1222.26187540843	147335.4377773	52465.4892832233	463.796639336336	6.91340724280365	8.71313191887119e-15	3.86282181736623e-13
3'SLec.(Gc)-[190].SDB74	6	4	6	4	10	11	8	9	-7.828540971617	-8.14546052424425	398.206050582351	290.049046261463	143.635782755538	248.07906635201	-0.457218266936094	0.46441896702808	0.657103432071645
3'KDNLN-[220].SDB87	8	5	4	9	10	39	18	18	-7.16757646683831	-7.92148045692619	771.189471518081	362.864723051356	177.628681594155	30.2901923121104	-1.0876535478062	0.0482329345428074	0.152285888922376
3'-KDNLec-[220].SDB111	267	323	336	682	335	1931	617	698	-3.51109982660054	-3.85813676040379	29864.0510904584	21107.2908471739	1409.70564710442	4828.69531571271	-0.50066846340326	0.0382440417415686	0.137471825719693
9OAc3'SLN-[860].SDB17	39	25	46	59	32	29	28	22	-6.68802025302588	-6.06550686511363	1245.7465963377	2321.58098784706	629.620554005798	855.990928935873	0.898096977627978	0.0490866599776591	0.152285888922376
CT|Sda-[570].SDB21	24	23	33	39	15	39	28	28	-6.83972237112024	-6.40838552533678	1070.4005324921	1647.68249750535	311.761872169333	225.981977686012	0.622287528364486	0.0967606287438699	0.231876822034859
GD1a-[570].SDB14	32	30	46	57	20	61	31	37	-6.56922969853873	-6.09305483676092	1402.87763472675	2258.49902005669	385.001523503478	180.892834290536	0.686975111682831	0.0645191729630688	0.179394778317476
3'S-Di-Lec-[270].SDB115	1	3	0	2	0	4	2	1	-9.62901698763414	-9.36072305824309	65.791692090048	86.0378658319444	88.326142323653	39.9508038515282	0.387066321433083	0.687366071057861	0.831088067733595
3'SLecLN-[1270].SDB2	27	22	32	71	70	36	47	39	-6.04023190526242	-6.24130680509381	2381.00668160728	1947.30910591336	312.646346396955	2105.21641611245	-0.290089760834002	0.548044880429741	0.730939475875097
6'S-Di-LN-[380].SDB79	12348	20904	10355	27802	356	5111	880	815	-3.00204737009423	-0.0235731429638292	49685.2400886645	976702.5331381	363083.942305161	32455.127317172	4.29702999689662	1.70523235756829e-08	2.38732530059561e-07
GM1-[160].SDB121	617	754	704	1562	619	3662	1470	1575	-2.77736276333004	-3.04171223010666	62202.3335331852	47753.0552357911	5285.18973573003	9307.1926225107	-0.381375664780276	0.119161027240311	0.26861723089765
SSEA-4-[570].SDB6	21	53	23	69	16	200	38	35	-6.1615611207175	-6.11240601585372	2108.95836193475	2215.21455447403	1060.4506744687	1195.88825670224	0.0709158260213494	0.869566082076856	0.949870732077115
GD3-[410].SDB45	20	12	23	78	16	57	13	38	-6.79200195199806	-6.44916716431649	1122.71889351759	1581.83903228628	680.009146893386	410.677215697087	0.494606048032416	0.230875177645448	0.426477758706175
TetraSLac-[490].SDB15	19	11	27	21	18	25	39	28	-6.75084871288787	-6.80657720500219	1169.88630174783	1106.47365838919	466.698097850523	533.803797267747	-0.0803992192095507	0.858723034867401	0.949870732077115
GQ2-[430].SDB16	12	21	18	28	31	35	23	30	-6.65091383639762	-6.83136511687453	1292.84012111897	1079.38362660326	266.568945752434	767.923780566649	-0.260336167466106	0.544191343715831	0.730939475875097
GT2-[430].SDB51	0	0	2	0	0	1	0	0	-11.1801847380433	-10.3458699138138	13.9478562123095	32.1251959931374	57.309346678485	9.56630813174525	1.20366185945604	0.419824747546003	0.610237064738999
3'S-Di-Lex-[760].SDB52	24	51	49	83	33	49	48	53	-6.25106462874622	-5.90359740229261	1928.40001289442	2729.60763845318	693.376546474618	713.103725981887	0.501289244476053	0.212133392999976	0.400561933272957
3'S-Tri-LeX-[220].SDB53	10	14	10	10	5	63	1	7	-7.53517106005988	-7.34877773984432	533.969914723728	643.378255580333	285.967817996898	503.50865862402	0.268908718729811	0.681679705582824	0.831088067733595
GD2-[270].SDB122	310	426	294	747	265	2043	595	702	-3.54602473154788	-3.74396744795793	28839.0550733853	23660.0466687802	5333.9547478304	7629.63689275333	-0.285570975344862	0.271556294999593	0.458459516234122
GT3-[380].SDB124	290	391	306	857	119	1805	316	386	-3.98824947281993	-3.74194920742015	18532.1267335132	23707.8465537004	4608.22570812782	11069.1082295972	0.355336171461907	0.267549282461945	0.458459516234122
(Man)3-[460].SDB127	168	140	144	481	216	1187	260	468	-4.0377733689028	-4.4538618688753	17636.6991504632	11633.5528513621	3151.27609867532	4673.39021519509	-0.60028881548126	0.0372247743283632	0.13564095851157
(Galf)2-[490].SDB131	12	18	14	30	14	55	22	22	-6.89629970290061	-6.91816835206313	1011.52144246538	989.640955268169	194.136918525259	87.1304980683645	-0.0315497916977001	0.936237695748748	0.982448318040626
(Galf)3-[380].SDB132	10	13	13	24	12	212	39	24	-6.21661555421502	-7.12839063843675	1995.98911559785	802.009072003436	76.1644755306113	1463.53991297882	-1.31541339241281	0.00685434532871849	0.0357501148517474
(Galf)4-[30].SDB125	2	8	3	2	10	31	7	20	-7.37786088752073	-8.41608935833107	624.936266191785	221.278303168789	220.334370929006	233.568678679238	-1.49784706614781	0.0296343760932204	0.117943906458842
(Galf)4-[220].SDB126	10	14	9	18	19	49	19	22	-6.87814188744687	-7.25732260069344	1030.05622850726	704.993058927455	213.925179637537	302.359000779075	-0.547042134601576	0.229407749298889	0.426477758706175
