## Supplementary material for "Genetically Encoded, Multivalent Liquid Glycan Array (LiGA)": Figure5C_DCSIGN_cells-YZ-knownGlycans.txt

sequence	20190815-87YZrdRC1	20190815-87YZrdRC2	20190815-87YZrdRC3	20190815-87YZrdRC4	20191002-87YZrfRC1	20191210-87YZrfRC1	20191210-87YZrfRC2	20191210-87YZrfRC3	control_coef	test_coef	control_CPM	test_CPM	sd_control	sd_test	logFC	PValue	QValue
Gal-[1130].SDB10	53	46	63	62	52	20	15	14	-6.24382045125867	-5.84258558535258	1942.42040665164	2901.33127972413	377.939146614849	570.971740517325	0.578859551274455	0.0426652180531434	0.14549933336072
Lac-peg4-[1080].SDB9	5	4	3	9	21	2	7	4	-7.38215983220141	-8.20154893283324	622.255466188567	274.228479343253	81.6810764766896	219.149995823408	-1.18212859204	0.0226793833734795	0.0957573964658023
Lac-[650].SDB66	23	17	26	38	68	2	28	13	-6.23323748787872	-6.62721474029771	1963.08613010274	1323.84520851776	146.821268055768	1188.33963800899	-0.568389028287933	0.0827296597832674	0.209581804784277
Lec-[1000].SDB67	315	214	301	445	755	151	271	167	-3.70552458618449	-4.1279490403071	24587.315817755	16115.8980077339	1191.1212513437	4114.2465364161	-0.609429665112909	5.91284316781573e-06	6.04929339476532e-05
LacDiNAc-[840].SDB34	98	53	50	70	72	23	34	22	-5.81793218114491	-5.64949582679952	2973.74796358324	3519.2906597373	1171.76994811996	596.440483236023	0.243002293119508	0.344993376793124	0.53839156815717
Galili-tri-[680].SDB57	3	0	4	4	17	3	4	0	-7.74480571757176	-8.82423481711628	432.985759899045	147.123995914665	90.0262240091251	247.84548537649	-1.55728700890413	0.0150396467908266	0.0666757674393313
P1.tri-[1220].SDB58	7	6	7	13	12	0	0	0	-8.44904620172163	-7.75984010476776	214.104530542459	426.524774511452	68.9587856794031	200.118580418325	0.994314218225785	0.104757691606097	0.246597751922317
LNT-2-[970].SDB54	10	1	7	4	14	1	3	1	-7.97410277370223	-8.14946746835038	344.263648630952	288.889161294063	205.264852596523	162.583913292573	-0.252997775315892	0.665893548420628	0.823303528628883
GNLN-[1130].SDB55	41	32	58	57	53	4	11	11	-6.58778048334237	-6.02861633726498	1377.09305514911	2408.82467474571	402.221200852754	499.446740925943	0.806703340588761	0.00881738577392493	0.0451043195358468
Gala3-type1-[410].SDB112	3279	2612	3253	3969	3179	893	1170	1001	-2.09958740253335	-1.77742300175892	122506.963889776	169073.287915015	9972.11876015541	11142.3609736025	0.464784983348229	4.77456441029444e-06	5.29180888807634e-05
Di-LN-[270].SDB149	562	437	719	960	1659	335	608	398	-2.89379038561287	-3.39091495293801	55365.9560632105	33677.8491517267	4435.48251456675	8658.21638343189	-0.717199147984046	5.68463104059449e-09	9.45069910498834e-08
LNnT-[350].SDB88	12	17	6	13	34	8	15	5	-6.75964911925604	-7.36564323398454	1159.63599646848	632.618353958487	368.060537956584	420.54172774782	-0.87426470412671	0.0258117410275929	0.105629586359072
LNT-NAc-[920].SDB42	332	232	285	357	431	122	177	122	-4.09593586441315	-4.16446866672397	16640.1660543159	15537.9685469236	1491.41336407794	2317.28709184874	-0.0988719340320434	0.461932563217378	0.657103432071645
P1.penta-[190].SDB118	647	479	616	722	905	201	235	181	-3.60827466938623	-3.44864491820543	27098.5605325792	31788.68347156	2437.4294998209	3189.6858403572	0.230297050406876	0.059404662947071	0.173644399383746
P1.penta-[860].SDB13	459	309	432	557	251	75	90	57	-4.70826870652625	-3.79788242425491	9020.38099824614	22418.1938521609	1208.74788969992	1579.98257234194	1.3134097747262	1.36554246253754e-16	7.26468590069971e-15
3'GN-Di-LN-[80].SDB150	49	26	52	73	191	31	33	34	-5.32131484535583	-5.98366745985791	4886.32473821472	2519.56890923133	475.791975245802	1167.60484324669	-0.955572832261996	0.000108768376438437	0.000876739034321947
Tri-LN-[730].SDB47	20	9	19	23	22	3	5	4	-7.39054178407326	-7.00412971739764	617.061548810826	908.123915919246	189.16484733548	129.101061893646	0.557474772332581	0.167525626305496	0.340166538910396
Di-N3-[160].SDB82	3	1	1	1	21	3	5	2	-7.49141757776826	-9.38010872572517	557.851601677133	84.3860271025528	53.4899945904875	189.631921278353	-2.72480535292832	6.89108199817342e-05	0.000572821191098165
2'FL-[160].SDB153	19	16	37	43	75	19	23	16	-6.00591529483663	-6.53243788656743	2464.13290798489	1455.45329115084	445.89867410098	296.043153228953	-0.759611532006021	0.011208050443475	0.0532382396065063
H-type2-[240].SDB152	695	526	620	827	1003	232	286	255	-3.42023427697624	-3.37216231965864	32704.7720663294	34315.3562932214	2358.88428160086	796.287966541668	0.0693531744279147	0.555067382389901	0.730939475875097
H-type1-[700].SDB59	15	7	9	5	27	3	7	8	-7.10002575385132	-7.65338311011094	825.083673910012	474.436340512391	241.584811906095	253.267756388365	-0.798325913715171	0.0713447596353434	0.189777060630013
Gal-[110].SDB130	26	21	13	28	72	5	18	19	-6.21332163821473	-6.77692203698634	2002.5745761047	1139.77769840928	348.607465314505	800.293943510949	-0.813103500350842	0.0121421190261335	0.0556862700164054
H2-[300].SDB76	4932	4102	4719	7219	4421	1180	1717	1287	-1.78733356330275	-1.31920792708249	167405.952452086	267346.976423585	19251.426755702	17796.2862599131	0.675362533887965	4.11687897028124e-11	9.12574838412342e-10
Tri-AN3-[860].SDB80	200	162	210	261	282	60	64	73	-4.75054226727174	-4.53816018090806	8647.00494376889	10693.0617661495	396.369109524287	1053.72083689074	0.306402582770532	0.0495163013309129	0.152285888922376
LeA-[1380].SDB56	10	3	5	6	7	2	3	2	-8.2159104381459	-8.06457542372007	270.318290883506	314.484608150274	147.191825701447	43.3616534237754	0.218330274825011	0.718175249498332	0.841562186636812
Tri-BN3-[840].SDB81	34	43	69	117	38	8	13	6	-6.7293974505199	-5.72156407675328	1195.2529402447	3274.58519231062	1176.07920609056	288.977870625621	1.4539962103755	5.47431301332617e-06	5.82466904617905e-05
A.tetra.L-[890].SDB29	257	172	230	288	121	39	34	37	-5.41770820992138	-4.41102388826077	4437.30437383751	12142.7391547648	938.884772145526	806.814192270277	1.45233847860043	3.38196488395534e-14	9.99558510146801e-13
Gala3Lex-[650].SDB23	58	45	67	86	18	1	10	6	-7.31782502954676	-5.72539349890505	663.603961771	3262.06940265319	206.730358862719	401.090229467846	2.29739307221201	3.60178047200224e-10	6.38715737035064e-09
B.tetra.type.2-[1000].SDB26	39	27	29	30	23	8	7	7	-7.056312243409	-6.41782438548425	861.950905232682	1632.20342018872	385.605638261487	176.067321771038	0.921143266295848	0.0096705841589037	0.0476365812271923
B.tetra.type.1-[350].SDB105	510	366	579	829	1513	269	487	223	-3.14522718530123	-3.55162431823996	43057.1409860443	28678.0195712887	3292.94017943542	11747.8545585944	-0.586307128322198	0.00192305027003788	0.0116257129961381
A.tetra.type.2-[1050].SDB24	120	76	127	151	82	20	12	14	-6.09039565832962	-5.11099118147805	2264.51276420359	6030.10303407318	578.294854498675	743.484244039182	1.41298198177822	9.08193663607523e-09	1.34210841399778e-07
A.tetra.type.1-[380].SDB106	43	18	47	48	50	10	9	8	-6.59671643200609	-6.22397243980069	1364.84224015015	1981.35873504959	527.379315121905	328.10866109368	0.537755909075891	0.0861763896916946	0.21393775177357
Lec-LeX-[510].SDB1	67	70	87	85	55	9	20	13	-6.32572372925917	-5.51591308747838	1789.6705447902	4022.25299237311	726.747189129581	387.413895965392	1.16830979695626	2.69438975886466e-05	0.000255967027092143
Di-Lex-[490].SDB48	135	186	123	405	12	0	1	2	-8.19529751390829	-4.54892152824652	275.948166089437	10578.6069628683	4599.92312656559	173.775007658524	5.26060855173083	1.89713244486824e-05	0.000186902677901834
Lex-LeA-[190].SDB113	761	629	926	1199	511	138	147	120	-4.07099504498649	-3.11004394249451	17060.4041891498	44598.9955060998	3675.12223580125	1933.44027621094	1.38635939010197	4.5332078782537e-21	4.01944431871828e-19
H3-[810].SDB77	409	274	402	493	824	201	260	213	-3.5749542187291	-3.90491395625784	28016.7083853783	20142.6875689428	1209.19931517528	921.654177710365	-0.476031277025747	0.000177182573329826	0.00136679438536716
Ley-Lex-[760].SDB22	554	512	653	1258	36	7	8	5	-6.89369105945076	-3.29806214478219	1014.16358595749	36954.7109377567	8774.66037511225	236.537389992135	5.1873960040693	1.04816655316127e-43	2.78812303140898e-41
Ley-Di-Lex-[320].SDB40	0	0	0	0	0	0	0	0	-11.7921114855482	-11.7921114855482	7.56399184313732	7.56399184313732	0	0	-0	1	1
Tri-Lex-[490].SDB49	543	545	736	1420	44	6	8	9	-6.72547694224299	-3.21749807088086	1199.948137055	40055.1481410557	11431.7254782692	282.6107236651	5.06094372125741	1.984613948349e-14	6.60886119088452e-13
GM3-[590].SDB70	139	115	148	245	285	85	83	70	-4.61658388503873	-4.80898108783748	9886.51190102649	8156.16588194192	1034.88170331179	1507.18447495763	-0.27757049035867	0.0855059921228105	0.21393775177357
3'SL.(Gc)-[240].SDB161	726	595	797	965	1062	118	143	94	-3.87724041964223	-3.22990030966672	20707.8914965819	39561.4424852077	1784.28846562204	10485.8962230709	0.93391436643019	0.0239153882569923	0.0993983324431243
3'SLN-[350].SDB129	32	17	14	30	51	13	25	9	-6.28631418501151	-6.72917719388752	1861.60886303295	1195.51623162694	390.533060545932	677.180315486758	-0.638916266698577	0.0495036994567867	0.152285888922376
3'SLN-[650].SDB71	2	3	4	4	0	1	2	1	-9.37553624005024	-8.65741581534798	84.7727645044455	173.832943398413	48.6133560807004	91.8776706813089	1.03602877547903	0.212327942073259	0.400561933272957
3'SLN.(Gc)-[190].SDB73	6	2	0	3	21	3	11	2	-7.2821389604426	-8.81648750583162	687.712998475249	148.26823798502	129.987833638809	421.71567726924	-2.21359703742792	0.000239141660367857	0.0017669911571625
6'SLN-[460].SDB160	25	23	22	44	254	40	59	23	-5.08611791547861	-6.53319540855933	6181.97230342612	1454.35117076753	265.902418386865	2306.47798286236	-2.08769152304959	7.32356061395942e-13	1.94806712331321e-11
6'SLN-[270].SDB128	1	1	1	5	13	1	6	5	-7.65098312237482	-9.12598260560312	475.576349367626	108.80180804682	69.8692761922066	240.374003658935	-2.12797443976725	0.00142201612809778	0.00922576317253682
6'SLDN-[590].SDB35	40	55	66	67	46	13	15	3	-6.56779757723809	-5.82135333364439	1404.88816498761	2963.59170127186	760.828915277446	666.626168605964	1.07689140853275	0.000539700690957694	0.0036971539887507
3'SLec.(Gc)-[190].SDB74	2	0	2	3	8	2	5	2	-8.01936945215749	-9.24677657873513	329.027424951614	96.4219602627924	54.783539944687	143.51082147975	-1.77077417466533	0.0123742246358447	0.0557888771717744
3'KDNLN-[220].SDB87	3	3	12	10	13	5	1	4	-7.73994097079166	-7.92262434285065	435.097257767389	362.449884511393	210.277642297849	250.896217235319	-0.263556394922382	0.624845809414639	0.795258302891359
3'-KDNLec-[220].SDB111	581	397	663	628	775	225	263	220	-3.55162356316201	-3.53338248255347	28678.041225437	29205.9599530637	4142.69957576588	2662.63051758111	0.0263163165343978	0.830042941070217	0.935556874257109
9OAc3'SLN-[860].SDB17	116	134	145	167	111	28	32	30	-5.58399218101226	-4.917830925066	3757.53477704419	7314.98039175948	1386.01370110036	192.156315186357	0.961067540386028	1.8722617118438e-06	2.26373461522932e-05
CT|Sda-[570].SDB21	38	6	24	24	18	2	6	3	-7.53670745886869	-6.74711681379327	533.150153883849	1174.2603560663	660.263830495655	179.198247806463	1.13913850798263	0.00619654935905544	0.0329656425901749
GD1a-[570].SDB14	31	36	22	39	27	4	7	4	-7.18488755434185	-6.3937545589182	757.954231810683	1671.96690375875	564.77811154639	181.660068580649	1.14136364918133	0.00174533645540044	0.0110537975508695
3'S-Di-Lec-[270].SDB115	3	3	5	5	10	0	4	0	-8.25990362754537	-8.45933307102065	258.683920025165	211.913354712554	41.6669056786726	228.845523657896	-0.287715869109024	0.655547499291457	0.818664952166796
3'SLecLN-[1270].SDB2	175	118	121	171	85	19	27	18	-5.89881391790634	-4.88469746706815	2742.69595288931	7561.41099187919	1337.37912965825	305.356118245597	1.46306077450817	4.79273180131714e-11	9.80666660884892e-10
6'S-Di-LN-[380].SDB79	342	248	305	394	1050	240	352	239	-3.36046635270694	-4.10017141669632	34719.0638393125	16569.8348119639	1152.03381390283	3578.88145372614	-1.06716882753793	1.98762742582993e-14	6.60886119088452e-13
GM1-[160].SDB121	1765	1345	1726	1830	2289	544	687	578	-2.57781984783289	-2.44643565792677	75939.3830921897	86601.7151721571	9926.82782069868	1909.70164887771	0.189547319228778	0.0712454276334559	0.189777060630013
SSEA-4-[570].SDB6	96	74	98	123	27	15	13	8	-6.68133747896523	-5.29564984511062	1254.09951863769	5013.35541219186	119.325806386421	564.431451314923	1.99912467758321	5.76989595901843e-11	1.0962802322135e-09
GD3-[410].SDB45	7	7	18	18	29	8	5	6	-7.03375552160634	-7.35282704944024	881.614632882339	640.778285430865	249.801023240913	255.480708228972	-0.460322910894831	0.255848821397021	0.453705243277384
TetraSLac-[490].SDB15	14	20	22	31	25	4	1	6	-7.34976481051651	-6.79487113073109	642.743509094482	1119.50222914432	273.636916752223	324.953373825926	0.800542360047057	0.0412899648047738	0.142638060234673
GQ2-[430].SDB16	32	39	38	49	61	13	16	14	-6.2653746371344	-6.19030068418167	1901.00109942741	2049.2104954505	433.42767761927	122.269684359416	0.108308819624835	0.711843912195564	0.8415576917512
GT2-[430].SDB51	0	0	0	0	1	0	0	0	-10.5598459344584	-11.7921114855482	25.9368470450138	7.56399184313732	0	16.6765483681938	-1.77778339961554	0.180245695672044	0.35515077813899
3'S-Di-Lex-[760].SDB52	133	96	154	136	74	34	26	21	-5.78434197414335	-5.00307484452169	3075.33335907778	6717.26067957452	1083.45228166351	1110.57305734414	1.12713021351472	4.44676893236304e-07	5.63257398099318e-06
3'S-Tri-LeX-[220].SDB53	1	6	6	9	8	3	5	3	-7.89555605446846	-8.15210014518999	372.39477083051	288.129609755485	159.026005051258	119.25151357153	-0.370114887453317	0.527872300844511	0.716398122574693
GD2-[270].SDB122	540	368	505	603	1305	263	388	312	-3.19335649687521	-3.65425714694371	41033.9093462654	25880.7159129622	1930.64750697215	2819.41234004199	-0.664939082196317	9.82565870915353e-08	1.30681260831742e-06
GT3-[380].SDB124	63	40	61	90	304	85	81	90	-4.54512814932031	-5.73933899622447	10618.8118355369	3216.89395173699	329.079890588302	1403.72709164481	-1.72288206660443	4.98276211142783e-17	3.31353680409951e-15
(Man)3-[460].SDB127	1063	1102	1245	2011	492	120	145	125	-4.11160700212422	-2.67651363512725	16381.4283726075	68802.6074948031	10704.1081145863	577.904874939531	2.07040208377918	1.19506527479187e-35	1.58943681547319e-33
(Galf)2-[490].SDB131	96	66	121	88	240	43	108	77	-4.71423258639064	-5.33611842764094	8966.74462905022	4814.52240501632	1161.40963207439	2486.81889984114	-0.89719161917088	4.74232690632466e-06	5.29180888807634e-05
(Galf)3-[380].SDB132	15	8	9	25	61	11	22	13	-6.23186794025806	-7.23111810662083	1965.77651192387	723.711224291464	234.29724816876	398.767365483806	-1.44161325961904	4.16945696914364e-05	0.000382439846135244
(Galf)4-[30].SDB125	2	4	3	16	10	1	2	4	-8.04476514276782	-8.04692011888854	320.776755418845	320.08623346722	236.279988037952	157.878838904674	-0.00310897336260364	0.996242970605434	1
(Galf)4-[220].SDB126	11	11	13	24	38	9	10	8	-6.72854716303003	-7.18992807011005	1196.26968106676	754.143363991826	155.599025143113	130.813914558726	-0.665631946605188	0.0667473387599163	0.183039093918946
