## Supplementary material for "Genetically Encoded, Multivalent Liquid Glycan Array (LiGA)": Figure5D_DCSIGN_cells-YY-knownGlycans.txt

sequence	20180222-87YYrdRD1	20180130-87YYrdRD1	20180130-87YYrdRD2	20180222-87YYrfRD1	20180130-87YYrfRD1	20180130-87YYrfRD2	control_coef	test_coef	control_CPM	test_CPM	sd_control	sd_test	logFC	PValue	QValue
bMan-[<8].SDB99	41	40	22	124	214	129	-5.58046995613208	-6.70565812003467	3770.7929950298	1223.96692167235	865.124581222153	1060.8253633065	-1.62330338412922	0.0444230317568438	0.147706580591506
bMan-[<8].SDB126	181	455	380	509	873	866	-4.03564282765502	-4.59964345347543	17674.3149222257	10055.4203307318	2139.21891561739	816.361820601621	-0.813680905929368	0.0311191233907079	0.121730688557769
bMan-[80].SDB125	261	504	670	598	1112	894	-3.88659278835908	-4.26915838336344	20515.1264698034	13993.5554078166	352.609693283653	2399.03872969642	-0.551925486727533	0.0749043163436091	0.196554232796424
bMan-[80].SDB89	1610	651	866	564	1205	1322	-3.74871486846527	-3.20408128459382	23547.9886816766	40596.1808475345	38959.9645734612	2812.34799820202	0.785740170552924	0.308713128410488	0.51004777737385
bMan-[190].SDB88	82	522	848	192	715	704	-4.44730548059221	-4.39950906998246	11710.0775295939	12283.3686974994	7123.47894972199	4050.01855787471	0.0689556445589862	0.903429645045957	0.968381659523849
bMan-[350].SDB87	130	1040	1377	201	443	621	-4.65869265220625	-3.83432208885267	9478.84645381353	21615.9872230374	12722.3099111202	2567.35210879438	1.18931532360505	0.058263950593257	0.172202342864515
aMan-[160].SDB54	94	370	424	107	534	796	-4.59547251293789	-4.81939360387956	10097.4484785345	8071.68029096942	2688.94764693541	5955.40665906982	-0.323049847451982	0.575121092411741	0.749912796968251
aMan-[160].SDB57	5	35	90	19	78	106	-6.53031211149466	-6.83222310130909	1458.55054834647	1078.45792942639	837.479131166989	709.019495672297	-0.435565487795154	0.593569378002981	0.766453662858218
aMan-[540].SDB53	1672	3383	3900	988	5911	5604	-2.43055032033421	-2.42797100714059	87988.397451884	88215.640025217	4176.30877875111	44972.9366922079	0.00372116235334183	0.995044644048821	1
aMan-[1810].SDB49	151	156	399	181	251	208	-5.25337801258917	-4.96960065488946	5229.82212191838	6945.92130067379	2357.18398385139	1269.47831937721	0.409404186669946	0.355009598379023	0.54585290849029
aMan-[1860].SDB48	16	94	169	48	168	203	-5.79452745296114	-6.04429212494642	3044.16859971861	2371.35887078058	1400.64011818796	1162.42907793662	-0.360334253662414	0.598598559050761	0.76921360728262
(Man)3-[140].SDB18	477	230	237	236	244	72	-5.30961474033427	-4.40648897341996	4943.83100951501	12197.9304921872	11386.8534482386	3603.15295479378	1.30293506522631	0.143438329726698	0.302814251645251
(Man)3-[140].SDB17	514	337	474	305	302	367	-4.81270830255899	-4.16484510803963	8125.82268333156	15532.1205143907	10211.8085495563	2701.17607427452	0.934669017907567	0.107318836301191	0.250410618036112
(Man)3-[300].SDB15	11065	4978	6909	139	445	555	-4.79109819953094	-1.23553956632824	8303.33365587813	290677.880051009	257934.90663942	2995.35356596648	5.12958680771147	0.000337532162580225	0.0024265825742254
(Man)3-[300].SDB16	9907	5014	6975	525	1269	570	-3.98920706451633	-1.30581537087158	18514.389016937	270951.518976627	221706.990868182	6880.88146284721	3.87131588918391	0.00111861919366515	0.00743881763787325
(Man)3-[1160].SDB13	4742	2766	3269	1646	4118	4603	-2.55627238405207	-2.02121777438632	77593.4405739387	132494.018974959	103660.397069372	15892.0064247787	0.771920631969558	0.271295426898487	0.458459516234122
(Man)3-[1400].SDB12	5382	2545	3181	1300	3376	3819	-2.75967545295129	-1.9575663786036	63312.3128499159	141201.634444559	125561.916488273	14407.5715395802	1.15719878381346	0.138865516239556	0.300310791217251
Gal-[<8].SDB107	12	8	14	22	21	16	-7.58901191269058	-7.89379497015183	505.980760214823	373.051167236075	222.795464385434	257.869587314251	-0.439709005546331	0.523302097158722	0.716398122574693
Gal-[<8].SDB132	197	382	481	634	595	812	-4.07416480564125	-4.5659660092536	17006.4124069167	10399.8280226665	75.6132803241921	5779.15732124129	-0.709519157554764	0.0753704200948692	0.196554232796424
Gal-[110].SDB130	198	489	576	543	943	683	-4.05496495133356	-4.4168405793148	17336.0877795763	12072.3136129256	1407.92320810383	3334.44487629965	-0.522076173907105	0.132430015722359	0.288740853952029
Gal-[110].SDB129	114	159	250	306	542	484	-4.55670647964221	-5.24965376201864	10496.5727523091	5249.33560393358	875.391664365018	809.766607406483	-0.999711607881961	0.018724522679299	0.0803342424627989
Gal-[380].SDB127	445	1188	1425	667	1129	1050	-3.79425829817632	-3.54513261759058	22499.5876146766	28864.7942763757	4574.09418019255	1788.46701711281	0.359412383939143	0.396506105997552	0.589221364219826
Gal-[510].SDB128	49	1127	1591	120	809	819	-4.40494340123399	-3.79384740170017	12216.7978509589	22508.8345155717	17291.7863442628	6765.43377540805	0.881625168034523	0.325235183174857	0.523369283777127
Lac-[80].SDB25	181	113	186	384	733	413	-4.40375723336156	-5.19577762026937	12231.2976219549	5539.90669584851	3547.77957928818	3499.96504089882	-1.14264388447486	0.0601893302991503	0.173816263267363
Lac-[140].SDB24	156	110	140	225	290	314	-5.00196797873348	-5.35168208767892	6724.69990196207	4740.17090660718	3058.82487149777	1326.08032413033	-0.504530810704486	0.341577548546031	0.537630934397895
Lac-[320].SDB23	294	784	957	443	630	703	-4.25507049402078	-3.95404083455057	14192.0902528085	19177.0536983636	3082.36659682979	1900.56000767324	0.434293996878169	0.173271371364662	0.346542742729324
Lac-[490].SDB22	186	640	645	540	490	440	-4.36576233724306	-4.28836975490653	12704.9660137505	13727.2859062715	3757.34575749007	6109.40243170168	0.111653894738505	0.798689323160351	0.911808411848298
Lac-[840].SDB21	217	2259	2416	320	887	512	-4.33329524492659	-3.17859439478019	13124.2286083786	41644.149235266	26477.7678083555	3863.94673402559	1.66588119021648	0.035979659668097	0.132924853773803
Lac-[1190].SDB20	210	582	659	711	362	229	-4.37880396006073	-4.28860335776303	12540.3484126466	13724.0795475937	2358.94217502361	11711.8254270182	0.130131961620091	0.838556653843826	0.937210377825453
LNT-NAc-[30].SDB71	39	36	43	82	132	131	-5.90154359989714	-6.63749126642166	2735.21947398776	1310.31034346002	648.999956629194	229.460759161708	-1.06174804884874	0.111924969386388	0.258887320493732
LNT-NAc-[80].SDB70	261	335	287	339	1032	1019	-4.0360356895777	-4.635395568441	17667.3727206359	9702.26836799877	3895.20936589068	4555.34555540221	-0.864693524943883	0.0647439801446531	0.179394778317476
LNT-NAc-[160].SDB68	114	20	47	165	114	100	-5.68110178623941	-5.99389061140504	3409.79950282982	2493.94219054623	3060.91435990276	2265.8690503745	-0.45125888691193	0.643058975368355	0.806857016264068
LNT-NAc-[220].SDB69	63	38	80	150	148	197	-5.49654814891844	-6.20660812177605	4100.90274041744	2016.06412392567	1190.51887538052	1294.714908736	-1.02440000157543	0.123362548040138	0.273453648155639
LNT-NAc-[1030].SDB67	46	14	52	172	62	92	-5.77781093018909	-6.65179564441616	3095.48422789778	1291.70058683255	1046.99682709459	2768.17231493238	-1.26089341302814	0.196033248164039	0.380619299354995
LNT-NAc-[1490].SDB58	85	76	115	121	167	50	-5.8444010291352	-5.80746086000832	2896.06885415526	3005.05063764152	1316.07169829848	1749.23005854249	0.0532933988089558	0.938127341286914	0.982448318040626
Galf-[160].SDB84	309	354	347	354	399	559	-4.54365461078486	-4.49598589608327	10634.470598039	11153.6788244301	4686.49921269498	2570.13119881003	0.0687714183055273	0.877942947660135	0.953195200316718
Galf-[110].SDB86	196	191	257	82	262	354	-5.28327754221765	-4.95751416827949	5075.76745809382	7030.38247671109	2930.54088249376	2015.51189522942	0.46997720408384	0.346108865243895	0.53839156815717
Galf-[140].SDB82	175	134	134	71	178	190	-5.7137818950122	-5.24940557044048	3300.16802541928	5250.63860651184	3511.99572024487	616.662232525165	0.669953420565859	0.252242140154277	0.450311471684817
Galf-[160].SDB83	134	196	193	212	362	392	-4.88491004993214	-5.19850253833041	7559.80373631831	5524.83145276561	1501.83175682964	363.112132199834	-0.452418327872219	0.247586706579422	0.444986918581934
Galf-[840].SDB81	43	30	63	133	17	23	-6.28862673878781	-6.5210620824343	1857.30876644542	1472.10477515568	744.431635663377	2580.41051298249	-0.335333317606109	0.76102548687405	0.880142519602162
Galf-[1300].SDB80	39	53	72	60	26	27	-6.8449261819444	-6.38713395288993	1064.84483854226	1683.07306210283	339.279932467247	964.251820670869	0.660454578614393	0.394858439234395	0.589221364219826
(Galf)3-[50].SDB34	53	86	117	105	191	331	-5.35332864129792	-5.96920997733104	4732.37238315164	2556.26012492273	243.133905697687	1597.57140159396	-0.888528949271046	0.0876984376267285	0.214016370722108
(Galf)3-[80].SDB29	214	528	538	308	443	391	-4.68296822268767	-4.38722510549004	9251.51254277433	12435.1877231206	1671.75659858086	1808.35568577563	0.426667128558061	0.272318058515005	0.458459516234122
(Galf)3-[80].SDB28	221	981	1103	368	570	331	-4.56412722775685	-3.87651730373641	10418.9686263048	20722.8711176474	7894.10015316972	3516.38092134726	0.992011427450326	0.0475767296025759	0.152285888922376
(Galf)3-[140].SDB35	115	41	83	244	148	158	-5.30251409411227	-5.81874726851095	4979.06033195321	2971.32508675062	2715.37305147615	3405.98960993238	-0.744767040647337	0.353876691953338	0.54585290849029
(Galf)3-[270].SDB26	334	2391	3409	233	1000	759	-4.23721530795225	-2.95612509096764	14447.76846334	52020.1002943441	29921.012750723	5625.25586099558	1.84822250297507	0.0297076756870016	0.117943906458842
(Galf)3-[1190].SDB27	208	786	1025	286	352	284	-4.86992191123547	-4.00822420781757	7673.96451490675	18165.6249865027	6143.93507085143	2494.67989032578	1.24316700346641	0.015989847368987	0.069726219674599
(Galf)4-[80].SDB10	93	257	244	225	584	431	-4.6629127268789	-5.16178883020447	9438.92929989349	5731.43794082744	1104.50638178616	1811.16335075521	-0.719726080285813	0.0769850284820316	0.198815704623499
(Galf)4-[1380].SDB6	346	905	1397	534	665	1055	-4.02511991047109	-3.71530725794212	17861.2822701283	24347.9588618569	5800.44049568028	4171.38637188955	0.446965177408192	0.268871541938485	0.458459516234122
(Galf)4-[50].SDB11	52	169	290	129	679	538	-4.64501400225548	-5.3930590692375	9609.39510552239	4548.03926694816	1731.22124968287	4435.9323053354	-1.07920090849643	0.0622889430288051	0.176264455804917
(Galf)4-[50].SDB9	45	386	522	61	360	462	-5.08585108178102	-4.8205763578201	6183.6220820527	8062.13912283787	4896.31220941637	3562.04039447204	0.382710528731611	0.588917773460798	0.764156720685718
(Galf)4-[50].SDB8	91	884	1015	231	1190	1137	-4.00767438333787	-4.07921582140325	18175.6156381101	16920.7293252598	10495.8441973884	8422.75195929249	-0.10321247791499	0.871062742853967	0.949870732077115
(Galf)4-[650].SDB2	145	775	1023	328	624	630	-4.4004651700151	-4.07801590766204	12271.6301807791	16941.0449269357	7983.82339210313	256.149511936508	0.465195951735061	0.306300074451107	0.509223873774965
