## Supplementary material for "Genetically Encoded, Multivalent Liquid Glycan Array (LiGA)": FigureS9C_ConA-MJ-knownGlycans.txt

sequence	20180130-87MJcaJT1	20180130-87MJcaJT2	20180130-87MJcaKZ1	20180130-87MJcaKZ2	20180130-87MJooOO1	20180130-87MJooOO2	20180130-87MJooOO3	20180130-87MJooOO4	control_coef	test_coef	control_CPM	test_CPM	sd_control	sd_test	logFC	PValue	QValue
bMan-[<8].SDB99	102	64	665	400	239	137	329	295	-6.5881394991536	-3.61834266628946	1376.59874570655	26827.1011283024	26192.0738694538	289.931578594471	4.28451116322084	0.000859047191771227	0.00406771573640205
bMan-[<8].SDB126	32	66	125	148	7219	3692	3350	3321	-3.69835558638847	-4.83468224357112	24764.2156195188	7949.21383749469	6213.6081505857	8575.03584402406	-1.63937283314735	0.0298851831017416	0.0699942446330264
bMan-[80].SDB125	15	65	341	286	9073	5254	4189	4028	-3.43505798684581	-4.14363318036373	32223.5416361999	15865.1058767515	15561.0451123169	12667.4584128533	-1.02225791778524	0.281134919410554	0.33812172739918
bMan-[80].SDB89	20	30	80	86	5519	2303	1133	1053	-4.26703328205407	-5.37562626085487	14023.3247509683	4628.0194783481	3805.08072966059	9854.58980613181	-1.59936159288024	0.0602145351264727	0.107105709870279
bMan-[190].SDB88	531	663	786	858	2042	1272	1215	1192	-4.80723463403042	-2.866861477349	8170.42269470618	56877.1569889908	26987.6214099867	2320.29728007183	2.79936673061835	5.73497945878427e-05	0.0005104131718318
bMan-[350].SDB87	80	289	276	309	1574	866	776	1108	-5.09953615131206	-3.92911602413844	6099.57518938679	19661.0447626104	11730.9530711901	1584.74073523997	1.68855931323001	0.0130500931859884	0.0374663965662248
aMan-[160].SDB54	4	24	111	145	492	388	413	343	-6.04465124577673	-5.03700812989596	2370.50741931005	6493.14593544997	7004.30866217613	667.115315835461	1.4537217262671	0.153615055418253	0.219344337560616
aMan-[160].SDB57	62	156	740	640	261	257	431	371	-6.2717959611212	-3.333640655171	1888.83326408527	35663.0316345333	33637.0696455452	486.033534133062	4.23886208925595	0.00121813744489137	0.00492791966342418
aMan-[540].SDB53	487	456	791	583	319	127	207	186	-6.77205364177217	-3.08311808955791	1145.34011573803	45816.1747577989	21045.710600162	201.850720639517	5.3220090273385	6.18218143815083e-07	7.86020211422034e-06
aMan-[1810].SDB49	59	42	15	28	75	47	98	111	-7.68553920216294	-5.98177928407746	459.423000687752	2524.33079244443	844.487382108518	109.991846742209	2.45800598468731	5.28018926425762e-05	0.0005104131718318
aMan-[1860].SDB48	4	17	14	20	45	22	97	76	-8.03137719960651	-6.80446718645753	325.100172643719	1108.81080316987	768.690199120785	150.268604396109	1.77005699158705	0.0224751628340726	0.0571511283494989
(Man)3-[140].SDB18	2648	2800	3393	2701	690	289	665	661	-5.76777768215887	-1.50006299597042	3126.69831642652	223116.104290197	73238.4120580273	455.97728288085	6.15701081369308	1.2729328570416e-08	1.88818373794504e-07
(Man)3-[140].SDB17	5898	4294	7003	4286	965	503	1104	1081	-5.29562107765612	-0.896195512152499	5013.49963574001	408119.395175805	142111.242601259	774.750784245382	6.3470294461122	8.63807493324965e-09	1.71101223059483e-07
(Man)3-[300].SDB15	13915	8478	12178	7921	1491	648	1190	1140	-5.09836252365587	-0.239873524981315	6106.7380219471	786727.356131668	196434.559253162	472.619551163684	7.00931798460136	3.75203984621445e-10	3.33931546313086e-08
(Man)3-[300].SDB16	9236	9350	10453	7599	2194	1064	1974	2401	-4.5593958956739	-0.364378795502918	10468.3810279015	694628.022930621	178234.421986188	1584.23885144862	6.05213036686107	2.21737019442761e-09	6.57819824346858e-08
(Man)3-[1160].SDB13	1139	1067	930	629	545	258	516	457	-6.01769694049929	-2.67933964886587	2435.27171720319	68608.4448631229	7822.75761533989	164.825421620492	4.81623150935504	1.8123414390008e-09	6.57819824346858e-08
(Man)3-[1400].SDB12	2445	1354	1833	1012	948	571	808	751	-5.44343894235398	-2.12361369817922	4324.58566860421	119598.653226235	28557.0038620357	411.533901908538	4.78949541638893	9.61242826176873e-09	1.71101223059483e-07
Gal-[<8].SDB107	2	1	2	3	63	57	170	168	-7.36198399713098	-8.80468025580798	634.937494908772	150.029254061302	108.906838055291	296.181309623177	-2.08137073790237	0.0145050029945998	0.0384834706931423
Gal-[<8].SDB132	34	37	29	76	6778	3879	3518	3477	-3.68529319140659	-5.62658233444546	25089.8175260418	3600.86085957988	2880.01355453387	8055.26477951021	-2.80068821959377	0.000571698251577603	0.00318007152440042
Gal-[110].SDB130	240	219	214	162	7250	4553	3773	3778	-3.5828301756795	-4.16678658159731	27796.9166674488	15501.9945669453	2459.23204986504	9794.65675546294	-0.842471010912972	0.0263887611709691	0.0634756687626013
Gal-[110].SDB129	80	97	109	70	3014	1618	1785	1490	-4.49785978416904	-4.99654361605918	11132.7976491716	6761.27622504282	2076.56627321714	3079.25958510385	-0.719448691239405	0.0343540923948705	0.0755106923735739
Gal-[380].SDB127	749	351	393	279	6865	3388	3837	3793	-3.69058090438671	-3.46644653001614	24957.4999093291	31227.8007881034	6874.94887782737	5961.3351131201	0.323357550397168	0.247110329827166	0.309758019079124
Gal-[510].SDB128	15	84	38	39	4209	3656	3345	2970	-3.87201244029962	-5.68967137740067	20816.4354110016	3380.70376250887	1984.47262128591	7226.95858191675	-2.62232753458318	0.000970893372219338	0.004114738577501
Lac-[80].SDB25	191	162	118	112	2019	1055	2179	2217	-4.57879098322811	-4.547550841669	10267.3021359433	10593.1168594297	806.322347329118	1380.93090650267	0.0450699973039917	0.823615166227109	0.872639878502532
Lac-[140].SDB24	64	48	37	16	711	389	740	732	-5.63951292740261	-5.86014425832898	3554.59933257335	2850.83239669689	778.885536773119	326.498864424164	-0.318303726992207	0.190775939860327	0.254235212231163
Lac-[320].SDB23	88	102	68	58	1462	739	1398	1400	-4.97917169315389	-5.15287806861298	6879.75874934487	5782.73763814114	867.145556301751	490.03757458913	-0.250605326445616	0.113597030842191	0.174312685257845
Lac-[490].SDB22	71	53	49	34	837	474	945	903	-5.43354147983139	-5.59131067761442	4367.60061143337	3730.13565403242	292.72836193182	519.810144966646	-0.22761283924662	0.150486058345965	0.219344337560616
Lac-[840].SDB21	34	49	46	25	1194	615	1116	1156	-5.18006844959819	-5.85373244675047	5627.62119281068	2869.17012306556	891.447711900805	383.971302329778	-0.971891707917037	0.00184414319889344	0.00683869769589651
Lac-[1190].SDB20	36	31	26	21	454	143	382	380	-6.31247706112067	-6.17644552894403	1813.53543272794	2077.8002251999	144.918106917252	389.038472847211	0.196252016875768	0.405631302327146	0.468846570222286
LNT-NAc-[30].SDB71	3	5	8	3	421	205	479	434	-6.16395180084123	-7.93661528535523	2103.92253901643	357.414178297664	218.497817367737	320.318054949904	-2.5574128182733	0.000123752119644715	0.000847226049875357
LNT-NAc-[80].SDB70	227	226	143	109	4441	1914	3473	3351	-4.01732938719905	-4.3758414621409	18000.9744363393	12577.5542526337	1550.74670079291	1486.59817262141	-0.51722359261742	0.0754962099290038	0.119985047922881
LNT-NAc-[160].SDB68	10	8	5	16	254	115	262	225	-6.75232688942275	-7.18865331809382	1168.1582807428	755.105322764778	593.207114658824	141.103658188923	-0.629485974852543	0.190556314409986	0.254235212231163
LNT-NAc-[220].SDB69	16	35	28	25	789	372	573	532	-5.76746175233584	-6.21105182257562	3127.6862897292	2007.12521379656	803.867972326427	330.61233201883	-0.639965194522522	0.0749177726580252	0.119985047922881
LNT-NAc-[1030].SDB67	10	1	0	3	204	113	226	183	-6.90249835718485	-8.32970315577981	1005.27076365523	241.243646032821	241.346106439039	99.6547220001949	-2.05902128526587	0.0129822386494566	0.0374663965662248
LNT-NAc-[1490].SDB58	14	34	11	1	212	102	231	254	-6.81972549596696	-6.87756902176617	1092.02064521132	1030.64648142144	894.624356652472	214.414460479573	-0.0834505678180422	0.888621061249532	0.919619470362888
Galf-[160].SDB84	63	37	84	52	3335	1537	1372	1223	-4.56202883941281	-5.39364836503862	10440.8546232569	4545.35991604751	2103.04074857934	4341.42405843546	-1.19977336552678	0.0140981587883682	0.0384834706931423
Galf-[110].SDB86	5	5	10	8	1488	1023	645	635	-5.19514245079319	-7.52015924838948	5543.42659322995	542.046238981505	315.676097330732	2698.56842598823	-3.3542902038757	8.85963000216938e-05	0.000716824609266432
Galf-[140].SDB82	2	2	4	0	768	686	558	582	-5.56627351644847	-8.83271857160738	3824.70661560317	145.881111670583	141.363159220844	1410.62549611329	-4.71248408241404	1.3372318390684e-05	0.00014876704209636
Galf-[160].SDB83	81	41	37	30	1117	557	631	568	-5.51726327128396	-5.70924621928712	4016.82587614756	3315.17051491486	671.371679261222	1048.92447038675	-0.276972847019406	0.264317303749629	0.322249863475575
Galf-[840].SDB81	34	0	1	14	80	57	37	33	-8.10235606384954	-7.0793558105379	302.824822305936	842.315584467258	925.355739370864	150.627990301754	1.47587739228085	0.155266216475492	0.219344337560616
Galf-[1300].SDB80	0	0	1	0	161	12	22	28	-8.18882108963917	-10.8476028074241	277.741123197793	19.4511802710622	42.2253520691825	303.234512349508	-3.83581119905455	0.0564691458741474	0.105206195355999
(Galf)3-[50].SDB34	114	72	85	38	1084	796	1404	1413	-5.02065636713493	-5.20651862982579	6600.19313740374	5480.72093153397	1411.57998283592	1170.42851159588	-0.268142564672514	0.239155453424277	0.304069076496581
(Galf)3-[80].SDB29	73	78	64	38	917	483	916	900	-5.41790526047685	-5.38423027104099	4436.43008668805	4588.37076517674	793.352809042845	335.502244189455	0.0485827402611059	0.762385141025519	0.817497319894834
(Galf)3-[80].SDB28	84	42	43	28	652	347	757	762	-5.66664868767181	-5.6701586318186	3459.43953315123	3447.31837834293	757.885847144183	575.53804974965	-0.00506377901437672	0.980926344362286	0.980926344362286
(Galf)3-[140].SDB35	13	4	12	5	206	128	222	233	-6.81156080308073	-7.38832021467735	1100.97315592236	618.433917704994	314.004175859746	128.178000011928	-0.832087942896481	0.0665015606353504	0.111377831023646
(Galf)3-[270].SDB26	219	178	116	108	1836	792	1812	1745	-4.77938340508159	-4.50216139057115	8401.17749415233	11085.0115876301	872.305032973328	1147.1982934966	0.399946825559468	0.0583111977837755	0.105912175566449
(Galf)3-[1190].SDB27	219	144	78	62	859	417	840	877	-5.49626443815644	-4.76280271773464	4102.06637571895	8541.63602312551	2437.265777554	468.372235874985	1.05816158673442	0.000635553556854506	0.00332730979765006
(Galf)4-[80].SDB10	165	147	133	77	1836	929	1548	1538	-4.81780293222682	-4.66581212554421	8084.52990104413	9411.6017168025	1383.43386913691	186.176043752113	0.219276383061704	0.198289702248485	0.25952622794287
(Galf)4-[1380].SDB6	270	173	109	86	1100	428	955	949	-5.37304084997986	-4.51292866260872	4640.00029122548	10966.2965179767	2428.28083109673	640.196671079607	1.24087958732851	0.000108046892439011	0.000801347785589332
(Galf)4-[50].SDB11	126	98	86	72	1589	798	1656	1688	-4.84583564054266	-4.96713689366173	7861.04570106141	6963.0554908748	514.569744509937	1002.93956714236	-0.17500071632849	0.238794001801568	0.304069076496581
(Galf)4-[50].SDB9	46	42	40	31	694	595	1193	1169	-5.27166436454177	-5.82880081788203	5135.05685020701	2941.60238297695	441.246176710724	1420.02700124961	-0.80377799833246	0.00788082721776466	0.0241859869786571
(Galf)4-[50].SDB8	67	73	50	57	1387	723	1594	1577	-4.92739395793321	-5.37876800491093	7245.36041349103	4613.5022423218	1030.8841781226	1162.71018407546	-0.65119509916074	0.00761344532045261	0.0241859869786571
(Galf)4-[650].SDB2	50	72	47	24	593	364	748	719	-5.69566689686379	-5.66423466514498	3360.49532786806	3467.8007861806	1074.80806751525	556.83462694216	0.0453471248247962	0.856020517702215	0.896303836182319
