## Supplementary material for "Genetically Encoded, Multivalent Liquid Glycan Array (LiGA)": FigureS9C_ConA-MK-knownGlycans.txt

sequence	20180130-87MKcaJT1	20180130-87MKcaJT2	20180130-87MKooOO1	20180130-87MKooOO2	control_coef	test_coef	control_CPM	test_CPM	sd_control	sd_test	logFC	PValue	QValue
Gal-[<8].SDB107	7	2	40	22	-7.78836720139349	-7.70765269046891	414.529174363769	449.375062472141	596.26886853969	139.274467798095	0.116446424638678	0.928726393634681	0.95007642567226
Gal-[<8].SDB132	56	260	10614	10427	-1.95493958612447	-4.44544686920981	141573.029411158	11731.8622513741	5518.52782737502	9108.24175578643	-3.59304250660507	0.000868388752715045	0.00406771573640205
Gal-[110].SDB130	514	1046	8007	7052	-2.2923952749417	-2.71050826352961	101024.191103731	66502.9970756182	5869.2694394408	1298.67848488248	-0.60320953516704	0.0675775603963695	0.111377831023646
Gal-[110].SDB129	146	414	3774	3630	-2.99993188177407	-3.79760395507452	49790.4598901466	22424.4374975197	3261.60112212931	2460.61254342467	-1.15079754440619	0.00379921811765641	0.0135252164988568
Gal-[380].SDB127	1266	1646	8035	8130	-2.21775718160337	-1.99508147786383	108852.972701242	136002.572516316	53685.3725842555	9269.58960595254	0.321253133511487	0.458282549248355	0.522912139526969
Gal-[510].SDB128	58	756	3053	2354	-3.32020907150118	-3.61928492878243	36145.2740173211	26801.8348627106	26238.7613087886	3856.37231170494	-0.431475256149285	0.616501022812766	0.680871145383933
Lac-[80].SDB25	207	712	2130	1862	-3.62019926686469	-3.33706789745546	26777.3401243639	35541.0149942515	9896.31966786432	485.528377751109	0.408472222566793	0.179446009781304	0.249542107352126
Lac-[140].SDB24	97	218	774	692	-4.62115998608945	-4.33001851573138	9841.37358105395	13167.3036855647	238.859163568451	21.9965757105583	0.420028355482713	0.258706387039218	0.319789839534589
Lac-[320].SDB23	282	488	1715	1701	-3.77259046146847	-3.38477743815396	22992.4250840951	33885.1830554002	6841.19229403035	1634.46057675543	0.559495925527994	0.0613751820604971	0.107105709870279
Lac-[490].SDB22	179	339	1099	1065	-4.22966370255398	-3.79954786620549	14557.2853031917	22380.8887250478	3109.45630522191	796.166792782027	0.620525984107767	0.0501639569869519	0.102837491204591
Lac-[840].SDB21	130	504	890	643	-4.58216087734839	-3.72719180254982	10232.7606481108	24060.3071491725	8612.26799115004	1558.11326696039	1.23345964432532	0.0242868741320812	0.0600425499376452
Lac-[1190].SDB20	165	201	1971	580	-4.0941620117821	-4.0612114281389	16669.7094517225	17228.1358200813	7567.25855151466	11922.1098732064	0.0475376436164378	0.946011380213569	0.956761509534178
LNT-NAc-[30].SDB71	3	41	433	519	-5.04491874449258	-6.45930860826955	6441.98378924631	1565.87797129818	1437.14866756355	1311.36269213473	-2.04053324235466	0.0531933814620153	0.102917629350421
LNT-NAc-[80].SDB70	393	1066	5082	5697	-2.62022288384702	-2.83295164397472	72786.6380534817	58838.925548703	6738.76180592241	11432.7617548898	-0.306902727290689	0.291629612015585	0.345643983430922
LNT-NAc-[160].SDB68	16	39	356	357	-5.3386077751471	-6.08709229388832	4802.55229074251	2272.00564418874	88.8395328822913	378.488995668047	-1.07983490337011	0.0307293627583631	0.0701259816793414
LNT-NAc-[220].SDB69	44	37	781	579	-4.7011854997885	-5.52209958544222	9084.50104138609	3997.44614529902	2717.90310421469	1219.24188454456	-1.18432868036852	0.131779711723852	0.195473239057047
LNT-NAc-[1030].SDB67	25	36	153	137	-6.24033950074304	-5.89871658637578	1949.19365780448	2742.96291667607	912.720717448603	2.24730541389698	0.49285768441169	0.295156660008428	0.345643983430922
LNT-NAc-[1490].SDB58	82	116	262	287	-5.59751521358163	-4.70769133908042	3707.06354309131	9025.59057635919	3081.43072312257	522.099248151132	1.28374449100749	0.050841006887663	0.102837491204591
Galf-[160].SDB84	97	194	4231	5026	-2.77088055783088	-4.38769974346571	62606.8515095479	12429.2869112782	1250.86035462018	12358.732102558	-2.3325770211295	0.000457689397056206	0.00271562375586682
Galf-[110].SDB86	7	73	1638	1386	-3.89875454429608	-5.86913761460873	20267.1375556132	2825.30878873936	2397.56798832167	834.138052328351	-2.84266188419163	0.0147015506018746	0.0384834706931423
Galf-[140].SDB82	1	38	593	563	-4.85704288624999	-6.59955920376501	7773.43687418521	1360.96781483712	1505.10631900418	312.618435091679	-2.51391964994701	0.0520723850032825	0.102917629350421
Galf-[160].SDB83	87	268	1335	1902	-3.81676623238782	-4.2668269782492	21998.8250825666	14026.2181146671	2841.76565273312	7072.90934353676	-0.649300406153002	0.125477001157975	0.189278866153555
Galf-[840].SDB81	7	0	570	295	-5.16264263845579	-7.94409150088547	5726.54648030346	354.752036639306	680.602301127334	2170.35339653734	-4.01278248031355	0.0347858245765902	0.0755106923735739
Galf-[1300].SDB80	0	1	33	96	-7.02189483850532	-10.0383103390321	892.133441476321	43.6935379833199	42.1667162938219	666.511544486451	-4.35176768387066	0.044260137978482	0.0937893400020214
(Galf)3-[50].SDB34	168	430	774	509	-4.76257285630921	-3.71346153735252	8543.59964142865	24392.9398892776	1797.23277928741	1858.84404413494	1.5135476971993	0.006544047212117	0.0224007769953236
(Galf)3-[80].SDB29	117	346	1270	1145	-4.12188835417706	-3.9949815154188	16213.8679900336	18407.7866677997	3213.9025188198	59.7427220087629	0.183087866931437	0.52158771194065	0.587611472945796
(Galf)3-[80].SDB28	193	182	862	719	-4.54752191772682	-3.98737204313312	10593.4232585604	18548.3945075391	11090.8353656066	543.201147075557	0.808125446230903	0.191390553027954	0.254235212231163
(Galf)3-[140].SDB35	24	47	201	214	-5.87785164843286	-5.79751576688369	2800.79591052957	3035.08524702369	351.657938055515	338.51667695666	0.115900177916435	0.738888939377185	0.801964824445969
(Galf)3-[270].SDB26	1083	1330	2579	2247	-3.43058301239364	-2.17164309604051	32368.0642881912	113990.16616254	49217.1662036315	663.218743178246	1.81626637409984	0.00781954980271628	0.0241859869786571
(Galf)3-[1190].SDB27	763	1015	984	797	-4.4292211288016	-2.49357035452072	11923.7731404829	82614.4764174039	31386.4337846502	858.580419183104	2.79255377294791	0.0009183345814575	0.00408658888748588
(Galf)4-[80].SDB10	296	673	2224	2139	-3.52875742753517	-3.20851350608072	29341.3519811492	40416.6477416452	401.554381927973	1448.606866836	0.46201431735718	0.0567404199672804	0.105206195355999
(Galf)4-[1380].SDB6	1203	1550	1391	1331	-4.00063499018712	-2.04942669003534	18304.0123295352	128808.729751446	51607.9566383164	837.407020325493	2.81499853837035	0.00134777054163368	0.00521528600893033
(Galf)4-[50].SDB11	197	626	1757	1484	-3.82951119497358	-3.43351588302174	21720.2299930558	32273.2720178329	7242.27106820612	921.76164267679	0.571300472768198	0.0633838199257423	0.108483845642136
(Galf)4-[50].SDB9	78	248	609	427	-4.97464084260001	-4.35733095247803	6911.00063078683	12812.5393293806	2873.49142830611	1196.50945819067	0.890589917170694	0.080539479614364	0.125754626064533
(Galf)4-[50].SDB8	140	593	1964	1651	-3.72044374941295	-3.59641650931805	24223.2164223314	27421.8123993255	11392.8167396897	1109.01825426004	0.178933484220063	0.619669244675265	0.680871145383933
(Galf)4-[650].SDB2	271	650	621	496	-4.89595971344627	-3.26957933179079	7476.7302610104	38022.418534104	1059.33364734031	611.956924050969	2.34637091121347	0.000157664865874641	0.00100229807591736
