## Supplementary material for "Genetically Encoded, Multivalent Liquid Glycan Array (LiGA)": FigureS10_Anti-AvsB-knownGlycans.txt

sequence	20191210-87YZvgAW1	20191210-87YZvgAW2	20191210-87YZvgAW3	20191210-87YZvgAW4	20191210-87YZvgAW5	20191210-87YZndAW1	20191210-87YZndAW2	20191210-87YZndAW3	20191210-87YZndAW4	20191210-87YZndAW5	20191210-87YZndAW6	control_coef	test_coef	control_CPM	test_CPM	sd_control	sd_test	logFC	PValue	QValue
Gal-[1130].SDB10	159	177	46	168	9	44	113	12	533	84	147	-5.0153624326972	-6.08087786988894	6635.22677822802	2286.16881297806	1242.69445920019	6573.62477600645	-1.53721383722715	0.0718874105489261	0.510400614897375
Lac-peg4-[1080].SDB9	174	324	148	154	57	31	196	47	306	296	69	-4.82790350647622	-5.54442840419746	8003.28251985806	3909.17703469855	1295.92658273515	5637.17532113671	-1.03372691661591	0.112193919519574	0.602920648960388
Lac-[650].SDB66	21	56	19	122	0	33	31	21	9	2	11	-6.66159424372697	-7.0180339920401	1279.10553804423	895.584489416651	933.730550755575	1416.32865258377	-0.514233857267069	0.691330380589318	0.987517126648983
Lec-[1000].SDB67	67	36	12	7	25	1	113	1	41	11	147	-6.1474354589711	-7.2447288385721	2138.96019338953	713.927716194725	483.236149384419	2679.34987635404	-1.58305971715064	0.23539133460354	0.732568216677413
LacDiNAc-[840].SDB34	24	9	7	16	0	10	12	0	0	0	0	-8.66697584244316	-8.31576243778998	172.1790141503	244.630307064367	180.059750283446	266.18969914451	0.506693837186861	0.741893147465987	0.987517126648983
Galili-tri-[680].SDB57	60	117	11	281	15	53	52	33	11	19	9	-6.15905123168845	-6.23843643800529	2114.25826168797	1952.90662750987	2140.16202859267	2176.84747991074	-0.114528643473258	0.922351583042347	0.987517126648983
P1.tri-[1220].SDB58	0	0	0	0	0	0	14	0	121	428	0	-5.3060026925811	-12.4028233654116	4961.72065287768	4.10697682663945	0	9899.87921155789	-10.2385479907708	0.00387136825402631	0.0549734292071736
LNT-2-[970].SDB54	86	36	0	9	0	35	9	6	6	13	0	-7.19676350305757	-7.60367892604334	749.006045495121	498.613692158572	717.770067925493	803.749286811039	-0.587054862802805	0.719490152546432	0.987517126648983
GNLN-[1130].SDB55	0	15	25	0	0	0	24	0	241	90	0	-5.99989521237022	-8.36973979619812	2479.01193284115	231.775854851076	395.050563533696	3731.25911336413	-3.41896302876609	0.118885761766837	0.602920648960388
Gala3-type1-[410].SDB112	981	1761	880	382	736	46	847	16	516	450	1065	-3.85643096172843	-3.74012791850487	21143.3263618703	23751.0647362855	10320.6467775287	17811.7806848541	0.167789823698919	0.792980176793091	0.987517126648983
Di-LN-[270].SDB149	2940	3254	1438	2071	843	546	1506	174	992	572	1041	-3.26320192102081	-3.0359599857596	38265.6779737751	48028.5340288978	8922.55558162597	7211.79405536788	0.327840813083368	0.220975370774158	0.732568216677413
LNnT-[350].SDB88	18	72	35	44	119	27	44	6	0	25	13	-6.88138272116659	-6.34540741854377	1026.72339105178	1754.78766402475	1911.05773075514	617.879790306849	0.773248911132893	0.530606739484048	0.957251778847655
LNT-NAc-[920].SDB42	0	48	0	0	0	0	89	0	30	0	55	-6.83400533986377	-8.73911162668953	1076.53757190088	160.196138688341	339.786294888257	1288.80364853988	-2.74848739236991	0.197494679836363	0.732568216677413
P1.penta-[190].SDB118	859	835	620	473	502	139	424	28	489	378	320	-4.29807980496594	-4.08683822380449	13594.6383225034	16792.2430266538	5544.41330581549	6147.35595598913	0.304757181571167	0.469401810934704	0.949340463380389
P1.penta-[860].SDB13	0	55	0	0	0	1	52	4	12	0	67	-6.90533558941145	-8.60939384442602	1002.4226193821	182.384430252358	389.338462892794	1213.12879289159	-2.45843639389542	0.216563254814282	0.732568216677413
3'GN-Di-LN-[80].SDB150	960	937	546	2135	389	364	550	192	232	49	168	-4.1655697266432	-3.78614391853521	15520.8697276701	22682.9005398605	11462.2162711426	11798.1528340537	0.547395731742675	0.314448463500888	0.858686188790887
Tri-LN-[730].SDB47	0	0	0	0	0	1	10	3	0	0	9	-8.43406313992236	-12.4028233654116	217.336624824511	4.10697682663945	0	235.628279127071	-5.72571069579063	0.00657176952161981	0.0777659393391678
Di-N3-[160].SDB82	124	120	26	222	0	63	55	30	0	0	0	-6.31009098954408	-6.23472750527451	1817.86782472033	1960.16327571216	1684.86723531937	2351.77275160094	0.108726525019815	0.949137184215272	0.987517126648983
2'FL-[160].SDB153	271	383	241	546	62	204	276	100	75	49	45	-4.85548843420033	-4.99414861614223	7785.52970549537	6777.48888795371	3200.69013239745	6550.4526487003	-0.200044356856339	0.757440192229237	0.987517126648983
H-type2-[240].SDB152	1034	1480	369	1161	338	274	956	176	625	186	570	-3.76987633360051	-3.96042098523749	23054.9142291722	19055.0906909414	4772.18708612526	7905.75415659565	-0.274897823984584	0.430583198844277	0.949340463380389
H-type1-[700].SDB59	75	83	6	303	3	65	40	60	0	17	2	-5.8626108016834	-6.2902535606888	2843.80935986723	1854.28971226484	2447.82518798858	4210.1004544563	-0.616958087689165	0.680663020443076	0.987517126648983
Gal-[110].SDB130	41	54	21	26	40	0	32	11	25	0	34	-7.00197288229907	-6.97195676080427	910.084703242286	937.816027612099	456.96282343032	819.264860646635	0.0433041096272709	0.974087804674613	0.987517126648983
H2-[300].SDB76	5745	4107	1281	3636	1017	763	2267	340	745	581	1120	-3.02601627855651	-2.68100199957468	48508.4980648057	68494.4883102947	28226.8296169394	15646.4595346517	0.497750389322957	0.151028310029633	0.714867334140263
Tri-AN3-[860].SDB80	4316	4157	1001	2910	3532	13	48	8	69	0	0	-6.86951090510439	-2.53028151958652	1038.98510267612	79636.5978677673	44000.365894589	976.29404090523	6.26018471576629	0.000116581403390542	0.00275909321357616
LeA-[1380].SDB56	0	0	0	0	0	0	7	0	0	265	0	-5.9493930442958	-12.4028233654116	2607.42262826211	4.10697682663945	0	6263.02959001883	-9.31033192099617	0.0100419527690024	0.10185409237131
Tri-BN3-[840].SDB81	44	70	12	51	25	2410	3122	896	6681	6198	1984	-1.69173111803582	-7.00310829047591	184200.375238828	909.051972025289	275.380009105245	102551.703145082	-7.66269750697016	2.37581272901574e-10	1.68682703760118e-08
A.tetra.L-[890].SDB29	278	494	11	330	690	0	39	0	0	0	243	-6.14638244111945	-4.60483189373645	2141.21374296287	10003.3834947892	11344.4220854166	4652.10439853245	2.22398732998913	0.216261150294652	0.732568216677413
Gala3Lex-[650].SDB23	99	81	39	535	39	73	148	29	65	68	32	-5.60576596823859	-5.67700186054507	3676.60330407702	3423.80812495591	4102.88871578616	1429.17711977337	-0.102771668563854	0.901916798185312	0.987517126648983
B.tetra.type.2-[1000].SDB26	0	1	0	0	0	0	16	0	0	0	10	-8.67203364534704	-11.7295301370484	171.310365211873	8.05248243504207	7.07888114350535	245.576434994745	-4.41103502611291	0.0174017618309855	0.154440636249996
B.tetra.type.1-[350].SDB105	1573	2252	858	1263	750	17505	8786	7381	20979	19395	8215	-0.186212691787271	-3.46879008845923	830097.021385635	31154.7023006523	3706.49667569508	433397.272610345	-4.73575813151284	3.03403241089107e-08	1.07708150586633e-06
A.tetra.type.2-[1050].SDB24	25	16	0	1	0	0	3	0	0	0	115	-6.96978528374062	-8.73383083361805	939.854686255148	161.044338961537	219.161611500832	2228.42709864584	-2.54497976671042	0.237310830754655	0.732568216677413
A.tetra.type.1-[380].SDB106	930	724	333	640	1098	8	33	0	0	20	38	-7.18137767944691	-3.89122936198773	760.619230510549	20420.226750205	15220.3257127786	711.615095840485	4.74668066138753	0.000215355773064491	0.00382256497189472
Lec-LeX-[510].SDB1	204	256	37	334	0	86	121	25	0	38	62	-5.7745811015477	-5.73249438346242	3105.49827463816	3238.98787103827	2617.01071141797	1889.14255503924	0.0607182994689157	0.962139624141464	0.987517126648983
Di-Lex-[490].SDB48	19	42	42	148	0	59	28	19	6	2	4	-6.56957751327629	-6.79924299087014	1402.38977805719	1114.61860501244	1184.51102807394	1686.6183219927	-0.331337245588049	0.810614664697547	0.987517126648983
Lex-LeA-[190].SDB113	581	993	487	290	418	61	309	42	374	232	292	-4.57600721522999	-4.28580504018519	10295.9237425293	13762.5376645479	5138.25127524584	4131.88289576584	0.418673238792324	0.354871947432939	0.880927227255136
H3-[810].SDB77	835	1183	861	169	895	50	461	8	947	240	337	-4.27860202308521	-3.82988891399306	13862.0273414515	21712.0273983155	13656.3594828667	11923.0311684701	0.647356177269113	0.354745814914246	0.880927227255136
Ley-Lex-[760].SDB22	88	99	0	61	0	14	41	6	38	0	35	-6.86340961477387	-6.99630750763286	1045.34363032319	915.255306937896	849.306028001637	576.64947461889	-0.191731130972254	0.896499692458679	0.987517126648983
Ley-Di-Lex-[320].SDB40	0	0	5	0	0	0	0	0	0	12	0	-9.01200561260796	-10.1831769319989	121.937052121091	37.8009269936125	81.5967094795956	284.352217019442	-1.68964305451667	0.36739587072887	0.880927227255136
Tri-Lex-[490].SDB49	181	306	161	61	190	26	165	8	239	212	191	-5.05561486728605	-5.35145633958995	6373.44673341113	4741.2411119246	2584.43743347782	4411.46582387288	-0.42680902498213	0.54854008222073	0.957251778847655
GM3-[590].SDB70	1504	1934	639	3959	188	956	1176	448	31	34	284	-3.4402278726768	-3.373271612268	32057.3794946159	34277.3116273325	26851.4683410566	32918.0320458101	0.0965974648482453	0.917908143971602	0.987517126648983
3'SL.(Gc)-[240].SDB161	511	528	423	310	313	63	327	44	325	235	223	-4.64121846662506	-4.53536122663932	9645.93721159591	10723.0330816299	3736.26264737678	3393.32524605767	0.152719715169617	0.724619522829977	0.987517126648983
3'SLN-[350].SDB129	112	158	17	86	40	63	84	16	68	0	12	-6.1823185350548	-6.34065834291094	2065.63305568349	1763.14110321793	718.28631069553	1484.6535493669	-0.228436055569371	0.850720342665001	0.987517126648983
3'SLN-[650].SDB71	4	0	0	1	0	0	0	0	0	0	0	-12.4028233654116	-10.5824908266782	4.10697682663945	25.3561101179032	34.3583496329084	0	2.62618472639946	0.0883974066127963	0.570565079046231
3'SLN.(Gc)-[190].SDB73	134	115	34	448	0	152	56	52	0	15	1	-5.63689149464867	-5.8257709933683	3563.9296998129	2950.52843734739	3518.96079987284	4593.99564199251	-0.272495516128406	0.854619495213121	0.987517126648983
6'SLN-[460].SDB160	445	579	295	529	96	105	279	91	99	50	54	-5.00144964369238	-4.74369776512592	6728.18645308489	8706.39239458425	2697.6540577804	5308.46241223011	0.371857356987658	0.51422379191685	0.957251778847655
6'SLN-[270].SDB128	61	32	8	92	0	43	29	27	17	8	0	-6.45505189457654	-7.15873598604711	1572.55767220122	778.037382038821	749.168604148719	1871.36454365683	-1.01520154911705	0.480595318151822	0.949340463380389
6'SLDN-[590].SDB35	3	174	21	220	0	34	46	23	37	0	0	-6.50841230039996	-6.43354896794183	1490.84485878608	1606.73844071421	1929.89979910868	1558.69387840959	0.108004958481772	0.946824199212893	0.987517126648983
3'SLec.(Gc)-[190].SDB74	135	82	0	153	39	58	54	23	0	0	21	-6.36459383633704	-6.34786456137691	1721.4405040061	1750.48119306626	1212.55642692597	1794.85400798916	0.0241352420226475	0.987517126648983	0.987517126648983
3'KDNLN-[220].SDB87	22	96	32	221	0	51	43	17	32	0	0	-6.53949624603511	-6.48986792628117	1445.21634914247	1518.74958172756	1740.6894987213	1413.30833400894	0.071598530796652	0.963080429729647	0.987517126648983
3'-KDNLec-[220].SDB111	820	1251	471	585	392	119	649	64	443	156	498	-4.22878432283628	-4.11206836195606	14570.09231492	16373.8723827173	2918.25951932735	6304.9836508709	0.168385537954481	0.655933487898535	0.987517126648983
9OAc3'SLN-[860].SDB17	75	18	7	121	57	43	81	5	0	0	0	-6.90450346526903	-6.58210424086811	1003.25710659492	1384.93199605705	1086.47940672781	1247.78479085276	0.465123762229659	0.760635584970057	0.987517126648983
CT|Sda-[570].SDB21	89	149	31	466	14	151	105	26	0	0	0	-5.85437179374012	-5.79264897234838	2867.33631406718	3049.89238574257	3590.95400561663	3762.68548555633	0.0890472083315398	0.954064936470357	0.987517126648983
GD1a-[570].SDB14	179	88	40	411	1	95	86	14	0	0	0	-6.3018573231111	-5.827046411685	1832.89733107112	2946.76767811488	3223.86124368076	2354.78010912774	0.685007347274404	0.676716997926264	0.987517126648983
3'S-Di-Lec-[270].SDB115	5	11	2	0	4	0	1	0	2	1	2	-9.89131949876655	-9.13999503757144	50.6121192860807	107.287861918737	73.0253193391804	39.3777626955113	1.08393207426475	0.372222772079635	0.880927227255136
3'SLecLN-[1270].SDB2	0	32	0	0	0	0	24	0	0	0	41	-7.68993392940637	-9.12220662222931	457.408391980708	109.213418493083	226.524196592171	791.860602541792	-2.06633271113634	0.311137082143425	0.858686188790887
6'S-Di-LN-[380].SDB79	2398	2845	1186	1146	1119	443	1289	175	888	474	695	-3.44766535556308	-3.18447497617414	31819.8377346234	41399.9760698435	10461.6121768284	4012.50639095715	0.379703455154107	0.182773258387056	0.732568216677413
GM1-[160].SDB121	1646	2224	1026	771	898	329	1012	68	1727	986	751	-3.30859404250443	-3.44588813500156	36567.5500499204	31876.4388859765	9441.91196131163	20165.58404806	-0.198073506388969	0.633920348964251	0.987517126648983
SSEA-4-[570].SDB6	57	97	16	328	42	38	41	44	0	29	29	-6.02397933533743	-6.0602026757164	2420.02033649763	2333.92780909927	2424.20341214148	2836.16771484949	-0.0522592335291615	0.967302160919431	0.987517126648983
GD3-[410].SDB45	8	117	30	4	0	6	54	3	204	99	88	-5.70232603822804	-7.34924883599756	3338.1916584893	643.075233940823	810.884065490939	2943.80705104433	-2.37600735306907	0.114669419798827	0.602920648960388
TetraSLac-[490].SDB15	115	123	20	135	0	63	103	21	0	0	0	-6.32420250056156	-6.47540399392006	1792.39511480384	1540.87630692841	1130.62786389906	1994.49015774576	-0.21813764464331	0.897141648223335	0.987517126648983
GQ2-[430].SDB16	30	236	82	274	0	59	101	7	0	30	0	-6.42586264503455	-5.96340240320643	1619.13593573558	2571.14898731849	2271.37527108125	1515.47831381538	0.66718909749374	0.670432924572959	0.987517126648983
GT2-[430].SDB51	0	1	0	1	0	0	0	0	0	0	0	-12.4028233654116	-11.3061851938016	4.10697682663945	12.2966315132789	9.94793095878873	0	1.58211445183118	0.181045879293902	0.732568216677413
3'S-Di-Lex-[760].SDB52	26	31	0	16	0	0	22	2	43	0	69	-6.91641550453254	-8.20613976407931	991.377166184747	272.972428037528	253.687817590728	1271.1611821329	-1.86067879336231	0.28949861824718	0.856433412314574
3'S-Tri-LeX-[220].SDB53	43	66	66	146	0	53	30	1	0	0	0	-7.21480266101058	-6.53442902072458	735.615745115336	1452.55817163088	1197.56974678503	1304.74316460781	0.981571676792181	0.55277919623597	0.957251778847655
GD2-[270].SDB122	1763	2173	945	1209	1056	244	1018	134	1078	721	567	-3.51619188183355	-3.36086560585379	29712.3682093775	34705.2049106136	7468.50280105296	9913.58920547942	0.224088448075759	0.481355727911183	0.949340463380389
GT3-[380].SDB124	1180	1506	664	629	912	139	388	68	528	282	286	-4.29332908633427	-3.70250568992515	13659.3762782215	24661.6545274723	9467.4490444998	3778.40510591601	0.852377984040617	0.0257043512357799	0.202778770860041
(Man)3-[460].SDB127	299	781	262	707	52	178	223	57	35	48	180	-4.99396189979498	-4.72577568742027	6778.75447407155	8863.83567676382	4839.87173359577	4019.27533243701	0.386910918627779	0.537919647315368	0.957251778847655
(Galf)2-[490].SDB131	27	66	15	8	43	5	63	3	18	19	40	-6.83463667351822	-7.09463545910804	1075.85813200067	829.543126183789	651.415880316478	686.38760104425	-0.375098958607584	0.730544784712127	0.987517126648983
(Galf)3-[380].SDB132	74	125	28	96	0	36	101	23	71	6	48	-6.01487765047125	-6.6562437787945	2442.14714182504	1285.96768884858	813.606758322486	1252.04802057943	-0.925295732726101	0.455046257421146	0.949340463380389
(Galf)4-[30].SDB125	28	84	9	81	21	21	42	4	26	0	11	-7.13212165415909	-6.95512642189931	799.022338785362	953.733360513636	535.237997570426	490.054111476566	0.255350143842179	0.831185480133014	0.987517126648983
(Galf)4-[220].SDB126	181	92	58	257	61	61	74	6	0	6	23	-6.55268742297338	-5.81124788938742	1426.27743249191	2993.69194401944	1442.37060054153	1386.90053926156	1.06967113822348	0.390010670095224	0.893250244411642
