## Supplementary material for "Genetically Encoded, Multivalent Liquid Glycan Array (LiGA)": FigureS11_DCSIGNcells-YX-knownGlycans.txt

sequence	20180222-87YXrdRC1	20180222-87YXrdRC2	20180222-87YXrfRC1	20180222-87YXrfRC2	control_coef	test_coef	control_CPM	test_CPM	sd_control	sd_test	logFC	PValue	QValue
Gal-[1130].SDB10	145	156	131	438	-5.21034039588245	-4.6305491695073	5459.81487279063	9749.40355677858	1306.41488409082	2055.71925244006	0.836461927042357	0.0166515129503072	0.0537145579042168
Lac-peg4-[1080].SDB9	32	20	37	81	-6.720988821891	-6.39593827097075	1205.34575222305	1668.31979304865	409.809470266634	106.49912297383	0.468948817850864	0.261032986592953	0.448351518956356
Lac-[650].SDB66	37	24	71	161	-6.05290972743735	-6.23617604101599	2351.01124247798	1957.32596461754	431.502719453433	266.168881072702	-0.264397401761913	0.481639909349145	0.674006457998548
Lec-[1000].SDB67	156	165	322	832	-4.47130948743932	-4.56667702032393	11432.3355445874	10392.4362579375	1268.3673314324	2337.56028982065	-0.137586266754453	0.585242969317243	0.760055804308108
LacDiNAc-[840].SDB34	471	439	1211	1851	-3.41549214215232	-3.52812939152555	32860.2308167026	29359.7851945194	966.228143443452	5396.33150625917	-0.162501201090127	0.303216494708294	0.470898720001557
Galili-tri-[680].SDB57	26	30	62	148	-6.15879673853071	-6.31055226835239	2114.79639442192	1817.02947418801	332.364499645483	314.670550110545	-0.218936950301219	0.548269822207529	0.742676617488207
P1.tri-[1220].SDB58	340	298	1055	1887	-3.48049508409137	-3.8848835514033	30792.1625486048	20550.2216665776	217.053522872147	1654.56839998886	-0.583409236383603	4.96322025068728e-05	0.000283612585753559
LNT-2-[970].SDB54	187	172	294	880	-4.47460306326705	-4.45846639718566	11394.7442195045	11580.1089642786	272.563182298188	3470.27823932148	0.0232802881321018	0.922815170125869	0.992274376479429
GNLN-[1130].SDB55	171	177	413	889	-4.32404483173116	-4.4864798223898	13246.1964023908	11260.2120714948	1203.287583872	1020.74498792713	-0.234344155490063	0.30017240988532	0.470898720001557
LNnT-[350].SDB88	89	53	176	233	-5.40866278478495	-5.39555064188546	4477.62375642731	4536.72160195599	1266.80103080616	1184.06547385583	0.0189168235365179	0.96565146168392	1
LNT-NAc-[920].SDB42	240	206	651	1179	-3.95723952261012	-4.24337020351355	19115.8102871835	14359.1170572902	363.844272288562	858.84308648745	-0.412799314385555	0.0105655881614855	0.037072239163107
P1.penta-[860].SDB13	438	409	881	1838	-3.58330929040125	-3.59981530273699	27783.6019453486	27328.7695301205	935.206868130606	1529.23764996716	-0.0238131421416327	0.86708855056549	0.942487554962489
Tri-LN-[730].SDB47	465	394	1084	2015	-3.4345738123962	-3.58844640696129	32239.1472293461	27641.2403209033	952.936663592924	854.9300762064	-0.221991229107768	0.146082131680322	0.292164263360644
Di-N3-[160].SDB82	23	13	11	37	-7.64974891388483	-6.76355048973523	476.163672100451	1155.12064059054	361.084026177855	175.075125665792	1.27851407176423	0.0053902799916	0.0207318461215385
H-type1-[700].SDB59	48	33	93	176	-5.88053799791004	-5.95239916061383	2793.28209079111	2599.59618204892	469.550272111851	38.6412619856916	-0.10367374306527	0.79982177130192	0.898676147530247
Tri-AN3-[860].SDB80	453	443	343	525	-4.67727503212082	-3.54228734822675	9304.33338359749	28947.039340419	1934.6626313496	1520.35557704537	1.63744110302402	1.85051831958443e-18	4.62629579896108e-17
LeA-[1380].SDB56	148	149	418	912	-4.30481672363769	-4.64567110696182	13503.360161755	9603.08280092306	838.55194360936	1168.94910023826	-0.491748928486987	0.0419273561170737	0.10614520535968
Tri-BN3-[840].SDB81	926	982	87	175	-5.91511562583246	-2.78411841943385	2698.34778210564	61783.5321907042	7653.590486968	78.8010318981218	4.51707414270847	5.93254776945446e-44	1.18650955389089e-41
A.tetra.L-[890].SDB29	173	220	539	815	-4.23020537672039	-4.35945922098251	14549.4021330575	12785.2998022592	3197.87256357306	2500.14042883715	-0.186473880132794	0.356095801243731	0.523670295946663
Gala3Lex-[650].SDB23	1078	1009	153	187	-5.58415136759676	-2.69801142073779	3756.93667552304	67339.28919715	2416.6130153379	1201.9631771901	4.16381978864496	6.01270942965638e-25	4.00847295310425e-23
B.tetra.type.2-[1000].SDB26	147	159	318	598	-4.65503764991902	-4.61395095945529	9513.55505064345	9912.57664935563	1365.48075328388	174.383695460106	0.0592755645785666	0.831655567203542	0.913907216707189
A.tetra.type.2-[1050].SDB24	358	341	712	1339	-3.84911897620844	-3.79129950760428	21298.4926535803	22566.2577652539	1088.74694406859	389.536366519239	0.0834158606220519	0.557637401522266	0.742676617488207
Lec-LeX-[510].SDB1	362	422	234	414	-4.99194576982075	-3.67095209770627	6792.43511049114	25452.2254015003	4835.9770146572	417.365598820554	1.90579101980527	2.59896785607176e-19	8.66322618690587e-18
Di-Lex-[490].SDB48	1724	1431	117	286	-5.51173513525894	-2.28821372148951	4039.09292691521	101447.51361482	4973.3350715005	668.29806765427	4.65055835784453	3.68377489225467e-32	3.68377489225467e-30
Ley-Lex-[760].SDB22	1758	2156	336	559	-4.6596805145514	-2.06143565912225	9469.48728187428	127271.120726219	28644.2817168412	992.95356972814	3.74847496794289	2.88482197522126e-22	1.44241098761063e-20
Tri-Lex-[490].SDB49	3074	3596	675	1165	-3.94432884805736	-1.52969537011609	19364.2083354404	216601.640599412	41670.4435205931	1528.43068742981	3.48357974419034	4.77639684322658e-16	9.55279368645316e-15
GM3-[590].SDB70	733	841	2484	3497	-2.73249930546459	-2.97435516790746	65056.4902685218	51080.3616431002	9139.34880759863	14396.6538051139	-0.348924253356247	0.155248591741264	0.304409003414243
3'SLN-[350].SDB129	29	23	85	163	-5.96356467922573	-6.39152661125914	2570.73178534766	1675.69611120493	135.498440835975	11.5634792007723	-0.617418557033861	0.106806973557974	0.229692416253708
3'SLN-[650].SDB71	4	3	9	22	-8.0520674108477	-8.38095485563052	318.442889186172	229.190996626273	27.0321949019793	51.4075436657131	-0.474484285598823	0.573003448825511	0.749024116111779
3'SLN.(Gc)-[190].SDB73	123	88	189	564	-4.91697879721543	-4.99594047264677	7321.21634681583	6765.35547431993	1036.88889872734	2211.86282762028	-0.11391761756507	0.753660553864022	0.866047960495025
6'SLN-[270].SDB128	12	4	49	26	-7.00440883741625	-7.57262611137938	907.870475726692	514.339959475692	323.036473519437	761.143811916318	-0.81976424329405	0.306084168001012	0.470898720001557
6'SLDN-[590].SDB35	53	41	149	175	-5.62449320844106	-5.80142818411583	3608.39137499878	3023.23392597592	297.691610247851	1249.47991578314	-0.255263211965803	0.559253716218832	0.742676617488207
3'SLec.(Gc)-[190].SDB74	66	56	114	233	-5.63716455973767	-5.53907252933735	3562.95664789155	3930.17026607927	131.509360425109	144.215473825434	0.141516885809263	0.745053370745253	0.866047960495025
3'KDNLN-[220].SDB87	14	10	25	33	-7.37068360539421	-7.16293290951053	629.437744953016	774.778861358681	118.806671038277	169.263376410052	0.299720898692617	0.515293478542516	0.705881477455501
9OAc3'SLN-[860].SDB17	85	93	216	380	-5.07465827737914	-5.15551191201316	6253.22294229476	5767.52685298426	840.914207891911	409.170449814695	-0.11664713772434	0.773255141514449	0.878699024448238
CT|Sda-[570].SDB21	17	34	73	138	-6.12292203758906	-6.39441735313889	2192.04136848798	1670.85910092097	913.35769912396	32.0024350088997	-0.391684945368327	0.291388634175764	0.470898720001557
3'SLecLN-[1270].SDB2	215	224	533	991	-4.14430238944391	-4.25400424516701	15854.4923555692	14207.23062304	1583.36512862803	417.816951783408	-0.158266323228024	0.371856362395989	0.542856003497794
SSEA-4-[570].SDB6	39	58	59	107	-6.35692435601577	-5.75579286645772	1734.69381611974	3164.39667218996	1127.59046038332	76.1997601135508	0.8672494189076	0.025588350256856	0.0738091979867411
GD3-[410].SDB45	203	198	838	1801	-3.61772242285791	-4.34630707147594	26843.7456228504	12954.564635006	841.86609136807	2039.72688439492	-1.05112545942906	2.50198872714751e-10	3.12748590893439e-09
TetraSLac-[490].SDB15	28	45	106	165	-5.84514379973752	-6.0390088700094	2893.91853804277	2383.92051821579	972.086101990941	439.263043244712	-0.279688175482832	0.49395295711674	0.681989275234046
GQ2-[430].SDB16	63	49	222	284	-5.18992600824495	-5.62640529214016	5572.41911273649	3601.49842072349	341.078108621449	1603.41203617017	-0.629706498326383	0.158102103679091	0.306994376075905
GT2-[430].SDB51	83	111	331	684	-4.56674196476012	-5.06460997252851	10391.7613489402	6316.37398181208	1797.99587171555	501.793815752533	-0.718271705824723	0.0241667370455777	0.0721395135688887
3'S-Di-Lex-[760].SDB52	396	406	1094	1858	-3.46890277349478	-3.65181534659641	31151.1918297086	25943.9886723515	2598.10228083833	2812.029649231	-0.263887062129972	0.0740338431613999	0.174197278026823
3'S-Tri-LeX-[220].SDB53	118	140	101	211	-5.74625204762447	-4.78219929917845	3194.73208980566	8377.55394435689	1694.53110517065	178.503475171415	1.39083411933845	0.00141098892711336	0.005879120529639
(Man)3-[460].SDB127	12649	15391	255	300	-5.08687041524713	-0.0925212504263482	6177.32212054899	911629.838235889	200212.159376637	2132.78390437699	7.20532277255488	1.26040816383771e-16	2.80090703075047e-15
(Galf)2-[490].SDB131	25	33	17	32	-7.57745284841843	-6.2726848643486	511.863357504057	1887.15502010955	520.577464981102	8.97331002039148	1.88238230012823	9.31175991462692e-05	0.000477526149468047
(Galf)3-[380].SDB132	87	104	49	389	-5.55495395488376	-5.08281235762699	3868.24657934956	6202.44098207498	1287.08389918657	3268.52776712711	0.68115634095974	0.278081099776399	0.470898720001557
(Galf)4-[30].SDB125	38	33	32	78	-6.80311113140816	-6.0791134033058	1110.31543160723	2290.2062423591	39.059951636654	180.315483337262	1.04450793194816	0.00795173350930943	0.0300065415445639
(Galf)4-[220].SDB126	32	53	26	156	-6.39612253031125	-5.88581135314303	1668.01241786309	2778.59089206001	1186.99379590246	1174.73864428562	0.736223404610806	0.221327007189896	0.402412740345265
