## Supplementary material for "Genetically Encoded, Multivalent Liquid Glycan Array (LiGA)": FigureS11_DCSIGNcells-YZ-knownGlycans.txt

sequence	20190815-87YZrdRC1	20190815-87YZrdRC2	20190815-87YZrdRC3	20190815-87YZrdRC4	20191002-87YZrfRC1	20191210-87YZrfRC1	20191210-87YZrfRC2	20191210-87YZrfRC3	control_coef	test_coef	control_CPM	test_CPM	sd_control	sd_test	logFC	PValue	QValue
Gal-[1130].SDB10	53	46	63	62	52	20	15	14	-6.25696323219194	-5.82873375286546	1917.05862798356	2941.79966820491	388.070793742219	510.057765195143	0.617804546186775	0.0360841645486522	0.0937251027237719
Lac-peg4-[1080].SDB9	5	4	3	9	21	2	7	4	-7.39456920688212	-8.18916614918491	614.581378753795	277.645302504862	82.8143864367547	230.502057557474	-1.14636106816577	0.0284614489257684	0.0779765723993655
Lac-[650].SDB66	23	17	26	38	68	2	28	13	-6.24684201993727	-6.61456942969721	1936.56010809616	1340.69193391662	151.289122912412	1209.78748057589	-0.530518510459618	0.152311203603221	0.301606343768754
Lec-[1000].SDB67	315	214	301	445	755	151	271	167	-3.72131296084925	-4.11491373134811	24202.170473608	16327.3488870638	1188.20398579453	4748.16065322133	-0.567845879688788	0.000152207700442744	0.00076103850221372
LacDiNAc-[840].SDB34	98	53	50	70	72	23	34	22	-5.83064187204674	-5.63642476255022	2936.19171585275	3565.59348844201	1169.02509333617	607.442668662047	0.280196060726424	0.301172713328349	0.470898720001557
Galili-tri-[680].SDB57	3	0	4	4	17	3	4	0	-7.75830429613837	-8.81226239626694	427.180338222138	148.896012810283	91.3251898630292	247.959565919505	-1.52054012436023	0.025887703094558	0.0738091979867411
P1.tri-[1220].SDB58	7	6	7	13	12	0	0	0	-8.46500736760852	-7.74726639220201	210.714300598542	431.921632596861	70.5497600818136	201.857602883397	1.03548134586178	0.112241041225212	0.238810726011089
LNT-2-[970].SDB54	10	1	7	4	14	1	3	1	-7.98749405901538	-8.13667340767918	339.684246364166	292.608971750692	206.667805233066	168.020182495811	-0.215220306520306	0.72133973076443	0.844993331605505
GNLN-[1130].SDB55	41	32	58	57	53	4	11	11	-6.60386457358064	-6.0152529353992	1355.12094059658	2441.23081276388	413.847911670594	511.563861451152	0.849187091413897	0.0100919655541051	0.0360427341218039
Gala3-type1-[410].SDB112	3279	2612	3253	3969	3179	893	1170	1001	-2.11984607270414	-1.76419181817887	120050.106077515	171325.192454857	10027.2782161216	9845.72482736485	0.51310062927468	4.28812401624108e-06	3.06294572588649e-05
Di-LN-[270].SDB149	562	437	719	960	1659	335	608	398	-2.91009781120089	-3.37751768617648	54470.401793209	34132.0761871911	4588.34752320256	10027.2380674678	-0.674344335640225	7.54829063209939e-06	4.91818965723829e-05
LNnT-[350].SDB88	12	17	6	13	34	8	15	5	-6.7711334739943	-7.35046911855432	1146.39450584074	642.290979053755	373.790041696129	438.320929318929	-0.835804661416964	0.0444231403302956	0.109686766247643
LNT-NAc-[920].SDB42	332	232	285	357	431	122	177	122	-4.11325751290885	-4.15135895959387	16354.4129491676	15743.007829874	1451.11168709356	2436.22185290715	-0.0549687681831707	0.684419078818268	0.837107095450544
P1.penta-[190].SDB118	647	479	616	722	905	201	235	181	-3.62600718163796	-3.43546130852656	26622.2703669335	32210.5478037509	2397.41640691836	3537.52223093091	0.274899586199668	0.033911925556901	0.0892419093602658
P1.penta-[860].SDB13	459	309	432	557	251	75	90	57	-4.72463913850693	-3.78480637621701	8873.91558664052	22713.2601783567	1132.13454973458	1560.33360941704	1.35589206542065	6.24051997041923e-12	8.91502852917033e-11
3'GN-Di-LN-[80].SDB150	49	26	52	73	191	31	33	34	-5.33891440616596	-5.97140360002728	4801.0799049916	2550.65880053749	481.842529600415	1230.14927822769	-0.912489023399579	0.000647042404201638	0.00294110183728017
Tri-LN-[730].SDB47	20	9	19	23	22	3	5	4	-7.40393385581845	-6.99173188286711	608.852904338816	919.452767466193	189.687193848796	142.027304063027	0.594681742221551	0.136926777996409	0.279442404074304
Di-N3-[160].SDB82	3	1	1	1	21	3	5	2	-7.50520852759546	-9.36736686214616	550.211104181516	85.4681417861767	53.6451418253096	199.363220312697	-2.68652659460636	0.00020172578630021	0.000960598982381952
2'FL-[160].SDB153	19	16	37	43	75	19	23	16	-6.02039834784768	-6.51988927088756	2428.70193411647	1473.83228946034	456.045926024623	313.638747037906	-0.720613077638698	0.0216168010747525	0.0665132340761615
H-type2-[240].SDB152	695	526	620	827	1003	232	286	255	-3.43895719114272	-3.35900541428109	32098.1401061645	34769.823322997	2296.05523368193	1222.94729248399	0.115346031988538	0.328982684715097	0.498458613204692
H-type1-[700].SDB59	15	7	9	5	27	3	7	8	-7.1132666075617	-7.6390791345094	814.230870435709	481.271434319013	242.468924645954	251.004375072954	-0.758587125064749	0.0967862001000851	0.21271692329689
Gal-[110].SDB130	26	21	13	28	72	5	18	19	-6.22933352122152	-6.76329357100203	1970.76493204056	1155.41745084865	351.265677900849	800.328073985094	-0.770341515851159	0.0283749531654178	0.0779765723993655
H2-[300].SDB76	4932	4102	4719	7219	4421	1180	1717	1287	-1.80644456668114	-1.30591931156059	164237.0337851	270923.357552641	19776.2525793223	19078.5698561351	0.722105303402091	3.51314317988684e-09	3.69804545251246e-08
Tri-AN3-[860].SDB80	200	162	210	261	282	60	64	73	-4.76859533201136	-4.52479583007626	8492.30064869992	10836.9267850962	422.699225489943	995.269942620402	0.35172833241296	0.0208874953906088	0.0663095091765359
LeA-[1380].SDB56	10	3	5	6	7	2	3	2	-8.22385237222199	-8.05169690313258	268.179943384738	318.560896593417	147.199280116659	45.6242782202727	0.248367841517201	0.674704181196109	0.83534485974968
Tri-BN3-[840].SDB81	34	43	69	117	38	8	13	6	-6.74187007569462	-5.70879830652619	1180.43758359102	3316.65575469725	1200.02779708095	311.491972171693	1.49040751826169	5.29749250422246e-05	0.00029430513912347
A.tetra.L-[890].SDB29	257	172	230	288	121	39	34	37	-5.43390388151918	-4.39795220612516	4366.0180723749	12302.5071243673	898.039019379436	660.18901753502	1.49456234469157	2.50035577188268e-11	3.33380769584357e-10
Gala3Lex-[650].SDB23	58	45	67	86	18	1	10	6	-7.32704684940209	-5.71225966698412	657.512456133484	3305.19545916442	219.579365207786	404.384252076692	2.32964546016547	6.973007273472e-08	6.33909752133818e-07
B.tetra.type.2-[1000].SDB26	39	27	29	30	23	8	7	7	-7.06707948382318	-6.40384888749683	852.719858244016	1655.17441748627	385.484859464557	148.097670955109	0.956839492285864	0.00872295902741854	0.0323072556571057
B.tetra.type.1-[350].SDB105	510	366	579	829	1513	269	487	223	-3.1591119132618	-3.53838871111929	42463.4355540267	29060.1136167061	3386.98299127296	12751.5253646724	-0.547180755393234	0.0158407688643632	0.0519369470962728
A.tetra.type.2-[1050].SDB24	120	76	127	151	82	20	12	14	-6.10675494372453	-5.09800558314855	2227.76832943859	6108.91815318014	580.857211658455	721.357120784184	1.45531770000289	2.15266021479701e-07	1.87187844764957e-06
A.tetra.type.1-[380].SDB106	43	18	47	48	50	10	9	8	-6.61241465466224	-6.21161026267343	1343.58393811566	2006.00466750397	532.563292224212	335.788762511017	0.578238508688765	0.0765768383926678	0.178085670680623
Lec-LeX-[510].SDB1	67	70	87	85	55	9	20	13	-6.33870626041365	-5.50176910032306	1766.58626162848	4079.5479212393	746.765019131564	427.529958405612	1.20744509039839	7.20943764824371e-05	0.000389699332337498
Di-Lex-[490].SDB48	135	186	123	405	12	0	1	2	-8.20693298572178	-4.53548298865093	272.755986254313	10721.7275030379	4681.49563106599	173.778267285782	5.29678270364591	2.05948824041383e-05	0.000121146367083166
Lex-LeA-[190].SDB113	761	629	926	1199	511	138	147	120	-4.0893108291602	-3.09660659387725	16750.7737263466	45202.3323018259	3886.57515574663	1777.08817661314	1.43216947731218	7.49360078609816e-14	1.36247287019967e-12
H3-[810].SDB77	409	274	402	493	824	201	260	213	-3.59334689930142	-3.89181325346879	27506.115992722	20408.3070340132	1166.69676756405	1351.9277192974	-0.430595929029478	0.00106187998382189	0.00462900323766448
Ley-Lex-[760].SDB22	554	512	653	1258	36	7	8	5	-6.90621399873834	-3.28458609853984	1001.54246862666	37456.0850137452	8970.66819871022	248.784454835589	5.22490461156148	1.6844313205801e-21	6.7377252823204e-20
Ley-Di-Lex-[320].SDB40	0	0	0	0	0	0	0	0	-11.7873495971698	-11.7873495971698	7.60009662323109	7.60009662323111	0	0	2.56274120305193e-15	1	1
Tri-Lex-[490].SDB49	543	545	736	1420	44	6	8	9	-6.73900575563183	-3.20388225974799	1183.82358162063	40604.2613002476	11677.039022941	296.26121731831	5.10010513644167	4.7214144401564e-12	7.26371452331754e-11
GM3-[590].SDB70	139	115	148	245	285	85	83	70	-4.63457545020792	-4.79585816320889	9710.22863892503	8263.90400556918	1064.87579309928	1321.23556995279	-0.232681770227613	0.138519226147632	0.279836820500267
3'SL.(Gc)-[240].SDB161	726	595	797	965	1062	118	143	94	-3.89148851110863	-3.21653920628146	20414.9355520284	40093.5740242974	1922.86975689709	10848.9663703861	0.97374601492561	0.0262022652852931	0.0738091979867411
3'SLN-[350].SDB129	32	17	14	30	51	13	25	9	-6.29789098432176	-6.71642402904835	1840.18165935949	1210.86048311173	390.190815374908	706.036372560882	-0.603815548075224	0.0789130694827572	0.181409355132775
3'SLN-[650].SDB71	2	3	4	4	0	1	2	1	-9.37814938702022	-8.64417082468492	84.551529996778	176.150674390176	49.8158137025143	92.0033723747482	1.05890723199994	0.211351091619686	0.391390910406826
3'SLN.(Gc)-[190].SDB73	6	2	0	3	21	3	11	2	-7.29267860390338	-8.80372150474466	680.50281181097	150.17316374392	130.787150232152	433.523057447213	-2.17997409961419	0.00106467074466283	0.00462900323766448
6'SLN-[460].SDB160	25	23	22	44	254	40	59	23	-5.10154293703327	-6.52027657023598	6087.34692285041	1473.26158569869	271.189340529042	2407.2570892291	-2.04679997696393	2.76665573586243e-08	2.63491022463089e-07
6'SLN-[270].SDB128	1	1	1	5	13	1	6	5	-7.66034764830681	-9.11439389811739	471.143590050069	110.070014618572	70.9774127884458	238.579804827505	-2.09774531382492	0.00258180282533657	0.0101247169621042
6'SLDN-[590].SDB35	40	55	66	67	46	13	15	3	-6.58077370304599	-5.80688248112365	1386.7759268967	3006.78919820258	780.365068432192	657.523060469793	1.11648902805486	0.0015077802516631	0.00615420510882898
3'SLec.(Gc)-[190].SDB74	2	0	2	3	8	2	5	2	-8.02670108303417	-9.23496762689039	326.623938826275	97.5673521767827	55.499780021129	149.485501509531	-1.74316015089342	0.0155807660480398	0.0519358868267993
3'KDNLN-[220].SDB87	3	3	12	10	13	5	1	4	-7.75080599073184	-7.91009084110769	430.395505952308	367.021238464855	214.160099990516	236.193384692612	-0.229799463725986	0.676629336397241	0.83534485974968
3'-KDNLec-[220].SDB111	581	397	663	628	775	225	263	220	-3.57097179717388	-3.52013972120586	28128.5051920095	29595.2997880244	4198.48256075079	2197.50249005717	0.0733351839171536	0.564434229291037	0.742676617488207
9OAc3'SLN-[860].SDB17	116	134	145	167	111	28	32	30	-5.5994385106533	-4.90379521612423	3699.94061058766	7418.37524004845	1424.19309138133	106.248078454221	1.00360113124476	3.16689849985089e-06	2.43607576911607e-05
CT|Sda-[570].SDB21	38	6	24	24	18	2	6	3	-7.54861878136308	-6.73543314823111	526.837302307065	1188.06048239452	663.156978460477	190.495381922664	1.17317888024164	0.00988018860575011	0.035927958566364
GD1a-[570].SDB14	31	36	22	39	27	4	7	4	-7.19853432931082	-6.37925663039557	747.680859609193	1696.38352798214	573.766127017375	199.393775757209	1.18196787333594	0.00226164825131708	0.00904659300526832
3'S-Di-Lec-[270].SDB115	3	3	5	5	10	0	4	0	-8.27141040297217	-8.44624150766652	255.724362388619	214.705871140449	42.9364393667748	230.675673269748	-0.252227967735678	0.703366657231317	0.837107095450544
3'SLecLN-[1270].SDB2	175	118	121	171	85	19	27	18	-5.91292921122901	-4.87160440112831	2704.25394340746	7661.06400270631	1324.86222103395	367.595776733188	1.50231413948693	3.42580945777737e-09	3.69804545251246e-08
6'S-Di-LN-[380].SDB79	342	248	305	394	1050	240	352	239	-3.37764299500019	-4.08701712563948	34127.7994048384	16789.2391322719	1107.50222151991	4390.30188927986	-1.02341054040823	9.37919222610212e-10	1.10343437954143e-08
GM1-[160].SDB121	1765	1345	1726	1830	2289	544	687	578	-2.59682832483727	-2.43326509186621	74509.52385127	87749.852998686	9947.961869259	3289.0027914275	0.235971865079106	0.0306250156965455	0.0827703126933662
SSEA-4-[570].SDB6	96	74	98	123	27	15	13	8	-6.69023835545536	-5.28233968670032	1242.98646504445	5080.53002756104	121.474934932653	526.854718582421	2.03116842748707	1.27829343806898e-08	1.27829343806898e-07
GD3-[410].SDB45	7	7	18	18	29	8	5	6	-7.04746077752938	-7.34013538806676	869.614300365996	648.962653197137	255.053189460952	240.038765587117	-0.422240209216383	0.300809323626586	0.470898720001557
TetraSLac-[490].SDB15	14	20	22	31	25	4	1	6	-7.36536720499514	-6.78114362924741	632.792999065855	1134.97616388984	280.767334191142	320.229752246176	0.842856455501669	0.0411148439442642	0.105422676780165
GQ2-[430].SDB16	32	39	38	49	61	13	16	14	-6.27997803587339	-6.17604848816641	1873.44174228215	2078.62536041238	444.374124143345	155.915950319414	0.149938643078701	0.61077151055684	0.788092271686245
GT2-[430].SDB51	0	0	0	0	1	0	0	0	-10.5648327859074	-11.7873495971698	25.8078258139831	7.60009662323111	0	16.8214669069497	-1.76371894101161	0.183240792256279	0.34903008048815
3'S-Di-Lex-[760].SDB52	133	96	154	136	74	34	26	21	-5.79826198439676	-4.98959746569524	3032.82125807784	6808.40455710341	1099.70407092409	1010.58550554825	1.16665629087355	2.76634903521313e-06	2.2130792281705e-05
3'S-Tri-LeX-[220].SDB53	1	6	6	9	8	3	5	3	-7.90208172833099	-8.13879721431611	369.972555896015	291.988186321911	161.683113464375	120.87314117744	-0.34150825773235	0.563673789002464	0.742676617488207
GD2-[270].SDB122	540	368	505	603	1305	263	388	312	-3.21089519622832	-3.64116104773618	40320.5023496347	26221.8814288091	1862.41765056608	4034.09715187293	-0.620742410234259	7.86910345158127e-06	4.91818965723829e-05
GT3-[380].SDB124	63	40	61	90	304	85	81	90	-4.56420853474446	-5.72664707013276	10418.1215257899	3257.9827283111	330.355631087204	1075.52747469124	-1.67704431034293	2.14453643698089e-12	3.57422739496815e-11
(Man)3-[460].SDB127	1063	1102	1245	2011	492	120	145	125	-4.12957149130942	-2.66291200809925	16089.7719527111	69744.8282418985	11045.582436327	637.634620991081	2.11594236310008	3.06550051219601e-19	8.7585728919886e-18
(Galf)2-[490].SDB131	96	66	121	88	240	43	108	77	-4.72934619678986	-5.32250919082063	8832.24370171352	4880.49226211306	1179.86155483163	2592.0387614617	-0.855753309927043	0.000264553942917328	0.00123048345542943
(Galf)3-[380].SDB132	15	8	9	25	61	11	22	13	-6.24561548584075	-7.21952505972898	1938.93682236127	732.150063868395	236.718778076283	448.620185978196	-1.40505451252283	0.000200279716757128	0.000960598982381952
(Galf)4-[30].SDB125	2	4	3	16	10	1	2	4	-8.05519486876302	-8.03599303710368	317.448528173406	323.603021038938	239.990172551849	150.290634891504	0.0277023873109111	0.963361608851356	1
(Galf)4-[220].SDB126	11	11	13	24	38	9	10	8	-6.74219033472726	-7.17734095989803	1180.05959832223	763.695842559803	159.446232514249	137.115187452602	-0.627789648973591	0.0805985655450839	0.183178558057009
