## Supplementary material for "Genetically Encoded, Multivalent Liquid Glycan Array (LiGA)": FigureS11_DCSIGNcells_3rep-YO-knownGlycans.txt

sequence	20180711-87YOrdRB1	20180711-87YOrdRB2	20180711-87YOrdRB3	20180711-87YOrfRB1	20180711-87YOrfRB2	20180711-87YOrfRB3	control_coef	test_coef	control_CPM	test_CPM	sd_control	sd_test	logFC	PValue	QValue
bMan-[<8].SDB99	0	0	0	0	0	0	-13.6089591925905	-13.6089591925905	1.22943088277202	1.22943088277202	0	0	-0	1	1
Gal-[1130].SDB10	1142	1173	1094	1301	608	58408	-0.989768041958157	-4.70790149802296	371662.891220718	9023.69396708955	1925.1264385062	623267.364153392	-5.36413269842803	0.0138580326436032	0.0469763818427227
Lac-peg4-[1080].SDB9	295	627	472	282	126	201	-5.82889688290689	-5.65215591531778	2941.31981144374	3509.94147540284	628.101639425524	1298.28243914288	0.254983317462734	0.706088402973378	0.837107095450544
bMan-[80].SDB89	0	0	0	0	0	0	-13.6089591925905	-13.6089591925905	1.22943088277202	1.22943088277202	0	0	-0	1	1
Lac-[650].SDB66	212	537	144	34	69	20	-7.53195798918114	-6.14455960992593	535.688357167127	2145.12037364797	1000.21776347668	224.765628974983	2.00159276148889	0.177168058679903	0.34070780515366
Lec-[1000].SDB67	2280	1056	1207	440	674	259	-5.10349191832296	-4.36575770521354	6075.49435156563	12705.0248636645	7962.64924503869	1487.15626479104	1.06432549074708	0.0674994874122247	0.160713065267202
LacDiNAc-[840].SDB34	789	869	1178	344	344	343	-5.31372660106696	-4.88752149622141	4923.54440135446	7540.08747009344	2384.43997768039	1308.06530420206	0.614883991162235	0.258707754603338	0.448351518956356
Galili-tri-[680].SDB57	353	649	427	237	494	147	-5.56744318040294	-5.62397592433658	3820.23560943556	3610.25842135485	262.195111456862	1603.43527149572	-0.0815595093209065	0.895408860597348	0.96800957902416
P1.tri-[1220].SDB58	2146	3521	1782	787	1614	631	-4.30733962942687	-3.9736297610997	13469.3353949177	18805.0512617502	3262.94786873617	4435.90679009848	0.481441572131309	0.299666222424966	0.470898720001557
LNT-2-[970].SDB54	1091	2927	2119	1332	1390	1040	-4.04594278028454	-4.18392243573783	17493.204630628	15238.6176877973	4241.2924535436	1781.33338906289	-0.199062564666026	0.657604399068156	0.832410631731843
GNLN-[1130].SDB55	180	0	0	1	237	0	-6.9989432260555	-7.47138354402444	912.846128017333	569.140321213363	985.486994853808	1564.40724094613	-0.681587303849798	0.809971387713345	0.900913697250312
H3-[810].SDB77	3828	11963	4445	271	595	183	-5.38664913689899	-3.02804122441972	4577.28552404953	48410.3703674863	19895.3765008403	1944.66729902167	3.40275193873532	7.69886843168853e-06	4.91818965723829e-05
Gala3-type1-[410].SDB112	975	618	538	485	206	239	-5.43672747490247	-5.1453925025599	4353.70760069655	5826.18712180297	2992.58379187819	1938.35280139044	0.420307519836161	0.477477419738987	0.674006457998548
Di-LN-[270].SDB149	1137	34	163	109	367	5	-6.26360070390853	-5.49188201552004	1904.37634128182	4120.08281324702	5798.70902115157	2101.17967376332	1.11335472469941	0.436986242923956	0.624266061319937
LNnT-[350].SDB88	646	867	399	81	59	135	-6.56274150986613	-5.32037956339021	1412.00936165451	4890.896967449	1399.09565121423	977.825098712246	1.79234941916997	0.0240881707628722	0.0721395135688887
LNT-NAc-[920].SDB42	905	1834	1476	1041	2240	822	-4.00971743906398	-4.54070596532209	18138.519749892	10665.8741577456	1958.63570330775	6600.18055421019	-0.766054513601513	0.119890188375829	0.252400396580693
P1.penta-[190].SDB118	511	994	915	231	348	504	-5.21108451206763	-5.08805946041159	5455.75364737486	6169.98137065865	1456.98167329676	3466.47753911479	0.177487631929274	0.757036582407305	0.866047960495025
P1.penta-[860].SDB13	925	3607	1815	1496	1258	1725	-3.81876288694534	-4.18573807420526	21954.9448496169	15210.974969518	6374.50534816853	9216.33519484332	-0.529433282789196	0.284696456478808	0.470898720001557
3'GN-Di-LN-[80].SDB150	1639	535	294	113	204	34	-6.51665492740894	-4.95155722196643	1478.60688649548	7072.38707303604	7343.55446695975	851.517489727118	2.25795869814861	0.0121182442705684	0.0417870492088565
Tri-LN-[730].SDB47	676	1976	1018	293	500	498	-5.07275740420937	-4.71773705071784	6265.12083061617	8935.37598960944	2704.43842572572	2808.62246747484	0.51218610339688	0.342085114157069	0.510574797249357
Di-N3-[160].SDB82	217	80	42	19	74	99	-6.92737855512477	-6.94450728399816	980.56800709601	963.915151833015	949.828189008331	810.989836946473	-0.0247115322023811	0.990264941112613	1
(Man)3-[1400].SDB12	0	0	0	0	0	0	-13.6089591925905	-13.6089591925905	1.22943088277202	1.22943088277202	0	0	-0	1	1
2'FL-[160].SDB153	634	1479	504	435	374	174	-5.43117077908131	-5.05671579280997	4377.9671686262	6366.43390423656	2303.06568457367	1172.01620017354	0.540224351729797	0.323557745369983	0.493981290641195
H-type2-[240].SDB152	2650	4692	2385	171	495	203	-5.54938770347074	-3.71214463456134	3889.83824892024	24425.084180711	3968.59204447231	1739.57081020873	2.65058146442322	7.59638952061527e-05	0.000399809974769225
H-type1-[700].SDB59	403	597	463	373	130	71	-5.97606718597179	-5.58172062243738	2538.79127812034	3766.07993913109	181.739289024722	1956.07812328322	0.568921831602694	0.429800295170232	0.61841769089242
Tri-AN3-[860].SDB80	560	2724	1491	731	747	631	-4.61374311035139	-4.47511270656006	9914.63718366223	11388.9384441004	5569.82907582421	1676.5792955363	0.200001396066192	0.706626637660556	0.837107095450544
LeA-[1380].SDB56	829	2637	1298	209	523	733	-4.89900089287005	-4.46347260722084	7454.02672304806	11522.2813758733	3964.43336874412	5649.3559181805	0.628334497872986	0.300463629541051	0.470898720001557
Tri-BN3-[840].SDB81	1707	3932	2236	1990	454	408	-4.3581031714505	-3.93663459510415	12802.6490626422	19513.7761209134	3674.83393152867	11127.8443759603	0.608050624985413	0.294545343644372	0.470898720001557
A.tetra.L-[890].SDB29	643	2124	2442	1799	1990	803	-3.89652438981566	-4.33247467066132	20312.3868409321	13135.0024323831	7277.69546472991	4597.23764939694	-0.628943308250187	0.220665073845329	0.402412740345265
Lac-[80].SDB25	0	0	0	0	0	0	-13.6089591925905	-13.6089591925905	1.22943088277202	1.22943088277202	0	0	-0	1	1
Gala3Lex-[650].SDB23	0	0	0	0	37	44	-7.78587297521655	-13.6089591925905	415.56439438132	1.22943088277202	0	411.133332851197	-8.40093760847431	0.0437040767777654	0.109260191944413
B.tetra.type.2-[1000].SDB26	729	692	1478	1150	317	383	-4.76489251942191	-4.84816352598075	8523.80433658622	7842.76737042991	4255.99683591722	5696.91597054066	-0.120134668212261	0.84090518842999	0.919022063857913
B.tetra.type.1-[350].SDB105	426	263	130	10	120	3	-7.55544138408443	-6.10287216728729	523.255134443934	2236.43507043637	1579.9649196518	741.583778702719	2.0956144056212	0.191076887517291	0.360522429277908
Lac-[490].SDB22	8486	25541	11673	592	552	521	-4.84230967958617	-2.20283134516037	7888.81236459917	110489.880084901	37391.8293382916	1721.79847096935	3.80796230360995	1.40176124473549e-05	8.49552269536661e-05
A.tetra.type.2-[1050].SDB24	549	2378	2602	531	1562	691	-4.37828598140477	-4.28353411108563	12546.8457280527	13793.8269262147	8395.23026568389	5547.5266902099	0.136698053424384	0.810822327525281	0.900913697250312
A.tetra.type.1-[380].SDB106	118	1	13	1	48	0	-8.56614596393698	-7.79448347563984	190.445219974992	412.001537988533	614.811685099573	313.946719984099	1.11327364510632	0.70735549565571	0.837107095450544
Lac-[1190].SDB20	0	0	0	0	0	0	-13.6089591925905	-13.6089591925905	1.22943088277202	1.22943088277202	0	0	-0	1	1
Lec-LeX-[510].SDB1	405	648	763	297	176	368	-5.46432198942927	-5.35624912122687	4235.21159202157	4718.57174664034	1497.0536693006	2456.57814746658	0.155916191010242	0.798512774101247	0.898676147530247
Di-Lex-[490].SDB48	4451	13442	6804	218	488	273	-5.40389885439164	-2.814017152142	4499.00573502049	59963.6249077687	19113.2513212591	1489.93465038008	3.73640948832463	3.41382221970732e-06	2.5287571997832e-05
Lex-LeA-[190].SDB113	9170	28969	13651	93	206	340	-5.71451659293351	-2.07912782480127	3297.744289297	125039.220761606	43748.8673629889	2704.85064861791	5.24475734748781	5.07549983191279e-06	3.50034471166399e-05
LNT-NAc-[160].SDB68	0	0	0	2	0	0	-11.5023271092122	-13.6089591925905	10.1065471726755	1.22943088277202	0	14.8386507648391	-3.0392276596675	0.246520234542376	0.440214704539957
LNT-NAc-[220].SDB69	0	0	120	0	0	185	-6.76763463009795	-7.9900237158192	1150.41258647969	338.826047730852	585.318835011382	1995.71813847746	-1.76353467200685	0.554617537450749	0.742676617488207
Tri-Lex-[490].SDB49	5678	21442	10202	415	137	205	-5.63304063391242	-2.41552459970095	3577.68035569858	89320.4691374927	37136.8815443532	1894.16688253235	4.64189442653762	2.4339938543774e-06	2.02832821198117e-05
GM3-[590].SDB70	9700	19222	19833	12430	18026	10518	-1.67337017442493	-2.08152852968311	187613.708054805	124739.398530249	38778.1699287078	24662.001542858	-0.588848035028372	0.481914617468962	0.674006457998548
3'SL.(Gc)-[240].SDB161	1176	940	1004	541	702	362	-4.92600294018984	-4.7778593963268	7255.44585126852	8413.99072346076	2772.60092540982	691.705952754663	0.213725956070919	0.66960616808538	0.83534485974968
3'SLN-[350].SDB129	186	499	146	16	183	92	-6.61392328237746	-6.21808519950125	1341.55849835033	1993.05787407297	893.753321622627	1000.95437827091	0.571073639160489	0.626553817353135	0.802616811924985
3'SLN-[650].SDB71	0	0	0	1	0	9	-9.72349674284627	-13.6089591925905	59.860318018675	1.22943088277202	0	93.6001263765302	-5.60553740780632	0.0871410827253495	0.195822657809774
3'SLN.(Gc)-[190].SDB73	433	75	75	3	0	10	-9.50874841681246	-6.35993983917646	74.1998509307533	1729.47075511237	2060.67122795069	98.6492493723725	4.54277051966408	0.0945782718733497	0.210173937496333
Galf-[160].SDB83	0	0	0	515	0	0	-6.11548391919385	-13.6089591925905	2208.40682034593	1.22943088277202	0	3820.95257194606	-10.8107996159534	0.0260342628412596	0.0738091979867411
6'SLN-[460].SDB160	107	702	651	67	305	41	-6.37093059760245	-5.63540913659636	1710.5666354404	3569.21663730034	2306.08833765861	1549.05638330173	1.06113316426089	0.235764455963781	0.424800821556362
6'SLN-[270].SDB128	278	199	271	262	122	119	-6.06162365487415	-6.19559801106294	2330.61370152339	2038.38385904138	756.634841106534	988.64266018961	-0.193284139279863	0.821767712390871	0.908030621426377
6'SLN.(Gc)-[<8].SDB107	250	162	30	0	82	56	-7.31938192160106	-6.72732282395351	662.571605877586	1197.7352177572	1077.27299421923	575.803216217064	0.854160724089318	0.704023441968659	0.837107095450544
6'SLDN-[590].SDB35	60	1143	827	982	1069	443	-4.50514240453955	-5.3402261884229	11052.0162175113	4794.78606253606	3657.8414731937	2407.51867819522	-1.2047712337353	0.134247771098819	0.279442404074304
(Galf)3-[80].SDB28	514	2258	1565	922	1274	1158	-4.13346773969404	-4.55401492289399	16027.2041736875	10524.8629287625	4892.94582011958	5048.23786270449	-0.606721335662386	0.253033748775569	0.445926584227716
3'SLec.(Gc)-[190].SDB74	3	81	124	385	89	77	-6.00336303707654	-7.55933168522185	2470.43004285858	521.223468857058	510.554261506005	2156.87020502617	-2.24478825245795	0.13650102368021	0.279442404074304
3'KDNLN-[220].SDB87	394	357	38	761	231	68	-5.38853905556011	-6.18348151872946	4568.64299613021	2063.23215453692	1708.6020072151	4567.29382781921	-1.14685954940648	0.254178153009798	0.445926584227716
3'-KDNLec-[220].SDB111	126	344	364	55	326	87	-6.20227389682127	-6.16164170396736	2024.82116314219	2108.78842206337	941.393573613877	1553.16928659478	0.0586198631307892	0.950833104848659	1
9OAc3'SLN-[860].SDB17	397	1909	569	514	1001	652	-4.59655613753297	-5.01206442020134	10086.5125613002	6657.14596406217	4133.84492490668	3035.67471207062	-0.599451738853945	0.281947297237661	0.470898720001557
CT|Sda-[570].SDB21	495	108	794	184	420	280	-5.48778418971832	-5.51761152429987	4137.00083478276	4015.42724797416	3088.26774234724	1548.77778556835	-0.0430317476837484	0.954359310299218	1
3'S-Di-Lec-[270].SDB115	2	4	4	4	7	2	-9.75636001823122	-10.5277533563161	57.9250851159039	26.7827279868307	7.55483383441238	21.8464061330538	-1.11288534342981	0.630054197361113	0.802616811924985
3'SLecLN-[1270].SDB2	1053	2357	2020	1481	552	613	-4.40048484884872	-4.28993716922732	12271.3886917866	13705.786415463	3553.607716926	6392.18154009455	0.159486589171583	0.757791965433147	0.866047960495025
6'S-Di-LN-[380].SDB79	3954	3950	2597	2800	3099	1289	-3.44629614020015	-3.58750870608344	31863.4357860452	27667.1716922516	8550.253919934	6738.0253008778	-0.203726668511035	0.671952359247929	0.83534485974968
GM1-[160].SDB121	711	347	402	217	259	88	-6.00383861613702	-5.504136914426	2469.25543739083	4069.89973719865	2407.75841377775	718.149701988367	0.720917166982271	0.306048783420308	0.470898720001557
SSEA-4-[570].SDB6	221	175	100	176	146	7	-6.60171827568781	-6.62325740717193	1358.03255729659	1329.09448473164	672.112760126799	1100.46438542666	-0.0310743981772046	0.983143559926982	1
GD3-[410].SDB45	542	1140	1136	794	859	739	-4.48429819588808	-4.93635096370993	11284.8044645192	7180.75345281277	2252.75988387472	2192.20845790463	-0.652174286356713	0.201392755338163	0.376435056706847
TetraSLac-[490].SDB15	74	822	462	2464	290	498	-4.21539314355264	-5.75302534717199	14766.5152654964	3173.16633050985	2195.03147169811	14938.1602264698	-2.21833435487281	0.0318297490155053	0.0848793307080141
GQ2-[430].SDB16	100	27	94	19	124	216	-6.2660639257499	-7.36176021854499	1899.69121250845	635.079596222596	417.178829648447	1940.78845954489	-1.5807556079359	0.339059993781882	0.509864652303582
GT2-[430].SDB51	187	381	311	327	263	176	-5.65417848405434	-6.10759028843644	3502.84955187655	2225.9081519981	429.124782675688	622.071574112954	-0.654134961662574	0.344653046639828	0.510597106133079
3'S-Di-Lex-[760].SDB52	1081	2458	1566	1667	1080	1129	-4.00098276319265	-4.36482293486397	18297.6477949249	12716.9066967249	2251.17401580012	5130.46035152013	-0.524910411346411	0.262285638589468	0.448351518956356
3'S-Tri-LeX-[220].SDB53	850	450	748	338	420	207	-5.43913882484521	-5.1693553719837	4343.22193550782	5688.23443289275	2742.92381270723	472.741548924176	0.389215249557205	0.494442224544683	0.681989275234046
GD2-[270].SDB122	1223	732	139	8	234	17	-6.87029123939342	-5.16494472683869	1038.17466322269	5713.3786267737	5340.36617433521	1430.9194300538	2.46029495665999	0.0658367786686261	0.158642840165364
GT3-[380].SDB124	694	755	395	53	121	110	-6.58980141486874	-5.33738137447961	1374.31285462289	4808.4457572145	1643.12555969827	687.203659619512	1.80686018137936	0.0212765801716393	0.0664893130363728
(Galf)4-[30].SDB125	452	978	689	447	225	436	-5.20509079751909	-5.23713966758833	5488.5520713908	5315.43903500524	890.013719248994	2792.73428867398	-0.0462367459149838	0.934003073592108	0.998933768547709
(Galf)4-[220].SDB126	254	173	590	468	397	127	-5.4457077014337	-5.87494761158443	4314.78534709052	2808.94134665753	2006.31566582873	1832.14054187516	-0.619262289726082	0.389378536488207	0.564316719548126
(Galf)3-[380].SDB132	278	703	607	283	456	160	-5.53330350657529	-5.5245662086924	3952.9090349755	3987.59810239461	1258.89467603187	1150.69703803001	0.0126052563264085	0.983397621910903	1
blank-[<8].SDB3	0	342	0	326	0	0	-6.57215125365525	-7.28923676446775	1398.78503168887	682.849028559223	1177.97805435988	2418.70007466877	-1.03453571034252	0.722469298522707	0.844993331605505
blank-[<8].SDB60	1736	2571	1542	1850	4050	861	-3.54865062359593	-4.20346315142162	28763.4261681224	14943.7346876855	1751.27515101426	15765.3186313408	-0.944694786606091	0.0607969048766676	0.148285133845531
blank-[<8].SDB103	2026	2325	1104	797	1684	395	-4.39719690104063	-4.2589366509358	12311.8027806371	14137.3273341699	4948.00747384056	6221.71245129666	0.199467377178306	0.699941058929523	0.837107095450544
blank-[<8].SDB120	1269	1942	2232	1646	10028	6105	-2.48433948885823	-4.25736496088403	83380.6101496614	14159.564301132	4074.75910659818	53893.8064102782	-2.55793505586142	0.00128682002680477	0.00547582990129689
GD1a-[570].SDB14	676	960	771	592	762	970	-4.46668730488155	-5.08029666698296	11485.3001983884	6218.06404798458	427.387823581935	5774.50117659854	-0.885251183746749	0.0997491551813042	0.216845989524574
