## Supplementary material for "Genetically Encoded, Multivalent Liquid Glycan Array (LiGA)": FigureS12_DCSIGNcells_1W-YY-knownGlycans.txt

sequence	20180222-87YYrdRA1	20180130-87YYrdRA1	20180130-87YYrdRA2	20180222-87YYrfRA1	20180130-87YYrfRA1	20180130-87YYrfRA2	control_coef	test_coef	control_CPM	test_CPM	sd_control	sd_test	logFC	PValue	QValue
bMan-[<8].SDB99	114	88	104	220	88	104	-5.722003744	-6.113116652	3273.14578	2213.640902	396.1727841	917.3348121	-0.564256652	0.243635743	0.51860123488
bMan-[<8].SDB126	860	764	903	1318	529	577	-3.95628914	-4.006426159	19133.98625	18198.31706	1871.981574	5647.322012	-0.072332428	0.831826855	0.913716545388601
bMan-[80].SDB125	1072	784	763	1381	782	701	-3.767516042	-3.961837251	23109.39482	19028.12271	5097.061017	3122.382984	-0.280346245	0.436317353	0.660709134542857
bMan-[80].SDB89	958	1374	2173	804	1247	1224	-3.544211723	-3.445042353	28891.38796	31903.41081	11270.22175	11614.88498	0.143071158	0.762710001	0.874024433578378
bMan-[190].SDB88	283	656	579	382	383	293	-4.719628256	-4.530888873	8918.493325	10771.09768	3790.852963	1616.857216	0.272293373	0.488748855	0.701583298675676
bMan-[350].SDB87	218	1035	1034	194	315	269	-4.985481891	-4.132446976	6836.482796	16043.57251	9519.562222	2697.681996	1.230669241	0.053503991	0.276171284695652
aMan-[160].SDB54	80	565	691	81	764	655	-4.261864021	-4.675719284	14096.00267	9318.819848	6540.577029	10887.87782	-0.597066936	0.576574416	0.765310929159763
aMan-[160].SDB57	36	47	76	33	49	45	-6.802429129	-6.784231988	1111.072927	1131.476358	373.6875379	412.14164	0.026252926	0.956285214	0.984355339378641
aMan-[540].SDB53	1017	6024	6955	631	8366	7033	-1.887777502	-2.325156022	151407.939	97768.1889	64593.28912	121038.0776	-0.631003822	0.571432083	0.765310929159763
aMan-[1810].SDB49	133	522	1222	221	1438	1046	-3.68412001	-4.34040531	25119.26971	13031.24543	11034.81926	18558.34815	-0.946819548	0.349238198	0.592540206952381
aMan-[1860].SDB48	44	230	352	32	348	283	-5.078221241	-5.43397626	6230.98258	4365.702079	3109.266086	4903.709592	-0.513246001	0.627254867	0.78068351354386
(Man)3-[140].SDB18	577	359	312	531	164	150	-5.045032504	-4.696656977	6441.250996	9125.733702	3748.044166	3318.399957	0.502599644	0.307670565	0.564630379103448
(Man)3-[140].SDB17	676	407	399	709	274	217	-4.680987154	-4.526130202	9269.858594	10822.47593	4222.143625	3885.208602	0.223411356	0.604291042	0.765310929159763
(Man)3-[300].SDB15	6481	4187	4254	475	350	297	-4.682596256	-2.219374825	9254.954442	108677.0298	36151.8146	407.9843092	3.553677343	4.30E-05	0.00303866666666667
(Man)3-[300].SDB16	6679	4669	4693	1311	506	367	-4.087265203	-2.148974563	16785.07461	116603.6662	33296.38486	7566.743299	2.796362294	0.000712672	0.0219994822857143
(Man)3-[1160].SDB13	2409	4991	5461	787	6245	4917	-2.191617841	-2.396100523	111735.8315	91072.39651	30566.40348	84593.23239	-0.295006151	0.741076103	0.858514392546448
(Man)3-[1400].SDB12	3745	8413	9160	1590	3887	3401	-2.525359131	-1.892048467	80029.56655	150762.6599	55438.8828	42802.8669	0.913674154	0.270612803	0.531141701688073
Gal-[<8].SDB107	21	15	14	38	7	10	-7.774678254	-7.913799948	420.2426588	365.662439	108.3178721	286.5515399	-0.200710177	0.71614915	0.834195713186813
Gal-[<8].SDB132	962	683	655	1234	383	408	-4.162869662	-4.090648756	15562.83371	16728.37739	4882.474553	7227.780178	0.104192742	0.804416869	0.902308868931217
Gal-[110].SDB130	893	794	761	1014	689	628	-3.95508166	-4.03412454	19157.10411	17701.17001	2706.012477	409.4036816	-0.11403477	0.715241676	0.834195713186813
Gal-[110].SDB129	456	322	343	557	324	322	-4.626011347	-4.811088354	9793.745147	8138.996768	2118.62322	906.53068	-0.267009679	0.465859839	0.69064535572028
Gal-[380].SDB127	1829	1353	1298	1973	762	749	-3.603798122	-3.425076937	27220.14045	32546.77685	8649.340421	9476.874438	0.257840168	0.553767462	0.757410980283871
Gal-[510].SDB128	315	1088	1236	270	541	450	-4.490420657	-3.987769717	11215.92476	18541.01977	9777.123252	5253.295509	0.725172019	0.209798294	0.478249874494624
Lac-[80].SDB25	752	520	470	857	459	381	-4.30043921	-4.366704245	13562.60087	12693.00474	4186.911482	2683.957034	-0.095600237	0.817810301	0.902998874020833
Lac-[140].SDB24	364	199	172	467	204	140	-5.067747781	-5.222488524	6296.58547	5393.889587	2669.408798	2480.740098	-0.223243702	0.668013521	0.800106590124294
Lac-[320].SDB23	798	428	435	1000	434	386	-4.24717633	-4.409670106	14304.56832	12159.18891	5509.474963	4361.128785	-0.234428966	0.610082769	0.765310929159763
Lac-[490].SDB22	463	620	646	912	404	340	-4.342635516	-4.393061048	13002.21546	12362.82803	1398.677252	4042.000782	-0.072748664	0.85455781	0.92431763122449
Lac-[840].SDB21	432	2234	2245	749	612	520	-4.15657394	-3.369276851	15661.12206	34414.51518	21134.81303	1238.961237	1.135829606	0.057347265	0.276171284695652
Lac-[1190].SDB20	505	591	472	1097	143	157	-4.608129656	-4.482970969	9970.44905	11299.7919	1513.466419	9747.824829	0.180565817	0.780245682	0.884556602053476
LNT-NAc-[30].SDB71	88	73	77	200	92	67	-5.873196257	-6.363748854	2813.865109	1722.895705	278.5886564	956.8206205	-0.707717799	0.140587649	0.389269805772152
LNT-NAc-[80].SDB70	1307	763	811	1342	784	682	-3.785961531	-3.862145995	22687.03799	21022.83618	8063.429305	2891.342902	-0.109910948	0.77510402	0.883451893763441
LNT-NAc-[160].SDB68	216	39	44	349	43	43	-5.778714727	-6.099225241	3092.687802	2244.606075	2396.263417	3179.25976	-0.462398928	0.645542138	0.787613290091954
LNT-NAc-[220].SDB69	149	141	132	366	60	65	-5.633577124	-5.792636609	3575.761482	3049.930092	386.6879887	3045.98552	-0.229474331	0.714352817	0.834195713186813
LNT-NAc-[1030].SDB67	121	53	77	273	56	56	-5.861057927	-6.300421011	2848.228869	1835.531835	871.8445218	2115.662291	-0.633866942	0.308948698	0.564630379103448
LNT-NAc-[1490].SDB58	216	123	103	231	155	101	-5.538828227	-5.731465929	3931.130534	3242.320735	1555.243061	787.8779876	-0.277917458	0.596825854	0.765310929159763
Galf-[160].SDB84	491	472	470	484	478	287	-4.566531138	-4.572203639	10393.95245	10335.15965	946.496823	2492.695724	-0.008183689	0.980934229	0.988548599090047
Galf-[110].SDB86	114	277	357	149	199	260	-5.22411675	-5.245180435	5385.114261	5272.870197	2375.172972	2451.664272	-0.030388474	0.956496226	0.984355339378641
Galf-[140].SDB82	97	172	224	39	88	132	-6.043802057	-5.656715338	2372.521282	3493.974595	1165.346923	1598.415504	0.55844809	0.384434325	0.608209529104478
Galf-[160].SDB83	260	270	289	245	254	222	-5.093537737	-5.134696882	6136.272923	5888.836249	148.9411482	1229.670883	-0.059380094	0.886817457	0.94002650442
Galf-[840].SDB81	30	38	53	82	45	40	-6.609360518	-7.053033705	1347.6937	864.781482	197.4680676	211.2130909	-0.640085107	0.14816855	0.3926466575
Galf-[1300].SDB80	40	35	121	83	62	62	-6.361347168	-6.582938221	1727.038533	1383.777472	945.3974947	125.6257336	-0.319688313	0.541081513	0.749733861150327
(Galf)3-[50].SDB34	245	191	278	258	186	163	-5.296894287	-5.270979443	5007.120461	5138.575167	933.9440122	137.8704989	0.037387218	0.932504891	0.978668499465347
(Galf)3-[80].SDB29	574	644	698	755	375	226	-4.548118833	-4.287133265	10587.10177	13744.27006	454.1464375	3918.380053	0.376522585	0.357853869	0.59269547053125
(Galf)3-[80].SDB28	454	1060	1046	861	348	308	-4.436416371	-4.010368578	11838.28662	18126.7129	6597.970633	4170.300667	0.614657039	0.180291851	0.439331866804598
(Galf)3-[140].SDB35	283	120	211	465	148	99	-5.228556538	-5.409588036	5361.258491	4473.482745	2014.624847	3201.06536	-0.261173244	0.655251571	0.793790474582857
(Galf)3-[270].SDB26	694	2648	2838	777	876	677	-3.919966332	-3.137289874	19841.76276	43400.25882	23647.2013	4634.027654	1.129163445	0.048578537	0.264067944717949
(Galf)3-[1190].SDB27	399	1068	1053	686	418	350	-4.442016534	-4.028238262	11772.17557	17805.67127	7423.156004	1403.186499	0.596955862	0.184385945	0.444202503863636
(Galf)4-[80].SDB10	574	519	367	648	371	344	-4.506797887	-4.545985387	11033.73493	10609.71289	2943.444825	1293.695823	-0.056535612	0.874706947	0.936554912949495
(Galf)4-[1380].SDB6	657	1340	1334	879	642	450	-4.130211821	-3.745000327	16079.4725	23635.62131	7290.099261	2297.12504	0.555742711	0.145058088	0.389269805772152
(Galf)4-[50].SDB11	337	438	498	424	534	384	-4.466384656	-4.700111866	11488.77674	9094.259708	1178.086635	3296.240381	-0.337197087	0.357603935	0.59269547053125
(Galf)4-[50].SDB9	143	477	515	143	254	188	-5.271234103	-4.829969738	5137.266743	7986.762961	4042.596616	2175.613925	0.636609912	0.266528161	0.530001886205608
(Galf)4-[50].SDB8	480	885	1044	647	649	517	-4.178969046	-4.070144345	15314.28775	17074.92364	5283.736016	2736.849999	0.157000856	0.675957491	0.800575352469274
(Galf)4-[650].SDB2	270	938	952	522	250	260	-4.795291631	-4.186350526	8268.587103	15201.66184	7739.102874	1637.366232	0.878516312	0.087650959	0.30462300504918
