## Supplementary material for "Genetically Encoded, Multivalent Liquid Glycan Array (LiGA)": FigureS12_DCSIGNcells_2W-YY-knownGlycans.txt

sequence	20180222-87YYrdRB1	20180130-87YYrdRB1	20180130-87YYrdRB2	20180222-87YYrfRB1	20180130-87YYrfRB1	20180130-87YYrfRB2	control_coef	test_coef	control_CPM	test_CPM	sd_control	sd_test	logFC	PValue	QValue
bMan-[<8].SDB99	45	26	135	200	135	271	-5.370269425	-6.156273421	4652.877538	2120.139435	1548.733252	1103.532002	-1.133964067	0.104472156	0.334049441294118
bMan-[<8].SDB126	257	383	389	756	1030	956	-3.838592671	-4.56465671	21523.87121	10413.45343	1592.40739	4162.064341	-1.047488988	0.014631491	0.172326449555556
bMan-[80].SDB125	295	450	378	969	966	1191	-3.71329998	-4.47353189	24396.88106	11406.95651	1938.094499	2297.574974	-1.096782806	0.006817303	0.110241877714286
bMan-[80].SDB89	1384	1737	1035	731	3430	3378	-2.874057089	-3.124663833	56469.35996	43951.70625	18271.40378	33632.28618	-0.361549106	0.586372407	0.765310929159763
bMan-[190].SDB88	105	826	754	238	471	425	-4.735256757	-4.214158933	8780.194169	14784.75151	8622.632482	2770.579991	0.751785247	0.205361836	0.478249874494624
bMan-[350].SDB87	127	1346	958	103	460	343	-4.970237985	-3.866363816	6941.495866	20934.35236	13210.32159	4410.990492	1.59255379	0.024438639	0.206634855428571
aMan-[160].SDB54	153	555	461	75	357	577	-4.923718565	-4.529341408	7272.038958	10787.77848	3200.551046	4578.812614	0.568965969	0.344825917	0.592540206952381
aMan-[160].SDB57	12	67	47	24	106	132	-6.246857367	-6.777302398	1936.530387	1139.344254	505.645544	1103.191372	-0.765270415	0.236966766	0.512621983591837
aMan-[540].SDB53	1285	4442	3747	504	3729	3489	-2.854476792	-2.433870408	57585.94267	87696.75263	24460.13625	40574.79081	0.606806744	0.369606781	0.599908296274809
aMan-[1810].SDB49	123	925	509	147	197	200	-5.461589433	-4.299026135	4246.800371	13581.77939	7698.748428	650.585279	1.677224305	0.007280124	0.110241877714286
aMan-[1860].SDB48	24	319	228	20	324	449	-5.167698756	-5.319104631	5697.665461	4897.136505	3296.83115	4448.337302	-0.218432505	0.814749514	0.902998874020833
(Man)3-[140].SDB18	445	223	190	423	189	345	-4.878312191	-4.579679409	7609.847166	10258.18445	8920.488824	3599.343185	0.430836033	0.489784567	0.701583298675676
(Man)3-[140].SDB17	438	391	284	491	350	298	-4.678236746	-4.398652317	9295.38958	12293.89702	6910.701319	4020.161871	0.403355069	0.477409241	0.698005235117241
(Man)3-[300].SDB15	5848	4282	3705	333	503	659	-4.476639652	-1.85514582	11371.56143	156430.1304	98825.08206	1910.109069	3.782016151	2.53E-05	0.0026818
(Man)3-[300].SDB16	5723	5120	4254	920	657	912	-3.931174121	-1.796537594	19620.62205	165872.2121	85626.77814	4969.222394	3.079629532	8.39E-05	0.0044467
(Man)3-[1160].SDB13	2576	3820	3369	628	2680	2313	-3.155322867	-2.308393316	42624.63669	99420.86126	17286.1787	25154.47983	1.221861064	0.058375954	0.276171284695652
(Man)3-[1400].SDB12	3398	14040	12590	1081	1349	1681	-3.452068891	-1.295615569	31680.02602	273729.3131	101623.0557	2159.994952	3.111104513	8.19E-06	0.00173628
Gal-[<8].SDB107	7	13	22	15	45	51	-7.084850267	-7.792851077	837.7002089	412.6746381	168.6738802	374.429786	-1.021429257	0.086243859	0.30462300504918
Gal-[<8].SDB132	297	415	268	909	907	838	-3.855493514	-4.588720716	21163.15641	10165.85508	3267.856339	4975.215266	-1.057823247	0.02122399	0.204522085454545
Gal-[110].SDB130	278	680	342	970	1034	1060	-3.722795347	-4.37637045	24166.32008	12570.90264	3084.45279	3899.8456	-0.94290956	0.020935779	0.204522085454545
Gal-[110].SDB129	166	175	121	412	394	480	-4.598199149	-5.302693044	10069.95391	4978.16941	2353.033562	1226.834679	-1.016369848	0.050286834	0.2665202202
Gal-[380].SDB127	447	1036	800	1190	988	979	-3.677046521	-3.814261466	25297.58048	22053.99608	1471.668813	7317.638483	-0.19795932	0.674840234	0.800575352469274
Gal-[510].SDB128	79	1268	1059	210	944	901	-4.170190483	-3.886143126	15449.31701	20524.35343	14584.04651	9082.48158	0.409793714	0.5814159	0.765310929159763
Lac-[80].SDB25	246	179	164	744	483	758	-4.161254274	-5.016524625	15587.99404	6627.519845	4104.508473	4361.355081	-1.233894295	0.040079664	0.242768250514286
Lac-[140].SDB24	126	86	48	425	240	336	-4.828180767	-5.805985831	8001.06383	3009.486447	2442.709255	3215.041894	-1.410674516	0.032990975	0.218565209375
Lac-[320].SDB23	316	306	201	844	525	553	-4.161240381	-4.709186699	15588.21061	9012.104153	4898.220851	6806.995661	-0.790519437	0.158977511	0.401228956333333
Lac-[490].SDB22	223	581	481	665	389	441	-4.413951936	-4.402959587	12107.23664	12241.05776	1660.214068	5445.709712	0.015858607	0.974166774	0.988548599090047
Lac-[840].SDB21	148	2465	2077	323	550	699	-4.429302734	-3.220059432	11922.80014	39952.68371	28646.26458	2650.637224	1.744569314	0.025732442	0.206634855428571
Lac-[1190].SDB20	313	583	435	786	219	313	-4.510403392	-4.326217521	10994.02438	13217.44777	1297.835296	9234.980468	0.265724042	0.646437323	0.787613290091954
LNT-NAc-[30].SDB71	58	30	56	128	172	245	-5.486333426	-6.42811793	4143.007002	1615.488438	1003.752322	539.1795301	-1.358707834	0.037635459	0.234668156117647
LNT-NAc-[80].SDB70	308	367	341	1069	991	1038	-3.705928616	-4.543585597	24577.38382	10635.20455	3159.152619	5108.813433	-1.208483573	0.005751573	0.102131106
LNT-NAc-[160].SDB68	107	50	24	201	59	116	-5.789952563	-6.111626709	3058.127243	2216.941559	2352.213637	2172.407424	-0.464077696	0.546301606	0.752051561506494
LNT-NAc-[220].SDB69	135	79	85	223	213	161	-5.331952544	-5.67391564	4834.62098	3434.391075	2429.794516	1645.67263	-0.493348462	0.42932281	0.654794501582734
LNT-NAc-[1030].SDB67	67	51	33	203	117	120	-5.62987797	-6.376049313	3589.013267	1701.833103	1200.863462	1772.170439	-1.076497696	0.107096654	0.334049441294118
LNT-NAc-[1490].SDB58	85	111	68	197	186	246	-5.318864555	-5.890786805	4898.312334	2764.800481	1058.390865	465.8456933	-0.825109395	0.151204821	0.395745951259259
Galf-[160].SDB84	250	414	276	386	400	417	-4.65740576	-4.655343349	9491.052562	9510.647206	2012.973121	1539.080727	0.002975429	0.994970378	0.994970378
Galf-[110].SDB86	123	379	344	68	270	267	-5.391852756	-4.838326689	4553.528935	7920.296089	1958.887717	2494.166951	0.798569313	0.153349001	0.396463270878049
Galf-[140].SDB82	236	356	291	148	160	125	-5.661300662	-4.711599474	3477.990265	8990.386191	1668.314488	1003.174159	1.370129195	0.011093796	0.138346161882353
Galf-[160].SDB83	177	303	303	410	207	361	-4.861185435	-4.854688233	7741.301643	7791.762187	769.5360505	3168.960782	0.00937348	0.983885634	0.988548599090047
Galf-[840].SDB81	40	66	75	65	88	129	-6.146817266	-6.318441456	2140.282892	1802.750984	276.1736022	310.5027559	-0.247601368	0.629702268	0.78068351354386
Galf-[1300].SDB80	37	80	50	80	37	73	-6.503191977	-6.415268826	1498.647901	1636.379947	238.0317701	647.5155408	0.126846294	0.813104002	0.902998874020833
(Galf)3-[50].SDB34	94	173	82	229	286	360	-4.999723569	-5.652702292	6739.809832	3508.024248	1118.193623	454.5677058	-0.942049166	0.066979482	0.28399300368
(Galf)3-[80].SDB29	198	592	516	528	584	539	-4.335350518	-4.401354106	13097.28243	12260.72634	2693.19745	2678.366722	-0.095223049	0.8389271	0.916765696907216
(Galf)3-[80].SDB28	264	1191	808	458	576	474	-4.42412876	-3.887645433	11984.64826	20493.5427	7589.686457	2918.923315	0.773981835	0.08058833	0.302360233655172
(Galf)3-[140].SDB35	135	253	137	361	254	314	-4.906920242	-5.249542093	7395.228813	5249.921824	1327.487239	2230.236169	-0.494298846	0.30814119	0.564630379103448
(Galf)3-[270].SDB26	215	2965	2476	366	1066	1074	-3.964475303	-3.027908542	18977.99169	48416.79399	33291.43306	8445.066697	1.351180221	0.082153241	0.302360233655172
(Galf)3-[1190].SDB27	229	999	882	344	555	503	-4.515135381	-3.954412246	10942.12367	19169.93245	7442.18972	2652.703787	0.808952486	0.085530766	0.30462300504918
(Galf)4-[80].SDB10	106	196	196	449	743	652	-4.239862631	-5.316238417	14409.57113	4911.192885	445.1478404	3758.725649	-1.552882008	0.005781006	0.102131106
(Galf)4-[1380].SDB6	386	1415	881	595	936	812	-3.997387712	-3.699439318	18363.54717	24737.3924	7213.381535	4596.44358	0.42984867	0.324665032	0.57839484692437
(Galf)4-[50].SDB11	50	214	195	245	633	712	-4.424061084	-5.475277108	11985.45936	4189.067567	1626.172901	4731.932326	-1.516584144	0.009940862	0.1317164215
(Galf)4-[50].SDB9	62	454	463	180	489	506	-4.721456027	-4.750798884	8902.207257	8644.78626	5114.424712	3713.086578	-0.042332795	0.942250512	0.979201512470588
(Galf)4-[50].SDB8	174	989	672	700	994	876	-3.90150325	-4.114383586	20211.50564	16336.00705	7456.138639	4478.924344	-0.307121404	0.471848029	0.694665153805556
(Galf)4-[650].SDB2	202	1089	851	361	576	578	-4.444782212	-3.955070156	11739.66251	19157.32451	8516.213656	2451.773062	0.706505155	0.132539073	0.384879364972973
