## Supplementary material for "Genetically Encoded, Multivalent Liquid Glycan Array (LiGA)": FigureS12_DCSIGNcells_3W-YY-knownGlycans.txt

sequence	20180222-87YYrdRC1	20180130-87YYrdRC1	20180130-87YYrdRC2	20180222-87YYrfRC1	20180130-87YYrfRC1	20180130-87YYrfRC2	control_coef	test_coef	control_CPM	test_CPM	sd_control	sd_test	logFC	PValue	QValue
bMan-[<8].SDB99	24	42	79	207	22	31	-6.282100125	-7.146494101	1869.470347	787.620565	412.8351972	949.9011132	-1.247056902	0.082721196	0.302360233655172
bMan-[<8].SDB126	80	599	965	611	237	148	-4.705216651	-5.039417287	9047.953756	6477.521756	2140.82743	1357.202555	-0.4821496	0.249337932	0.523362787960396
bMan-[80].SDB125	150	812	896	761	263	255	-4.416973091	-4.793826507	12070.71399	8280.710485	642.1166437	1720.472028	-0.543684554	0.143473803	0.389269805772152
bMan-[80].SDB89	312	1244	1510	187	265	217	-4.740158703	-4.231838343	8737.259443	14525.66283	1711.287587	5349.103623	0.733351263	0.217324878	0.490136958893617
bMan-[190].SDB88	61	852	1136	295	135	144	-5.118862507	-4.880620079	5982.824448	7592.304738	3767.23794	1892.207235	0.343711169	0.514793175	0.7320352368
bMan-[350].SDB87	65	1760	2752	104	121	81	-5.589573475	-4.149207664	3736.621286	15776.91216	10907.08523	2068.191084	2.078008613	0.027147728	0.206634855428571
aMan-[160].SDB54	26	567	855	47	133	85	-5.594790796	-5.277766285	3717.176902	5103.818545	3255.99452	2760.172539	0.45736969	0.605850846	0.765310929159763
aMan-[160].SDB57	0	42	60	27	14	19	-7.320261765	-7.910505832	661.9889028	366.8689597	288.774128	335.3042057	-0.851542188	0.374159538	0.600922894363636
aMan-[540].SDB53	581	5660	7695	241	1238	931	-3.310711163	-2.922772743	36490.21403	53784.35019	20126.8753	28827.44479	0.559676835	0.56413645	0.765310929159763
aMan-[1810].SDB49	70	407	696	245	61	29	-5.957912957	-5.340093722	2585.301982	4795.421251	1235.320397	913.9118366	0.891324746	0.075723951	0.302360233655172
aMan-[1860].SDB48	19	188	231	25	7	17	-7.573302604	-6.359918068	513.9921301	1729.508408	610.7968179	346.3160884	1.750543853	0.026573687	0.206634855428571
(Man)3-[140].SDB18	353	208	415	358	53	52	-5.681346015	-4.810633732	3408.966833	8142.697778	9070.585299	1376.581993	1.256172293	0.155481543	0.397133579710843
(Man)3-[140].SDB17	297	445	522	474	119	75	-5.232608366	-4.783334434	5339.579546	8368.049686	6308.267739	1231.532134	0.648165273	0.267500952	0.530001886205608
(Man)3-[300].SDB15	6140	6763	8722	249	139	143	-5.147848501	-1.840652848	5811.895574	158713.7763	143437.2263	2209.057476	4.771274767	0.000726398	0.0219994822857143
(Man)3-[300].SDB16	5666	7092	10039	800	213	183	-4.585045494	-1.86140594	10203.28559	155453.9177	124668.1572	792.4652461	3.929381278	0.001006427	0.0251278417777778
(Man)3-[1160].SDB13	2410	4905	6047	507	589	494	-3.907352677	-2.546993815	20093.62504	78316.74713	42422.16459	11347.95185	1.962582984	0.028391128	0.207548935724138
(Man)3-[1400].SDB12	3343	5478	7313	1171	374	334	-4.071037113	-2.296822442	17059.68651	100577.9287	65845.38847	1059.706035	2.559650706	0.00486672	0.102131106
Gal-[<8].SDB107	2	24	8	11	8	3	-8.42306563	-8.769996372	219.7399776	155.3241441	104.5472967	115.4552166	-0.500515261	0.532237809	0.742331680973684
Gal-[<8].SDB132	135	731	844	737	160	144	-4.777371508	-4.88423841	8418.096817	7564.882905	505.7746956	1592.692609	-0.154176351	0.662986368	0.798597216
Gal-[110].SDB130	108	641	989	657	203	228	-4.584903575	-4.935133043	10204.73374	7189.504366	1501.050728	1945.402828	-0.505274318	0.208932158	0.478249874494624
Gal-[110].SDB129	77	380	415	345	95	110	-5.296481299	-5.526127339	5009.188772	3981.377797	293.4068372	903.6720841	-0.331309204	0.407216552	0.630145321343066
Gal-[380].SDB127	218	1433	2406	890	212	216	-4.491418859	-4.121473404	11204.73459	16220.59733	4837.908687	1510.47808	0.533718473	0.207436371	0.478249874494624
Gal-[510].SDB128	29	1564	2247	127	163	166	-5.114419894	-4.347411103	6009.462946	12940.27028	9913.11081	3812.568636	1.10655978	0.255306601	0.525658192660194
Lac-[80].SDB25	129	181	434	584	125	79	-5.113653464	-5.475619984	6014.07055	4187.63148	2426.71768	1915.989471	-0.522207304	0.366330817	0.599908296274809
Lac-[140].SDB24	82	91	128	368	41	55	-5.703968834	-6.161113975	3332.712192	2109.901585	1885.026797	1651.147946	-0.659521027	0.370698051	0.599908296274809
Lac-[320].SDB23	124	305	304	681	155	120	-4.87307693	-5.477628297	7649.791169	4179.229844	2062.765336	1559.493017	-0.87218326	0.103171673	0.334049441294118
Lac-[490].SDB22	105	870	1147	502	90	87	-5.248239486	-4.773041042	5256.764866	8454.630137	2510.64279	1521.491659	0.685566438	0.127626867	0.3757902195
Lac-[840].SDB21	103	3559	4574	537	142	142	-4.936097638	-3.559564002	7182.572754	28451.22669	19894.96791	736.4260173	1.98591825	0.026021699	0.206634855428571
Lac-[1190].SDB20	173	823	1039	926	55	88	-5.000801848	-4.694641254	6732.546354	9144.147202	3.738949029	5429.847352	0.44169637	0.465578102	0.69064535572028
LNT-NAc-[30].SDB71	20	82	50	105	53	25	-6.36044553	-7.143352248	1728.596398	790.099044	322.1565419	556.4695637	-1.129495639	0.079957676	0.302360233655172
LNT-NAc-[80].SDB70	194	601	843	454	297	277	-4.461230553	-4.815396139	11548.14394	8104.011124	1885.666896	4667.469304	-0.510952936	0.280706715	0.540998396181818
LNT-NAc-[160].SDB68	49	36	43	238	6	47	-6.183081726	-6.846737366	2064.057185	1062.917954	1269.94519	1579.470261	-0.957452701	0.383675618	0.608209529104478
LNT-NAc-[220].SDB69	54	88	104	316	48	41	-5.828589668	-6.472124587	2942.223567	1545.937761	1101.12322	1259.61882	-0.928424637	0.17110382	0.426753056941176
LNT-NAc-[1030].SDB67	56	88	63	336	22	25	-6.043080959	-6.534657864	2374.23272	1452.225801	1283.404498	2015.622163	-0.709195563	0.414652209	0.63700194426087
LNT-NAc-[1490].SDB58	42	96	176	171	67	20	-6.136360242	-6.439998476	2162.781311	1596.409113	578.8796793	969.9312396	-0.438057376	0.454471383	0.683318675148936
Galf-[160].SDB84	182	410	539	250	130	44	-5.548051973	-5.070296372	3895.037495	6280.558481	2868.790484	1745.817361	0.689255636	0.223198417	0.498084888463158
Galf-[110].SDB86	70	344	556	87	54	37	-6.282394807	-5.485760458	1868.919529	4145.381494	658.2539785	617.6885907	1.149300425	0.032040021	0.218565209375
Galf-[140].SDB82	58	194	248	31	59	41	-6.352841014	-6.00844996	1741.791647	2457.895065	517.1382408	1177.58616	0.496851265	0.484089147	0.701583298675676
Galf-[160].SDB83	102	287	462	197	67	59	-5.815727087	-5.471920753	2980.312592	4203.151183	1108.081931	248.6131509	0.496007693	0.231217854	0.51060609425
Galf-[840].SDB81	23	58	91	45	8	1	-7.888682909	-7.043561129	374.9631103	873.0121111	294.9784094	284.3013623	1.219253001	0.142063984	0.389269805772152
Galf-[1300].SDB80	8	67	64	60	14	5	-7.42426962	-7.436885236	596.5964596	589.1173042	161.127434	281.9182177	-0.018200486	0.97632223	0.988548599090047
(Galf)3-[50].SDB34	45	157	264	191	77	48	-5.841939519	-6.144225681	2903.206338	2145.836811	351.5253043	468.26268	-0.436106747	0.335055084	0.587038659570248
(Galf)3-[80].SDB29	102	813	1090	396	136	113	-5.130922588	-4.825470771	5911.10444	8022.776091	2282.753062	376.2932537	0.440673822	0.259653998	0.529294688230769
(Galf)3-[80].SDB28	109	1557	1806	650	139	93	-4.99359262	-4.341840912	6781.258193	13012.55118	6294.954386	2014.467385	0.940278957	0.095824448	0.317418484
(Galf)3-[140].SDB35	90	78	89	439	39380	37453	0.239850855	-6.168244272	1271059.564	2094.910867	2269.305973	1104754.622	-9.244927062	0.008816111	0.124601035466667
(Galf)3-[270].SDB26	174	4418	5585	494	278	185	-4.627024961	-3.328581553	9783.823105	35843.91171	23048.97187	2811.185469	1.873257865	0.031808156	0.218565209375
(Galf)3-[1190].SDB27	83	1725	1968	485	122	121	-5.072973813	-4.293428938	6263.765149	13658.01243	8051.923396	697.6278179	1.124645525	0.075246093	0.302360233655172
(Galf)4-[80].SDB10	92	342	404	303	214	195	-4.813414723	-5.505522182	8120.084464	4064.265739	693.7083455	3459.381129	-0.9985	0.064498885	0.279056400408163
(Galf)4-[1380].SDB6	237	1731	2166	699	211	169	-4.661635447	-4.077350662	9450.993159	16952.31863	3825.525748	221.1946727	0.842944761	0.043608044	0.253796201081081
(Galf)4-[50].SDB11	0	310	511	188	176	171	-5.023644743	-5.915611738	6580.498724	2697.00943	2352.350904	3543.757733	-1.286836361	0.295141026	0.558659799214286
(Galf)4-[50].SDB9	33	409	684	100	81	81	-5.769428642	-5.488779061	3121.540521	4132.887099	2172.566021	1575.971716	0.40489176	0.51794946	0.7320352368
(Galf)4-[50].SDB8	75	1265	1431	343	203	201	-4.797326213	-4.581931905	8251.781085	10235.10394	5452.794348	3194.584014	0.3107483	0.59528509	0.765310929159763
(Galf)4-[650].SDB2	75	1372	1998	360	112	107	-5.244230183	-4.398259089	5277.883135	12298.73228	7283.682326	490.6833784	1.220478303	0.058667313	0.276171284695652
