## Supplementary material for "Genetically Encoded, Multivalent Liquid Glycan Array (LiGA)": FigureS12_DCSIGNcells_4W-YY-knownGlycans.txt

sequence	20180222-87YYrdRD1	20180130-87YYrdRD1	20180130-87YYrdRD2	20180222-87YYrfRD1	20180130-87YYrfRD1	20180130-87YYrfRD2	control_coef	test_coef	control_CPM	test_CPM	sd_control	sd_test	logFC	PValue	QValue
bMan-[<8].SDB99	41	40	22	124	214	129	-5.599754289	-6.720674604	3698.772433	1205.724553	847.9153885	1073.81568	-1.617146179	0.045716472	0.255049791157895
bMan-[<8].SDB126	181	455	380	509	873	866	-4.056406123	-4.613968475	17311.12149	9912.403025	2211.69436	1017.38994	-0.80439244	0.04429462	0.253796201081081
bMan-[80].SDB125	261	504	670	598	1112	894	-3.907020432	-4.285019979	20100.30215	13773.34634	244.1356014	2525.973483	-0.545338072	0.127247611	0.3757902195
bMan-[80].SDB89	1610	651	866	564	1205	1322	-3.770840192	-3.221867598	23032.70326	39880.50789	38155.50474	2473.121461	0.792000038	0.299818604	0.562491540247788
bMan-[190].SDB88	82	522	848	192	715	704	-4.471221416	-4.415158067	11433.34245	12092.64253	6986.700958	3855.452838	0.080882316	0.886439302	0.94002650442
bMan-[350].SDB87	130	1040	1377	201	443	621	-4.681856976	-3.849035279	9261.798973	21300.27535	12554.20215	2405.176867	1.201507732	0.063590778	0.279056400408163
aMan-[160].SDB54	94	370	424	107	534	796	-4.62150421	-4.834109227	9837.986524	7953.770175	2687.121803	5722.938009	-0.306724203	0.590845743	0.765310929159763
aMan-[160].SDB57	5	35	90	19	78	106	-6.555446987	-6.849828002	1422.346955	1059.637932	816.605116	678.6648846	-0.424702032	0.601844797	0.765310929159763
aMan-[540].SDB53	1672	3383	3900	988	5911	5604	-2.455730827	-2.44341303	85800.46719	86863.87592	4906.396311	43327.76917	0.017770825	0.97619132	0.988548599090047
aMan-[1810].SDB49	151	156	399	181	251	208	-5.272535996	-4.987545331	5130.582925	6822.390664	2264.334152	1313.101156	0.411154618	0.352148374	0.592540206952381
aMan-[1860].SDB48	16	94	169	48	168	203	-5.81887591	-6.060505234	2970.942875	2333.221766	1370.273089	1105.628404	-0.348597427	0.609898478	0.765310929159763
(Man)3-[140].SDB18	477	230	237	236	244	72	-5.324845406	-4.42376992	4869.103692	11988.9496	11150.23614	3596.001159	1.299977135	0.143876481	0.389269805772152
(Man)3-[140].SDB17	514	337	474	305	302	367	-4.831478816	-4.182099307	7974.719401	15266.42498	9984.148418	2750.735948	0.936856596	0.107147934	0.334049441294118
(Man)3-[300].SDB15	11065	4978	6909	139	445	555	-4.815263999	-1.253281991	8105.08206	285566.032	252541.3235	2840.959595	5.138853779	0.00030828	0.013071072
(Man)3-[300].SDB16	9907	5014	6975	525	1269	570	-4.009192795	-1.323426395	18148.03851	266221.5571	217000.6594	6775.868742	3.874741866	0.001066748	0.0251278417777778
(Man)3-[1160].SDB13	4742	2766	3269	1646	4118	4603	-2.579123166	-2.038470167	75840.47437	130227.7853	101447.0652	14665.71282	0.779997401	0.264128237	0.530001886205608
(Man)3-[1400].SDB12	5382	2545	3181	1300	3376	3819	-2.782718852	-1.975145526	61870.06295	138741.1204	122935.9781	13382.89689	1.165082033	0.134344684	0.384879364972973
Gal-[<8].SDB107	12	8	14	22	21	16	-7.606911937	-7.910518312	497.0042715	366.8643811	217.5387842	260.2471398	-0.438011411	0.52894923	0.742331680973684
Gal-[<8].SDB132	197	382	481	634	595	812	-4.093081287	-4.58168104	16687.73455	10237.67189	131.8279562	5860.983818	-0.70490044	0.092590413	0.311574088190476
Gal-[110].SDB130	198	489	576	543	943	683	-4.074737974	-4.432100083	16996.66766	11889.49451	1465.217294	3438.880847	-0.515564542	0.175414422	0.432416947255814
Gal-[110].SDB129	114	159	250	306	542	484	-4.577270197	-5.266243581	10282.92839	5162.968462	823.7407508	911.5334529	-0.993978485	0.018861584	0.1999327904
Gal-[380].SDB127	445	1188	1425	667	1129	1050	-3.814727689	-3.560348241	22043.71638	28428.92286	4651.449767	2034.263604	0.366991968	0.406916504	0.630145321343066
Gal-[510].SDB128	49	1127	1591	120	809	819	-4.430577338	-3.808505754	11907.61297	22181.29853	17023.75362	6524.187999	0.89745959	0.323365238	0.57839484692437
Lac-[80].SDB25	181	113	186	384	733	413	-4.423255694	-5.213197905	11995.11622	5444.235673	3467.278928	3512.91907	-1.13964571	0.05962212	0.276171284695652
Lac-[140].SDB24	156	110	140	225	290	314	-5.021676663	-5.368594635	6593.462421	4660.676663	2990.7796	1382.152523	-0.500496837	0.344352828	0.592540206952381
Lac-[320].SDB23	294	784	957	443	630	703	-4.275355343	-3.9693123	13907.10605	18886.41687	3120.684264	2010.217762	0.441526781	0.233888454	0.511178889154639
Lac-[490].SDB22	186	640	645	540	490	440	-4.382964881	-4.302791765	12488.27743	13530.73161	3812.050122	6175.295491	0.115665356	0.79921013	0.901236955106383
Lac-[840].SDB21	217	2259	2416	320	887	512	-4.354519616	-3.192296786	12848.61037	41077.41649	26274.11219	3764.141377	1.676733114	0.036549012	0.234668156117647
Lac-[1190].SDB20	210	582	659	711	362	229	-4.392247347	-4.303617636	12372.89178	13519.56159	2416.041163	11693.39846	0.127865644	0.844260664	0.917862875733333
LNT-NAc-[30].SDB71	39	36	43	82	132	131	-5.92210671	-6.653758609	2679.549195	1289.167511	633.8634634	258.9260426	-1.055550567	0.115442306	0.354692302492754
LNT-NAc-[80].SDB70	261	335	287	339	1032	1019	-4.059243084	-4.650879515	17262.08012	9553.196053	3821.923783	4283.409621	-0.853550945	0.074627002	0.302360233655172
LNT-NAc-[160].SDB68	114	20	47	165	114	100	-5.696966973	-6.012274285	3356.129267	2448.513227	3000.484685	2274.707668	-0.454892295	0.640344985	0.787613290091954
LNT-NAc-[220].SDB69	63	38	80	150	148	197	-5.515713413	-6.224277556	4023.056216	1980.754282	1162.168908	1315.78157	-1.022241976	0.124712002	0.3757902195
LNT-NAc-[1030].SDB67	46	14	52	172	62	92	-5.7922386	-6.670342876	3051.144235	1267.963923	1024.797825	2765.674814	-1.266836684	0.194917961	0.464298963280899
LNT-NAc-[1490].SDB58	85	76	115	121	167	50	-5.86109418	-5.824351297	2848.125614	2954.720267	1281.911539	1743.719121	0.053008776	0.938764203	0.979201512470588
Galf-[160].SDB84	309	354	347	354	399	559	-4.563656587	-4.511897224	10423.87337	10977.61342	4585.596176	2602.942022	0.074672976	0.868506839	0.934636801360406
Galf-[110].SDB86	196	191	257	82	262	354	-5.307702627	-4.97417835	4953.29322	6914.197659	2856.069674	1916.29017	0.481173821	0.329934127	0.582883624366667
Galf-[140].SDB82	175	134	134	71	178	190	-5.736526263	-5.265911575	3225.954953	5164.682885	3436.046666	566.4359137	0.678953477	0.244623224	0.51860123488
Galf-[160].SDB83	134	196	193	212	362	392	-4.905991967	-5.214007424	7402.096804	5439.83024	1476.080908	384.7394882	-0.444372373	0.255390537	0.525658192660194
Galf-[840].SDB81	43	30	63	133	17	23	-6.299134738	-6.538607317	1837.894349	1446.501615	725.2206529	2566.645293	-0.345485901	0.754887291	0.869761443978261
Galf-[1300].SDB80	39	53	72	60	26	27	-6.859472971	-6.403345124	1049.466886	1656.008445	326.5666214	963.5560536	0.658053384	0.400898254	0.629558739614815
(Galf)3-[50].SDB34	53	86	117	105	191	331	-5.376506739	-5.985279567	4623.946402	2515.510367	224.6265818	1514.241419	-0.87827354	0.090377614	0.309033131741935
(Galf)3-[80].SDB29	214	528	538	308	443	391	-4.702484289	-4.402087699	9072.709847	12251.73525	1774.254762	1893.960247	0.43338067	0.273087007	0.531141701688073
(Galf)3-[80].SDB28	221	981	1103	368	570	331	-4.582712257	-3.891022169	10227.12006	20424.45811	7877.127429	3556.611433	0.99789786	0.059923958	0.276171284695652
(Galf)3-[140].SDB35	115	41	83	244	148	158	-5.318299506	-5.836738398	4901.080903	2918.345601	2659.074697	3417.309573	-0.747949219	0.352170123	0.592540206952381
(Galf)3-[270].SDB26	334	2391	3409	233	1000	759	-4.260825886	-2.971160845	14110.64381	51243.7897	29460.08168	5407.710424	1.86059336	0.027291396	0.206634855428571
(Galf)3-[1190].SDB27	208	786	1025	286	352	284	-4.888363916	-4.023372551	7533.738225	17892.51963	6084.998836	2549.932491	1.247918753	0.017757324	0.198134352
(Galf)4-[80].SDB10	93	257	244	225	584	431	-4.68457484	-5.176326806	9236.660834	5648.717191	1147.108033	1738.243713	-0.709448122	0.080605298	0.302360233655172
(Galf)4-[1380].SDB6	346	905	1397	534	665	1055	-4.046132942	-3.731298458	17489.87841	23961.70237	5645.248021	4089.472201	0.45421015	0.289013051	0.551988890198198
(Galf)4-[50].SDB11	52	169	290	129	679	538	-4.66935645	-5.409296643	9378.302991	4474.786479	1687.862724	4275.52876	-1.067508046	0.062160381	0.279056400408163
(Galf)4-[50].SDB9	45	386	522	61	360	462	-5.111828306	-4.835405764	6025.057202	7943.464502	4828.009346	3427.447923	0.39879343	0.570769679	0.765310929159763
(Galf)4-[50].SDB8	91	884	1015	231	1190	1137	-4.032485265	-4.093277684	17730.21088	16684.45745	10397.24435	8094.508465	-0.087704922	0.893427827	0.94232188718408
(Galf)4-[650].SDB2	145	775	1023	328	624	630	-4.4217847	-4.092955071	12012.77394	16689.84095	7886.74094	101.5634699	0.474400875	0.321552018	0.57839484692437
