## Supplementary material for "Genetically Encoded, Multivalent Liquid Glycan Array (LiGA)": MJ.xlsx

### Sheet: Sheet1
.....SDB	Position....	Sequence..........................................................	Alphanum..	Modification....................................................................	order	Common name	Axis name.......	GlyTouCan ID	MALDI.txt	Density	Copy
SDB99	[7:27 52:96]	CTTCTCTTCGCGATACCGCTAAGTGTTGAGAAAAATGATCAAAAAACGTATCATGCGGGTGGTGGG	X01L1	Manb-S0	1	bMan	bMan-[<8]	G58490PL	119	0	0
SDB126	[7:27 52:96]	CTGCTCTTTGCAATTCCGCTGAGTGTAGAAAAAAATGATCAGAAAACATACCATGCTGGTGGCGGA	X01L2	Manb-S0	2	bMan	bMan-[<8]	G58490PL	120	0	0
SDB125	[7:27 52:96]	CTGCTATTCGCTATCCCGCTGAGTGTAGAAAAAAACGACCAGAAAACCTATCATGCCGGTGGCGGG	X01M2	Manb-S0	3	bMan	bMan-[80]	G58490PL	121-2	3	80
SDB89	[7:27 52:96]	CTACTGTTCGCAATACCTCTCAGCGTGGAGAAAAATGATCAAAAAACATATCATGCAGGGGGTGGC	X01M1	Manb-S0	4	bMan	bMan-[80]	G58490PL	118	3	80
SDB88	[7:27 52:96]	CTGCTGTTCGCGATTCCTCTAAGTGTAGAGAAGAATGACCAGAAGACCTACCACGCGGGCGGGGGG	X01N2	Manb-S0	5	bMan	bMan-[190]	G58490PL	117	7	190
SDB87	[7:27 52:96]	CTACTCTTCGCTATACCCCTCAGCGTAGAAAAAAATGACCAAAAGACCTACCATGCGGGAGGTGGG	X01N1	Manb-S0	6	bMan	bMan-[350]	G58490PL	116	13	350
SDB54	[7:27 52:96]	TTATTATTCGCAATTCCTTTAAGTGTCGAAAAAAACGATCAGAAGACCTATCACGCAGGCGGGGGC	X02L1	Mana-S6	7	aMan	aMan-[160]	G19165TD	102	6	160
SDB57	[7:27 52:96]	TTATTATTCGCAATTCCTTTAAGCGTCGAGAAGAACGACCAAAAAACCTATCACGCAGGTGGCGGG	X02L2	Mana-S6	8	aMan	aMan-[160]	G19165TD	103	6	160
SDB53	[7:27 52:96]	CTGCTGTTTGCGATCCCGCTCAGTGTGGAGAAAAATGACCAAAAGACCTATCATGCTGGAGGGGGT	X02M2	Mana-S6	10	aMan	aMan-[540]	G19165TD	101	20	540
SDB49	[7:27 52:96]	CTACTGTTCGCTATCCCGCTGAGTGTGGAAAAGAATGATCAGAAGACTTACCACGCTGGTGGTGGG	X02N2	Mana-S6	12	aMan	aMan-[1810]	G19165TD	95	67	1810
SDB48	[7:27 52:96]	TTATTATTCGCAATTCCTTTAAGCGTAGAGAAAAACGACCAGAAGACCTATCACGCGGGAGGAGGT	X02N1	Mana-S6	13	aMan	aMan-[1860]	G19165TD	94	69	1860
SDB17	[7:27 52:96]	CTACTCTTCGCGATTCCGCTTAGTGTGGAGAAGAATGATCAGAAGACTTATCATGCGGGTGGAGGT	X03L1	Mana1-6[Mana1-3]Mana-S6	14	(Man)3	(Man)3-[140]	G80926OA	83	5	140
SDB18	[7:27 52:96]	CTGCTGTTTGCTATCCCTCTGAGTGTGGAGAAGAATGATCAGAAGACTTATCATGCGGGTGGAGGT	X03L2	Mana1-6[Mana1-3]Mana-S6	15	(Man)3	(Man)3-[140]	G80926OA	128	5	140
SDB15	[7:27 52:96]	CTGCTGTTCGCCATACCCCTTAGTGTGGAGAAGAATGATCAGAAGACTTATCATGCGGGTGGAGGT	X03M1	Mana1-6[Mana1-3]Mana-S6	16	(Man)3	(Man)3-[300]	G80926OA	81	11	300
SDB16	[7:27 52:96]	CTGCTGTTCGCAATCCCGCTGAGTGTGGAGAAGAATGATCAGAAGACTTATCATGCGGGTGGAGGT	X03M2	Mana1-6[Mana1-3]Mana-S6	17	(Man)3	(Man)3-[300]	G80926OA	82	11	300
SDB13	[7:27 52:96]	CTACTTTTCGCAATTCCTCTGAGTGTGGAGAAGAATGATCAGAAGACTTATCATGCGGGTGGAGGT	X03N2	Mana1-6[Mana1-3]Mana-S6	18	(Man)3	(Man)3-[1160]	G80926OA	80	43	1160
SDB12	[7:27 52:96]	CTTCTGTTCGCGATACCTCTAAGTGTGGAGAAGAATGATCAGAAGACTTATCATGCGGGTGGAGGT	X03N1	Mana1-6[Mana1-3]Mana-S6	19	(Man)3	(Man)3-[1400]	G80926OA	79	52	1400
SDB107	[7:27 52:96]	TTATTATTCGCAATTCCTTTAAGTGTGGAGAAGAACGATCAGAAGACCTATCACGCAGGAGGCGGA	X04L2	Galb-P4	20	Gal	Gal-[<8]	G65889KE	127	0	0
SDB132	[7:27 52:96]	CTACTGTTCGCAATACCTCTCAGCGTAGAAAAAAATGATCAAAAAACATATCACGCAGGTGGCGGA	X04L1	Galb-P4	21	Gal	Gal-[<8]	G65889KE	122	0	0
SDB130	[7:27 52:96]	CTTCTCTTTGCGATACCGCTAAGTGTGGAAAAGAATGATCAAAAAACGTACCATGCCGGTGGGGGT	X04M2	Galb-P4	22	Gal	Gal-[110]	G65889KE	126	4	110
SDB129	[7:27 52:96]	CTTCTGTTCGCGATACCGCTGAGCGTCGAAAAGAATGATCAGAAAACTTATCATGCGGGGGGCGGG	X04M1	Galb-P4	23	Gal	Gal-[110]	G65889KE	125	4	110
SDB127	[7:27 52:96]	CTGCTATTTGCCATCCCACTAAGTGTTGAGAAGAACGATCAGAAAACGTATCATGCAGGTGGTGGA	X04N1	Galb-P4	24	Gal	Gal-[380]	G65889KE	123	14	380
SDB128	[7:27 52:96]	TTATTATTCGCAATTCCTTTAAGCGTTGAAAAGAATGACCAGAAAACATATCACGCTGGGGGAGGG	X04N2	Galb-P4	25	Gal	Gal-[510]	G65889KE	124	19	510
SDB25	[7:27 52:96]	CTGCTTTTCGCAATACCTCTAAGTGTGGAGAAGAATGATCAGAAGACTTATCATGCGGGTGGAGGT	X05L2	Galb1-4Glcb-Sp	26	Lac	Lac-[80]	G94144EF	89	3	80
SDB24	[7:27 52:96]	CTACTATTCGCGATCCCGCTCAGTGTGGAGAAGAATGATCAGAAGACTTATCATGCGGGTGGAGGT	X05L1	Galb1-4Glcb-Sp	27	Lac	Lac-[140]	G94144EF	88	5	140
SDB23	[7:27 52:96]	CTGCTCTTTGCAATACCTCTTAGTGTGGAGAAGAATGATCAGAAGACTTATCATGCGGGTGGAGGT	X05M2	Galb1-4Glcb-Sp	28	Lac	Lac-[320]	G94144EF	87	12	320
SDB22	[7:27 52:96]	CTACTGTTTGCTATCCCACTTAGTGTGGAGAAGAATGATCAGAAGACTTATCATGCGGGTGGAGGT	X05M1	Galb1-4Glcb-Sp	29	Lac	Lac-[490]	G94144EF	86	18	490
SDB21	[7:27 52:96]	CTACTCTTTGCAATTCCCCTTAGTGTGGAGAAGAATGATCAGAAGACTTATCATGCGGGTGGAGGT	X05N2	Galb1-4Glcb-Sp	30	Lac	Lac-[840]	G94144EF	85	31	840
SDB20	[7:27 52:96]	CTGCTCTTTGCCATCCCGCTTAGTGTGGAGAAGAATGATCAGAAGACTTATCATGCGGGTGGAGGT	X05N1	Galb1-4Glcb-Sp	31	Lac	Lac-[1190]	G94144EF	84	44	1190
SDB71	[7:27 52:96]	CTGCTTTTTGCTATTCCTCTGAGTGTTGAAAAAAACGATCAGAAGACTTATCACGCGGGGGGCGGG	X06L2	Galb1-3GlcNAcb1-3Galb1-4GlcNAcb-Sp	32	LNT-Nac	LNT-NAc-[30]	G09681LD	109-2	1	30
SDB70	[7:27 52:96]	CTACTGTTCGCAATCCCGCTCAGTGTTGAAAAAAACGATCAAAAAACGTATCATGCTGGTGGAGGT	X06L1	Galb1-3GlcNAcb1-3Galb1-4GlcNAcb-Sp	33	LNT-Nac	LNT-NAc-[80]	G09681LD	108-2	3	80
SDB68	[7:27 52:96]	CTACTATTCGCGATCCCCCTCAGCGTGGAGAAGAACGACCAGAAGACGTATCACGCAGGGGGGGGG	X06M1	Galb1-3GlcNAcb1-3Galb1-4GlcNAcb-Sp	34	LNT-Nac	LNT-NAc-[160]	G09681LD	106	6	160
SDB69	[7:27 52:96]	CTTCTGTTTGCGATTCCACTGAGCGTGGAGAAGAACGACCAGAAAACATACCATGCTGGTGGTGGA	X06M2	Galb1-3GlcNAcb1-3Galb1-4GlcNAcb-Sp	35	LNT-Nac	LNT-NAc-[220]	G09681LD	107	8	220
SDB67	[7:27 52:96]	CTTCTGTTCGCTATACCTCTCAGCGTGGAGAAGAATGACCAGAAAACTTATCACGCAGGAGGTGGA	X06N2	Galb1-3GlcNAcb1-3Galb1-4GlcNAcb-Sp	36	LNT-Nac	LNT-NAc-[1030]	G09681LD	105	38	1030
SDB58	[7:27 52:96]	CTACTCTTCGCTATACCCCTCAGCGTGGAGAAAAACGACCAAAAGACCTACCATGCAGGTGGTGGC	X06N1	Galb1-3GlcNAcb1-3Galb1-4GlcNAcb-Sp	37	LNT-Nac	LNT-NAc-[1490]	G09681LD	104	55	1490
SDB84	[7:27 52:96]	CTACTCTTCGCGATCCCACTGAGCGTCGAGAAGAACGATCAGAAGACTTATCACGCTGGCGGCGGC	X07L1	Galfb-S8	38	Galf	Galf-[160]	G38028NH	114-2	6	160
SDB86	[7:27 52:96]	CTTCTATTTGCTATTCCTCTAAGTGTGGAGAAGAATGATCAGAAGACATATCACGCTGGCGGGGGG	X07L2	Galfb-S8	39	Galf	Galf-[110]	G38028NH	115	4	110
SDB82	[7:27 52:96]	TTATTATTCGCAATTCCTTTAAGCGTGGAGAAGAACGACCAAAAGACTTATCACGCGGGCGGGGGG	X07M1	Galfb-S8	40	Galf	Galf-[140]	G38028NH	112	5	140
SDB83	[7:27 52:96]	CTGCTCTTCGCGATCCCTCTGAGTGTCGAAAAGAATGATCAAAAAACGTATCATGCGGGCGGTGGT	X07M2	Galfb-S8	41	Galf	Galf-[160]	G38028NH	113	6	160
SDB81	[7:27 52:96]	CTACTCTTTGCTATTCCGCTTAGCGTGGAGAAGAATGATCAGAAAACGTACCACGCCGGTGGTGGC	X07N2	Galfb-S8	42	Galf	Galf-[840]	G38028NH	111	31	840
SDB80	[7:27 52:96]	CTTCTGTTCGCGATCCCCCTAAGTGTAGAGAAGAATGATCAGAAAACGTATCATGCGGGAGGGGGT	X07N1	Galfb-S8	43	Galf	Galf-[1300]	G38028NH	110	48	1300
SDB34	[7:27 52:96]	CTTCTTTTTGCGATTCCGCTGAGTGTGGAGAAGAATGATCAGAAGACTTATCATGCGGGTGGAGGT	X08L1	Galfb1-5Galfb1-5Galfb-S8	44	(Galf)3	(Galf)3-[50]	G99590HR	98-2	2	50
SDB29	[7:27 52:96]	CTGCTATTTGCGATCCCGCTGAGTGTGGAGAAGAATGATCAGAAGACTTATCATGCGGGTGGAGGT	X08M2	Galfb1-5Galfb1-5Galfb-S8	45	(Galf)3	(Galf)3-[80]	G99590HR	93	3	80
SDB28	[7:27 52:96]	CTACTCTTCGCCATTCCACTGAGTGTGGAGAAGAATGATCAGAAGACTTATCATGCGGGTGGAGGT	X08M1	Galfb1-5Galfb1-5Galfb-S8	46	(Galf)3	(Galf)3-[80]	G99590HR	92	3	80
SDB35	[7:27 52:96]	CTGCTCTTCGCTATTCCACTTAGTGTGGAGAAGAATGATCAGAAGACTTATCATGCGGGTGGAGGT	X08L2	Galfb1-5Galfb1-5Galfb-S8	47	(Galf)3	(Galf)3-[140]	G99590HR	99-2	5	140
SDB26	[7:27 52:96]	CTGCTATTCGCTATCCCACTCAGTGTGGAGAAGAATGATCAGAAGACTTATCATGCGGGTGGAGGT	X08N1	Galfb1-5Galfb1-5Galfb-S8	48	(Galf)3	(Galf)3-[270]	G99590HR	90	10	270
SDB27	[7:27 52:96]	CTGCTTTTCGCTATTCCTCTCAGTGTGGAGAAGAATGATCAGAAGACTTATCATGCGGGTGGAGGT	X08N2	Galfb1-5Galfb1-5Galfb-S8	49	(Galf)3	(Galf)3-[1190]	G99590HR	91-2	44	1190
SDB11	[7:27 52:96]	CTACTATTTGCGATTCCCCTGAGTGTGGAGAAGAATGATCAGAAGACTTATCATGCGGGTGGAGGT	X09L2	Galfb1-5Galfb1-5Galfb1-5Galfb-S8	50	(Galf)4	(Galf)4-[50]	G92890KE	78-2	2	50
SDB9	[7:27 52:96]	CTTCTTTTTGCAATTCCTCTAAGTGTGGAGAAGAATGATCAGAAGACTTATCATGCGGGTGGAGGT	X09M2	Galfb1-5Galfb1-5Galfb1-5Galfb-S8	51	(Galf)4	(Galf)4-[50]	G92890KE	76	2	50
SDB8	[7:27 52:96]	CTGCTTTTTGCAATACCCCTCAGTGTGGAGAAGAATGATCAGAAGACTTATCATGCGGGTGGAGGT	X09M1	Galfb1-5Galfb1-5Galfb1-5Galfb-S8	52	(Galf)4	(Galf)4-[50]	G92890KE	75	2	50
SDB10	[7:27 52:96]	CTACTGTTTGCTATACCGCTGAGTGTGGAGAAGAATGATCAGAAGACTTATCATGCGGGTGGAGGT	X09L1	Galfb1-5Galfb1-5Galfb1-5Galfb-S8	53	(Galf)4	(Galf)4-[80]	G92890KE	77-2	3	80
SDB2	[7:27 52:96]	CTTCTATTCGCAATTCCGCTCAGTGTGGAGAAGAATGATCAGAAGACTTATCATGCGGGTGGAGGT	X09N1	Galfb1-5Galfb1-5Galfb1-5Galfb-S8	54	(Galf)4	(Galf)4-[650]	G92890KE	73	24	650
SDB6	[7:27 52:96]	CTGCTGTTTGCGATTCCACTGAGTGTGGAGAAGAATGATCAGAAGACTTATCATGCGGGTGGAGGT	X09N2	Galfb1-5Galfb1-5Galfb1-5Galfb-S8	55	(Galf)4	(Galf)4-[1380]	G92890KE	74-2	51	1380
