## Supplementary material for "Genetically Encoded, Multivalent Liquid Glycan Array (LiGA)": YT.xlsx

### Sheet: Sheet1
.....SDB	Position....	Sequence..........................................................	Alphanum..	Modification....................................................................	order	Common name	Axis name.......	GlyTouCan ID	MALDI.txt	Density	Copy
SDB10	[7:27 52:96]	CTACTGTTTGCTATACCGCTGAGTGTGGAGAAGAATGATCAGAAGACTTATCATGCGGGTGGAGGT	Ty-176	Galb-P4	1	Gal	Gal-[1130]	G65889KE	5	42	1130
SDB89	[7:27 52:96]	CTACTGTTCGCAATACCTCTCAGCGTGGAGAAAAATGATCAAAAAACATATCATGCAGGGGGTGGC	X01M1	Manb-S0	2	bMan	bMan-[80]	G58490PL	118	3	80
SDB99	[7:27 52:96]	CTTCTCTTCGCGATACCGCTAAGTGTTGAGAAAAATGATCAAAAAACGTATCATGCGGGTGGTGGG	X01L1	Manb-S0	3	bMan	bMan-[<8]	G58490PL	119	0	0
SDB59	[7:27 52:96]	TTATTATTCGCAATTCCTTTAAGTGTCGAAAAGAATGACCAAAAAACTTATCATGCAGGTGGGGGA	Tr116	Fuca1-2Galb1-3GlcNAcb-Sp	4	H-type1	H-type1-[700]	G43418EX	33	26	700
SDB77	[7:27 52:96]	CTGCTATTTGCCATCCCGCTGAGCGTCGAGAAAAACGATCAAAAGACATACCATGCCGGCGGAGGA	Te135	Fuca1-2(Galb1-4GlcNAcb1-3)3b-Sp	5	H3	H3-[810]	G34356AA	40	30	810
SDB152	[7:27 52:96]	CTGCTTTTTGCTATACCTCTCAGCGTAGAAAAGAATGACCAGAAGACGTACCATGCCGGTGGGGGG	Tr117	Fuca1-2Galb1-4GlcNAcb-Sp	6	H-type2	H-type2-[240]	G17510DO	61	9	240
SDB153	[7:27 52:96]	CTACTATTCGCTATTCCTCTGAGTGTCGAGAAAAACGATCAAAAGACCTATCATGCGGGTGGGGGT	Tr120	Fuca1-2Galb1-4Glcb-Sp	7	2'FL	2'FL-[160]	G50519XG	62	6	160
SDB82	[7:27 52:96]	TTATTATTCGCAATTCCTTTAAGCGTGGAGAAGAACGACCAAAAGACTTATCACGCGGGCGGGGGG	Di-N3	Fuca1-2Galb-Sp	8	Di-N3	Di-N3-[160]	G00068MO	45	6	160
SDB106	[7:27 52:96]	CTACTGTTCGCAATCCCGCTAAGTGTAGAAAAAAACGATCAGAAGACTTACCATGCTGGTGGTGGG	Te259	GalNAca1-3[Fuca1-2]Galb1-3GlcNAcb-Sp	9	A tetra type 1	A tetra type 1-[380]	G66163TI	49	14	380
SDB24	[7:27 52:96]	CTACTATTCGCGATCCCGCTCAGTGTGGAGAAGAATGATCAGAAGACTTATCATGCGGGTGGAGGT	Te222	GalNAca1-3[Fuca1-2]Galb1-4GlcNAcb-Sp	10	A tetra type 2	A tetra type 2-[1050]	G86393KI	14	39	1050
SDB29	[7:27 52:96]	CTGCTATTTGCGATCCCGCTGAGTGTGGAGAAGAATGATCAGAAGACTTATCATGCGGGTGGAGGT	Te224	GalNAca1-3[Fuca1-2]Galb1-4Glcb-Sp	11	A tetra L	A tetra L-[890]	G19524AS	16	33	890
SDB81	[7:27 52:96]	CTACTCTTTGCTATTCCGCTTAGCGTGGAGAAGAATGATCAGAAAACGTACCACGCCGGTGGTGGC	Tri-BN3	GalNAca1-3[Fuca1-2]Galb-Sp	12	Tri-BN3	Tri-BN3-[840]	G47548GA	44	31	840
SDB34	[7:27 52:96]	CTTCTTTTTGCGATTCCGCTGAGTGTGGAGAAGAATGATCAGAAGACTTATCATGCGGGTGGAGGT	D21	GalNAcb1-4GlcNAcb-Sp	13	LacDiNAc	LacDiNAc-[840]	G33129LQ	17	31	840
SDB105	[7:27 52:96]	CTGCTTTTTGCTATTCCTCTTAGTGTCGAGAAGAATGATCAAAAAACTTACCACGCGGGTGGTGGA	Te258	Gala1-3[Fuca1-2]Galb1-3GlcNAcb-Sp	14	B tetra type 1	B tetra type 1-[350]	G31734OS	48	13	350
SDB80	[7:27 52:96]	CTTCTGTTCGCGATCCCCCTAAGTGTAGAGAAGAATGATCAGAAAACGTATCATGCGGGAGGGGGT	Tri-AN3	Gala1-3[Fuca1-2]Galb-Sp	15	Tri-AN3	Tri-AN3-[860]	G34704BH	43	32	860
SDB23	[7:27 52:96]	CTGCTCTTTGCAATACCTCTTAGTGTGGAGAAGAATGATCAGAAGACTTATCATGCGGGTGGAGGT	Te221	Gala1-3Galb1-4[Fuca1-3]GlcNAcb-Sp	16	Gala3Lex	Gala3Lex-[650]	G86393KI	13	24	650
SDB112	[7:27 52:96]	CTACTGTTCGCGATCCCACTGAGTGTAGAAAAAAATGACCAGAAGACGTATCACGCAGGCGGAGGC	Tr260	Gala1-3Galb1-3GlcNAcb-Sp	17	Gala3-type1	Gala3-type1-[410]	G34356AA	52	15	410
SDB57	[7:27 52:96]	TTATTATTCGCAATTCCTTTAAGCGTCGAGAAGAACGACCAAAAAACCTATCACGCAGGTGGCGGG	Tr59	Gala1-3Galb1-4Glcb-Sp	18	Galili-tri	Galili-tri-[680]	G78074HX	31	25	680
SDB58	[7:27 52:96]	CTACTCTTCGCTATACCCCTCAGCGTGGAGAAAAACGACCAAAAGACCTACCATGCAGGTGGTGGC	Tr62	Gala1-4Galb1-4GlcNAcb-Sp	19	P1 tri	P1 tri-[1220]	G00076PK	32	45	1220
SDB56	[7:27 52:96]	CTACTGTTTGCTATACCTCTTAGCGTTGAAAAAAATGACCAGAAAACTTACCATGCGGGTGGAGGT	Tr57	Galb1-3[Fuca1-4]GlcNAcb-Sp	20	LeA	LeA-[1380]	G39023AU	30	51	1380
SDB121	[7:27 52:96]	CTGCTGTTTGCGATACCGCTTAGTGTGGAGAAAAACGATCAGAAGACCTATCATGCTGGGGGTGGA	Te75	Neu5Aca2-3[Galb1-3GalNAcb1-4]Galb1-4Glcb-Sp	21	GM1	GM1-[160]	G40306MD	56	6	160
SDB68	[7:27 52:96]	CTACTATTCGCGATCCCCCTCAGCGTGGAGAAGAACGACCAGAAGACGTATCACGCAGGGGGGGGG	X06M1	Galb1-3GlcNAcb1-3Galb1-4GlcNAcb-Sp	22	LNT-NAc	LNT-NAc-[160]	G09681LD	106	6	160
SDB69	[7:27 52:96]	CTTCTGTTTGCGATTCCACTGAGCGTGGAGAAGAACGACCAGAAAACATACCATGCTGGTGGTGGA	X06M2	Galb1-3GlcNAcb1-3Galb1-4GlcNAcb-Sp	23	LNT-NAc	LNT-NAc-[220]	G09681LD	107	8	220
SDB42	[7:27 52:96]	CTTCTGTTTGCAATACCCCTGAGCGTGGAGAAGAATGATCAAAAGACGTACCATGCGGGGGGAGGG	Te271	Galb1-3GlcNAcb1-3Galb1-4GlcNAcb-Sp	24	LNT-NAc	LNT-NAc-[920]	G09681LD	20	34	920
SDB67	[7:27 52:96]	CTTCTGTTCGCTATACCTCTCAGCGTGGAGAAGAATGACCAGAAAACTTATCACGCAGGAGGTGGA	D8	Galb1-3GlcNAcb-Sp	25	Lec	Lec-[1000]	G16384KS	35	37	1000
SDB48	[7:27 52:96]	TTATTATTCGCAATTCCTTTAAGCGTAGAGAAAAACGACCAGAAGACCTATCACGCGGGAGGAGGT	Te101	(Galb1-4[Fuca1-3]GlcNAcb1-3)2b-Sp	26	Di-Lex	Di-Lex-[490]	G79535HZ	23	18	490
SDB49	[7:27 52:96]	CTACTGTTCGCTATCCCGCTGAGTGTGGAAAAGAATGATCAGAAGACTTACCACGCTGGTGGTGGG	Te102	(Galb1-4[Fuca1-3]GlcNAcb1-3)3b-Sp	27	Tri-Lex	Tri-Lex-[490]	G57884AX	24	18	490
SDB47	[7:27 52:96]	TTATTATTCGCAATACCGCTAAGTGTTGAGAAGAATGACCAGAAGACGTATCACGCCGGGGGAGGG	Te100	(Galb1-4GlcNAcb1-3)3b-Sp	28	Tri-LN	Tri-LN-[730]	G46055MA	22	27	730
SDB149	[7:27 52:96]	CTACTCTTTGCAATCCCGCTTAGCGTGGAGAAGAACGACCAGAAGACTTACCACGCGGGTGGTGGG	Te98	(Galb1-4GlcNAcb1-3)2b-Sp	29	Di-LN	Di-LN-[270]	G64789TL	59	10	270
SDB88	[7:27 52:96]	CTGCTGTTCGCGATTCCTCTAAGTGTAGAGAAGAATGACCAGAAGACCTACCACGCGGGCGGGGGG	Te72	Galb1-4GlcNAcb1-3Galb1-4Glcb-Sp	30	LNnT	LNnT-[350]	G14139DE	47	13	350
SDB9	[7:27 52:96]	CTTCTTTTTGCAATTCCTCTAAGTGTGGAGAAGAATGATCAGAAGACTTATCATGCGGGTGGAGGT	PZ-5080	Galb1-4Glcb-P4	31	Lac-peg4	Lac-peg4-[1080]	G94144EF	4	40	1080
SDB20	[7:27 52:96]	CTGCTCTTTGCCATCCCGCTTAGTGTGGAGAAGAATGATCAGAAGACTTATCATGCGGGTGGAGGT	X05N1	Galb1-4Glcb-Sp	32	Lac	Lac-[1190]	G94144EF	84	44	1190
SDB22	[7:27 52:96]	CTACTGTTTGCTATCCCACTTAGTGTGGAGAAGAATGATCAGAAGACTTATCATGCGGGTGGAGGT	X05M1	Galb1-4Glcb-Sp	33	Lac	Lac-[490]	G94144EF	86	18	490
SDB66	[7:27 52:96]	TTATTATTCGCAATTCCTTTAAGTGTCGAGAAGAACGATCAGAAGACCTACCACGCAGGGGGGGGT	D9	Galb1-4Glcb-Sp	34	Lac	Lac-[650]	G94144EF	34	24	650
SDB25	[7:27 52:96]	CTGCTTTTCGCAATACCTCTAAGTGTGGAGAAGAATGATCAGAAGACTTATCATGCGGGTGGAGGT	X05L2	Galb1-4Glcb-Sp	35	Lac	Lac-[80]	G94144EF	89	3	80
SDB55	[7:27 52:96]	CTGCTCTTTGCAATTCCGCTGAGTGTCGAAAAAAATGACCAAAAGACTTATCACGCTGGTGGTGGA	Tr55	GlcNAcb1-3Galb1-4GlcNAcb-Sp	36	GNLN	GNLN-[1130]	G29487JS	29	42	1130
SDB150	[7:27 52:96]	CTGCTCTTTGCTATCCCTCTAAGTGTTGAAAAAAACGACCAGAAGACTTATCACGCAGGTGGTGGG	Te99	GlcNAcb1-3(Galb1-4GlcNAcb1-3)2b-Sp	37	3'GN-Di-LN	3'GN-Di-LN-[80]	G73480MV	60-2	3	80
SDB54	[7:27 52:96]	TTATTATTCGCAATTCCTTTAAGTGTCGAAAAAAACGATCAGAAGACCTATCACGCAGGCGGGGGC	Tr54	GlcNAcb1-3Galb1-4Glcb-Sp	38	LNT-2	LNT-2-[970]	G64979HM	28	36	970
SDB111	[7:27 52:96]	CTGCTGTTTGCTATCCCGCTAAGTGTAGAAAAAAATGACCAGAAAACGTACCATGCGGGCGGTGGG	Tr48	KDNa2-3Galb1-3GlcNAcb-Sp	39	3'-KDNLec	3'-KDNLec-[220]	G13678CX	51-2	8	220
SDB87	[7:27 52:96]	CTACTCTTCGCTATACCCCTCAGCGTAGAAAAAAATGACCAAAAGACCTACCATGCGGGAGGTGGG	Tr47	KDNa2-3Galb1-4GlcNAcb-Sp	40	3'KDNLN	3'KDNLN-[220]	G61010HE	46-2	8	220
SDB12	[7:27 52:96]	CTTCTGTTCGCGATACCTCTAAGTGTGGAGAAGAATGATCAGAAGACTTATCATGCGGGTGGAGGT	X03N1	Mana1-6[Mana1-3]Mana-S6	41	(Man)3	(Man)3-[1400]	G80926OA	79	52	1400
SDB127	[7:27 52:96]	CTGCTATTTGCCATCCCACTAAGTGTTGAGAAGAACGATCAGAAAACGTATCATGCAGGTGGTGGA	PZ-8015	Mana1-6[Mana1-3]Mana-S6	42	(Man)3	(Man)3-[460]	G80926OA	67	17	460
SDB16	[7:27 52:96]	CTGCTGTTCGCAATCCCGCTGAGTGTGGAGAAGAATGATCAGAAGACTTATCATGCGGGTGGAGGT	Te306	Neu5Aca2-8Neu5Aca2-8Neu5Aca2-8Neu5Aca2-3[GalNAcb1-4]Galb1-4Glcb-Sp	43	GQ2	GQ2-[430]	G69728IZ	9	16	430
SDB51	[7:27 52:96]	CTGCTCTTTGCTATACCCCTAAGCGTCGAGAAAAATGATCAAAAAACCTATCACGCCGGGGGGGGA	Te119	Neu5Aca2-8Neu5Aca2-8Neu5Aca2-3[GalNAcb1-4]Galb1-4Glcb-Sp	44	GT2	GT2-[430]	G35228ZS	25	16	430
SDB124	[7:27 52:96]	CTACTGTTTGCGATCCCCCTCAGCGTTGAAAAAAACGATCAAAAAACATATCATGCGGGAGGCGGG	Te97	Neu5Aca2-8Neu5Aca2-8Neu5Aca2-3Galb1-4Glcb-Sp	45	GT3	GT3-[380]	G93899SO	58	14	380
SDB15	[7:27 52:96]	CTGCTGTTCGCCATACCCCTTAGTGTGGAGAAGAATGATCAGAAGACTTATCATGCGGGTGGAGGT	Te305	Neu5Aca2-8Neu5Aca2-8Neu5Aca2-8Neu5Aca2-3Galb1-4Glcb-Sp	46	TetraSLac	TetraSLac-[490]	not registered	8	18	490
SDB122	[7:27 52:96]	CTGCTTTTTGCTATACCCCTGAGCGTGGAGAAGAACGATCAAAAGACCTATCACGCGGGGGGAGGC	Te78	Neu5Aca2-8Neu5Aca2-3[GalNAcb1-4]Galb1-4Glcb-Sp	47	GD2	GD2-[270]	G79648LW	57-2	10	270
SDB21	[7:27 52:96]	CTACTCTTTGCAATTCCCCTTAGTGTGGAGAAGAATGATCAGAAGACTTATCATGCGGGTGGAGGT	Te201	Neu5Aca2-3[GalNAcb1-4]Galb1-4GlcNAcb-Sp	48	CT|Sda	CT|Sda-[570]	G41052GC	11	21	570
SDB6	[7:27 52:96]	CTGCTGTTTGCGATTCCACTGAGTGTGGAGAAGAATGATCAGAAGACTTATCATGCGGGTGGAGGT	Te291	Neu5Aca2-3Galb1-3GalNAcb1-3Gala1-4Galb1-4Glcb-Sp	49	SSEA-4	SSEA-4-[570]	G32254QI	3	21	570
SDB2	[7:27 52:96]	CTTCTATTCGCAATTCCGCTCAGTGTGGAGAAGAATGATCAGAAGACTTATCATGCGGGTGGAGGT	Te288	Neu5Aca2-3Galb1-3GlcNAcb1-3Galb1-4GlcNAcb-Sp	50	3'SLecLN	3'SLecLN-[1270]	G78959US	2	47	1270
SDB53	[7:27 52:96]	CTGCTGTTTGCGATCCCGCTCAGTGTGGAGAAAAATGACCAAAAGACCTATCATGCTGGAGGGGGT	Te193	Neu5Aca2-3(Galb1-4[Fuca1-3]GlcNAcb1-3)3b-Sp	51	3'S-Tri-LeX	3'S-Tri-LeX-[220]	G70868ZC	27	8	220
SDB52	[7:27 52:96]	CTACTGTTTGCTATCCCGCTGAGTGTAGAGAAGAATGACCAAAAGACATATCATGCGGGAGGAGGT	Te140	Neu5Aca2-3(Galb1-4[Fuca1-3]GlcNAcb1-3)2b-Sp	52	3'S-Di-Lex	3'S-Di-Lex-[760]	G19619KS	26	28	760
SDB129	[7:27 52:96]	CTTCTGTTCGCGATACCGCTGAGCGTCGAAAAGAATGATCAGAAAACTTATCATGCGGGGGGCGGG	Tr33	Neu5Aca2-3Galb1-4GlcNAcb-Sp	53	3'SLN	3'SLN-[350]	G04307DP	69	13	350
SDB71	[7:27 52:96]	CTGCTTTTTGCTATTCCTCTGAGTGTTGAAAAAAACGATCAGAAGACTTATCACGCGGGGGGCGGG	Tr33	Neu5Aca2-3Galb1-4GlcNAcb-Sp	54	3'SLN	3'SLN-[650]	G04307DP	37	24	650
SDB70	[7:27 52:96]	CTACTGTTCGCAATCCCGCTCAGTGTTGAAAAAAACGATCAAAAAACGTATCATGCTGGTGGAGGT	Tr32	Neu5Aca2-3Galb1-4Glcb-Sp	55	GM3	GM3-[590]	G91237TK	36	22	590
SDB35	[7:27 52:96]	CTGCTCTTCGCTATTCCACTTAGTGTGGAGAAGAATGATCAGAAGACTTATCATGCGGGTGGAGGT	Tr269	Neu5Aca2-6GalNAcb1-4GlcNAcb-Sp	56	6'SLDN	6'SLDN-[590]	G54118CT	18	22	590
SDB160	[7:27 52:96]	TTATTATTCGCAATTCCTTTAAGTGTCGAAAAAAATGACCAGAAAACTTACCATGCTGGAGGGGGC	Tr36	Neu5Aca2-6Galb1-4GlcNAcb-Sp	57	6'SLN	6'SLN-[460]	G73578JC	63	17	460
SDB128	[7:27 52:96]	TTATTATTCGCAATTCCTTTAAGCGTTGAAAAGAATGACCAGAAAACATATCACGCTGGGGGAGGG	Tr36	Neu5Aca2-6Galb1-4GlcNAcb-Sp	58	6'SLN	6'SLN-[270]	G73578JC	75	10	270
SDB79	[7:27 52:96]	CTACTGTTCGCAATACCTCTCAGCGTGGAGAAAAACGACCAGAAAACGTATCATGCTGGTGGTGGA	Te176	Neu5Aca2-6(Galb1-4GlcNAcb1-3)2b-Sp	59	6'S-Di-LN	6'S-Di-LN-[380]	G60430KO	42	14	380
SDB45	[7:27 52:96]	CTGCTGTTTGCGATTCCTCTGAGCGTGGAAAAAAATGACCAAAAAACCTACCATGCAGGGGGGGGA	Te79	Neu5Aca2-8Neu5Aca2-3Galb1-4Glcb-Sp	60	GD3	GD3-[410]	G07249ZL	21-2	15	410
SDB74	[7:27 52:96]	CTACTCTTTGCGATCCCTCTGAGTGTCGAAAAAAATGACCAAAAGACCTATCACGCGGGCGGGGGA	Tr41	Neu5Gca2-3Galb1-3GlcNAcb-Sp	61	3'SLec (Gc)	3'SLec (Gc)-[190]	G01245TU	39-2	7	190
SDB73	[7:27 52:96]	TTATTATTCGCAATTCCTTTAAGCGTTGAAAAAAACGATCAAAAGACATATCACGCTGGCGGAGGA	Tr40	Neu5Gca2-3Galb1-4GlcNAcb-Sp	62	3'SLN (Gc)	3'SLN (Gc)-[190]	G08169IN	38	7	190
SDB161	[7:27 52:96]	CTGCTATTCGCTATCCCCCTGAGTGTTGAGAAGAATGACCAAAAGACATATCACGCCGGGGGAGGG	Tr39	Neu5Gca2-3Galb1-4Glcb-Sp	63	3'SL (Gc)	3'SL (Gc)-[240]	G61420QM	64	9	240
SDB107	[7:27 52:96]	TTATTATTCGCAATTCCTTTAAGTGTGGAGAAGAACGATCAGAAGACCTATCACGCAGGAGGCGGA	Tr43	Neu5Gca2-6Galb1-4GlcNAcb-Sp	64	6'SLN (Gc)	6'SLN (Gc)-[<8]	G24684AO	50	0	0
SDB113	[7:27 52:96]	CTACTGTTTGCCATTCCCCTGAGTGTCGAAAAAAATGATCAGAAAACTTATCACGCAGGAGGGGGG	Te319	Galb1-4[Fuca1-3]GlcNAcb1-3Galb1-3[Fuca1-4]GlcNAcb-Sp	65	Lex-LeA	Lex-LeA-[190]	G59754DB	53	7	190
SDB115	[7:27 52:96]	CTACTGTTCGCTATCCCGCTGAGTGTCGAAAAAAATGACCAGAAAACGTATCATGCGGGGGGGGGT	Te321	Neu5Aca2-3Galb1-3GlcNAcb1-3Galb1-3GlcNAcb-Sp	66	3'S-Di-Lec	3'S-Di-Lec-[270]	G11998FO	54	10	270
SDB17	[7:27 52:96]	CTACTCTTCGCGATTCCGCTTAGTGTGGAGAAGAATGATCAGAAGACTTATCATGCGGGTGGAGGT	Tr322	Neu5,9Aca2-3Galb1-4GlcNAcb-Sp	67	9OAc3'SLN	9OAc3'SLN-[860]	G63851XY	10	32	860
SDB118	[7:27 52:96]	CTACTCTTCGCGATACCCCTCAGTGTCGAAAAGAATGATCAGAAGACTTATCATGCAGGTGGTGGT	Te327	Gala1-4Galb1-4GlcNAcb1-3Galb1-4Glcb-Sp	68	P1 penta	P1 penta-[190]	G12460DL	55	7	190
SDB13	[7:27 52:96]	CTACTTTTCGCAATTCCTCTGAGTGTGGAGAAGAATGATCAGAAGACTTATCATGCGGGTGGAGGT	Te302	Galb1-3GalNAcb1-3Gala1-4Galb1-4GlcNAcb-Sp	69	P1 penta	P1 penta-[860]	G28005AF	6	32	860
SDB132	[7:27 52:96]	CTACTGTTCGCAATACCTCTCAGCGTAGAAAAAAATGATCAAAAAACATATCACGCAGGTGGCGGA	Galf3	Galfb1-5Galfb1-5Galfb-S8	70	(Galf)3	(Galf)3-[380]	G99590HR	72	14	380
SDB28	[7:27 52:96]	CTACTCTTCGCCATTCCACTGAGTGTGGAGAAGAATGATCAGAAGACTTATCATGCGGGTGGAGGT	X08M1	Galfb1-5Galfb1-5Galfb-S8	71	(Galf)3	(Galf)3-[80]	G99590HR	92	3	80
SDB126	[7:27 52:96]	CTGCTCTTTGCAATTCCGCTGAGTGTAGAAAAAAATGATCAGAAAACATACCATGCTGGTGGCGGA	Galf4-mid1	Galfb1-5Galfb1-5Galfb1-5Galfb-S8	72	(Galf)4	(Galf)4-[220]	G92890KE	66	8	220
SDB125	[7:27 52:96]	CTGCTATTCGCTATCCCGCTGAGTGTAGAAAAAAACGACCAGAAAACCTATCATGCCGGTGGCGGG	Galf4-low1	Galfb1-5Galfb1-5Galfb1-5Galfb-S8	73	(Galf)4	(Galf)4-[30]	G92890KE	65	1	30
SDB83	[7:27 52:96]	CTGCTCTTCGCGATCCCTCTGAGTGTCGAAAAGAATGATCAAAAAACGTATCATGCGGGCGGTGGT	X07M2	Galfb-S8	74	Galf	Galf-[160]	G38028NH	113	6	160
SDB1	[7:27 52:96]	CTGCTGTTCGCAATACCACTCAGTGTGGAGAAGAATGATCAGAAGACTTATCATGCGGGTGGAGGT	Te286	Galb1-3GlcNAcb1-3Galb1-4[Fuca1-3]GlcNAcb-Sp	75	Lec-LeX	Lec-LeX-[510]	G69522TI	1	19	510
SDB3	[7:27 52:96]	CTGCTTTTCGCAATTCCGCTTAGTGTGGAGAAGAATGATCAGAAGACTTATCATGCGGGTGGAGGT	BLANK3	blank	76	blank	blank-[<8]	none	none	none	<8
SDB60	[7:27 52:96]	CTACTGTTCGCCATCCCTCTGAGTGTAGAAAAGAACGACCAAAAGACTTACCATGCTGGTGGGGGG	BLANK60	blank	77	blank	blank-[<8]	none	none	none	<8
SDB103	[7:27 52:96]	TTATTATTCGCAATTCCTTTAAGTGTTGAAAAAAACGACCAGAAGACTTATCACGCGGGTGGGGGG	BLANK103	blank	78	blank	blank-[<8]	none	none	none	<8
SDB120	[7:27 52:96]	CTGCTGTTTGCTATTCCACTAAGTGTTGAAAAAAACGATCAGAAGACTTATCATGCTGGGGGAGGA	BLANK120	blank	79	blank	blank-[<8]	none	none	none	<8
SDB174	[7:27 52:96]	CTACTGTTCGCTATTCCGCTTAGCGTGGAGAAAAATGATCAAAAAACCTACCACGCTGGGGGAGGT	blank	blank	80	blank	blank-[<8]	none	none	none	<8
SDB26	[7:27 52:96]	CTGCTATTCGCTATCCCACTCAGTGTGGAGAAGAATGATCAGAAGACTTATCATGCGGGTGGAGGT	Te223	Gala1-3[Fuca1-2]Galb1-4GlcNAcb-Sp		B tetra type 2	B tetra type 2-[1000]	G45802NQ	19	37	1000
SDB40	[7:27 52:96]	CTTCTGTTCGCTATTCCGCTTAGCGTGGAAAAGAACGATCAAAAGACCTATCACGCCGGGGGAGGG	Te267	Fuca1-2Galb1-4[Fuca1-3]GlcNAcb1-3(Galb1-4[Fuca1-3]GlcNAcb1-3)2b-Sp		Ley-Di-Lex	Ley-Di-Lex-[320]	not registered	42	12	320
SDB130	[7:27 52:96]	CTTCTCTTTGCGATACCGCTAAGTGTGGAAAAGAATGATCAAAAAACGTACCATGCCGGTGGGGGT	Gal	Galb-P4		Gal	Gal-[110]	G65889KE	126	4	110
SDB18	[7:27 52:96]	CTGCTGTTTGCTATCCCTCTGAGTGTGGAGAAGAATGATCAGAAGACTTATCATGCGGGTGGAGGT	X03L2	Mana1-6[Mana1-3]Mana-S6		(Man)3	(Man)3-[140]	G80926OA	128	5	140
