## Supplementary material for "Genetically Encoded, Multivalent Liquid Glycan Array (LiGA)": MALDI_submission.xlsx

### Sheet: MALDI.txt
SDB	File	%	Name	QR code	CommonName-[copy]	CommonName	IUPAC (CFG)	GlyTouCan	IUPAC	Link	SDB	sequence
SDB1	1.txt	19	Te286	310002565	Lec-LeX-[510]	Lec-LeX	Galb1-3GlcNacb1-3Galb1-4[Fuca1-3]GlcNAcb-Sp	G69522TI	Gal(b1-3)GlcNac(b1-3)Gal(b1-4)[Fuc(a1-3)]GlcNac(b1-	Sp	SDB1	CTGCTGTTCGCAATACCACTCAGTGTGGAGAAGAATGATCAGAAGACTTATCATGCGGGTGGAGGT
SDB2	2.txt	47	Te288	310002566	3'SLecLN-[1270]	3'SLecLN	Neu5Aca2-3Galb1-3GlcNAcb1-3Galb1-4GlcNAcb-Sp	G78959US	Neu5Ac(a2-3)Gal(b1-3)GlcNAc(b1-3)Gal(b1-4)GlcNAc(b1-	Sp	SDB2	CTTCTATTCGCAATTCCGCTCAGTGTGGAGAAGAATGATCAGAAGACTTATCATGCGGGTGGAGGT
SDB6	3.txt	21	Te291	310002567	SSEA-4-[570]	SSEA-4	Neu5Aca2-3Galb1-3GalNAcb1-3Gala1-4Galb1-4Glcb-Sp	G32254QI	Neu5Ac(a2-3)Gal(b1-3)GalNAc(b1-3)Gal(a1-4)Gal(b1-4)Glc(b1-	Sp	SDB6	CTGCTGTTTGCGATTCCACTGAGTGTGGAGAAGAATGATCAGAAGACTTATCATGCGGGTGGAGGT
SDB9	4.txt	40	PZ-5080	310002568	Lac-peg4-[1080]	Lac-peg4	Galb1-4Glcb-P4	G94144EF	Gal(b1-4)Glc(b1-	p4	SDB9	CTTCTTTTTGCAATTCCTCTAAGTGTGGAGAAGAATGATCAGAAGACTTATCATGCGGGTGGAGGT
SDB10	5.txt	42	Ty-176	310002569	Gal-[1130]	Gal	Galb-P4	G65889KE	Gal(b1-	P4	SDB10	CTACTGTTTGCTATACCGCTGAGTGTGGAGAAGAATGATCAGAAGACTTATCATGCGGGTGGAGGT
SDB13	6.txt	32	Te302	310002570	P1 penta-[860]	P1 penta	Galb1-3GalNAcb1-3Gala1-4Galb1-4GlcNAcb-Sp	G28005AF	Gal(b1-3)GalNAc(b1-3)Gal(a1-4)Gal(b1-4)GlcNAc(b1-	Sp	SDB13	CTACTTTTCGCAATTCCTCTGAGTGTGGAGAAGAATGATCAGAAGACTTATCATGCGGGTGGAGGT
SDB14	7.txt	21	Te303	Na	GD1a-[570]	GD1a	Neu5Aca2-3[Neu5Aca2-3Galb1-3GalNAcb1-4]Galb1-4Glcb-Sp	G21404QI	Neu5Ac(a2-3)[Neu5Ac(a2-3)Gal(b1-3)GalNAc(b1-4)]Gal(b1-4)Glc(b1-	Sp	SDB14	CTGCTATTTGCCATTCCCCTAAGTGTGGAGAAGAATGATCAGAAGACTTATCATGCGGGTGGAGGT
SDB15	8.txt	18	Te305	310002571	TetraSLac-[490]	TetraSLac	Neu5Aca2-8Neu5Aca2-8Neu5Aca2-8Neu5Aca2-3Galb1-4Glcb-Sp	Na	Neu5Ac(a2-8)Neu5Ac(a2-8)Neu5Ac(a2-8)Neu5Ac(a2-3)Gal(b1-4)Glc(b1-	Sp	SDB15	CTGCTGTTCGCCATACCCCTTAGTGTGGAGAAGAATGATCAGAAGACTTATCATGCGGGTGGAGGT
SDB16	9.txt	16	Te306	310002572	GQ2-[430]	GQ2	Neu5Aca2-8Neu5Aca2-8Neu5Aca2-8Neu5Aca2-3[GalNAcb1-4]Galb1-4Glcb-Sp	G69728IZ	Neu5Ac(a2-8)Neu5Ac(a2-8)Neu5Ac(a2-8)Neu5Ac(a2-3)[GalNAc(b1-4)]Gal(b1-4)Glc(b1-	Sp	SDB16	CTGCTGTTCGCAATCCCGCTGAGTGTGGAGAAGAATGATCAGAAGACTTATCATGCGGGTGGAGGT
SDB17	10.txt	32	Tr322	310002573	9OAc3'SLN-[860]	9OAc3'SLN	Neu5Ac(9Ac)a2-3Galb1-4GlcNAcb-Sp	G63851XY	Neu5,9Ac(a2-3)Gal(b1-4)GlcNAc(b1-	Sp	SDB17	CTACTCTTCGCGATTCCGCTTAGTGTGGAGAAGAATGATCAGAAGACTTATCATGCGGGTGGAGGT
SDB21	11.txt	21	Te201	310002574	CT|Sda-[570]	CT|Sda	Neu5Aca2-3[GalNAcb1-4]Galb1-4GlcNAcb-Sp	G41052GC	Neu5Ac(a2-3)[GalNAc(b1-4)]Gal(b1-4)GlcNAc(b1-	Sp	SDB21	CTACTCTTTGCAATTCCCCTTAGTGTGGAGAAGAATGATCAGAAGACTTATCATGCGGGTGGAGGT
SDB22	12.txt	28	Te212	310002575	Ley-Lex-[760]	Ley-Lex	Fuca1-2Galb1-4[Fuca1-3]GlcNAcb1-3Galb1-4[Fuca1-3]GlcNAcb-Sp	G74917JX	Fuc(a1-2)Gal(b1-4)[Fuc(a1-3)]GlcNAc(b1-3)Gal(b1-4)[Fuc(a1-3)]GlcNAc(b1-	Sp	SDB22	CTACTGTTTGCTATCCCACTTAGTGTGGAGAAGAATGATCAGAAGACTTATCATGCGGGTGGAGGT
SDB23	13.txt	24	Te221	310002640	Gala3Lex-[650]	Gala3Lex	Gala1-3Galb1-4[Fuca1-3]GlcNAcb-Sp	G86393KI	Gal(a1-3)Gal(b1-4)[Fuc(a1-3)]GlcNAc(b1-	Sp	SDB23	CTGCTCTTTGCAATACCTCTTAGTGTGGAGAAGAATGATCAGAAGACTTATCATGCGGGTGGAGGT
SDB24	14.txt	39	Te222	310002576	A tetra type 2-[1050]	A tetra type 2	GalNAca1-3[Fuca1-2]Galb1-4GlcNAcb-Sp	G86393KI	Gal(a1-3)Gal(b1-4)[Fuc(a1-3)]GlcNAc(b1-	Sp	SDB24	CTACTATTCGCGATCCCGCTCAGTGTGGAGAAGAATGATCAGAAGACTTATCATGCGGGTGGAGGT
SDB26	15.txt	37	Te223	310002577	B tetra type 2-[1000]	B tetra type 2	Gala1-3[Fuca1-2]Galb1-4GlcNAcb-Sp	G45802NQ	Gal(a1-3)[Fuc(a1-2)]Gal(b1-4)GlcNAc(b1-	Sp	SDB26	CTGCTATTCGCTATCCCACTCAGTGTGGAGAAGAATGATCAGAAGACTTATCATGCGGGTGGAGGT
SDB29	16.txt	33	Te224	310002578	A tetra L-[890]	A tetra L	GalNAca1-3[Fuca1-2]Galb1-4Glcb-Sp	G19524AS	GalNAc(a1-3)[Fuc(a1-2)]Gal(b1-4)Glc(b1-	Sp	SDB29	CTGCTATTTGCGATCCCGCTGAGTGTGGAGAAGAATGATCAGAAGACTTATCATGCGGGTGGAGGT
SDB34	17.txt	31	D21	310002579	LacDiNAc-[840]	LacDiNAc	GalNAcb1-4GlcNAcb-Sp	G33129LQ	GalNAc(b1-4)GlcNAc(b1-	Sp	SDB34	CTTCTTTTTGCGATTCCGCTGAGTGTGGAGAAGAATGATCAGAAGACTTATCATGCGGGTGGAGGT
SDB35	18.txt	22	Tr269	310002580	6'SLDN-[590]	6'SLDN	Neu5Aca2-6GalNAcb1-4GlcNAcb-Sp	G54118CT	Neu5Ac(a2-6)GalNAc(b1-4)GlcNAc(b1-	Sp	SDB35	CTGCTCTTCGCTATTCCACTTAGTGTGGAGAAGAATGATCAGAAGACTTATCATGCGGGTGGAGGT
SDB40	19.txt	12	Te267	310002583	Ley-Di-Lex-[320]	Ley-Di-Lex	Fuca1-2Galb1-4[Fuca1-3]GlcNAcb1-3(Galb1-4[Fuca1-3]GlcNAcb1-3)2b-Sp	Na	Fuca1-2Galb1-4[Fuca1-3]GlcNAcb1-3(Galb1-4[Fuca1-3]GlcNAcb1-3)2b-Sp	Sp	SDB40	CTTCTGTTCGCTATTCCGCTTAGCGTGGAAAAGAACGATCAAAAGACCTATCACGCCGGGGGAGGG
SDB42	20.txt	34	Te271	310002582	LNT-Nac-[920]	LNT-Nac	Galb1-3GlcNAcb1-3Galb1-4GlcNAcb-Sp	G09681LD	Gal(b1-3)GlcNAc(b1-3)Gal(b1-4)GlcNAc(b1-	Sp	SDB42	CTTCTGTTTGCAATACCCCTGAGCGTGGAGAAGAATGATCAAAAGACGTACCATGCGGGGGGAGGG
SDB45	21-2.txt	15	Te79	310002581	GD3-[410]	GD3	Neu5Aca2-8Neu5Aca2-3Galb1-4Glcb-Sp	G07249ZL	Neu5Ac(a2-8)Neu5Ac(a2-3)Gal(b1-4)Glc(b1-	Sp	SDB45	CTGCTGTTTGCGATTCCTCTGAGCGTGGAAAAAAATGACCAAAAAACCTACCATGCAGGGGGGGGA
SDB47	22.txt	27	Te100	310002588	Tri-LN-[730]	Tri-LN	(Galb1-4GlcNAcb1-3)3b-Sp	G46055MA	Gal(b1-4)GlcNAc(b1-3)Gal(b1-4)GlcNAc(b1-3)Gal(b1-4)GlcNAc(b1-	Sp	SDB47	TTATTATTCGCAATACCGCTAAGTGTTGAGAAGAATGACCAGAAGACGTATCACGCCGGGGGAGGG
SDB48	23.txt	18	Te101	310002585	Di-Lex-[490]	Di-Lex	(Galb1-4[Fuca1-3]GlcNAcb1-3)2b-Sp	G79535HZ	Gal(b1-4)[Fuc(a1-3)]GlcNAc(b1-3)Gal(b1-4)[Fuc(a1-3)]GlcNAc(b1-	Sp	SDB48	TTATTATTCGCAATTCCTTTAAGCGTAGAGAAAAACGACCAGAAGACCTATCACGCGGGAGGAGGT
SDB49	24.txt	18	Te102	310002586	Tri-Lex-[490]	Tri-Lex	(Galb1-4[Fuca1-3]GlcNAcb1-3)3b-Sp	G57884AX	Gal(b1-4)[Fuc(a1-3)]GlcNAc(b1-3)Gal(b1-4)[Fuc(a1-3)]GlcNAc(b1-3)Gal(b1-4)[Fuc(a1-3)]GlcNAc(b1-	Sp	SDB49	CTACTGTTCGCTATCCCGCTGAGTGTGGAAAAGAATGATCAGAAGACTTACCACGCTGGTGGTGGG
SDB51	25.txt	16	Te119	310002587	GT2-[430]	GT2	Neu5Aca2-8Neu5Aca2-8Neu5Aca2-3[GalNAcb1-4]Galb1-4Glcb-Sp	G35228ZS	Neu5Ac(a2-8)Neu5Ac(a2-8)Neu5Ac(a2-3)[GalNAc(b1-4)]Gal(b1-4)Glc(b1-	Sp	SDB51	CTGCTCTTTGCTATACCCCTAAGCGTCGAGAAAAATGATCAAAAAACCTATCACGCCGGGGGGGGA
SDB52	26.txt	28	Te140	310002584	3'S-Di-Lex-[760]	3'S-Di-Lex	Neu5Aca2-3(Galb1-4[Fuca1-3]GlcNAcb1-3)2b-Sp	G19619KS	Neu5Ac(a2-3)Gal(b1-4)[Fuc(a1-3)]GlcNAc(b1-3)Gal(b1-4)[Fuc(a1-3)]GlcNAc(b1-	Sp	SDB52	CTACTGTTTGCTATCCCGCTGAGTGTAGAGAAGAATGACCAAAAGACATATCATGCGGGAGGAGGT
SDB53	27.txt	8	Te193	310002589	3'S-Tri-LeX-[220]	3'S-Tri-LeX	Neu5Aca2-3(Galb1-4[Fuca1-3]GlcNAcb1-3)3b-Sp	G70868ZC	Neu5Ac(a2-3)Gal(b1-4)[Fuc(a1-3)]GlcNAc(b1-3)Gal(b1-4)[Fuc(a1-3)]GlcNAc(b1-3)Gal(b1-4)[Fuc(a1-3)]GlcNAc(b1-	Sp	SDB53	CTGCTGTTTGCGATCCCGCTCAGTGTGGAGAAAAATGACCAAAAGACCTATCATGCTGGAGGGGGT
SDB54	28.txt	36	Tr54	310002590	LNT-2-[970]	LNT-2	GlcNAcb1-3Galb1-4Glcb-Sp	G64979HM	GlcNAc(b1-3)Gal(b1-4)Glc(b1-	Sp	SDB54	TTATTATTCGCAATTCCTTTAAGTGTCGAAAAAAACGATCAGAAGACCTATCACGCAGGCGGGGGC
SDB55	29.txt	42	Tr55	310002591	GNLN-[1130]	GNLN	GlcNAcb1-3Galb1-4GlcNAcb-Sp	G29487JS	GlcNAc(b1-3)Gal(b1-4)GlcNAc(b1-	Sp	SDB55	CTGCTCTTTGCAATTCCGCTGAGTGTCGAAAAAAATGACCAAAAGACTTATCACGCTGGTGGTGGA
SDB56	30.txt	51	Tr57	310002592	LeA-[1380]	LeA	Galb1-3[Fuca1-4]GlcNAcb-Sp	G39023AU	Gal(b1-3)[Fuc(a1-4)]GlcNAc(b1-	Sp	SDB56	CTACTGTTTGCTATACCTCTTAGCGTTGAAAAAAATGACCAGAAAACTTACCATGCGGGTGGAGGT
SDB57	31.txt	25	Tr59	310002593	Galili-tri-[680]	Galili-tri	Gala1-3Galb1-4Glcb-Sp	G78074HX	Gal(a1-3)Gal(b1-4)Glc(b1-	Sp	SDB57	TTATTATTCGCAATTCCTTTAAGCGTCGAGAAGAACGACCAAAAAACCTATCACGCAGGTGGCGGG
SDB58	32.txt	45	Tr62	310002594	P1 tri-[1220]	P1 tri	Gala1-4Galb1-4GlcNAcb-Sp	G00076PK	Gal(a1-4)Gal(b1-4)GlcNAc(b1-	Sp	SDB58	CTACTCTTCGCTATACCCCTCAGCGTGGAGAAAAACGACCAAAAGACCTACCATGCAGGTGGTGGC
SDB59	33.txt	26	Tr116	310002595	H-type1-[700]	H-type1	Fuca1-2Galb1-3GlcNAcb-Sp	G43418EX	Fuc(a1-2)Gal(b1-3)GlcNAc(b1-	Sp	SDB59	TTATTATTCGCAATTCCTTTAAGTGTCGAAAAGAATGACCAAAAAACTTATCATGCAGGTGGGGGA
SDB66	34.txt	24	D9	310002596	Lac-[650]	Lac	Galb1-4Glcb-Sp	G94144EF	Gal(b1-4)Glc(b1-	Sp	SDB66	TTATTATTCGCAATTCCTTTAAGTGTCGAGAAGAACGATCAGAAGACCTACCACGCAGGGGGGGGT
SDB67	35.txt	37	D8	310002597	Lec-[1000]	Lec	Galb1-3GlcNAcb-Sp	G16384KS	Gal(b1-3)GlcNAc(b1-	Sp	SDB67	CTTCTGTTCGCTATACCTCTCAGCGTGGAGAAGAATGACCAGAAAACTTATCACGCAGGAGGTGGA
SDB70	36.txt	22	Tr32	310002598	GM3-[590]	GM3	Neu5Aca2-3Galb1-4Glcb-Sp	G91237TK	Neu5Ac(a2-3)Gal(b1-4)Glc(b1-	Sp	SDB70	CTACTGTTCGCAATCCCGCTCAGTGTTGAAAAAAACGATCAAAAAACGTATCATGCTGGTGGAGGT
SDB71	37.txt	24	Tr33	310002599	3'SLN-[650]	3'SLN	Neu5Aca2-3Galb1-4GlcNAcb-Sp	G04307DP	Neu5Ac(a2-3)Gal(b1-4)GlcNAc(b1-	Sp	SDB71	CTGCTTTTTGCTATTCCTCTGAGTGTTGAAAAAAACGATCAGAAGACTTATCACGCGGGGGGCGGG
SDB73	38.txt	7	Tr40	310002600	3'SLN (Gc)-[190]	3'SLN (Gc)	Neu5Gca2-3Galb1-4GlcNAcb-Sp	G08169IN	Neu5Gc(a2-3)Gal(b1-4)GlcNAc(b1-	Sp	SDB73	TTATTATTCGCAATTCCTTTAAGCGTTGAAAAAAACGATCAAAAGACATATCACGCTGGCGGAGGA
SDB74	39-2.txt	7	Tr41	310002601	3'SLec (Gc)-[190]	3'SLec (Gc)	Neu5Gca2-3Galb1-3GlcNAcb-Sp	G01245TU	Neu5Gc(a2-3)Gal(b1-3)GlcNAc(b1-	Sp	SDB74	CTACTCTTTGCGATCCCTCTGAGTGTCGAAAAAAATGACCAAAAGACCTATCACGCGGGCGGGGGA
SDB77	40.txt	30	Te135	310002602	H3-[810]	H3	Fuca1-2(Galb1-4GlcNAcb1-3)3b -Sp	G85213RR	Fuc(a1-2)Gal(b1-4)GlcNAc(b1-3)Gal(b1-4)GlcNAc(b1-3)Gal(b1-4)GlcNAc(b1-	Sp	SDB77	CTGCTATTTGCCATCCCGCTGAGCGTCGAGAAAAACGATCAAAAGACATACCATGCCGGCGGAGGA
SDB79	42.txt	14	Te176	310002603	6'S-Di-LN-[380]	6'S-Di-LN	Neu5Aca2-6(Galb1-4GlcNAcb1-3)2b-Sp	G60430KO	Neu5Ac(a2-6)Gal(b1-4)GlcNAc(b1-3)Gal(b1-4)GlcNAc(b1-	Sp	SDB79	CTACTGTTCGCAATACCTCTCAGCGTGGAGAAAAACGACCAGAAAACGTATCATGCTGGTGGTGGA
SDB80	43.txt	32	Tri-AN3	310002604	Tri-AN3-[860]	Tri-AN3	GalNAca1-3[Fuca1-2]Galb-Sp	G34704BH	GalNAc(a1-3)[Fuc(a1-2)]Gal(b1-	Sp	SDB80	CTTCTGTTCGCGATCCCCCTAAGTGTAGAGAAGAATGATCAGAAAACGTATCATGCGGGAGGGGGT
SDB81	44.txt	31	Tri-BN3	310002605	Tri-BN3-[840]	Tri-BN3	Gala1-3[Fuca1-2]Galb-Sp	G47548GA	Gal(a1-3)[Fuc(a1-2)]Gal(b1-	Sp	SDB81	CTACTCTTTGCTATTCCGCTTAGCGTGGAGAAGAATGATCAGAAAACGTACCACGCCGGTGGTGGC
SDB82	45.txt	6	Di-N3	310002606	Di-N3-[160]	Di-N3	Fuca1-2Galb-Sp	G00068MO	Fuc(a1-2)Gal(b1-	Sp	SDB82	TTATTATTCGCAATTCCTTTAAGCGTGGAGAAGAACGACCAAAAGACTTATCACGCGGGCGGGGGG
SDB87	46-2.txt	8	Tr47	310002607	3'KDNLN-[220]	3'KDNLN	KDNa2-3Galb1-4GlcNAcb-Sp	G61010HE	KDN(a2-3)Gal(b1-4)GlcNAc(b1-	Sp	SDB87	CTACTCTTCGCTATACCCCTCAGCGTAGAAAAAAATGACCAAAAGACCTACCATGCGGGAGGTGGG
SDB88	47.txt	13	Te72	310002608	LNnT-[350]	LNnT	Galb1-4GlcNAcb1-3Galb1-4Glcb-Sp	G14139DE	Gal(b1-4)GlcNAc(b1-3)Gal(b1-4)Glc(b1-	Sp	SDB88	CTGCTGTTCGCGATTCCTCTAAGTGTAGAGAAGAATGACCAGAAGACCTACCACGCGGGCGGGGGG
SDB105	48.txt	13	Te258	310002609	B tetra type 1-[350]	B tetra type 1	Gala1-3[Fuca1-2]Galb1-3GlcNAcb-Sp	G31734OS	Gal(a1-3)[Fuc(a1-2)]Gal(b1-3)GlcNAc(b1-	Sp	SDB105	CTGCTTTTTGCTATTCCTCTTAGTGTCGAGAAGAATGATCAAAAAACTTACCACGCGGGTGGTGGA
SDB106	49.txt	14	Te259	310002610	A tetra type 1-[380]	A tetra type 1	GalNAca1-3[Fuca1-2]Galb1-3GlcNAcb-Sp	G66163TI	GalNAc(a1-3)[Fuc(a1-2)]Gal(b1-3)GlcNAc(b1-	Sp	SDB106	CTACTGTTCGCAATCCCGCTAAGTGTAGAAAAAAACGATCAGAAGACTTACCATGCTGGTGGTGGG
SDB107	50.txt	.	Tr43	310002611	6'SLN (Gc)-[<8]	6'SLN (Gc)	Neu5Gca2-6Galb1-4GlcNAcb-Sp	G24684AO	Neu5Gc(a2-6)Gal(b1-4)GlcNAc(b1-	Sp	SDB107	TTATTATTCGCAATTCCTTTAAGTGTGGAGAAGAACGATCAGAAGACCTATCACGCAGGAGGCGGA
SDB111	51-2.txt	8	Tr48	310002612	3'-KDNLec-[220]	3'-KDNLec	KDNa2-3Galb1-3GlcNAcb-Sp	G13678CX	KDN(a2-3)Gal(b1-3)GlcNAc(b1-	Sp	SDB111	CTGCTGTTTGCTATCCCGCTAAGTGTAGAAAAAAATGACCAGAAAACGTACCATGCGGGCGGTGGG
SDB112	52.txt	15	Tr260	310002613	Gala3-type1-[410]	Gala3-type1	Gala1-3Galb1-3GlcNAcb-Sp	G34356AA	Gal(a1-3)Gal(b1-3)GlcNAc(b1-	Sp	SDB112	CTACTGTTCGCGATCCCACTGAGTGTAGAAAAAAATGACCAGAAGACGTATCACGCAGGCGGAGGC
SDB113	53.txt	7	Te319	310002614	Lex-LeA-[190]	Lex-LeA	Galb1-4[Fuca1-3]GlcNAcb1-3Galb1-3[Fuca1-4]GlcNAcb-Sp	G59754DB	Gal(b1-4)[Fuc(a1-3)]GlcNAc(b1-3)Gal(b1-3)[Fuc(a1-4)]GlcNAc(b1-	Sp	SDB113	CTACTGTTTGCCATTCCCCTGAGTGTCGAAAAAAATGATCAGAAAACTTATCACGCAGGAGGGGGG
SDB115	54.txt	10	Te321	310002615	3'S-Di-Lec-[270]	3'S-Di-Lec	Neu5Aca2-3Galb1-3GlcNAcb1-3Galb1-3GlcNAcb-Sp	G11998FO	Neu5Ac(a2-3)Gal(b1-3)GlcNAc(b1-3)Gal(b1-3)GlcNAc(b1-	Sp	SDB115	CTACTGTTCGCTATCCCGCTGAGTGTCGAAAAAAATGACCAGAAAACGTATCATGCGGGGGGGGGT
SDB118	55.txt	7	Te327	310002616	P1 penta-[190]	P1 penta	Gala1-4Galb1-4GlcNAcb1-3Galb1-4Glcb-Sp	G12460DL	Gal(a1-4)Gal(b1-4)GlcNAc(b1-3)Gal(b1-4)Glc(b1-	Sp	SDB118	CTACTCTTCGCGATACCCCTCAGTGTCGAAAAGAATGATCAGAAGACTTATCATGCAGGTGGTGGT
SDB121	56.txt	6	Te75	310002617	GM1-[160]	GM1	Neu5Aca2-3[Galb1-3GalNAcb1-4]Galb1-4Glcb-Sp	G40306MD	Neu5Ac(a2-3)[Gal(b1-3)GalNAc(b1-4)]Gal(b1-4)Glc(b1-	Sp	SDB121	CTGCTGTTTGCGATACCGCTTAGTGTGGAGAAAAACGATCAGAAGACCTATCATGCTGGGGGTGGA
SDB122	57-2.txt	10	Te78	310002618	GD2-[270]	GD2	Neu5Aca2-8Neu5Aca2-3[GalNAcb1-4]Galb1-4Glcb-Sp	G79648LW	Neu5Ac(a2-8)Neu5Ac(a2-3)[GalNAc(b1-4)]Gal(b1-4)Glc(b1-	Sp	SDB122	CTGCTTTTTGCTATACCCCTGAGCGTGGAGAAGAACGATCAAAAGACCTATCACGCGGGGGGAGGC
SDB124	58.txt	14	Te97	310002619	GT3-[380]	GT3	Neu5Aca2-8Neu5Aca2-8Neu5Aca2-3Galb1-4Glcb-Sp	G93899SO	Neu5Ac(a2-8)Neu5Ac(a2-8)Neu5Ac(a2-3)Gal(b1-4)Glc(b1-	Sp	SDB124	CTACTGTTTGCGATCCCCCTCAGCGTTGAAAAAAACGATCAAAAAACATATCATGCGGGAGGCGGG
SDB149	59.txt	10	Te98	310002620	Di-LN-[270]	Di-LN	(Galb1-4GlcNAcb1-3)2b-Sp	G64789TL	Gal(b1-4)GlcNAc(b1-3)Gal(b1-4)GlcNAc(b1-	Sp	SDB149	CTACTCTTTGCAATCCCGCTTAGCGTGGAGAAGAACGACCAGAAGACTTACCACGCGGGTGGTGGG
SDB150	60-2.txt	3	Te99	310002621	3'GN-Di-LN-[80]	3'GN-Di-LN	GlcNAcb1-3(Galb1-4GlcNAcb1-3)2b-Sp	G73480MV	GlcNAc(b1-3)Gal(b1-4)GlcNAc(b1-3)Gal(b1-4)GlcNAc(b1-	Sp	SDB150	CTGCTCTTTGCTATCCCTCTAAGTGTTGAAAAAAACGACCAGAAGACTTATCACGCAGGTGGTGGG
SDB152	61.txt	9	Tr117	310002622	H-type2-[240]	H-type2	Fuca1-2Galb1-4GlcNAcb-Sp	G17510DO	Fuc(a1-2)Gal(b1-4)GlcNAc(b1-	Sp	SDB152	CTGCTTTTTGCTATACCTCTCAGCGTAGAAAAGAATGACCAGAAGACGTACCATGCCGGTGGGGGG
SDB153	62.txt	6	Tr120	310002623	2'FL-[160]	2'FL	Fuca1-2Galb1-4Glcb-Sp	G50519XG	Fuc(a1-2)Gal(b1-4)Glc(b1-	Sp	SDB153	CTACTATTCGCTATTCCTCTGAGTGTCGAGAAAAACGATCAAAAGACCTATCATGCGGGTGGGGGT
SDB160	63.txt	17	Tr36	310002624	6'SLN-[460]	6'SLN	Neu5Aca2-6Galb1-4GlcNAcb-Sp	G73578JC	Neu5Ac(a2-6)Gal(b1-4)GlcNAc(b1-	Sp	SDB160	TTATTATTCGCAATTCCTTTAAGTGTCGAAAAAAATGACCAGAAAACTTACCATGCTGGAGGGGGC
SDB161	64.txt	9	Tr39	310002625	3'SL (Gc)-[240]	3'SL (Gc)	Neu5Gca2-3Galb1-4Glcb-Sp	G61420QM	Neu5Gc(a2-3)Gal(b1-4)Glc(b1-	Sp	SDB161	CTGCTATTCGCTATCCCCCTGAGTGTTGAGAAGAATGACCAAAAGACATATCACGCCGGGGGAGGG
SDB125	65.txt	1	Galf4_low1	310002626	(Galf)4-[30]	(Galf)4	Galfb1-5Galfb1-5Galfb1-5Galfb-S8	G92890KE	Galf(b1-5)Galf(b1-5)Galf(b1-5)Galf(b1-	S8	SDB125	CTGCTATTCGCTATCCCGCTGAGTGTAGAAAAAAACGACCAGAAAACCTATCATGCCGGTGGCGGG
SDB126	66.txt	8	Galf4-mid1	310002627	(Galf)4-[220]	(Galf)4	Galfb1-5Galfb1-5Galfb1-5Galfb-S8	G92890KE	Galf(b1-5)Galf(b1-5)Galf(b1-5)Galf(b1-	S8	SDB126	CTGCTCTTTGCAATTCCGCTGAGTGTAGAAAAAAATGATCAGAAAACATACCATGCTGGTGGCGGA
SDB127	67.txt	17	PZ-8015	310002628	(Man)3-[460]	(Man)3	Mana1-6[Mana1-3]Mana-S6	G80926OA	Man(a1-6)[Man(a1-3)]Man(a1-	s6	SDB127	CTGCTATTTGCCATCCCACTAAGTGTTGAGAAGAACGATCAGAAAACGTATCATGCAGGTGGTGGA
SDB128	68.txt	10	6'SLN	310002629	6'SLN-[270]	6'SLN	Neu5Aca2-6Galb1-4GlcNAcb-Sp	G73578JC	Neu5Ac(a2-6)Gal(b1-4)GlcNAc(b1-	Sp	SDB128	TTATTATTCGCAATTCCTTTAAGCGTTGAAAAGAATGACCAGAAAACATATCACGCTGGGGGAGGG
SDB129	69.txt	13	3'SLN	310002630	3'SLN-[350]	3'SLN	Neu5Aca2-3Galb1-4GlcNAcb-Sp	G04307DP	Neu5Ac(a2-3)Gal(b1-4)GlcNAc(b1-	Sp	SDB129	CTTCTGTTCGCGATACCGCTGAGCGTCGAAAAGAATGATCAGAAAACTTATCATGCGGGGGGCGGG
SDB131	71.txt	18	Galf2	310002685	(Galf)2-[490]	(Galf)2	Galfb1-5Galfb-S8	G98230LX	Galf(b1-5)Galf(b1-	S8	SDB131	CTGCTGTTTGCGATTCCCCTGAGTGTCGAAAAGAATGACCAAAAGACGTACCATGCGGGGGGGGGG
SDB132	72.txt	14	Galf3	310002631	(Galf)3-[380]	(Galf)3	Galfb1-5Galfb1-5Galfb-S8	G99590HR	Galf(b1-5)Galf(b1-5)Galf(b1-	S8	SDB132	CTACTGTTCGCAATACCTCTCAGCGTAGAAAAAAATGATCAAAAAACATATCACGCAGGTGGCGGA
SDB2	73.txt	24	X09N1	310002696	(Galf)4-[650]	(Galf)4	Galfb1-5Galfb1-5Galfb1-5Galfb-S8	G92890KE	Galf(b1-5)Galf(b1-5)Galf(b1-5)Galf(b1-	S8	SDB2	CTTCTATTCGCAATTCCGCTCAGTGTGGAGAAGAATGATCAGAAGACTTATCATGCGGGTGGAGGT
SDB6	74-2.txt	51	X09N2	310002697	(Galf)4-[1380]	(Galf)4	Galfb1-5Galfb1-5Galfb1-5Galfb-S8	G92890KE	Galf(b1-5)Galf(b1-5)Galf(b1-5)Galf(b1-	S8	SDB6	CTGCTGTTTGCGATTCCACTGAGTGTGGAGAAGAATGATCAGAAGACTTATCATGCGGGTGGAGGT
SDB8	75.txt	2	X09M1	310002698	(Galf)4-[50]	(Galf)4	Galfb1-5Galfb1-5Galfb1-5Galfb-S8	G92890KE	Galf(b1-5)Galf(b1-5)Galf(b1-5)Galf(b1-	S8	SDB8	CTGCTTTTTGCAATACCCCTCAGTGTGGAGAAGAATGATCAGAAGACTTATCATGCGGGTGGAGGT
SDB9	76.txt	2	X09M2	310002699	(Galf)4-[50]	(Galf)4	Galfb1-5Galfb1-5Galfb1-5Galfb-S8	G92890KE	Galf(b1-5)Galf(b1-5)Galf(b1-5)Galf(b1-	S8	SDB9	CTTCTTTTTGCAATTCCTCTAAGTGTGGAGAAGAATGATCAGAAGACTTATCATGCGGGTGGAGGT
SDB10	77.txt	.	X09L1	310002700	(Galf)4-[80]	(Galf)4	Galfb1-5Galfb1-5Galfb1-5Galfb-S8	G92890KE	Galf(b1-5)Galf(b1-5)Galf(b1-5)Galf(b1-	S8	SDB10	CTACTGTTTGCTATACCGCTGAGTGTGGAGAAGAATGATCAGAAGACTTATCATGCGGGTGGAGGT
SDB11	78.txt	.	X09L2	310002701	(Galf)4-[50]	(Galf)4	Galfb1-5Galfb1-5Galfb1-5Galfb-S8	G92890KE	Galf(b1-5)Galf(b1-5)Galf(b1-5)Galf(b1-	S8	SDB11	CTACTATTTGCGATTCCCCTGAGTGTGGAGAAGAATGATCAGAAGACTTATCATGCGGGTGGAGGT
SDB12	79.txt	52	X03N1	310002714	(Man)3-[1400]	(Man)3	Mana1-6[Mana1-3]Mana-S6	G80926OA	Man(a1-6)[Man(a1-3)]Man(a1-	S6	SDB12	CTTCTGTTCGCGATACCTCTAAGTGTGGAGAAGAATGATCAGAAGACTTATCATGCGGGTGGAGGT
SDB13	80.txt	43	X03N2	310002715	(Man)3-[1160]	(Man)3	Mana1-6[Mana1-3]Mana-S6	G80926OA	Man(a1-6)[Man(a1-3)]Man(a1-	S6	SDB13	CTACTTTTCGCAATTCCTCTGAGTGTGGAGAAGAATGATCAGAAGACTTATCATGCGGGTGGAGGT
SDB15	81.txt	11	X03M1	310002716	(Man)3-[300]	(Man)3	Mana1-6[Mana1-3]Mana-S6	G80926OA	Man(a1-6)[Man(a1-3)]Man(a1-	S6	SDB15	CTGCTGTTCGCCATACCCCTTAGTGTGGAGAAGAATGATCAGAAGACTTATCATGCGGGTGGAGGT
SDB16	82.txt	11	X03M2	310002717	(Man)3-[300]	(Man)3	Mana1-6[Mana1-3]Mana-S6	G80926OA	Man(a1-6)[Man(a1-3)]Man(a1-	S6	SDB16	CTGCTGTTCGCAATCCCGCTGAGTGTGGAGAAGAATGATCAGAAGACTTATCATGCGGGTGGAGGT
SDB17	83.txt	5	X03L1	310002718	(Man)3-[140]	(Man)3	Mana1-6[Mana1-3]Mana-S6	G80926OA	Man(a1-6)[Man(a1-3)]Man(a1-	S6	SDB17	CTACTCTTCGCGATTCCGCTTAGTGTGGAGAAGAATGATCAGAAGACTTATCATGCGGGTGGAGGT
SDB20	84.txt	44	X05N1	310002732	Lac-[1190]	Lac	Galb1-4Glcb-Sp	G94144EF	Gal(b1-4)Glc(b1-	Sp	SDB20	CTGCTCTTTGCCATCCCGCTTAGTGTGGAGAAGAATGATCAGAAGACTTATCATGCGGGTGGAGGT
SDB21	85.txt	31	X05N2	310002733	Lac-[840]	Lac	Galb1-4Glcb-Sp	G94144EF	Gal(b1-4)Glc(b1-	Sp	SDB21	CTACTCTTTGCAATTCCCCTTAGTGTGGAGAAGAATGATCAGAAGACTTATCATGCGGGTGGAGGT
SDB22	86.txt	18	X05M1	310002734	Lac-[490]	Lac	Galb1-4Glcb-Sp	G94144EF	Gal(b1-4)Glc(b1-	Sp	SDB22	CTACTGTTTGCTATCCCACTTAGTGTGGAGAAGAATGATCAGAAGACTTATCATGCGGGTGGAGGT
SDB23	87.txt	12	X05M2	310002735	Lac-[320]	Lac	Galb1-4Glcb-Sp	G94144EF	Gal(b1-4)Glc(b1-	Sp	SDB23	CTGCTCTTTGCAATACCTCTTAGTGTGGAGAAGAATGATCAGAAGACTTATCATGCGGGTGGAGGT
SDB24	88.txt	5	X05L1	310002736	Lac-[140]	Lac	Galb1-4Glcb-Sp	G94144EF	Gal(b1-4)Glc(b1-	Sp	SDB24	CTACTATTCGCGATCCCGCTCAGTGTGGAGAAGAATGATCAGAAGACTTATCATGCGGGTGGAGGT
SDB25	89.txt	3	X05L2	310002737	Lac-[80]	Lac	Galb1-4Glcb-Sp	G94144EF	Gal(b1-4)Glc(b1-	Sp	SDB25	CTGCTTTTCGCAATACCTCTAAGTGTGGAGAAGAATGATCAGAAGACTTATCATGCGGGTGGAGGT
SDB26	90.txt	10	X08N1	310002702	(Galf)3-[270]	(Galf)3	Galfb1-5Galfb1-5Galfb-S8	G99590HR	Galf(b1-5)Galf(b1-5)Galf(b1-	S8	SDB26	CTGCTATTCGCTATCCCACTCAGTGTGGAGAAGAATGATCAGAAGACTTATCATGCGGGTGGAGGT
SDB27	91-2.txt	44	X08N2	310002703	(Galf)3-[1190]	(Galf)3	Galfb1-5Galfb1-5Galfb-S8	G99590HR	Galf(b1-5)Galf(b1-5)Galf(b1-	S8	SDB27	CTGCTTTTCGCTATTCCTCTCAGTGTGGAGAAGAATGATCAGAAGACTTATCATGCGGGTGGAGGT
SDB28	92.txt	3	X08M1	310002704	(Galf)3-[80]	(Galf)3	Galfb1-5Galfb1-5Galfb-S8	G99590HR	Galf(b1-5)Galf(b1-5)Galf(b1-	S8	SDB28	CTACTCTTCGCCATTCCACTGAGTGTGGAGAAGAATGATCAGAAGACTTATCATGCGGGTGGAGGT
SDB29	93.txt	3	X08M2	310002705	(Galf)3-[80]	(Galf)3	Galfb1-5Galfb1-5Galfb-S8	G99590HR	Galf(b1-5)Galf(b1-5)Galf(b1-	S8	SDB29	CTGCTATTTGCGATCCCGCTGAGTGTGGAGAAGAATGATCAGAAGACTTATCATGCGGGTGGAGGT
SDB48	94.txt	69	X02N1	310002720	aMan-[1860]	aMan	Mana-S6	G19165TD	Man(a1-	S6	SDB48	TTATTATTCGCAATTCCTTTAAGCGTAGAGAAAAACGACCAGAAGACCTATCACGCGGGAGGAGGT
SDB49	95.txt	67	X02N2	310002721	aMan-[1810]	aMan	Mana-S6	G19165TD	Man(a1-	S6	SDB49	CTACTGTTCGCTATCCCGCTGAGTGTGGAAAAGAATGATCAGAAGACTTACCACGCTGGTGGTGGG
SDB34	98-2.txt	2	X08L1	310002706	(Galf)3-[50]	(Galf)3	Galfb1-5Galfb1-5Galfb-S8	G99590HR	Galf(b1-5)Galf(b1-5)Galf(b1-	S8	SDB34	CTTCTTTTTGCGATTCCGCTGAGTGTGGAGAAGAATGATCAGAAGACTTATCATGCGGGTGGAGGT
SDB35	99-2.txt	5	X08L2	310002707	(Galf)3-[140]	(Galf)3	Galfb1-5Galfb1-5Galfb-S8	G99590HR	Galf(b1-5)Galf(b1-5)Galf(b1-	S8	SDB35	CTGCTCTTCGCTATTCCACTTAGTGTGGAGAAGAATGATCAGAAGACTTATCATGCGGGTGGAGGT
SDB52	100.txt	17	X02M1	310002724	aMan-[460]	aMan	Mana-S6	G19165TD	Man(a1-	S6	SDB52	CTACTGTTTGCTATCCCGCTGAGTGTAGAGAAGAATGACCAAAAGACATATCATGCGGGAGGAGGT
SDB53	101.txt	20	X02M2	310002725	aMan-[540]	aMan	Mana-S6	G19165TD	Man(a1-	S6	SDB53	CTGCTGTTTGCGATCCCGCTCAGTGTGGAGAAAAATGACCAAAAGACCTATCATGCTGGAGGGGGT
SDB54	102.txt	6	X02L1	310002722	aMan-[160]	aMan	Mana-S6	G19165TD	Man(a1-	S6	SDB54	TTATTATTCGCAATTCCTTTAAGTGTCGAAAAAAACGATCAGAAGACCTATCACGCAGGCGGGGGC
SDB57	103.txt	6	X02L2	310002723	aMan-[160]	aMan	Mana-S6	G19165TD	Man(a1-	S6	SDB57	TTATTATTCGCAATTCCTTTAAGCGTCGAGAAGAACGACCAAAAAACCTATCACGCAGGTGGCGGG
SDB58	104.txt	55	X06N1	310002738	LNT-Nac-[1490]	LNT-Nac	Galb1-3GlcNAcb1-3Galb1-4GlcNAcb-Sp	G09681LD	Gal(b1-3)GlcNAc(b1-3)Gal(b1-4)GlcNAc(b1-	Sp	SDB58	CTACTCTTCGCTATACCCCTCAGCGTGGAGAAAAACGACCAAAAGACCTACCATGCAGGTGGTGGC
SDB67	105.txt	38	X06N2	310002739	LNT-Nac-[1030]	LNT-Nac	Galb1-3GlcNAcb1-3Galb1-4GlcNAcb-Sp	G09681LD	Gal(b1-3)GlcNAc(b1-3)Gal(b1-4)GlcNAc(b1-	Sp	SDB67	CTTCTGTTCGCTATACCTCTCAGCGTGGAGAAGAATGACCAGAAAACTTATCACGCAGGAGGTGGA
SDB68	106.txt	6	X06M1	310002740	LNT-Nac-[160]	LNT-Nac	Galb1-3GlcNAcb1-3Galb1-4GlcNAcb-Sp	G09681LD	Gal(b1-3)GlcNAc(b1-3)Gal(b1-4)GlcNAc(b1-	Sp	SDB68	CTACTATTCGCGATCCCCCTCAGCGTGGAGAAGAACGACCAGAAGACGTATCACGCAGGGGGGGGG
SDB69	107.txt	8	X06M2	310002741	LNT-Nac-[220]	LNT-Nac	Galb1-3GlcNAcb1-3Galb1-4GlcNAcb-Sp	G09681LD	Gal(b1-3)GlcNAc(b1-3)Gal(b1-4)GlcNAc(b1-	Sp	SDB69	CTTCTGTTTGCGATTCCACTGAGCGTGGAGAAGAACGACCAGAAAACATACCATGCTGGTGGTGGA
SDB70	108-2.txt	3	X06L1	310002742	LNT-Nac-[80]	LNT-Nac	Galb1-3GlcNAcb1-3Galb1-4GlcNAcb-Sp	G09681LD	Gal(b1-3)GlcNAc(b1-3)Gal(b1-4)GlcNAc(b1-	Sp	SDB70	CTACTGTTCGCAATCCCGCTCAGTGTTGAAAAAAACGATCAAAAAACGTATCATGCTGGTGGAGGT
SDB71	109-2.txt	1	X06L2	310002743	LNT-Nac-[30]	LNT-Nac	Galb1-3GlcNAcb1-3Galb1-4GlcNAcb-Sp	G09681LD	Gal(b1-3)GlcNAc(b1-3)Gal(b1-4)GlcNAc(b1-	Sp	SDB71	CTGCTTTTTGCTATTCCTCTGAGTGTTGAAAAAAACGATCAGAAGACTTATCACGCGGGGGGCGGG
SDB80	110.txt	48	X07N1	310002708	Galf-[1300]	Galf	Galfb-S8	G38028NH	Galf(b1-	S8	SDB80	CTTCTGTTCGCGATCCCCCTAAGTGTAGAGAAGAATGATCAGAAAACGTATCATGCGGGAGGGGGT
SDB81	111.txt	31	X07N2	310002709	Galf-[840]	Galf	Galfb-S8	G38028NH	Galf(b1-	S8	SDB81	CTACTCTTTGCTATTCCGCTTAGCGTGGAGAAGAATGATCAGAAAACGTACCACGCCGGTGGTGGC
SDB82	112.txt	5	X07M1	310002710	Galf-[140]	Galf	Galfb-S8	G38028NH	Galf(b1-	S8	SDB82	TTATTATTCGCAATTCCTTTAAGCGTGGAGAAGAACGACCAAAAGACTTATCACGCGGGCGGGGGG
SDB83	113.txt	6	X07M2	310002711	Galf-[160]	Galf	Galfb-S8	G38028NH	Galf(b1-	S8	SDB83	CTGCTCTTCGCGATCCCTCTGAGTGTCGAAAAGAATGATCAAAAAACGTATCATGCGGGCGGTGGT
SDB84	114-2.txt	6	X07L1	310002712	Galf-[160]	Galf	Galfb-S8	G38028NH	Galf(b1-	S8	SDB84	CTACTCTTCGCGATCCCACTGAGCGTCGAGAAGAACGATCAGAAGACTTATCACGCTGGCGGCGGC
SDB86	115.txt	4	X07L2	310002713	Galf-[110]	Galf	Galfb-S8	G38028NH	Galf(b1-	S8	SDB86	CTTCTATTTGCTATTCCTCTAAGTGTGGAGAAGAATGATCAGAAGACATATCACGCTGGCGGGGGG
SDB87	116.txt	13	X01N1	310002726	bMan-[350]	bMan	Manb-S0	G58490PL	Man(b1-	S0	SDB87	CTACTCTTCGCTATACCCCTCAGCGTAGAAAAAAATGACCAAAAGACCTACCATGCGGGAGGTGGG
SDB88	117.txt	7	X01N2	310002727	bMan-[190]	bMan	Manb-S0	G58490PL	Man(b1-	S0	SDB88	CTGCTGTTCGCGATTCCTCTAAGTGTAGAGAAGAATGACCAGAAGACCTACCACGCGGGCGGGGGG
SDB89	118.txt	3	X01M1	310002728	bMan-[80]	bMan	Manb-S0	G58490PL	Man(b1-	S0	SDB89	CTACTGTTCGCAATACCTCTCAGCGTGGAGAAAAATGATCAAAAAACATATCATGCAGGGGGTGGC
SDB99	119.txt	0	X01L1	310002730	bMan-[<8]	bMan	Manb-S0	G58490PL	Man(b1-	S0	SDB99	CTTCTCTTCGCGATACCGCTAAGTGTTGAGAAAAATGATCAAAAAACGTATCATGCGGGTGGTGGG
SDB126	120.txt	0	X01L2	310002731	bMan-[<8]	bMan	Manb-S0	G58490PL	Man(b1-	S0	SDB126	CTGCTCTTTGCAATTCCGCTGAGTGTAGAAAAAAATGATCAGAAAACATACCATGCTGGTGGCGGA
SDB125	121-2.txt	3	X01M2	310002729	bMan-[80]	bMan	Manb-S0	G58490PL	Man(b1-	S0	SDB125	CTGCTATTCGCTATCCCGCTGAGTGTAGAAAAAAACGACCAGAAAACCTATCATGCCGGTGGCGGG
SDB132	122.txt	0	X04L1	310002746	Gal-[<8]	Gal	Galb-P4	G65889KE	Gal(b1-	P4	SDB132	CTACTGTTCGCAATACCTCTCAGCGTAGAAAAAAATGATCAAAAAACATATCACGCAGGTGGCGGA
SDB127	123.txt	14	X04N1	310002744	Gal-[380]	Gal	Galb-P4	G65889KE	Gal(b1-	P4	SDB127	CTGCTATTTGCCATCCCACTAAGTGTTGAGAAGAACGATCAGAAAACGTATCATGCAGGTGGTGGA
SDB128	124.txt	19	X04N2	310002745	Gal-[510]	Gal	Galb-P4	G65889KE	Gal(b1-	P4	SDB128	TTATTATTCGCAATTCCTTTAAGCGTTGAAAAGAATGACCAGAAAACATATCACGCTGGGGGAGGG
SDB129	125.txt	4	X04M1	310002748	Gal-[110]	Gal	Galb-P4	G65889KE	Gal(b1-	P4	SDB129	CTTCTGTTCGCGATACCGCTGAGCGTCGAAAAGAATGATCAGAAAACTTATCATGCGGGGGGCGGG
SDB130	126.txt	4	X04M2	310002749	Gal-[110]	Gal	Galb-P4	G65889KE	Gal(b1-	P4	SDB130	CTTCTCTTTGCGATACCGCTAAGTGTGGAAAAGAATGATCAAAAAACGTACCATGCCGGTGGGGGT
SDB107	127.txt	0	X04L2	310002747	Gal-[<8]	Gal	Galb-P4	G65889KE	Gal(b1-	P4	SDB107	TTATTATTCGCAATTCCTTTAAGTGTGGAGAAGAACGATCAGAAGACCTATCACGCAGGAGGCGGA
SDB18	128.txt	5	X03L2	310002719	(Man)3-[140]	(Man)3	Mana1-6[Mana1-3]Mana-S6	G80926OA	Man(a1-6)[Man(a1-3)]Man(a1-	S6	SDB18	CTGCTGTTTGCTATCCCTCTGAGTGTGGAGAAGAATGATCAGAAGACTTATCATGCGGGTGGAGGT
SDB76	134.txt	11	Te134	310002644	H2-[300]	H2	Fuca1-2(Galb1-4GlcNAcb1-3)2b-Sp	G99268MP	Fuc(a1-2)Gal(b1-4)GlcNAc(b1-3)Gal(b1-4)GlcNAc(b1-	Sp	SDB76	CTGCTTTTTGCCATACCGCTAAGTGTTGAGAAGAATGATCAGAAGACCTACCACGCAGGAGGTGGC
SDB5	137.txt	13	Te289	Na	P1 tetra-[350]	P1 tetra	GalNAcb1-3Gala1-4Galb1-4GlcNAcb-Sp	G29548YX	GalNAc(b1-3)Gal(a1-4)Gal(b1-4)GlcNAc(b1-	Sp	SDB5	CTTCTGTTCGCCATTCCGCTGAGTGTGGAGAAGAATGATCAGAAGACTTATCATGCGGGTGGAGGT
SDB28	142.txt	38	PZ-10048	310002632	aMan-[1030]	aMan	Mana-S6	G19165TD	Man(a1-	S6	SDB28	CTACTCTTCGCCATTCCACTGAGTGTGGAGAAGAATGATCAGAAGACTTATCATGCGGGTGGAGGT
SDB8	153.txt	12	bMan	310002652	bMan-[320]	bMan	Manb-S0	G58490PL	Man(b1-	S0	SDB8	CTGCTTTTTGCAATACCCCTCAGTGTGGAGAAGAATGATCAGAAGACTTATCATGCGGGTGGAGGT
SDB11	156.txt	43	bMan	310002653	bMan-[1160]	bMan	Manb-S0	G58490PL	Man(b1-	S0	SDB11	CTACTATTTGCGATTCCCCTGAGTGTGGAGAAGAATGATCAGAAGACTTATCATGCGGGTGGAGGT
SDB12	157.txt	53	bMan	Na	bMan-[1430]	bMan	Manb-S0	G58490PL	Man(b1-	S0	SDB12	CTTCTGTTCGCGATACCTCTAAGTGTGGAGAAGAATGATCAGAAGACTTATCATGCGGGTGGAGGT
SDB27	159.txt	8	Lac	310002689	Lac-[220]	Lac	Galb1-4Glcb-Sp	G94144EF	Gal(b1-4)Glc(b1-	Sp	SDB27	CTGCTTTTCGCTATTCCTCTCAGTGTGGAGAAGAATGATCAGAAGACTTATCATGCGGGTGGAGGT
SDB50	170.txt	66	Te118	Na	Ley-[1780]	Ley	Fuca1-2Galb1-4[Fuca1-3]GlcNAcb-Sp	G35534DU	Fuc(a1-2)Gal(b1-4)[Fuc(a1-3)]GlcNAc(b1-	Sp	SDB50	CTGCTCTTTGCGATTCCGCTGAGTGTCGAGAAGAACGACCAGAAAACATATCACGCGGGGGGGGGA
SDB39	171.txt	36	Te262	Na	2'F-B type 2-[970]	2'F-B type 2	Gala1-3[Fuca1-2]Galb1-4[Fuca1-3]GlcNAcb-Sp	G04624DG	Gal(a1-3)[Fuc(a1-2)]Gal(b1-4)[Fuc(a1-3)]GlcNAc(b1-	Sp	SDB39	CTGCTGTTTGCGATCCCTCTAAGTGTCGAAAAGAACGACCAAAAAACTTACCTTGCAGGGGGGGGT
SDB65	173.txt	5	Te64	310002645	3'SLex-[140]	3'SLex	Neu5Aca2-3Galb1-4[Fuca1-3]GlcNAcb-Sp	G55692SC	Neu5Ac(a2-3)Gal(b1-4)[Fuc(a1-3)]GlcNAc(b1-	Sp	SDB65	CTGCTTTTTGCCATCCCTCTTAGTGTTGAAAAGAACGATCAAAAAACTTATCACGCAGGGGGGGGG
SDB44	176.txt	11	Te272	Na	Globoside-P-[300]	Globoside-P	GalNAcb1-3Gala1-4Galb1-4Glcb-Sp	G24499XE	GalNAc(b1-3)Gal(a1-4)Gal(b1-4)Glc(b1-	Sp	SDB44	CTGCTATTTGCGATTCCCCTAAGTGTAGAGAAAAACGATCAAAAGACGTATCATGCCGGGGGCGGT
SDB20	178.txt	22	galf4-high	310002686	(Galf)4-[590]	(Galf)4	Galfb1-5Galfb1-5Galfb1-5Galfb-S8	G92890KE	Galf(b1-5)Galf(b1-5)Galf(b1-5)Galf(b1-	S8	SDB20	CTGCTCTTTGCCATCCCGCTTAGTGTGGAGAAGAATGATCAGAAGACTTATCATGCGGGTGGAGGT
SDB130	179.txt	27	Galf	310002687	Galf-[730]	Galf	Galfb-S8	G38028NH	Galf(b1-	S8	SDB130	CTTCTCTTTGCGATACCGCTAAGTGTGGAAAAGAATGATCAAAAAACGTACCATGCCGGTGGGGGT
SDB46	401.txt	41	Te99	Na	3'GN-Di-LN-[1110]	3'GN-Di-LN	GlcNAcb1-3(Galb1-4GlcNAcb1-3)2b-Sp	G73480MV	GlcNAc(b1-3)Gal(b1-4)GlcNAc(b1-3)Gal(b1-4)GlcNAc(b1-	Sp	SDB46	CTGCTATTTGCCATCCCGCTGAGCGTTGAAAAAAACGACCAGAAAACGTATCACGCGGGGGGGGGG
